# Exploring Diverse Binding Mechanisms of Broadly Neutralizing Antibodies S309, S304, CYFN-1006 and VIR-7229 Targeting SARS-CoV-2 Spike Omicron Variants: Integrative Computational Modeling Reveals Balance of Evolutionary and Dynamic Adaptability in Shaping Molecular Determinants of Immune Escape

**DOI:** 10.1101/2025.04.15.649027

**Authors:** Mohammed Alshahrani, Vedant Parikh, Brandon Foley, Gennady Verkhivker

**Author notes:** (M.A); (V.P.); (B.F.); (G.V). Correspondence; (G.V).

## Abstract

Evolution of SARS-CoV-2 has led to the emergence of variants with increased immune evasion capabilities, posing significant challenges to antibody-based therapeutics and vaccines. The cross-neutralization activity of antibodies against Omicron variants is governed by a complex and delicate interplay of multiple energetic factors and interaction contributions. In this study, we conducted a comprehensive analysis of the interactions between the receptor-binding domain (RBD) of the SARS-CoV-2 spike protein and four neutralizing antibodies S309, S304, CYFN1006, and VIR-7229. Using integrative computational modeling that combined all-atom molecular dynamics (MD) simulations, mutational scanning, and MM-GBSA binding free energy calculations, we elucidated the structural, energetic, and dynamic determinants of antibody binding. Our findings reveal distinct dynamic binding mechanisms and evolutionary adaptation driving broad neutralization effect of these antibodies. We show that S309 targets conserved residues near the ACE2 interface, leveraging synergistic van der Waals and electrostatic interactions, while S304 focuses on fewer but sensitive residues, making it more susceptible to escape mutations. The analysis of CYFN-1006.1 and CYFN-1006.2 antibody binding highlights broad epitope coverage with critical anchors at T345, K440, and T346, enhancing its efficacy against variants carrying the K356T mutation which caused escape from S309 binding. Our analysis of broadly potent VIR-7229 antibody binding to XBB.1.5 and EG.5 Omicron variants emphasized a large and structurally complex epitope, demonstrating certain adaptability and compensatory effects to F456L and L455S mutations. Mutational profiling identified key residues crucial for antibody binding, including T345, P337, and R346 for S309, and T385 and K386 for S304, underscoring their roles as evolutionary "weak spots" that balance viral fitness and immune evasion. The results of this energetic analysis demonstrate a good agreement between the predicted binding hotspots and critical mutations with respect to the latest experiments on average antibody escape scores. The results of this study dissect distinct energetic mechanisms of binding and importance of targeting conserved residues and diverse epitopes to counteract viral resistance. Broad-spectrum antibodies CYFN1006 and VIR-7229 maintain efficacy across multiple variants and achieve neutralization by targeting convergent evolution hotspots while enabling tolerance to mutations in these positions through structural adaptability and compensatory interactions at the binding interface. The results of this study underscore the diversity of binding mechanisms employed by different antibodies and molecular basis for high affinity and excellent neutralization activity of the latest generation of antibodies.
