## Supplemental Tables S1-S10 and Datasets S1-S10 for "Exploring Diverse Binding Mechanisms of Broadly Neutralizing Antibodies S309, S304, CYFN-1006 and VIR-7229 Targeting SARS-CoV-2 Spike Omicron Variants: Integrative Computational Modeling Reveals Balance of Evolutionary and Dynamic Adaptability in Shaping Molecular Determinants of Immune Escape": TableS2_S309_7YAD.xlsx

### Sheet: mab_7YAD_MAB_MMGBSA
RESIDUE_ID	VDW	ELE	GB	SA	TOTAL
lig-rec	-81.29	-170.57	208.01	-10.36	-54.21
R-M-PRO-330	-0.01	10.63	-10.34	0	0.28
R-M-ASN-331	-0.02	0.47	-0.34	0	0.11
R-M-ILE-332	-0.08	0	0.21	0	0.13
R-M-THR-333	-0.38	-0.46	1.28	-0.01	0.43
R-M-ASN-334	-1.5	-4.95	5.23	-0.45	-1.67
R-M-LEU-335	-2.16	0.62	0.49	-0.49	-1.53
R-M-CYS-336	-0.56	-1.39	1.49	0	-0.46
R-M-PRO-337	-3.27	0.11	0.25	-0.36	-3.27
R-M-PHE-338	-0.31	1.14	-1	0	-0.17
R-M-ASP-339	-1.83	-8.65	12.55	-0.35	1.73
R-M-GLU-340	-5.33	-28.55	35.07	-0.81	0.38
R-M-VAL-341	-0.59	0.52	-0.25	0	-0.33
R-M-PHE-342	-0.28	0.36	0.19	0	0.27
R-M-ASN-343	-2.72	-4.74	4.98	-0.55	-3.03
R-M-ALA-344	-2.45	-3.4	4.31	-0.19	-1.72
R-M-THR-345	-5.32	-6.17	7.59	-0.83	-4.72
R-M-ARG-346	-2.21	-21.07	22.2	-0.61	-1.69
R-M-PHE-347	-0.24	0.49	-0.5	0	-0.26
R-M-ALA-348	-0.04	-0.19	0.19	0	-0.04
R-M-SER-349	-0.01	0.37	-0.34	0	0.02
R-M-VAL-350	-0.01	0.13	-0.11	0	0.01
R-M-TYR-351	-0.01	-0.2	0.21	0	0
R-M-ALA-352	-0.01	0.39	-0.34	0	0.04
R-M-TRP-353	-0.02	-0.19	0.23	0	0.02
R-M-ASN-354	-0.28	-4.47	4.72	-0.11	-0.13
R-M-ARG-355	-0.1	2.43	-2.19	0	0.14
R-M-LYS-356	-1.78	-25.64	24.58	-0.45	-3.29
R-M-ARG-357	-0.74	5.53	-4.42	-0.13	0.23
R-M-ILE-358	-0.74	0.23	-0.18	-0.02	-0.72
R-M-SER-359	-0.6	-0.39	1.3	-0.12	0.2
R-M-ASN-360	-0.38	-0.45	0.91	-0.04	0.03
R-M-CYS-361	-0.79	0.61	-0.3	-0.06	-0.54
R-M-VAL-362	-0.12	0.03	0.06	0	-0.03
R-M-ALA-363	-0.03	0.05	0	0	0.01
R-M-ASP-364	-0.05	-15.49	15.52	0	-0.02
R-M-TYR-365	-0.03	0.15	-0.12	0	0
R-M-SER-366	-0.02	0.31	-0.26	0	0.03
R-M-VAL-367	-0.07	0.27	-0.16	0	0.05
R-M-LEU-368	-0.03	0.07	-0.04	0	0
R-M-TYR-369	-0.02	0.16	-0.13	0	0.02
R-M-ASN-370	-0.02	0.62	-0.48	0	0.12
R-M-LEU-371	-0.05	-0.28	0.32	0	0
R-M-ALA-372	-0.02	-0.03	0.08	0	0.03
R-M-PRO-373	-0.01	0.05	-0.04	0	0
R-M-PHE-374	-0.04	0.11	-0.06	0	0.02
R-M-PHE-375	-0.04	-0.13	0.18	0	0.01
R-M-THR-376	-0.01	0.03	-0.02	0	0.01
R-M-PHE-377	-0.01	0.04	-0.03	0	0
R-M-LYS-378	0	4.67	-4.61	0	0.05
R-M-CYS-379	0	0.05	-0.04	0	0
R-M-TYR-380	0	-0.01	0.01	0	0
R-M-GLY-381	0	-0.03	0.03	0	0
R-M-VAL-382	0	0.12	-0.12	0	0
R-M-SER-383	0	-0.11	0.11	0	0
R-M-PRO-384	0	-0.2	0.21	0	0
R-M-THR-385	0	-0.19	0.19	0	0
R-M-LYS-386	0	7.46	-7.36	0	0.1
R-M-LEU-387	-0.01	-0.09	0.1	0	0.01
R-M-ASN-388	-0.01	0.34	-0.29	0	0.04
R-M-ASP-389	0	-9.87	9.76	0	-0.12
R-M-LEU-390	0	-0.36	0.36	0	0
R-M-CYS-391	0	0.02	0	0	0.02
R-M-PHE-392	-0.01	-0.18	0.19	0	0
R-M-THR-393	-0.01	-0.26	0.28	0	0.01
R-M-ASN-394	-0.02	-0.17	0.21	0	0.02
R-M-VAL-395	-0.05	-0.02	0.03	0	-0.04
R-M-TYR-396	-0.05	-0.59	0.62	0	-0.02
R-M-ALA-397	-0.07	0.31	-0.28	0	-0.04
R-M-ASP-398	-0.03	-1.48	1.52	0	0.01
R-M-SER-399	-0.05	-0.44	0.63	0	0.14
R-M-PHE-400	-0.03	0.09	-0.06	0	0
R-M-VAL-401	-0.03	0.15	-0.14	0	-0.02
R-M-ILE-402	-0.01	0.15	-0.15	0	-0.01
R-M-ARG-403	-0.01	3.1	-3.05	0	0.04
R-M-GLY-404	0	0.01	-0.01	0	0
R-M-ASP-405	0	-3.21	3.17	0	-0.04
R-M-GLU-406	0	-2.55	2.53	0	-0.03
R-M-VAL-407	0	0.02	-0.02	0	0
R-M-ARG-408	0	3.42	-3.38	0	0.04
R-M-GLN-409	0	-0.02	0.02	0	0
R-M-ILE-410	0	-0.08	0.08	0	0
R-M-ALA-411	0	0.09	-0.09	0	0
R-M-PRO-412	0	0.03	-0.03	0	0
R-M-GLY-413	0	0	0	0	0
R-M-GLN-414	0	-0.06	0.07	0	0
R-M-THR-415	0	-0.03	0.02	0	0
R-M-GLY-416	0	0	0	0	0
R-M-ASN-417	0	-0.01	0.01	0	0
R-M-ILE-418	0	0.04	-0.04	0	0
R-M-ALA-419	0	0.03	-0.03	0	0
R-M-ASP-420	0	-3.26	3.22	0	-0.04
R-M-TYR-421	0	0.02	-0.01	0	0
R-M-ASN-422	0	0.23	-0.22	0	0.01
R-M-TYR-423	-0.01	-0.1	0.1	0	-0.01
R-M-LYS-424	0	3.55	-3.5	0	0.05
R-M-LEU-425	0	0.05	-0.05	0	0
R-M-PRO-426	0	0.03	-0.03	0	0
R-M-ASP-427	0	-3.99	3.94	0	-0.05
R-M-ASP-428	0	-4.57	4.52	0	-0.06
R-M-PHE-429	0	-0.04	0.04	0	0
R-M-THR-430	0	-0.04	0.04	0	0
R-M-GLY-431	0	-0.06	0.07	0	0
R-M-CYS-432	-0.01	0.11	-0.1	0	0
R-M-VAL-433	0	-0.19	0.19	0	0
R-M-ILE-434	-0.02	0.26	-0.24	0	0
R-M-ALA-435	-0.01	-0.2	0.21	0	0.01
R-M-TRP-436	-0.09	0.08	0.04	0	0.03
R-M-ASN-437	-0.03	0.09	0.03	0	0.09
R-M-SER-438	-0.07	-0.13	0.2	0	0
R-M-ASN-439	-0.06	0.03	0.2	0	0.18
R-M-LYS-440	-0.35	3.38	-2.31	-0.04	0.68
R-M-LEU-441	-2.01	-0.21	0.91	-0.52	-1.83
R-M-ASP-442	-0.2	-0.63	0.93	0	0.09
R-M-SER-443	-0.08	-0.17	0.5	0	0.25
R-M-LYS-444	-0.47	-0.63	2.36	-0.23	1.04
R-M-VAL-445	-0.07	0.16	-0.09	0	-0.01
R-M-SER-446	-0.04	0.05	0.06	0	0.07
R-M-GLY-447	-0.02	-0.02	0.12	0	0.09
R-M-ASN-448	-0.05	0.04	0.08	0	0.06
R-M-TYR-449	-0.02	-0.08	0.11	0	0.01
R-M-ASN-450	-0.06	0.06	0.17	0	0.17
R-M-TYR-451	-0.07	-0.53	0.65	0	0.05
R-M-LEU-452	-0.01	0.17	-0.17	0	-0.01
R-M-TYR-453	-0.01	0.02	-0.01	0	0
R-M-ARG-454	0	2.68	-2.64	0	0.03
R-M-LEU-455	0	0.01	-0.01	0	0
R-M-PHE-456	0	0.04	-0.04	0	0
R-M-ARG-457	0	3.14	-3.09	0	0.04
R-M-LYS-458	0	3.51	-3.47	0	0.04
R-M-SER-459	0	0.05	-0.04	0	0
R-M-ASN-460	0	-0.02	0.02	0	0
R-M-LEU-461	0	-0.06	0.06	0	0
R-M-LYS-462	0	3.68	-3.63	0	0.05
R-M-PRO-463	0	-0.01	0.01	0	0
R-M-PHE-464	-0.01	-0.08	0.08	0	0
R-M-GLU-465	0	-3.09	3.05	0	-0.04
R-M-ARG-466	-0.01	0.79	-0.73	0	0.06
R-M-ASP-467	0	-2.93	2.9	0	-0.04
R-M-ILE-468	-0.01	-0.04	0.04	0	0
R-M-SER-469	0	0.08	-0.08	0	0
R-M-THR-470	0	-0.06	0.06	0	0
R-M-GLU-471	0	-3.75	3.7	0	-0.05
R-M-ILE-472	0	0	0	0	0
R-M-TYR-473	0	0.01	0	0	0
R-M-GLN-474	0	-0.01	0.01	0	0
R-M-ALA-475	0	0.01	-0.01	0	0
R-M-GLY-476	0	-0.01	0.01	0	0
R-M-ASN-477	0	-0.02	0.02	0	0
R-M-LYS-478	0	3.56	-3.52	0	0.04
R-M-PRO-479	0	0.02	-0.02	0	0
R-M-CYS-480	0	0.01	-0.01	0	0
R-M-ASN-481	0	0.01	-0.01	0	0
R-M-GLY-482	0	-0.04	0.04	0	0
R-M-VAL-483	0	0	0	0	0
R-M-ALA-484	0	-0.04	0.04	0	0
R-M-GLY-485	0	0	0	0	0
R-M-PHE-486	0	0.02	-0.02	0	0
R-M-ASN-487	0	0	0	0	0
R-M-CYS-488	0	-0.01	0.01	0	0
R-M-TYR-489	0	-0.02	0.02	0	0
R-M-PHE-490	0	-0.01	0.01	0	0
R-M-PRO-491	0	0.01	-0.01	0	0
R-M-LEU-492	0	-0.13	0.13	0	0
R-M-ARG-493	0	3.18	-3.14	0	0.04
R-M-SER-494	0	-0.08	0.11	0	0.02
R-M-TYR-495	-0.01	-0.09	0.1	0	0
R-M-SER-496	-0.01	-0.1	0.13	0	0.03
R-M-PHE-497	-0.02	-0.04	0.06	0	0
R-M-ARG-498	-0.02	3.67	-3.49	0	0.16
R-M-PRO-499	-0.04	0.07	-0.05	0	-0.02
R-M-THR-500	-0.01	-0.01	0.02	0	0.01
R-M-TYR-501	-0.01	-0.04	0.06	0	0.01
R-M-GLY-502	0	0.06	-0.05	0	0
R-M-VAL-503	0	0.07	-0.06	0	0
R-M-GLY-504	0	0.05	-0.05	0	0
R-M-HIE-505	0	0.13	-0.11	0	0.02
R-M-GLN-506	-0.01	0.04	0.02	0	0.05
R-M-PRO-507	-0.02	-0.19	0.21	0	-0.01
R-M-TYR-508	-0.02	0.09	-0.06	0	0.01
R-M-ARG-509	-0.58	-1.32	2.68	-0.06	0.73
R-M-VAL-510	-0.02	0.39	-0.37	0	0.01
R-M-VAL-511	-0.03	-0.1	0.11	0	-0.03
R-M-VAL-512	-0.01	0.21	-0.2	0	0
R-M-LEU-513	-0.03	0.12	-0.1	0	-0.01
R-M-SER-514	-0.01	-0.15	0.16	0	0
R-M-PHE-515	-0.01	0.23	-0.21	0	0.01
R-M-GLU-516	-0.01	-5.62	5.56	0	-0.06
R-M-LEU-517	0	0.09	-0.09	0	0
R-M-LEU-518	0	-0.04	0.04	0	0
R-M-HIE-519	0	-0.08	0.09	0	0
R-M-ALA-520	0	-0.09	0.11	0	0.01
R-M-PRO-521	-0.01	-0.21	0.23	0	0.01
R-M-ALA-522	-0.01	-0.31	0.36	0	0.04
R-M-THR-523	-0.04	-0.43	0.44	0	-0.03
R-M-VAL-524	-0.04	0.24	-0.2	0	0
R-M-CYS-525	-0.01	0.12	-0.1	0	0.01
R-M-GLY-526	-0.01	0.07	0	0	0.06
R-M-PRO-527	-0.02	0.42	-0.41	0	-0.01
R-M-LYS-528	-0.01	10.29	-10.12	0	0.16
R-M-LYS-529	-0.01	4.08	-3.95	0	0.13
L-A-GLN-1	-0.01	22.82	-22.34	0	0.47
L-A-VAL-2	-0.02	-0.05	0.06	0	0
L-A-GLN-3	-0.01	0.05	-0.03	0	0.01
L-A-LEU-4	-0.01	0.03	-0.03	0	0
L-A-VAL-5	0	-0.09	0.09	0	0
L-A-GLN-6	0	0.29	-0.28	0	0
L-A-SER-7	0	-0.23	0.23	0	0
L-A-GLY-8	0	-0.22	0.21	0	0
L-A-ALA-9	0	0.11	-0.11	0	0
L-A-GLU-10	0	-20.25	20	0	-0.25
L-A-VAL-11	0	0.07	-0.07	0	0
L-A-LYS-12	0	19.8	-19.55	0	0.25
L-A-LYS-13	0	17.55	-17.33	0	0.22
L-A-PRO-14	0	0.19	-0.19	0	0
L-A-GLY-15	0	0.02	-0.02	0	0
L-A-ALA-16	0	-0.21	0.21	0	0
L-A-SER-17	0	0.15	-0.14	0	0
L-A-VAL-18	0	-0.16	0.16	0	0
L-A-LYS-19	0	22.27	-21.99	0	0.28
L-A-VAL-20	0	-0.04	0.04	0	0
L-A-SER-21	0	-0.01	0.02	0	0
L-A-CYS-22	0	0.01	0	0	0
L-A-LYS-23	-0.01	22.32	-21.98	0	0.33
L-A-ALA-24	-0.01	-0.05	0.07	0	0.01
L-A-SER-25	-0.01	0.03	0.02	0	0.04
L-A-GLY-26	-0.02	0.1	-0.01	0	0.08
L-A-TYR-27	-0.11	-0.4	0.61	0	0.09
L-A-PRO-28	-0.97	0.47	-0.25	-0.25	-1.01
L-A-PHE-29	-0.17	0.32	-0.21	0	-0.05
L-A-THR-30	-0.83	-2.98	1.99	-0.28	-2.1
L-A-SER-31	-1.2	2.55	-1.21	-0.33	-0.19
L-A-TYR-32	-0.39	0.59	-0.17	0	0.03
L-A-GLY-33	-0.05	0.64	-0.53	0	0.06
L-A-ILE-34	-0.03	0	0	0	-0.02
L-A-SER-35	-0.01	0.33	-0.32	0	0
L-A-TRP-36	-0.01	-0.37	0.37	0	-0.01
L-A-VAL-37	0	0.22	-0.22	0	0
L-A-ARG-38	0	25.19	-24.87	0	0.31
L-A-GLN-39	0	0.32	-0.31	0	0
L-A-ALA-40	0	-0.22	0.21	0	0
L-A-PRO-41	0	-0.04	0.04	0	0
L-A-GLY-42	0	0.04	-0.04	0	0
L-A-GLN-43	0	0.36	-0.35	0	0
L-A-GLY-44	0	0.54	-0.54	0	0.01
L-A-LEU-45	0	-0.16	0.16	0	0
L-A-GLU-46	0	-27.47	27.13	0	-0.34
L-A-TRP-47	-0.01	-0.25	0.25	0	-0.02
L-A-MET-48	0	-0.33	0.33	0	0
L-A-GLY-49	0	0.34	-0.32	0	0.02
L-A-TRP-50	-0.08	-1.28	1.3	0	-0.06
L-A-ILE-51	-0.02	0.21	-0.18	0	0.01
L-A-SER-52	-0.06	-0.44	0.52	0	0.03
L-A-THR-53	-0.09	-0.62	0.79	0	0.09
L-A-TYR-54	-0.91	-0.88	1.7	-0.12	-0.19
L-A-ASN-55	-0.09	0.32	-0.13	0	0.09
L-A-GLY-56	-0.01	-0.28	0.32	0	0.02
L-A-ASN-57	-0.03	1.14	-0.99	0	0.12
L-A-THR-58	-0.01	-0.57	0.61	0	0.03
L-A-ASN-59	-0.02	0.98	-0.91	0	0.06
L-A-TYR-60	-0.01	-0.68	0.69	0	-0.01
L-A-ALA-61	0	0.47	-0.46	0	0.01
L-A-GLN-62	0	0.37	-0.36	0	0.01
L-A-LYS-63	0	28.11	-27.76	0	0.35
L-A-PHE-64	0	0.39	-0.39	0	0
L-A-GLN-65	0	0.54	-0.52	0	0.01
L-A-GLY-66	0	0.16	-0.16	0	0
L-A-ARG-67	0	24.49	-24.18	0	0.31
L-A-VAL-68	0	-0.13	0.13	0	0
L-A-THR-69	0	0.17	-0.16	0	0.01
L-A-MET-70	-0.01	-0.23	0.25	0	0
L-A-THR-71	0	-0.11	0.13	0	0.02
L-A-THR-72	-0.01	-0.33	0.41	0	0.06
L-A-ASP-73	-0.01	-23.71	23.47	0	-0.26
L-A-THR-74	-0.14	0.3	-0.07	-0.01	0.08
L-A-SER-75	-0.02	0.05	-0.01	0	0.02
L-A-THR-76	-0.01	0	0.04	0	0.02
L-A-THR-77	-0.03	0.03	0.03	0	0.03
L-A-THR-78	-0.01	-0.06	0.07	0	0.01
L-A-GLY-79	0	0.2	-0.2	0	0
L-A-TYR-80	-0.01	-0.26	0.26	0	-0.01
L-A-MET-81	0	0.07	-0.07	0	0
L-A-GLU-82	0	-22.97	22.68	0	-0.29
L-A-LEU-83	0	0.18	-0.18	0	0
L-A-ARG-84	0	23.94	-23.64	0	0.3
L-A-ARG-85	0	23.15	-22.86	0	0.29
L-A-LEU-86	0	0.18	-0.18	0	0
L-A-ARG-87	0	22.94	-22.66	0	0.28
L-A-SER-88	0	-0.07	0.07	0	0
L-A-ASP-89	0	-22.78	22.5	0	-0.28
L-A-ASP-90	0	-23.82	23.52	0	-0.3
L-A-THR-91	0	-0.17	0.17	0	0
L-A-ALA-92	0	0.24	-0.24	0	0
L-A-VAL-93	0	-0.17	0.17	0	0
L-A-TYR-94	0	0.12	-0.11	0	0
L-A-TYR-95	0	-0.17	0.18	0	0
L-A-CYS-96	0	-0.02	0.03	0	0.01
L-A-ALA-97	-0.01	0.05	-0.03	0	0.01
L-A-ARG-98	-0.06	20.84	-20.36	0	0.41
L-A-ASP-99	-0.07	-27.04	26.81	0	-0.3
L-A-TYR-100	-1.51	-4.15	4.61	-0.41	-1.46
L-A-THR-101	-0.19	-1.74	1.82	0	-0.1
L-A-ARG-102	-0.33	45.5	-44.42	0	0.76
L-A-GLY-103	-0.97	-7.32	5.47	-0.05	-2.86
L-A-ALA-104	-0.83	-6.68	5.48	-0.03	-2.05
L-A-TRP-105	-6.5	-11.56	9.62	-0.85	-9.3
L-A-PHE-106	-5.73	-8.72	7.12	-0.94	-8.27
L-A-GLY-107	-0.27	-2.89	2.91	0	-0.24
L-A-GLU-108	-0.82	-74.37	74.67	-0.45	-0.97
L-A-SER-109	-2.01	-3.34	2.94	-0.34	-2.76
L-A-LEU-110	-4.3	-3.91	4.1	-0.43	-4.54
L-A-ILE-111	-3.46	-0.69	-0.27	-0.51	-4.93
L-A-GLY-112	-0.13	-1.35	1.46	0	-0.02
L-A-GLY-113	-0.03	0.24	-0.21	0	-0.01
L-A-PHE-114	-0.03	-0.23	0.21	0	-0.04
L-A-ASP-115	-0.03	-24.78	24.63	0	-0.18
L-A-ASN-116	-0.01	-0.17	0.22	0	0.03
L-A-TRP-117	-0.01	0.33	-0.32	0	0
L-A-GLY-118	0	-0.27	0.26	0	0
L-A-GLN-119	0	-0.01	0.01	0	0
L-A-GLY-120	0	0.26	-0.25	0	0
L-A-THR-121	0	-0.07	0.07	0	0
L-A-LEU-122	0	0.02	-0.02	0	0
L-A-VAL-123	0	-0.11	0.11	0	0
L-A-THR-124	0	-20.75	20.49	0	-0.26
L-B-GLU-1	-0.01	5.11	-4.96	0	0.14
L-B-ILE-2	-0.03	0.96	-0.95	0	-0.01
L-B-VAL-3	0	-1.06	1.06	0	-0.01
L-B-LEU-4	-0.01	0.58	-0.56	0	0.01
L-B-THR-5	0	-0.76	0.76	0	0
L-B-GLN-6	0	0.51	-0.5	0	0
L-B-SER-7	0	-0.49	0.49	0	-0.01
L-B-PRO-8	0	-0.6	0.59	0	-0.01
L-B-GLY-9	0	-0.18	0.17	0	0
L-B-THR-10	0	-0.21	0.2	0	0
L-B-LEU-11	0	0.21	-0.21	0	0
L-B-SER-12	0	-0.22	0.22	0	0
L-B-LEU-13	0	0.27	-0.27	0	0
L-B-SER-14	0	-0.56	0.55	0	-0.01
L-B-PRO-15	0	0.01	-0.01	0	0
L-B-GLY-16	0	-0.15	0.15	0	0
L-B-GLU-17	0	-25.85	25.53	0	-0.32
L-B-ARG-18	0	34.98	-34.53	0	0.45
L-B-ALA-19	0	-0.28	0.28	0	-0.01
L-B-THR-20	0	0.58	-0.57	0	0.01
L-B-LEU-21	0	-0.56	0.55	0	-0.01
L-B-SER-22	0	0.21	-0.2	0	0.01
L-B-CYS-23	-0.01	-0.34	0.35	0	0.01
L-B-ARG-24	-0.01	41.63	-41.05	0	0.57
L-B-ALA-25	-0.01	0.24	-0.2	0	0.02
L-B-SER-26	-0.01	-0.44	0.46	0	0.01
L-B-GLN-27	-0.03	2.43	-2.28	0	0.13
L-B-THR-28	-0.18	2.73	-2.34	-0.12	0.09
L-B-VAL-29	-0.12	0.5	-0.29	0	0.09
L-B-SER-30	-0.54	0.77	0.17	-0.19	0.22
L-B-SER-31	-0.65	1.76	-1.02	-0.17	-0.07
L-B-THR-32	-2.7	1.36	0.27	-0.47	-1.54
L-B-SER-33	-0.48	0.4	-0.01	-0.1	-0.19
L-B-LEU-34	-0.08	-1	0.97	0	-0.1
L-B-ALA-35	-0.02	-0.81	0.8	0	-0.03
L-B-TRP-36	-0.02	0.5	-0.5	0	-0.02
L-B-TYR-37	-0.01	-0.04	0.03	0	-0.03
L-B-GLN-38	0	-0.36	0.35	0	-0.01
L-B-GLN-39	0	-0.54	0.53	0	-0.01
L-B-LYS-40	0	24	-23.7	0	0.3
L-B-PRO-41	0	-0.05	0.05	0	0
L-B-GLY-42	0	0.15	-0.15	0	0
L-B-GLN-43	0	-0.44	0.43	0	0
L-B-ALA-44	0	0.1	-0.1	0	0
L-B-PRO-45	0	0.51	-0.5	0	0.01
L-B-ARG-46	-0.01	27.11	-26.74	0	0.36
L-B-LEU-47	-0.02	0.71	-0.67	0	0.02
L-B-LEU-48	-0.01	0.22	-0.19	0	0.02
L-B-ILE-49	-0.03	0.69	-0.64	0	0.03
L-B-TYR-50	-0.17	-0.28	0.57	0	0.11
L-B-GLY-51	-0.15	-0.28	0.57	-0.04	0.09
L-B-ALA-52	-0.07	0.24	-0.18	0	-0.01
L-B-SER-53	-0.11	1.36	-1.05	0	0.21
L-B-SER-54	-0.09	-1.29	1.55	0	0.17
L-B-ARG-55	-0.03	35.27	-34.68	0	0.55
L-B-ALA-56	-0.01	-0.47	0.49	0	0.01
L-B-THR-57	-0.02	-0.36	0.44	0	0.06
L-B-GLY-58	0	0.23	-0.22	0	0.01
L-B-ILE-59	-0.01	-0.1	0.11	0	0.01
L-B-PRO-60	0	-0.58	0.58	0	-0.01
L-B-ASP-61	-0.01	-35.04	34.65	0	-0.4
L-B-ARG-62	0	26.83	-26.49	0	0.34
L-B-PHE-63	-0.01	-0.07	0.08	0	0
L-B-SER-64	-0.01	1.4	-1.33	0	0.05
L-B-GLY-65	-0.01	-0.27	0.34	0	0.06
L-B-SER-66	-0.03	1.68	-1.57	0	0.09
L-B-GLY-67	-0.05	0.39	-0.17	0	0.17
L-B-SER-68	-0.19	2.86	-2.24	0	0.43
L-B-GLY-69	-0.09	0.86	-0.78	0	0
L-B-THR-70	-0.04	-0.4	0.48	0	0.04
L-B-ASP-71	-0.02	-46.19	45.7	0	-0.51
L-B-PHE-72	-0.05	0.31	-0.3	0	-0.04
L-B-THR-73	-0.01	-0.99	1.02	0	0.01
L-B-LEU-74	-0.01	-0.22	0.22	0	-0.01
L-B-THR-75	-0.01	-0.39	0.4	0	0
L-B-ILE-76	0	-0.04	0.03	0	0
L-B-SER-77	0	0.41	-0.4	0	0
L-B-ARG-78	0	26.09	-25.77	0	0.32
L-B-LEU-79	0	0.06	-0.06	0	0
L-B-GLU-80	0	-25.94	25.61	0	-0.32
L-B-PRO-81	0	-0.15	0.15	0	0
L-B-GLU-82	0	-24.59	24.28	0	-0.31
L-B-ASP-83	0	-27.34	27	0	-0.34
L-B-PHE-84	0	0.06	-0.06	0	0
L-B-ALA-85	0	0.08	-0.08	0	0
L-B-VAL-86	0	0.16	-0.16	0	0
L-B-TYR-87	0	0.21	-0.2	0	0
L-B-TYR-88	0	-0.01	0.02	0	0.01
L-B-CYS-89	-0.01	1.05	-1	0	0.04
L-B-GLN-90	-0.02	-0.64	0.71	0	0.05
L-B-GLN-91	-0.05	-1.04	1.12	0	0.03
L-B-HIE-92	-0.4	-0.01	0.58	0	0.17
L-B-ASP-93	-0.81	-85.6	84.23	-0.23	-2.4
L-B-THR-94	-0.22	-0.83	0.84	-0.01	-0.21
L-B-SER-95	-0.03	-1.73	1.77	0	0.01
L-B-LEU-96	-0.02	0.02	0.02	0	0.01
L-B-THR-97	-0.01	-0.98	0.96	0	-0.03
L-B-PHE-98	-0.01	-0.4	0.39	0	-0.02
L-B-GLY-99	0	0.23	-0.22	0	0
L-B-GLY-100	0	0.39	-0.38	0	0
L-B-GLY-101	0	0.23	-0.23	0	0
L-B-THR-102	0	-0.2	0.2	0	0
L-B-LYS-103	0	23.55	-23.25	0	0.29
L-B-VAL-104	0	0.02	-0.02	0	0
L-B-GLU-105	0	-47.49	46.89	0	-0.6

### Sheet: annotation
Table S1. MM-GBSA Binding Enegies and Residue Decomposition for S309 complex with RBD.
PDB ID 7YAD
CHAIN M - RBD
chains A,B - S309 antibody
