## Supplemental Tables S1-S10 and Datasets S1-S10 for "Exploring Diverse Binding Mechanisms of Broadly Neutralizing Antibodies S309, S304, CYFN-1006 and VIR-7229 Targeting SARS-CoV-2 Spike Omicron Variants: Integrative Computational Modeling Reveals Balance of Evolutionary and Dynamic Adaptability in Shaping Molecular Determinants of Immune Escape": TableS3_S309_8FXB.xlsx

### Sheet: mab_8FXB_MMGBSA-1732492710081
RESIDUE_ID	VDW	ELE	GB	SA	TOTAL	score_method
lig-rec	-80.63	12.92	17.27	-10.23	-60.67	MM/GBSA
R-E-LEU-335	-2.63	30.23	-23	-0.65	3.96	MM/GBSA
R-E-CYS-336	-0.74	-1.58	1.76	-0.01	-0.56	MM/GBSA
R-E-PRO-337	-3.19	0.19	0.16	-0.38	-3.22	MM/GBSA
R-E-PHE-338	-0.37	1.12	-0.99	0	-0.24	MM/GBSA
R-E-HIE-339	-3.86	-0.92	1.95	-0.69	-3.52	MM/GBSA
R-E-GLU-340	-4.75	-46.44	49.2	-0.78	-2.76	MM/GBSA
R-E-VAL-341	-0.58	1.92	-1.51	0	-0.17	MM/GBSA
R-E-PHE-342	-0.32	0.57	-0.08	0	0.18	MM/GBSA
R-E-ASN-343	-2.55	-5.42	5.25	-0.52	-3.24	MM/GBSA
R-E-ALA-344	-2.96	-4.33	4.95	-0.19	-2.53	MM/GBSA
R-E-THR-345	-6.48	-6.25	5.55	-0.92	-8.09	MM/GBSA
R-E-THR-346	-1.04	2.76	-2.04	-0.15	-0.46	MM/GBSA
R-E-PHE-347	-0.32	0.41	-0.42	0	-0.32	MM/GBSA
R-E-ALA-348	-0.04	-0.09	0.09	0	-0.04	MM/GBSA
R-E-SER-349	-0.02	0.31	-0.28	0	0.02	MM/GBSA
R-E-VAL-350	-0.01	0.13	-0.11	0	0.01	MM/GBSA
R-E-TYR-351	-0.01	0.05	-0.04	0	0.01	MM/GBSA
R-E-ALA-352	-0.01	0.28	-0.24	0	0.04	MM/GBSA
R-E-TRP-353	-0.02	-0.19	0.23	0	0.01	MM/GBSA
R-E-ASN-354	-0.16	-3.06	3.35	-0.04	0.09	MM/GBSA
R-E-ARG-355	-0.08	10.59	-10.29	0	0.22	MM/GBSA
R-E-LYS-356	-1.26	-15.63	13.84	-0.42	-3.47	MM/GBSA
R-E-ARG-357	-0.49	12.41	-11.58	-0.09	0.26	MM/GBSA
R-E-ILE-358	-0.67	0.25	-0.16	-0.03	-0.6	MM/GBSA
R-E-SER-359	-0.22	-0.21	0.68	-0.06	0.19	MM/GBSA
R-E-ASN-360	-0.28	-0.7	1.16	-0.1	0.07	MM/GBSA
R-E-CYS-361	-0.37	0.61	-0.31	-0.08	-0.16	MM/GBSA
R-E-VAL-362	-0.12	0.53	-0.35	0	0.07	MM/GBSA
R-E-ALA-363	-0.03	0.24	-0.19	0	0.03	MM/GBSA
R-E-ASP-364	-0.05	-22.28	22.31	0	-0.03	MM/GBSA
R-E-TYR-365	-0.04	0.23	-0.13	0	0.07	MM/GBSA
R-E-SER-366	-0.03	0.01	0.07	0	0.05	MM/GBSA
R-E-VAL-367	-0.08	-19.1	19.26	0	0.07	MM/GBSA
R-E-PHE-374	-0.03	14.88	-14.42	0	0.42	MM/GBSA
R-E-PHE-375	-0.01	-0.04	0.05	0	0	MM/GBSA
R-E-ALA-376	0	-0.06	0.06	0	0	MM/GBSA
R-E-PHE-377	-0.01	0	0	0	0	MM/GBSA
R-E-LYS-378	0	11.5	-11.35	0	0.14	MM/GBSA
R-E-CYS-379	0	-12.05	11.9	0	-0.15	MM/GBSA
R-E-THR-393	-0.01	13.35	-13.06	0	0.27	MM/GBSA
R-E-ASN-394	-0.01	-0.15	0.2	0	0.03	MM/GBSA
R-E-VAL-395	-0.03	-0.01	0.02	0	-0.02	MM/GBSA
R-E-TYR-396	-0.04	-0.12	0.16	0	-0.01	MM/GBSA
R-E-ALA-397	-0.06	0.46	-0.44	0	-0.04	MM/GBSA
R-E-ASP-398	-0.02	-10.64	10.53	0	-0.13	MM/GBSA
R-E-SER-399	-0.05	-0.3	0.43	0	0.08	MM/GBSA
R-E-PHE-400	-0.03	0.09	-0.04	0	0.02	MM/GBSA
R-E-VAL-401	-0.03	0.19	-0.18	0	-0.02	MM/GBSA
R-E-ILE-402	-0.01	-0.01	0	0	-0.01	MM/GBSA
R-E-ARG-403	-0.01	11.64	-11.48	0	0.16	MM/GBSA
R-E-GLY-404	0	0.09	-0.09	0	0	MM/GBSA
R-E-ASN-405	0	0.02	-0.02	0	0	MM/GBSA
R-E-GLU-406	0	-10.91	10.78	0	-0.13	MM/GBSA
R-E-VAL-407	0	0.07	-0.06	0	0	MM/GBSA
R-E-SER-408	0	0	0	0	0	MM/GBSA
R-E-GLN-409	0	0.09	-0.08	0	0	MM/GBSA
R-E-ILE-410	0	-0.06	0.06	0	0	MM/GBSA
R-E-ALA-411	0	0.03	-0.03	0	0	MM/GBSA
R-E-PRO-412	0	-0.01	0.01	0	0	MM/GBSA
R-E-GLY-413	0	0.02	-0.02	0	0	MM/GBSA
R-E-GLN-414	0	0.08	-0.07	0	0	MM/GBSA
R-E-THR-415	0	-0.06	0.06	0	0	MM/GBSA
R-E-GLY-416	0	0.02	-0.02	0	0	MM/GBSA
R-E-ASN-417	0	0.11	-0.1	0	0	MM/GBSA
R-E-ILE-418	0	0.04	-0.04	0	0	MM/GBSA
R-E-ALA-419	0	0	0	0	0	MM/GBSA
R-E-ASP-420	0	-10.07	9.94	0	-0.13	MM/GBSA
R-E-TYR-421	0	-0.02	0.02	0	0	MM/GBSA
R-E-ASN-422	0	0.03	-0.02	0	0	MM/GBSA
R-E-TYR-423	-0.01	-0.02	0.02	0	-0.01	MM/GBSA
R-E-LYS-424	0	10.22	-10.09	0	0.13	MM/GBSA
R-E-LEU-425	0	0.09	-0.08	0	0	MM/GBSA
R-E-PRO-426	0	-0.05	0.05	0	0	MM/GBSA
R-E-ASP-427	0	-10.19	10.06	0	-0.13	MM/GBSA
R-E-ASP-428	0	-10.61	10.48	0	-0.13	MM/GBSA
R-E-PHE-429	0	0.04	-0.04	0	0	MM/GBSA
R-E-THR-430	0	0.11	-0.1	0	0	MM/GBSA
R-E-GLY-431	0	0.08	-0.07	0	0.01	MM/GBSA
R-E-CYS-432	0	0.15	-0.13	0	0.01	MM/GBSA
R-E-VAL-433	0	-0.13	0.14	0	0	MM/GBSA
R-E-ILE-434	-0.02	0.25	-0.24	0	0	MM/GBSA
R-E-ALA-435	-0.01	-0.13	0.15	0	0.01	MM/GBSA
R-E-TRP-436	-0.13	0.25	-0.11	0	0.01	MM/GBSA
R-E-ASN-437	-0.04	-0.23	0.41	0	0.14	MM/GBSA
R-E-SER-438	-0.1	-0.13	0.23	0	-0.01	MM/GBSA
R-E-ASN-439	-0.09	-0.01	0.32	0	0.22	MM/GBSA
R-E-LYS-440	-0.58	13.59	-12.76	-0.25	0	MM/GBSA
R-E-LEU-441	-2.4	-0.02	1.02	-0.41	-1.81	MM/GBSA
R-E-ASP-442	-0.28	-11.57	11.28	0	-0.57	MM/GBSA
R-E-SER-443	-0.13	0.02	0.45	0	0.33	MM/GBSA
R-E-LYS-444	-0.49	19.17	-17.33	-0.17	1.18	MM/GBSA
R-E-PRO-445	-0.17	0.47	-0.51	-0.09	-0.3	MM/GBSA
R-E-SER-446	-0.04	0.3	-0.15	0	0.11	MM/GBSA
R-E-GLY-447	-0.02	-0.2	0.3	0	0.08	MM/GBSA
R-E-ASN-448	-0.09	-0.05	0.31	0	0.17	MM/GBSA
R-E-TYR-449	-0.03	0.31	-0.27	0	0.01	MM/GBSA
R-E-ASN-450	-0.06	-0.24	0.47	0	0.17	MM/GBSA
R-E-TYR-451	-0.09	0.13	-0.11	0	-0.07	MM/GBSA
R-E-LEU-452	-0.01	0.11	-0.11	0	-0.01	MM/GBSA
R-E-TYR-453	-0.01	-0.11	0.1	0	-0.01	MM/GBSA
R-E-ARG-454	0	10.72	-10.58	0	0.13	MM/GBSA
R-E-LEU-455	0	0.06	-0.06	0	0	MM/GBSA
R-E-PHE-456	0	-0.05	0.05	0	0	MM/GBSA
R-E-ARG-457	0	10.39	-10.26	0	0.13	MM/GBSA
R-E-LYS-458	0	9.85	-9.73	0	0.12	MM/GBSA
R-E-SER-459	0	-0.07	0.07	0	0	MM/GBSA
R-E-LYS-460	0	9.69	-9.57	0	0.12	MM/GBSA
R-E-LEU-461	0	0.04	-0.04	0	0	MM/GBSA
R-E-LYS-462	0	10.05	-9.92	0	0.13	MM/GBSA
R-E-PRO-463	0	0	0	0	0	MM/GBSA
R-E-PHE-464	0	0	0	0	0	MM/GBSA
R-E-GLU-465	0	-10.29	10.16	0	-0.13	MM/GBSA
R-E-ARG-466	-0.01	9.42	-9.23	0	0.18	MM/GBSA
R-E-ASP-467	0	-10.68	10.55	0	-0.13	MM/GBSA
R-E-ILE-468	0	-0.04	0.04	0	0	MM/GBSA
R-E-SER-469	0	0.08	-0.08	0	0	MM/GBSA
R-E-THR-470	0	0.04	-0.04	0	0	MM/GBSA
R-E-GLU-471	0	-11.19	11.05	0	-0.14	MM/GBSA
R-E-ILE-472	0	0.05	-0.04	0	0	MM/GBSA
R-E-TYR-473	0	-0.02	0.02	0	0	MM/GBSA
R-E-GLN-474	0	-0.11	0.1	0	0	MM/GBSA
R-E-ALA-475	0	0.03	-0.03	0	0	MM/GBSA
R-E-GLY-476	0	-0.06	0.06	0	0	MM/GBSA
R-E-ASN-477	0	-0.02	0.02	0	0	MM/GBSA
R-E-LYS-478	0	8.97	-8.86	0	0.11	MM/GBSA
R-E-PRO-479	0	0.06	-0.06	0	0	MM/GBSA
R-E-CYS-480	0	-0.03	0.03	0	0	MM/GBSA
R-E-ASN-481	0	-0.06	0.05	0	0	MM/GBSA
R-E-GLY-482	0	-0.08	0.08	0	0	MM/GBSA
R-E-VAL-483	0	0.07	-0.07	0	0	MM/GBSA
R-E-ALA-484	0	0.02	-0.02	0	0	MM/GBSA
R-E-GLY-485	0	-0.07	0.07	0	0	MM/GBSA
R-E-SER-486	0	-0.08	0.08	0	0	MM/GBSA
R-E-ASN-487	0	0	0	0	0	MM/GBSA
R-E-CYS-488	0	0.04	-0.04	0	0	MM/GBSA
R-E-TYR-489	0	0.02	-0.02	0	0	MM/GBSA
R-E-SER-490	0	0.11	-0.11	0	0	MM/GBSA
R-E-PRO-491	0	0.05	-0.05	0	0	MM/GBSA
R-E-LEU-492	0	-0.02	0.02	0	0	MM/GBSA
R-E-GLN-493	0	0.25	-0.24	0	0.01	MM/GBSA
R-E-SER-494	0	0.13	-0.11	0	0.02	MM/GBSA
R-E-TYR-495	-0.01	-0.16	0.19	0	0.01	MM/GBSA
R-E-GLY-496	-0.01	-0.12	0.14	0	0.01	MM/GBSA
R-E-PHE-497	-0.03	-0.23	0.23	0	-0.03	MM/GBSA
R-E-ARG-498	-0.03	14.3	-13.94	0	0.33	MM/GBSA
R-E-PRO-499	-0.07	0.22	-0.2	0	-0.05	MM/GBSA
R-E-THR-500	-0.02	0.07	-0.04	0	0.01	MM/GBSA
R-E-TYR-501	-0.01	-0.22	0.24	0	0	MM/GBSA
R-E-GLY-502	0	-0.07	0.07	0	-0.01	MM/GBSA
R-E-VAL-503	-0.01	-0.05	0.06	0	0	MM/GBSA
R-E-GLY-504	0	0.04	-0.03	0	0	MM/GBSA
R-E-HIE-505	-0.01	0.03	0	0	0.02	MM/GBSA
R-E-GLN-506	-0.02	0.17	-0.08	0	0.07	MM/GBSA
R-E-PRO-507	-0.03	-0.19	0.21	0	-0.01	MM/GBSA
R-E-TYR-508	-0.03	0.07	-0.03	0	0.01	MM/GBSA
R-E-ARG-509	-0.87	10.86	-8.34	-0.01	1.64	MM/GBSA
R-E-VAL-510	-0.02	0.28	-0.24	0	0.02	MM/GBSA
R-E-VAL-511	-0.03	-0.06	0.07	0	-0.02	MM/GBSA
R-E-VAL-512	-0.01	0.1	-0.09	0	0	MM/GBSA
R-E-LEU-513	-0.02	0.08	-0.07	0	-0.01	MM/GBSA
R-E-SER-514	-0.01	-0.25	0.25	0	-0.01	MM/GBSA
R-E-PHE-515	-0.01	-12.15	12.02	0	-0.14	MM/GBSA
L-L-ILE-2	-0.01	35.31	-34.77	0	0.52	MM/GBSA
L-L-VAL-3	0	-0.64	0.64	0	-0.01	MM/GBSA
L-L-LEU-4	-0.01	0.57	-0.55	0	0.01	MM/GBSA
L-L-THR-5	0	-0.6	0.61	0	0	MM/GBSA
L-L-GLN-6	0	0.27	-0.26	0	0	MM/GBSA
L-L-SER-7	0	-0.25	0.24	0	0	MM/GBSA
L-L-PRO-8	0	-0.42	0.41	0	-0.01	MM/GBSA
L-L-GLY-9	0	-0.18	0.17	0	0	MM/GBSA
L-L-THR-10	0	0	0	0	0	MM/GBSA
L-L-LEU-11	0	0.12	-0.12	0	0	MM/GBSA
L-L-SER-12	0	-0.24	0.23	0	0	MM/GBSA
L-L-LEU-13	0	0.21	-0.21	0	0	MM/GBSA
L-L-SER-14	0	-0.35	0.35	0	0	MM/GBSA
L-L-PRO-15	0	0.11	-0.11	0	0	MM/GBSA
L-L-GLY-16	0	-0.07	0.07	0	0	MM/GBSA
L-L-GLU-17	0	-23.27	22.98	0	-0.29	MM/GBSA
L-L-ARG-18	0	32.3	-31.88	0	0.42	MM/GBSA
L-L-ALA-19	0	-0.29	0.28	0	-0.01	MM/GBSA
L-L-THR-20	0	0.93	-0.91	0	0.02	MM/GBSA
L-L-LEU-21	0	-0.51	0.51	0	-0.01	MM/GBSA
L-L-SER-22	0	0.61	-0.58	0	0.02	MM/GBSA
L-L-CYS-23	-0.01	-0.41	0.43	0	0.01	MM/GBSA
L-L-ARG-24	-0.01	39.94	-39.35	0	0.58	MM/GBSA
L-L-ALA-25	-0.01	-0.08	0.11	0	0.03	MM/GBSA
L-L-SER-26	-0.01	-0.05	0.08	0	0.02	MM/GBSA
L-L-GLN-27	-0.03	2.66	-2.48	0	0.15	MM/GBSA
L-L-THR-28	-0.24	3.21	-2.75	-0.17	0.05	MM/GBSA
L-L-VAL-29	-0.12	-0.87	1.15	0	0.15	MM/GBSA
L-L-SER-30	-0.66	0.54	0.31	-0.11	0.07	MM/GBSA
L-L-SER-31	-0.88	-2.17	1.75	-0.27	-1.57	MM/GBSA
L-L-THR-32	-3.39	-1.78	2.69	-0.46	-2.94	MM/GBSA
L-L-SER-33	-0.9	0.2	0.03	-0.12	-0.79	MM/GBSA
L-L-LEU-34	-0.1	-0.67	0.66	0	-0.11	MM/GBSA
L-L-ALA-35	-0.02	-0.43	0.42	0	-0.04	MM/GBSA
L-L-TRP-36	-0.02	0.4	-0.4	0	-0.03	MM/GBSA
L-L-TYR-37	-0.01	-0.17	0.14	0	-0.04	MM/GBSA
L-L-GLN-38	0	-0.23	0.23	0	-0.01	MM/GBSA
L-L-GLN-39	0	-0.48	0.47	0	-0.01	MM/GBSA
L-L-LYS-40	0	22.88	-22.59	0	0.29	MM/GBSA
L-L-PRO-41	0	-0.05	0.05	0	0	MM/GBSA
L-L-GLY-42	0	0.16	-0.16	0	0	MM/GBSA
L-L-GLN-43	0	-0.33	0.33	0	0	MM/GBSA
L-L-ALA-44	0	0.14	-0.14	0	0	MM/GBSA
L-L-PRO-45	0	0.41	-0.4	0	0.01	MM/GBSA
L-L-ARG-46	0	26.05	-25.69	0	0.35	MM/GBSA
L-L-LEU-47	-0.02	0.78	-0.74	0	0.02	MM/GBSA
L-L-LEU-48	-0.01	0.13	-0.1	0	0.02	MM/GBSA
L-L-ILE-49	-0.03	0.81	-0.74	0	0.04	MM/GBSA
L-L-TYR-50	-0.17	-0.19	0.5	0	0.15	MM/GBSA
L-L-GLY-51	-0.16	-1.13	1.49	0	0.2	MM/GBSA
L-L-ALA-52	-0.1	-0.3	0.36	0	-0.03	MM/GBSA
L-L-SER-53	-0.16	1.72	-1.33	-0.1	0.13	MM/GBSA
L-L-SER-54	-0.08	-0.9	1.12	0	0.14	MM/GBSA
L-L-ARG-55	-0.03	34.7	-34.13	0	0.54	MM/GBSA
L-L-ALA-56	-0.01	-0.36	0.37	0	0	MM/GBSA
L-L-THR-57	-0.02	-0.31	0.4	0	0.07	MM/GBSA
L-L-GLY-58	0	0.42	-0.41	0	0.01	MM/GBSA
L-L-ILE-59	-0.01	-0.26	0.26	0	0	MM/GBSA
L-L-PRO-60	0	-0.81	0.8	0	-0.01	MM/GBSA
L-L-ASP-61	0	-30.3	29.94	0	-0.37	MM/GBSA
L-L-ARG-62	0	25.43	-25.11	0	0.32	MM/GBSA
L-L-PHE-63	-0.01	-0.26	0.28	0	0.01	MM/GBSA
L-L-SER-64	-0.01	0.64	-0.59	0	0.05	MM/GBSA
L-L-GLY-65	-0.02	-0.73	0.8	0	0.06	MM/GBSA
L-L-SER-66	-0.05	2.12	-1.95	0	0.12	MM/GBSA
L-L-GLY-67	-0.08	-0.15	0.41	0	0.18	MM/GBSA
L-L-SER-68	-0.27	2.72	-2.12	-0.09	0.23	MM/GBSA
L-L-GLY-69	-0.13	1.25	-1.09	-0.03	0.01	MM/GBSA
L-L-THR-70	-0.04	0.7	-0.66	0	0	MM/GBSA
L-L-ASP-71	-0.03	-43.19	42.77	0	-0.44	MM/GBSA
L-L-PHE-72	-0.07	0.3	-0.3	0	-0.07	MM/GBSA
L-L-THR-73	-0.01	-1.13	1.16	0	0.01	MM/GBSA
L-L-LEU-74	-0.01	-0.14	0.15	0	-0.01	MM/GBSA
L-L-THR-75	0	-0.17	0.19	0	0.01	MM/GBSA
L-L-ILE-76	0	0.01	-0.01	0	0	MM/GBSA
L-L-SER-77	0	0.52	-0.51	0	0.01	MM/GBSA
L-L-ARG-78	0	26.01	-25.69	0	0.32	MM/GBSA
L-L-LEU-79	0	0.24	-0.23	0	0	MM/GBSA
L-L-GLU-80	0	-23.13	22.84	0	-0.29	MM/GBSA
L-L-PRO-81	0	-0.15	0.15	0	0	MM/GBSA
L-L-GLU-82	0	-22.4	22.12	0	-0.28	MM/GBSA
L-L-ASP-83	0	-25.71	25.38	0	-0.32	MM/GBSA
L-L-PHE-84	0	0.09	-0.09	0	0	MM/GBSA
L-L-ALA-85	0	0.07	-0.07	0	0	MM/GBSA
L-L-VAL-86	0	0.03	-0.03	0	0	MM/GBSA
L-L-TYR-87	0	0.24	-0.24	0	0	MM/GBSA
L-L-TYR-88	0	-0.03	0.04	0	0.01	MM/GBSA
L-L-CYS-89	-0.01	1.05	-0.99	0	0.05	MM/GBSA
L-L-GLN-90	-0.02	-1.06	1.13	0	0.05	MM/GBSA
L-L-GLN-91	-0.04	-0.34	0.45	0	0.07	MM/GBSA
L-L-HIE-92	-0.56	0.43	0.09	-0.01	-0.04	MM/GBSA
L-L-ASP-93	-0.21	-50.28	50.16	-0.01	-0.34	MM/GBSA
L-L-THR-94	-0.04	-0.03	0.11	0	0.04	MM/GBSA
L-L-SER-95	-0.02	-0.95	1	0	0.03	MM/GBSA
L-L-LEU-96	-0.02	0.26	-0.21	0	0.03	MM/GBSA
L-L-THR-97	-0.01	-0.85	0.83	0	-0.03	MM/GBSA
L-L-PHE-98	-0.01	-0.2	0.19	0	-0.02	MM/GBSA
L-L-GLY-99	0	0.28	-0.27	0	0	MM/GBSA
L-L-GLY-100	0	0.37	-0.37	0	0	MM/GBSA
L-L-GLY-101	0	0.25	-0.25	0	0	MM/GBSA
L-L-THR-102	0	-0.42	0.41	0	-0.01	MM/GBSA
L-L-LYS-103	0	21.31	-21.04	0	0.27	MM/GBSA
L-L-VAL-104	0	-22.97	22.68	0	-0.29	MM/GBSA
L-H-VAL-2	-0.01	23.62	-23.16	0	0.44	MM/GBSA
L-H-GLN-3	0	-0.09	0.1	0	0	MM/GBSA
L-H-LEU-4	-0.01	0.18	-0.17	0	0	MM/GBSA
L-H-VAL-5	0	-0.06	0.06	0	0	MM/GBSA
L-H-GLN-6	0	0.01	-0.01	0	0	MM/GBSA
L-H-SER-7	0	-0.36	0.35	0	-0.01	MM/GBSA
L-H-GLY-8	0	-0.2	0.2	0	0	MM/GBSA
L-H-ALA-9	0	0.12	-0.11	0	0	MM/GBSA
L-H-GLU-10	0	-18.89	18.66	0	-0.24	MM/GBSA
L-H-VAL-11	0	0	0	0	0	MM/GBSA
L-H-LYS-12	0	18.37	-18.14	0	0.23	MM/GBSA
L-H-LYS-13	0	15.8	-15.6	0	0.2	MM/GBSA
L-H-PRO-14	0	0.16	-0.16	0	0	MM/GBSA
L-H-GLY-15	0	0.03	-0.03	0	0	MM/GBSA
L-H-ALA-16	0	-0.19	0.19	0	0	MM/GBSA
L-H-SER-17	0	0.34	-0.34	0	0	MM/GBSA
L-H-VAL-18	0	-0.12	0.12	0	0	MM/GBSA
L-H-LYS-19	0	21.07	-20.81	0	0.26	MM/GBSA
L-H-VAL-20	0	-0.07	0.07	0	0	MM/GBSA
L-H-SER-21	0	0.06	-0.06	0	0	MM/GBSA
L-H-CYS-22	0	-0.14	0.14	0	0	MM/GBSA
L-H-LYS-23	0	20.57	-20.3	0	0.27	MM/GBSA
L-H-ALA-24	0	0.17	-0.16	0	0.01	MM/GBSA
L-H-SER-25	-0.01	-0.12	0.15	0	0.02	MM/GBSA
L-H-GLY-26	-0.01	0.2	-0.12	0	0.06	MM/GBSA
L-H-TYR-27	-0.09	0.96	-0.76	0	0.11	MM/GBSA
L-H-PRO-28	-0.91	0.94	-0.62	-0.24	-0.83	MM/GBSA
L-H-PHE-29	-0.09	0.16	-0.07	0	0	MM/GBSA
L-H-THR-30	-0.41	1.14	-0.61	-0.06	0.07	MM/GBSA
L-H-SER-31	-1.72	-3.57	4.01	-0.41	-1.69	MM/GBSA
L-H-TYR-32	-0.95	-0.27	0.68	-0.05	-0.59	MM/GBSA
L-H-GLY-33	-0.06	-0.24	0.33	0	0.03	MM/GBSA
L-H-ILE-34	-0.02	-0.19	0.2	0	-0.01	MM/GBSA
L-H-SER-35	-0.01	0.22	-0.2	0	0.02	MM/GBSA
L-H-TRP-36	-0.01	-0.19	0.19	0	-0.01	MM/GBSA
L-H-VAL-37	0	0.13	-0.12	0	0	MM/GBSA
L-H-ARG-38	0	22.52	-22.24	0	0.28	MM/GBSA
L-H-GLN-39	0	0.15	-0.15	0	0	MM/GBSA
L-H-ALA-40	0	-0.24	0.24	0	0	MM/GBSA
L-H-PRO-41	0	-0.18	0.18	0	0	MM/GBSA
L-H-GLY-42	0	-0.03	0.03	0	0	MM/GBSA
L-H-GLN-43	0	-0.17	0.17	0	0	MM/GBSA
L-H-GLY-44	0	0.49	-0.48	0	0.01	MM/GBSA
L-H-LEU-45	0	-0.08	0.08	0	0	MM/GBSA
L-H-GLU-46	0	-24.46	24.15	0	-0.3	MM/GBSA
L-H-TRP-47	-0.01	0.05	-0.05	0	-0.01	MM/GBSA
L-H-MET-48	0	-0.07	0.07	0	0	MM/GBSA
L-H-GLY-49	0	0.16	-0.14	0	0.01	MM/GBSA
L-H-TRP-50	-0.08	-0.07	0.05	0	-0.1	MM/GBSA
L-H-ILE-51	-0.02	-0.06	0.1	0	0.02	MM/GBSA
L-H-SER-52	-0.05	-0.26	0.37	0	0.06	MM/GBSA
L-H-THR-53	-0.06	-0.03	0.15	0	0.05	MM/GBSA
L-H-TYR-54	-0.47	-0.41	0.97	-0.05	0.04	MM/GBSA
L-H-ASN-55	-0.09	-1.55	1.87	0	0.23	MM/GBSA
L-H-GLY-56	-0.01	0.1	-0.07	0	0.02	MM/GBSA
L-H-ASN-57	-0.03	0.6	-0.48	0	0.1	MM/GBSA
L-H-THR-58	-0.01	-0.4	0.43	0	0.02	MM/GBSA
L-H-ASN-59	-0.01	0.6	-0.55	0	0.04	MM/GBSA
L-H-TYR-60	-0.01	-0.33	0.33	0	-0.01	MM/GBSA
L-H-ALA-61	0	0.32	-0.31	0	0	MM/GBSA
L-H-GLN-62	0	0.7	-0.69	0	0.01	MM/GBSA
L-H-LYS-63	0	26.35	-26.02	0	0.33	MM/GBSA
L-H-PHE-64	0	0.41	-0.4	0	0	MM/GBSA
L-H-GLN-65	0	0.6	-0.59	0	0.01	MM/GBSA
L-H-GLY-66	0	0.21	-0.21	0	0	MM/GBSA
L-H-ARG-67	0	22.74	-22.46	0	0.28	MM/GBSA
L-H-VAL-68	0	0	0	0	0	MM/GBSA
L-H-THR-69	0	0.08	-0.07	0	0	MM/GBSA
L-H-MET-70	0	-0.16	0.17	0	0	MM/GBSA
L-H-THR-71	0	-0.12	0.14	0	0.01	MM/GBSA
L-H-THR-72	-0.01	0.22	-0.17	0	0.04	MM/GBSA
L-H-ASP-73	0	-22.7	22.43	0	-0.27	MM/GBSA
L-H-THR-74	-0.02	0.3	-0.23	0	0.05	MM/GBSA
L-H-SER-75	0	0.01	0	0	0.01	MM/GBSA
L-H-THR-76	0	0.29	-0.27	0	0.02	MM/GBSA
L-H-THR-77	-0.01	0.45	-0.41	0	0.03	MM/GBSA
L-H-THR-78	0	-0.11	0.12	0	0.01	MM/GBSA
L-H-GLY-79	0	0.25	-0.24	0	0	MM/GBSA
L-H-TYR-80	0	-0.21	0.2	0	-0.01	MM/GBSA
L-H-MET-81	0	-0.03	0.03	0	0	MM/GBSA
L-H-GLU-82	0	-21.36	21.09	0	-0.27	MM/GBSA
L-H-LEU-83	0	0.11	-0.11	0	0	MM/GBSA
L-H-ARG-84	0	20.76	-20.5	0	0.26	MM/GBSA
L-H-ARG-85	0	20.67	-20.41	0	0.26	MM/GBSA
L-H-LEU-86	0	0.18	-0.17	0	0	MM/GBSA
L-H-ARG-87	0	20.42	-20.16	0	0.26	MM/GBSA
L-H-SER-88	0	-0.2	0.2	0	0	MM/GBSA
L-H-ASP-89	0	-20.12	19.87	0	-0.25	MM/GBSA
L-H-ASP-90	0	-21.32	21.05	0	-0.27	MM/GBSA
L-H-THR-91	0	-0.06	0.06	0	0	MM/GBSA
L-H-ALA-92	0	0.23	-0.23	0	0	MM/GBSA
L-H-VAL-93	0	-0.09	0.09	0	0	MM/GBSA
L-H-TYR-94	0	0.08	-0.07	0	0	MM/GBSA
L-H-TYR-95	0	0.09	-0.09	0	0	MM/GBSA
L-H-CYS-96	0	0.07	-0.06	0	0.01	MM/GBSA
L-H-ALA-97	-0.01	0.09	-0.07	0	0.01	MM/GBSA
L-H-ARG-98	-0.07	28.51	-27.9	0	0.55	MM/GBSA
L-H-ASP-99	-0.1	-30.34	30.13	0	-0.3	MM/GBSA
L-H-TYR-100	-1.79	-2.22	2.63	-0.41	-1.79	MM/GBSA
L-H-THR-101	-0.21	-0.95	0.99	0	-0.17	MM/GBSA
L-H-ARG-102	-0.39	36.05	-35	0	0.66	MM/GBSA
L-H-GLY-103	-0.95	-5.42	3.77	-0.06	-2.66	MM/GBSA
L-H-ALA-104	-0.33	-6.6	3.79	-0.03	-3.18	MM/GBSA
L-H-TRP-105	-5.19	-8.62	6.32	-0.68	-8.16	MM/GBSA
L-H-PHE-106	-4.61	-8.82	6.31	-0.91	-8.04	MM/GBSA
L-H-GLY-107	-0.32	-2.28	2.19	0	-0.41	MM/GBSA
L-H-GLU-108	-1.33	-65.31	65.94	-0.46	-1.15	MM/GBSA
L-H-SER-109	-1.92	-2.99	3.77	-0.26	-1.4	MM/GBSA
L-H-LEU-110	-4.73	-2.5	2.24	-0.43	-5.43	MM/GBSA
L-H-ILE-111	-3.8	-2.08	0.85	-0.5	-5.53	MM/GBSA
L-H-GLY-112	-0.15	-0.64	0.74	0	-0.05	MM/GBSA
L-H-GLY-113	-0.03	-0.34	0.32	0	-0.05	MM/GBSA
L-H-PHE-114	-0.03	-0.01	-0.02	0	-0.06	MM/GBSA
L-H-ASP-115	-0.03	-31.26	31.14	0	-0.16	MM/GBSA
L-H-ASN-116	-0.01	-0.81	0.81	0	-0.01	MM/GBSA
L-H-TRP-117	-0.01	0.32	-0.32	0	0	MM/GBSA
L-H-GLY-118	0	-0.24	0.24	0	0	MM/GBSA
L-H-GLN-119	0	-0.21	0.21	0	0	MM/GBSA
L-H-GLY-120	0	0.29	-0.29	0	0	MM/GBSA
L-H-THR-121	0	-0.38	0.38	0	-0.01	MM/GBSA
L-H-LEU-122	0	0	0	0	0	MM/GBSA
L-H-VAL-123	0	-0.11	0.11	0	0	MM/GBSA
L-H-THR-124	0	-0.16	0.15	0	0	MM/GBSA
L-H-VAL-125	0	-18	17.78	0	-0.22	MM/GBSA

### Sheet: annotation
Table S2. MM-GBSA Binding Enegies and Residue Decomposition for S309 complex with RBD.
PDB ID 8FXB
CHAIN E- RBD
chains H,L - S309 antibody
