## Supplemental Tables S1-S10 and Datasets S1-S10 for "Exploring Diverse Binding Mechanisms of Broadly Neutralizing Antibodies S309, S304, CYFN-1006 and VIR-7229 Targeting SARS-CoV-2 Spike Omicron Variants: Integrative Computational Modeling Reveals Balance of Evolutionary and Dynamic Adaptability in Shaping Molecular Determinants of Immune Escape": TableS4_S309_8FXC.xlsx

### Sheet: mab_8FXC_MMGBSA-1732492768842
RESIDUE_ID	VDW	ELE	GB	SA	TOTAL	score_method
lig-rec	-82.1	-104	135.64	-10.31	-60.77	MM/GBSA
R-E-ASN-334	-2	19.33	-15.74	-0.5	1.09	MM/GBSA
R-E-LEU-335	-2.34	1.55	-0.07	-0.5	-1.37	MM/GBSA
R-E-CYS-336	-0.67	-1.4	1.58	-0.01	-0.49	MM/GBSA
R-E-PRO-337	-3.28	-0.14	0.68	-0.36	-3.11	MM/GBSA
R-E-PHE-338	-0.34	1	-0.87	0	-0.21	MM/GBSA
R-E-ASP-339	-0.12	-22.01	22.58	-0.18	0.27	MM/GBSA
R-E-GLU-340	-6.33	-36.28	43.88	-0.88	0.39	MM/GBSA
R-E-VAL-341	-0.99	1.89	-1.54	-0.02	-0.66	MM/GBSA
R-E-PHE-342	-0.35	0.7	-0.22	0	0.12	MM/GBSA
R-E-ASN-343	-3.14	-2.84	3.25	-0.46	-3.2	MM/GBSA
R-E-ALA-344	-2.99	-4.42	4.91	-0.22	-2.72	MM/GBSA
R-E-THR-345	-6.62	-7.01	6.13	-0.91	-8.42	MM/GBSA
R-E-THR-346	-1.13	2.75	-2.05	-0.16	-0.6	MM/GBSA
R-E-PHE-347	-0.35	0.39	-0.4	0	-0.35	MM/GBSA
R-E-ALA-348	-0.05	0	0.02	0	-0.04	MM/GBSA
R-E-SER-349	-0.01	0.58	-0.53	0	0.04	MM/GBSA
R-E-VAL-350	-0.01	0.09	-0.07	0	0.01	MM/GBSA
R-E-TYR-351	-0.01	-0.03	0.04	0	0	MM/GBSA
R-E-ALA-352	-0.01	0.31	-0.26	0	0.04	MM/GBSA
R-E-TRP-353	-0.02	-0.31	0.36	0	0.03	MM/GBSA
R-E-ASN-354	-0.23	-2.73	3.01	-0.07	-0.02	MM/GBSA
R-E-ARG-355	-0.06	8.84	-8.58	0	0.19	MM/GBSA
R-E-LYS-356	-1.4	-19.22	18.6	-0.41	-2.43	MM/GBSA
R-E-ARG-357	-0.6	11.23	-10.28	-0.12	0.23	MM/GBSA
R-E-ILE-358	-0.64	0.28	-0.18	-0.01	-0.54	MM/GBSA
R-E-SER-359	-0.36	-0.36	0.89	-0.09	0.07	MM/GBSA
R-E-ASN-360	-0.37	-0.7	1.23	-0.06	0.1	MM/GBSA
R-E-CYS-361	-0.53	0.49	-0.22	-0.04	-0.3	MM/GBSA
R-E-VAL-362	-0.14	-0.09	0.14	0	-0.09	MM/GBSA
R-E-ALA-363	-0.04	0.14	-0.1	0	0	MM/GBSA
R-E-ASP-364	-0.06	-21.73	21.78	0	-0.01	MM/GBSA
R-E-TYR-365	-0.03	0.05	-0.01	0	0	MM/GBSA
R-E-SER-366	-0.01	0.71	-0.65	0	0.04	MM/GBSA
R-E-VAL-367	-0.05	0.35	-0.28	0	0.02	MM/GBSA
R-E-LEU-368	-0.03	0.15	-0.11	0	0.01	MM/GBSA
R-E-TYR-369	-0.01	0.25	-0.21	0	0.02	MM/GBSA
R-E-ASN-370	-0.02	0.22	-0.1	0	0.11	MM/GBSA
R-E-PHE-371	-0.08	-0.11	0.22	0	0.04	MM/GBSA
R-E-ALA-372	-0.02	-12.73	12.78	0	0.03	MM/GBSA
R-E-PHE-374	-0.04	11.82	-11.35	0	0.43	MM/GBSA
R-E-PHE-375	-0.01	-0.11	0.12	0	-0.01	MM/GBSA
R-E-ALA-376	0	-0.02	0.03	0	0.01	MM/GBSA
R-E-PHE-377	-0.01	-0.09	0.1	0	0	MM/GBSA
R-E-LYS-378	0	10.02	-9.89	0	0.13	MM/GBSA
R-E-CYS-379	0	0.09	-0.09	0	0	MM/GBSA
R-E-TYR-380	0	-0.07	0.07	0	0	MM/GBSA
R-E-GLY-381	0	-0.04	0.04	0	0	MM/GBSA
R-E-VAL-382	0	0.01	-0.01	0	0	MM/GBSA
R-E-SER-383	0	-0.14	0.14	0	0	MM/GBSA
R-E-PRO-384	0	-0.15	0.15	0	0	MM/GBSA
R-E-THR-385	0	-0.2	0.2	0	0	MM/GBSA
R-E-LYS-386	0	11.47	-11.32	0	0.14	MM/GBSA
R-E-LEU-387	-0.01	-0.07	0.09	0	0.01	MM/GBSA
R-E-ASN-388	-0.01	-0.48	0.51	0	0.02	MM/GBSA
R-E-ASP-389	0	-13.82	13.66	0	-0.17	MM/GBSA
R-E-LEU-390	0	-0.32	0.33	0	0	MM/GBSA
R-E-CYS-391	0	0.05	-0.04	0	0.01	MM/GBSA
R-E-PHE-392	-0.01	-0.17	0.17	0	-0.01	MM/GBSA
R-E-THR-393	-0.01	-0.12	0.15	0	0.02	MM/GBSA
R-E-ASN-394	-0.02	-0.15	0.18	0	0.01	MM/GBSA
R-E-VAL-395	-0.04	0	0	0	-0.04	MM/GBSA
R-E-TYR-396	-0.05	-0.43	0.47	0	-0.01	MM/GBSA
R-E-ALA-397	-0.07	0.4	-0.33	0	0	MM/GBSA
R-E-ASP-398	-0.03	-8.54	8.47	0	-0.1	MM/GBSA
R-E-SER-399	-0.06	-0.54	0.67	0	0.07	MM/GBSA
R-E-PHE-400	-0.03	0.17	-0.13	0	0.01	MM/GBSA
R-E-VAL-401	-0.03	0.16	-0.15	0	-0.02	MM/GBSA
R-E-ILE-402	-0.01	0.1	-0.11	0	-0.02	MM/GBSA
R-E-ARG-403	-0.01	9.28	-9.15	0	0.12	MM/GBSA
R-E-GLY-404	0	0.04	-0.04	0	0	MM/GBSA
R-E-ASN-405	0	0.03	-0.02	0	0	MM/GBSA
R-E-GLU-406	0	-8.94	8.84	0	-0.11	MM/GBSA
R-E-VAL-407	0	0.04	-0.04	0	0	MM/GBSA
R-E-SER-408	0	0	0	0	0	MM/GBSA
R-E-GLN-409	0	0.03	-0.02	0	0	MM/GBSA
R-E-ILE-410	0	0	0	0	0	MM/GBSA
R-E-ALA-411	0	0.08	-0.08	0	0	MM/GBSA
R-E-PRO-412	0	0.03	-0.03	0	0	MM/GBSA
R-E-GLY-413	0	0.02	-0.02	0	0	MM/GBSA
R-E-GLN-414	0	0.05	-0.05	0	0	MM/GBSA
R-E-THR-415	0	-0.04	0.04	0	0	MM/GBSA
R-E-GLY-416	0	0	0	0	0	MM/GBSA
R-E-ASN-417	0	0.02	-0.02	0	0	MM/GBSA
R-E-ILE-418	0	0.02	-0.02	0	0	MM/GBSA
R-E-ALA-419	0	0	0	0	0	MM/GBSA
R-E-ASP-420	0	-8.75	8.64	0	-0.11	MM/GBSA
R-E-TYR-421	0	-0.02	0.02	0	0	MM/GBSA
R-E-ASN-422	0	0.06	-0.05	0	0.01	MM/GBSA
R-E-TYR-423	-0.01	-0.04	0.04	0	-0.01	MM/GBSA
R-E-LYS-424	0	8.87	-8.76	0	0.11	MM/GBSA
R-E-LEU-425	0	0.06	-0.06	0	0	MM/GBSA
R-E-PRO-426	0	-0.03	0.03	0	0	MM/GBSA
R-E-ASP-427	0	-9.2	9.09	0	-0.12	MM/GBSA
R-E-ASP-428	0	-9.68	9.56	0	-0.12	MM/GBSA
R-E-PHE-429	0	0	0	0	-0.01	MM/GBSA
R-E-THR-430	0	0.08	-0.07	0	0.01	MM/GBSA
R-E-GLY-431	0	0.02	-0.01	0	0.01	MM/GBSA
R-E-CYS-432	-0.01	0.09	-0.08	0	0	MM/GBSA
R-E-VAL-433	-0.01	-0.15	0.16	0	0	MM/GBSA
R-E-ILE-434	-0.02	0.25	-0.24	0	0	MM/GBSA
R-E-ALA-435	-0.01	-0.17	0.2	0	0.02	MM/GBSA
R-E-TRP-436	-0.13	0.12	-0.01	0	-0.01	MM/GBSA
R-E-ASN-437	-0.03	-0.02	0.14	0	0.08	MM/GBSA
R-E-SER-438	-0.08	-0.12	0.23	0	0.02	MM/GBSA
R-E-ASN-439	-0.07	0.01	0.26	0	0.2	MM/GBSA
R-E-LYS-440	-0.51	10.35	-8.79	-0.11	0.95	MM/GBSA
R-E-LEU-441	-1.95	-0.13	1.22	-0.37	-1.22	MM/GBSA
R-E-ASP-442	-0.24	-8.09	7.7	0	-0.62	MM/GBSA
R-E-SER-443	-0.11	-0.03	0.31	0	0.18	MM/GBSA
R-E-THR-444	-0.21	0.34	-0.06	-0.05	0.03	MM/GBSA
R-E-VAL-445	-0.1	0.26	-0.17	-0.05	-0.07	MM/GBSA
R-E-GLY-446	-0.02	0.07	-0.02	0	0.03	MM/GBSA
R-E-GLY-447	-0.02	-0.25	0.34	0	0.07	MM/GBSA
R-E-ASN-448	-0.06	-0.07	0.22	0	0.08	MM/GBSA
R-E-TYR-449	-0.03	0.14	-0.08	0	0.02	MM/GBSA
R-E-ASN-450	-0.06	-0.08	0.31	0	0.17	MM/GBSA
R-E-TYR-451	-0.08	0.15	-0.15	0	-0.08	MM/GBSA
R-E-ARG-452	-0.01	9.81	-9.65	0	0.15	MM/GBSA
R-E-TYR-453	0	-0.06	0.05	0	-0.01	MM/GBSA
R-E-ARG-454	0	9.28	-9.16	0	0.12	MM/GBSA
R-E-LEU-455	0	0.06	-0.06	0	0	MM/GBSA
R-E-PHE-456	0	-0.02	0.02	0	0	MM/GBSA
R-E-ARG-457	0	9.22	-9.11	0	0.12	MM/GBSA
R-E-LYS-458	0	9.12	-9	0	0.11	MM/GBSA
R-E-SER-459	0	-0.03	0.03	0	0	MM/GBSA
R-E-LYS-460	0	8.51	-8.4	0	0.11	MM/GBSA
R-E-LEU-461	0	0.02	-0.02	0	0	MM/GBSA
R-E-LYS-462	0	8.92	-8.8	0	0.11	MM/GBSA
R-E-PRO-463	0	-0.02	0.02	0	0	MM/GBSA
R-E-PHE-464	-0.01	-0.07	0.08	0	0	MM/GBSA
R-E-GLU-465	0	-9.14	9.03	0	-0.11	MM/GBSA
R-E-ARG-466	-0.01	7.88	-7.72	0	0.16	MM/GBSA
R-E-ASP-467	0	-9.42	9.31	0	-0.12	MM/GBSA
R-E-ILE-468	0	0	0.01	0	0	MM/GBSA
R-E-SER-469	0	0.08	-0.08	0	0	MM/GBSA
R-E-THR-470	0	0.07	-0.07	0	0	MM/GBSA
R-E-GLU-471	0	-9.88	9.75	0	-0.13	MM/GBSA
R-E-ILE-472	0	0.03	-0.03	0	0	MM/GBSA
R-E-TYR-473	0	-0.06	0.06	0	0	MM/GBSA
R-E-GLN-474	0	-0.11	0.11	0	0	MM/GBSA
R-E-ALA-475	0	0.03	-0.03	0	0	MM/GBSA
R-E-GLY-476	0	-0.05	0.05	0	0	MM/GBSA
R-E-ASN-477	0	0	0	0	0	MM/GBSA
R-E-LYS-478	0	8.45	-8.34	0	0.1	MM/GBSA
R-E-PRO-479	0	0.05	-0.05	0	0	MM/GBSA
R-E-CYS-480	0	-0.02	0.02	0	0	MM/GBSA
R-E-ASN-481	0	-0.06	0.06	0	0	MM/GBSA
R-E-GLY-482	0	-0.1	0.1	0	0	MM/GBSA
R-E-VAL-483	0	0.06	-0.06	0	0	MM/GBSA
R-E-ALA-484	0	0.01	-0.01	0	0	MM/GBSA
R-E-GLY-485	0	-0.03	0.03	0	0	MM/GBSA
R-E-VAL-486	0	-0.04	0.04	0	0	MM/GBSA
R-E-ASN-487	0	0	-0.01	0	0	MM/GBSA
R-E-CYS-488	0	0.05	-0.05	0	0	MM/GBSA
R-E-TYR-489	0	0	0	0	0	MM/GBSA
R-E-PHE-490	0	0.06	-0.06	0	0	MM/GBSA
R-E-PRO-491	0	0.06	-0.06	0	0	MM/GBSA
R-E-LEU-492	0	-0.05	0.05	0	0	MM/GBSA
R-E-GLN-493	0	0.09	-0.08	0	0	MM/GBSA
R-E-SER-494	0	0.03	-0.01	0	0.01	MM/GBSA
R-E-TYR-495	-0.01	-0.17	0.2	0	0.02	MM/GBSA
R-E-GLY-496	-0.01	-0.07	0.1	0	0.02	MM/GBSA
R-E-PHE-497	-0.03	-0.15	0.17	0	-0.02	MM/GBSA
R-E-ARG-498	-0.02	11.04	-10.76	0	0.26	MM/GBSA
R-E-PRO-499	-0.05	0.09	-0.07	0	-0.02	MM/GBSA
R-E-THR-500	-0.01	0.05	-0.02	0	0.01	MM/GBSA
R-E-TYR-501	-0.01	-0.09	0.1	0	0	MM/GBSA
R-E-GLY-502	0	0	0	0	0	MM/GBSA
R-E-VAL-503	0	0.02	-0.01	0	0	MM/GBSA
R-E-GLY-504	0	0.03	-0.03	0	0	MM/GBSA
R-E-HIE-505	0	0.04	-0.01	0	0.02	MM/GBSA
R-E-GLN-506	-0.02	0.09	-0.01	0	0.06	MM/GBSA
R-E-PRO-507	-0.03	-0.16	0.18	0	0	MM/GBSA
R-E-TYR-508	-0.02	0.07	-0.02	0	0.02	MM/GBSA
R-E-ARG-509	-0.78	7.18	-4.83	-0.01	1.56	MM/GBSA
R-E-VAL-510	-0.02	0.36	-0.32	0	0.02	MM/GBSA
R-E-VAL-511	-0.04	-0.07	0.08	0	-0.03	MM/GBSA
R-E-VAL-512	-0.01	0.09	-0.08	0	-0.01	MM/GBSA
R-E-LEU-513	-0.03	0.21	-0.2	0	-0.02	MM/GBSA
R-E-SER-514	-0.01	-0.13	0.14	0	0	MM/GBSA
R-E-PHE-515	-0.01	0.2	-0.19	0	0	MM/GBSA
R-E-GLU-516	-0.01	-22.62	22.38	0	-0.25	MM/GBSA
R-E-THR-523	-0.03	13.56	-13.08	0	0.46	MM/GBSA
R-E-VAL-524	-0.05	0.2	-0.19	0	-0.04	MM/GBSA
R-E-CYS-525	-0.02	-0.14	0.13	0	-0.03	MM/GBSA
R-E-GLY-526	-0.01	0.11	-0.09	0	0.01	MM/GBSA
R-E-PRO-527	-0.02	-17.15	17.03	0	-0.14	MM/GBSA
L-L-ILE-2	-0.02	21.52	-21.09	0	0.42	MM/GBSA
L-L-VAL-3	0	-0.48	0.47	0	-0.01	MM/GBSA
L-L-LEU-4	-0.01	0.22	-0.21	0	0	MM/GBSA
L-L-THR-5	0	-0.44	0.44	0	0	MM/GBSA
L-L-GLN-6	0	0.13	-0.13	0	0	MM/GBSA
L-L-SER-7	0	-0.05	0.04	0	0	MM/GBSA
L-L-PRO-8	0	-0.09	0.09	0	0	MM/GBSA
L-L-GLY-9	0	0.02	-0.02	0	0	MM/GBSA
L-L-THR-10	0	-0.07	0.07	0	0	MM/GBSA
L-L-LEU-11	0	0.09	-0.09	0	0	MM/GBSA
L-L-SER-12	0	-0.13	0.13	0	0	MM/GBSA
L-L-LEU-13	0	0.11	-0.11	0	0	MM/GBSA
L-L-SER-14	0	-0.16	0.16	0	0	MM/GBSA
L-L-PRO-15	0	-0.06	0.06	0	0	MM/GBSA
L-L-GLY-16	0	0.02	-0.02	0	0	MM/GBSA
L-L-GLU-17	0	-12.86	12.7	0	-0.16	MM/GBSA
L-L-ARG-18	0	16.82	-16.6	0	0.22	MM/GBSA
L-L-ALA-19	0	-0.11	0.11	0	0	MM/GBSA
L-L-THR-20	0	0.36	-0.35	0	0.01	MM/GBSA
L-L-LEU-21	0	-0.3	0.3	0	0	MM/GBSA
L-L-SER-22	0	0.26	-0.25	0	0.01	MM/GBSA
L-L-CYS-23	-0.01	-0.28	0.3	0	0.01	MM/GBSA
L-L-ARG-24	-0.01	21.7	-21.38	0	0.31	MM/GBSA
L-L-ALA-25	-0.01	-0.08	0.11	0	0.02	MM/GBSA
L-L-SER-26	0	-0.37	0.4	0	0.02	MM/GBSA
L-L-GLN-27	-0.02	-0.01	0.1	0	0.08	MM/GBSA
L-L-THR-28	-0.06	0.95	-0.71	0	0.18	MM/GBSA
L-L-VAL-29	-0.09	-0.21	0.46	0	0.16	MM/GBSA
L-L-SER-30	-0.63	0.61	0.25	-0.13	0.1	MM/GBSA
L-L-SER-31	-0.52	0.69	0.06	-0.12	0.11	MM/GBSA
L-L-THR-32	-3.37	-1.54	2.35	-0.48	-3.05	MM/GBSA
L-L-SER-33	-0.99	-0.07	0.21	-0.11	-0.97	MM/GBSA
L-L-LEU-34	-0.09	-0.22	0.19	0	-0.12	MM/GBSA
L-L-ALA-35	-0.02	-0.6	0.58	0	-0.04	MM/GBSA
L-L-TRP-36	-0.02	0.46	-0.46	0	-0.03	MM/GBSA
L-L-TYR-37	-0.01	-0.08	0.05	0	-0.04	MM/GBSA
L-L-GLN-38	0	0.28	-0.27	0	0	MM/GBSA
L-L-GLN-39	0	-0.42	0.41	0	-0.01	MM/GBSA
L-L-LYS-40	0	9.46	-9.34	0	0.12	MM/GBSA
L-L-PRO-41	0	0.09	-0.09	0	0	MM/GBSA
L-L-GLY-42	0	0.13	-0.12	0	0	MM/GBSA
L-L-GLN-43	0	-0.02	0.02	0	0	MM/GBSA
L-L-ALA-44	0	0.02	-0.02	0	0	MM/GBSA
L-L-PRO-45	0	0.37	-0.36	0	0.01	MM/GBSA
L-L-ARG-46	-0.01	9.53	-9.38	0	0.14	MM/GBSA
L-L-LEU-47	-0.02	0.24	-0.2	0	0.02	MM/GBSA
L-L-LEU-48	-0.01	0.36	-0.32	0	0.03	MM/GBSA
L-L-ILE-49	-0.03	0.35	-0.29	0	0.04	MM/GBSA
L-L-TYR-50	-0.18	-0.71	1.01	0	0.12	MM/GBSA
L-L-GLY-51	-0.14	-0.51	0.83	0	0.18	MM/GBSA
L-L-ALA-52	-0.07	-0.49	0.54	0	-0.02	MM/GBSA
L-L-SER-53	-0.1	0.84	-0.56	0	0.18	MM/GBSA
L-L-SER-54	-0.09	-0.89	1.13	0	0.15	MM/GBSA
L-L-ARG-55	-0.03	15.04	-14.72	0	0.29	MM/GBSA
L-L-ALA-56	-0.01	-0.58	0.59	0	0	MM/GBSA
L-L-THR-57	-0.02	-0.62	0.71	0	0.07	MM/GBSA
L-L-GLY-58	0	0.05	-0.04	0	0	MM/GBSA
L-L-ILE-59	-0.01	0.09	-0.08	0	0.01	MM/GBSA
L-L-PRO-60	0	-0.3	0.3	0	-0.01	MM/GBSA
L-L-ASP-61	0	-15.01	14.86	0	-0.15	MM/GBSA
L-L-ARG-62	0	11.41	-11.26	0	0.15	MM/GBSA
L-L-PHE-63	-0.01	-0.05	0.05	0	0	MM/GBSA
L-L-SER-64	-0.01	0.46	-0.42	0	0.04	MM/GBSA
L-L-GLY-65	-0.01	-0.11	0.19	0	0.07	MM/GBSA
L-L-SER-66	-0.04	0.51	-0.4	0	0.08	MM/GBSA
L-L-GLY-67	-0.06	0.04	0.2	0	0.18	MM/GBSA
L-L-SER-68	-0.22	1.09	-0.62	-0.1	0.15	MM/GBSA
L-L-GLY-69	-0.07	0.49	-0.4	0	0.02	MM/GBSA
L-L-THR-70	-0.03	0.29	-0.25	0	0.01	MM/GBSA
L-L-ASP-71	-0.02	-24.32	24.11	0	-0.23	MM/GBSA
L-L-PHE-72	-0.05	-0.03	0.03	0	-0.05	MM/GBSA
L-L-THR-73	-0.01	-0.47	0.5	0	0.01	MM/GBSA
L-L-LEU-74	-0.01	-0.26	0.26	0	-0.01	MM/GBSA
L-L-THR-75	-0.01	0.06	-0.04	0	0.01	MM/GBSA
L-L-ILE-76	0	-0.1	0.09	0	0	MM/GBSA
L-L-SER-77	0	-0.04	0.04	0	0	MM/GBSA
L-L-ARG-78	0	11.85	-11.71	0	0.15	MM/GBSA
L-L-LEU-79	0	0.07	-0.07	0	0	MM/GBSA
L-L-GLU-80	0	-10.8	10.67	0	-0.14	MM/GBSA
L-L-PRO-81	0	-0.08	0.08	0	0	MM/GBSA
L-L-GLU-82	0	-9.62	9.5	0	-0.12	MM/GBSA
L-L-ASP-83	0	-11.95	11.8	0	-0.15	MM/GBSA
L-L-PHE-84	0	0.09	-0.09	0	0	MM/GBSA
L-L-ALA-85	0	-0.09	0.09	0	0	MM/GBSA
L-L-VAL-86	0	0.13	-0.13	0	0	MM/GBSA
L-L-TYR-87	0	0.06	-0.06	0	0	MM/GBSA
L-L-TYR-88	0	0.03	-0.02	0	0.01	MM/GBSA
L-L-CYS-89	-0.01	0.51	-0.46	0	0.04	MM/GBSA
L-L-GLN-90	-0.03	0.51	-0.39	0	0.09	MM/GBSA
L-L-GLN-91	-0.04	-0.15	0.29	0	0.11	MM/GBSA
L-L-HIE-92	-0.5	0.01	0.38	0	-0.11	MM/GBSA
L-L-ASP-93	-0.23	-29.48	29.62	-0.01	-0.1	MM/GBSA
L-L-THR-94	-0.04	0.06	0.03	0	0.05	MM/GBSA
L-L-SER-95	-0.02	-0.27	0.31	0	0.03	MM/GBSA
L-L-LEU-96	-0.02	-0.09	0.14	0	0.03	MM/GBSA
L-L-THR-97	-0.01	-0.27	0.26	0	-0.02	MM/GBSA
L-L-PHE-98	-0.01	-0.25	0.24	0	-0.02	MM/GBSA
L-L-GLY-99	0	0.25	-0.25	0	0	MM/GBSA
L-L-GLY-100	0	0.24	-0.24	0	0	MM/GBSA
L-L-GLY-101	0	-0.04	0.04	0	0	MM/GBSA
L-L-THR-102	0	-0.1	0.1	0	0	MM/GBSA
L-L-LYS-103	0	10.95	-10.81	0	0.14	MM/GBSA
L-L-VAL-104	0	-11.8	11.65	0	-0.15	MM/GBSA
L-H-VAL-2	-0.01	3.04	-2.8	0	0.23	MM/GBSA
L-H-GLN-3	-0.01	0.41	-0.4	0	0.01	MM/GBSA
L-H-LEU-4	-0.01	0.11	-0.1	0	0	MM/GBSA
L-H-VAL-5	0	0.03	-0.03	0	0	MM/GBSA
L-H-GLN-6	0	0.2	-0.2	0	0	MM/GBSA
L-H-SER-7	0	0.03	-0.03	0	0	MM/GBSA
L-H-GLY-8	0	-0.1	0.1	0	0	MM/GBSA
L-H-ALA-9	0	0.09	-0.09	0	0	MM/GBSA
L-H-GLU-10	0	-9.02	8.91	0	-0.11	MM/GBSA
L-H-VAL-11	0	0.02	-0.02	0	0	MM/GBSA
L-H-LYS-12	0	9.46	-9.34	0	0.12	MM/GBSA
L-H-LYS-13	0	8.61	-8.5	0	0.11	MM/GBSA
L-H-PRO-14	0	0.12	-0.12	0	0	MM/GBSA
L-H-GLY-15	0	0.01	-0.01	0	0	MM/GBSA
L-H-ALA-16	0	-0.16	0.16	0	0	MM/GBSA
L-H-SER-17	0	0.08	-0.08	0	0	MM/GBSA
L-H-VAL-18	0	-0.12	0.12	0	0	MM/GBSA
L-H-LYS-19	0	10.11	-9.98	0	0.13	MM/GBSA
L-H-VAL-20	0	-0.09	0.09	0	0	MM/GBSA
L-H-SER-21	0	-0.05	0.05	0	0	MM/GBSA
L-H-CYS-22	0	-0.04	0.04	0	0	MM/GBSA
L-H-LYS-23	0	6.81	-6.7	0	0.1	MM/GBSA
L-H-ALA-24	-0.01	-0.2	0.22	0	0.01	MM/GBSA
L-H-SER-25	-0.01	-0.01	0.05	0	0.02	MM/GBSA
L-H-GLY-26	-0.01	0.28	-0.21	0	0.06	MM/GBSA
L-H-TYR-27	-0.09	-0.81	0.97	0	0.07	MM/GBSA
L-H-PRO-28	-0.82	0.85	-0.63	-0.21	-0.8	MM/GBSA
L-H-PHE-29	-0.13	0.86	-0.74	0	-0.02	MM/GBSA
L-H-THR-30	-0.66	-2.2	1.1	-0.25	-2.01	MM/GBSA
L-H-SER-31	-1.09	0.35	0.94	-0.22	-0.02	MM/GBSA
L-H-TYR-32	-0.37	0.3	0.08	0	0.01	MM/GBSA
L-H-GLY-33	-0.04	0.8	-0.72	0	0.03	MM/GBSA
L-H-ILE-34	-0.02	0.06	-0.06	0	-0.02	MM/GBSA
L-H-SER-35	-0.01	0.19	-0.18	0	0	MM/GBSA
L-H-TRP-36	-0.01	-0.13	0.12	0	-0.01	MM/GBSA
L-H-VAL-37	0	0.15	-0.15	0	0	MM/GBSA
L-H-ARG-38	0	11.71	-11.56	0	0.15	MM/GBSA
L-H-GLN-39	0	0.31	-0.31	0	0	MM/GBSA
L-H-ALA-40	0	-0.04	0.04	0	0	MM/GBSA
L-H-PRO-41	0	-0.17	0.16	0	0	MM/GBSA
L-H-GLY-42	0	-0.09	0.09	0	0	MM/GBSA
L-H-GLN-43	0	0.29	-0.29	0	0	MM/GBSA
L-H-GLY-44	0	0.18	-0.18	0	0	MM/GBSA
L-H-LEU-45	0	-0.26	0.26	0	0	MM/GBSA
L-H-GLU-46	0	-12.56	12.41	0	-0.16	MM/GBSA
L-H-TRP-47	-0.01	-0.43	0.42	0	-0.02	MM/GBSA
L-H-MET-48	0	-0.2	0.2	0	0	MM/GBSA
L-H-GLY-49	0	0.21	-0.19	0	0.01	MM/GBSA
L-H-TRP-50	-0.08	-1.13	1.13	0	-0.08	MM/GBSA
L-H-ILE-51	-0.02	0.4	-0.36	0	0.01	MM/GBSA
L-H-SER-52	-0.05	-0.7	0.77	0	0.01	MM/GBSA
L-H-THR-53	-0.08	-0.77	0.9	0	0.05	MM/GBSA
L-H-TYR-54	-1.21	-0.93	1.83	-0.22	-0.53	MM/GBSA
L-H-ASN-55	-0.09	-0.05	0.23	0	0.09	MM/GBSA
L-H-GLY-56	-0.01	-0.36	0.38	0	0.02	MM/GBSA
L-H-ASN-57	-0.03	0.48	-0.34	0	0.11	MM/GBSA
L-H-THR-58	-0.01	-0.21	0.25	0	0.03	MM/GBSA
L-H-ASN-59	-0.01	0.49	-0.44	0	0.03	MM/GBSA
L-H-TYR-60	-0.01	-0.18	0.18	0	0	MM/GBSA
L-H-ALA-61	0	0.15	-0.15	0	0	MM/GBSA
L-H-GLN-62	0	0.45	-0.43	0	0.01	MM/GBSA
L-H-LYS-63	0	13.62	-13.45	0	0.17	MM/GBSA
L-H-PHE-64	0	0.21	-0.21	0	0	MM/GBSA
L-H-GLN-65	0	0.06	-0.06	0	0	MM/GBSA
L-H-GLY-66	0	0.06	-0.06	0	0	MM/GBSA
L-H-ARG-67	0	12.14	-11.99	0	0.15	MM/GBSA
L-H-VAL-68	0	-0.14	0.14	0	0	MM/GBSA
L-H-THR-69	0	0.16	-0.15	0	0	MM/GBSA
L-H-MET-70	0	-0.22	0.23	0	0	MM/GBSA
L-H-THR-71	0	0.15	-0.14	0	0.01	MM/GBSA
L-H-THR-72	-0.01	-0.36	0.42	0	0.05	MM/GBSA
L-H-ASP-73	-0.01	-10.04	9.95	0	-0.1	MM/GBSA
L-H-THR-74	-0.08	0.46	-0.3	0	0.08	MM/GBSA
L-H-SER-75	-0.01	0.21	-0.18	0	0.02	MM/GBSA
L-H-THR-76	-0.01	0.12	-0.1	0	0.02	MM/GBSA
L-H-THR-77	-0.02	0.33	-0.28	0	0.03	MM/GBSA
L-H-THR-78	-0.01	-0.16	0.17	0	0	MM/GBSA
L-H-GLY-79	0	0.16	-0.15	0	0.01	MM/GBSA
L-H-TYR-80	0	0.03	-0.03	0	0	MM/GBSA
L-H-MET-81	0	0.13	-0.13	0	0	MM/GBSA
L-H-GLU-82	0	-10.96	10.82	0	-0.14	MM/GBSA
L-H-LEU-83	0	0.13	-0.13	0	0	MM/GBSA
L-H-ARG-84	0	11.59	-11.45	0	0.14	MM/GBSA
L-H-ARG-85	0	11.94	-11.8	0	0.15	MM/GBSA
L-H-LEU-86	0	-0.01	0.01	0	0	MM/GBSA
L-H-ARG-87	0	11.75	-11.6	0	0.15	MM/GBSA
L-H-SER-88	0	0.03	-0.03	0	0	MM/GBSA
L-H-ASP-89	0	-11.87	11.72	0	-0.15	MM/GBSA
L-H-ASP-90	0	-11.36	11.22	0	-0.14	MM/GBSA
L-H-THR-91	0	-0.1	0.1	0	0	MM/GBSA
L-H-ALA-92	0	0.09	-0.09	0	0	MM/GBSA
L-H-VAL-93	0	-0.13	0.13	0	0	MM/GBSA
L-H-TYR-94	0	0.08	-0.07	0	0	MM/GBSA
L-H-TYR-95	0	-0.07	0.07	0	0	MM/GBSA
L-H-CYS-96	0	0.04	-0.03	0	0.01	MM/GBSA
L-H-ALA-97	-0.01	-0.18	0.2	0	0.01	MM/GBSA
L-H-ARG-98	-0.06	0.18	0.06	0	0.18	MM/GBSA
L-H-ASP-99	-0.06	-6.26	6.01	0	-0.31	MM/GBSA
L-H-TYR-100	-0.71	-8.36	5.02	-0.43	-4.48	MM/GBSA
L-H-THR-101	-0.19	-1.65	1.72	0	-0.11	MM/GBSA
L-H-ARG-102	-0.34	17.9	-17.09	0	0.47	MM/GBSA
L-H-GLY-103	-1.11	-7.01	4.8	-0.04	-3.35	MM/GBSA
L-H-ALA-104	-0.77	-5.19	4.49	-0.03	-1.5	MM/GBSA
L-H-TRP-105	-6.46	-9.41	8.25	-0.85	-8.47	MM/GBSA
L-H-PHE-106	-5.73	-9.15	7.13	-0.95	-8.69	MM/GBSA
L-H-GLY-107	-0.22	-2.45	2.49	0	-0.18	MM/GBSA
L-H-GLU-108	-1.59	-46.73	47.94	-0.46	-0.84	MM/GBSA
L-H-SER-109	-1.83	-3.15	3.68	-0.24	-1.54	MM/GBSA
L-H-LEU-110	-4.65	-4	3.82	-0.38	-5.2	MM/GBSA
L-H-ILE-111	-3.78	-0.35	-0.73	-0.5	-5.37	MM/GBSA
L-H-GLY-112	-0.15	-1.02	1.1	0	-0.06	MM/GBSA
L-H-GLY-113	-0.03	0.65	-0.67	0	-0.04	MM/GBSA
L-H-PHE-114	-0.03	-0.23	0.21	0	-0.05	MM/GBSA
L-H-ASP-115	-0.04	-3.24	3.51	0	0.23	MM/GBSA
L-H-ASN-116	-0.01	0.6	-0.54	0	0.05	MM/GBSA
L-H-TRP-117	-0.01	0.19	-0.19	0	-0.01	MM/GBSA
L-H-GLY-118	0	-0.07	0.07	0	0	MM/GBSA
L-H-GLN-119	0	-0.05	0.05	0	0	MM/GBSA
L-H-GLY-120	0	0.18	-0.17	0	0	MM/GBSA
L-H-THR-121	0	-0.12	0.12	0	0	MM/GBSA
L-H-LEU-122	0	0.07	-0.06	0	0	MM/GBSA
L-H-VAL-123	0	-0.04	0.04	0	0	MM/GBSA
L-H-THR-124	0	0.02	-0.02	0	0	MM/GBSA
L-H-VAL-125	0	-9.69	9.57	0	-0.12	MM/GBSA

### Sheet: annotation
Table S3. MM-GBSA Binding Enegies and Residue Decomposition for S309 complex with RBD.
PDB ID 8FXC
CHAIN E- RBD
chains H,L - S309 antibody
