## Supplemental Tables S1-S10 and Datasets S1-S10 for "Exploring Diverse Binding Mechanisms of Broadly Neutralizing Antibodies S309, S304, CYFN-1006 and VIR-7229 Targeting SARS-CoV-2 Spike Omicron Variants: Integrative Computational Modeling Reveals Balance of Evolutionary and Dynamic Adaptability in Shaping Molecular Determinants of Immune Escape": TableS5_S309_8WPY.xlsx

### Sheet: 8WPY_AB_S309_MMGBSA
RESIDUE_ID	VDW	ELE	GB	SA	TOTAL	score_method
lig-rec	-85.46	-198.04	226.25	-10.81	-68.06	MM/GBSA
R-R-THR-333	-0.34	32.09	-29.37	-0.02	2.37	MM/GBSA
R-R-ASN-334	-1.89	-5.07	4.84	-0.53	-2.65	MM/GBSA
R-R-LEU-335	-2.46	-0.1	1.17	-0.5	-1.89	MM/GBSA
R-R-CYS-336	-0.64	-1.57	1.78	0	-0.43	MM/GBSA
R-R-PRO-337	-3.15	-0.01	0.39	-0.29	-3.07	MM/GBSA
R-R-PHE-338	-0.35	1.31	-1.15	0	-0.18	MM/GBSA
R-R-GLY-339	-1.09	1.93	-1.05	-0.14	-0.36	MM/GBSA
R-R-GLU-340	-4.98	-44.4	48.76	-0.84	-1.46	MM/GBSA
R-R-VAL-341	-0.5	1.52	-1.16	0	-0.14	MM/GBSA
R-R-PHE-342	-0.32	0.52	0.01	0	0.21	MM/GBSA
R-R-ASN-343	-3.03	-4.93	4.91	-0.53	-3.57	MM/GBSA
R-R-ALA-344	-2.61	-3.8	4.79	-0.2	-1.82	MM/GBSA
R-R-THR-345	-6.5	-5.49	6.37	-0.89	-6.5	MM/GBSA
R-R-ARG-346	-2.07	-17.33	17.32	-0.57	-2.66	MM/GBSA
R-R-PHE-347	-0.27	0.7	-0.71	0	-0.29	MM/GBSA
R-R-ALA-348	-0.04	-0.14	0.13	0	-0.05	MM/GBSA
R-R-SER-349	-0.01	0.32	-0.29	0	0.02	MM/GBSA
R-R-VAL-350	-0.01	0.12	-0.1	0	0.01	MM/GBSA
R-R-TYR-351	-0.01	-0.17	0.18	0	0.01	MM/GBSA
R-R-ALA-352	-0.01	0.32	-0.28	0	0.03	MM/GBSA
R-R-TRP-353	-0.02	-0.13	0.17	0	0.02	MM/GBSA
R-R-ASN-354	-0.24	-3.88	4.11	-0.08	-0.08	MM/GBSA
R-R-ARG-355	-0.11	13.84	-13.44	0	0.29	MM/GBSA
R-R-LYS-356	-1.64	-13.05	11.6	-0.42	-3.5	MM/GBSA
R-R-ARG-357	-0.7	16.93	-15.76	-0.14	0.33	MM/GBSA
R-R-ILE-358	-0.78	0.31	-0.23	-0.01	-0.71	MM/GBSA
R-R-SER-359	-0.56	-0.49	1.22	-0.11	0.06	MM/GBSA
R-R-ASN-360	-0.26	-0.11	0.53	-0.01	0.15	MM/GBSA
R-R-CYS-361	-0.75	0.85	-0.55	-0.05	-0.5	MM/GBSA
R-R-VAL-362	-0.15	-0.44	0.53	0	-0.06	MM/GBSA
R-R-ALA-363	-0.04	-0.63	0.69	0	0.02	MM/GBSA
R-R-ASP-364	-0.08	-31.6	31.58	0	-0.09	MM/GBSA
R-R-TYR-365	-0.03	-0.14	0.15	0	-0.02	MM/GBSA
R-R-SER-366	-0.02	0.22	-0.15	0	0.05	MM/GBSA
R-R-VAL-367	-0.08	0.26	-0.14	0	0.04	MM/GBSA
R-R-LEU-368	-0.03	0.09	-0.04	0	0.02	MM/GBSA
R-R-TYR-369	-0.02	0.15	-0.11	0	0.02	MM/GBSA
R-R-ASN-370	-0.02	0.19	-0.05	0	0.11	MM/GBSA
R-R-SER-371	-0.03	-0.68	0.82	0	0.11	MM/GBSA
R-R-ALA-372	-0.02	-0.08	0.13	0	0.04	MM/GBSA
R-R-SER-373	-0.03	0.18	-0.03	0	0.11	MM/GBSA
R-R-PHE-374	-0.03	-0.2	0.24	0	0	MM/GBSA
R-R-SER-375	-0.01	-0.16	0.17	0	0	MM/GBSA
R-R-THR-376	0	-0.04	0.06	0	0.01	MM/GBSA
R-R-PHE-377	-0.01	-0.01	0.02	0	0	MM/GBSA
R-R-LYS-378	0	15.52	-15.32	0	0.19	MM/GBSA
R-R-CYS-379	0	0.07	-0.07	0	0	MM/GBSA
R-R-TYR-380	0	-0.14	0.14	0	-0.01	MM/GBSA
R-R-GLY-381	0	-0.05	0.05	0	0	MM/GBSA
R-R-VAL-382	0	0.16	-0.15	0	0	MM/GBSA
R-R-SER-383	0	0.1	-0.1	0	0.01	MM/GBSA
R-R-PRO-384	0	-0.23	0.23	0	0	MM/GBSA
R-R-THR-385	0	0.28	-0.27	0	0.01	MM/GBSA
R-R-LYS-386	0	19.31	-19.06	0	0.24	MM/GBSA
R-R-LEU-387	-0.01	-0.05	0.07	0	0.01	MM/GBSA
R-R-ASN-388	-0.01	0.2	-0.16	0	0.04	MM/GBSA
R-R-ASP-389	0	-20.56	20.32	0	-0.25	MM/GBSA
R-R-LEU-390	0	-0.49	0.5	0	0	MM/GBSA
R-R-CYS-391	0	0.09	-0.06	0	0.02	MM/GBSA
R-R-PHE-392	-0.01	-0.25	0.24	0	-0.01	MM/GBSA
R-R-THR-393	-0.01	-0.22	0.24	0	0.01	MM/GBSA
R-R-ASN-394	-0.02	-0.25	0.29	0	0.02	MM/GBSA
R-R-VAL-395	-0.05	0.03	-0.04	0	-0.06	MM/GBSA
R-R-TYR-396	-0.06	-0.59	0.63	0	-0.02	MM/GBSA
R-R-ALA-397	-0.07	0.33	-0.29	0	-0.03	MM/GBSA
R-R-ASP-398	-0.03	-13.21	13.08	0	-0.15	MM/GBSA
R-R-SER-399	-0.05	0.15	0	0	0.1	MM/GBSA
R-R-PHE-400	-0.03	0.03	0.01	0	0.01	MM/GBSA
R-R-VAL-401	-0.03	0.17	-0.17	0	-0.02	MM/GBSA
R-R-ILE-402	-0.01	0.09	-0.09	0	-0.01	MM/GBSA
R-R-ARG-403	-0.01	14.08	-13.88	0	0.19	MM/GBSA
R-R-GLY-404	0	0.04	-0.04	0	0	MM/GBSA
R-R-ASP-405	0	-14.41	14.23	0	-0.18	MM/GBSA
R-R-GLU-406	0	-13.43	13.27	0	-0.16	MM/GBSA
R-R-VAL-407	-0.01	0.07	-0.06	0	0	MM/GBSA
R-R-ARG-408	0	13.8	-13.63	0	0.17	MM/GBSA
R-R-GLN-409	0	0.07	-0.06	0	0	MM/GBSA
R-R-ILE-410	0	-0.11	0.11	0	0	MM/GBSA
R-R-ALA-411	0	0.1	-0.1	0	0	MM/GBSA
R-R-PRO-412	0	0.04	-0.04	0	0	MM/GBSA
R-R-GLY-413	0	0.03	-0.03	0	0	MM/GBSA
R-R-GLN-414	0	0.14	-0.13	0	0	MM/GBSA
R-R-THR-415	0	-0.08	0.08	0	0	MM/GBSA
R-R-GLY-416	0	-0.01	0.01	0	0	MM/GBSA
R-R-LYS-417	0	13.04	-12.87	0	0.16	MM/GBSA
R-R-ILE-418	0	0.07	-0.07	0	0	MM/GBSA
R-R-ALA-419	0	0.02	-0.02	0	0	MM/GBSA
R-R-ASP-420	0	-13.12	12.95	0	-0.17	MM/GBSA
R-R-TYR-421	0	0.02	-0.02	0	0	MM/GBSA
R-R-ASN-422	0	0.17	-0.16	0	0.01	MM/GBSA
R-R-TYR-423	-0.01	-0.07	0.07	0	-0.01	MM/GBSA
R-R-LYS-424	0	13.34	-13.17	0	0.17	MM/GBSA
R-R-LEU-425	0	0.11	-0.11	0	0	MM/GBSA
R-R-PRO-426	0	-0.05	0.04	0	0	MM/GBSA
R-R-ASP-427	0	-13.72	13.54	0	-0.17	MM/GBSA
R-R-ASP-428	0	-14.57	14.39	0	-0.18	MM/GBSA
R-R-PHE-429	0	-0.04	0.04	0	0	MM/GBSA
R-R-THR-430	0	0.14	-0.13	0	0	MM/GBSA
R-R-GLY-431	0	0	0.01	0	0.01	MM/GBSA
R-R-CYS-432	-0.01	0.15	-0.14	0	0	MM/GBSA
R-R-VAL-433	-0.01	-0.19	0.2	0	0	MM/GBSA
R-R-ILE-434	-0.02	0.33	-0.32	0	-0.01	MM/GBSA
R-R-ALA-435	-0.01	-0.26	0.27	0	0.01	MM/GBSA
R-R-TRP-436	-0.13	0.16	-0.02	0	0.02	MM/GBSA
R-R-ASN-437	-0.04	-0.07	0.22	0	0.11	MM/GBSA
R-R-SER-438	-0.09	-0.06	0.13	0	-0.02	MM/GBSA
R-R-ASN-439	-0.07	0.31	-0.05	0	0.19	MM/GBSA
R-R-ASN-440	-0.71	-1.77	2.47	-0.11	-0.11	MM/GBSA
R-R-LEU-441	-2.56	0.23	0.72	-0.55	-2.16	MM/GBSA
R-R-ASP-442	-0.28	-11.67	11.82	0	-0.13	MM/GBSA
R-R-SER-443	-0.13	0.04	0.38	0	0.29	MM/GBSA
R-R-LYS-444	-0.44	15.06	-13.76	-0.16	0.7	MM/GBSA
R-R-VAL-445	-0.15	0.18	0	-0.06	-0.04	MM/GBSA
R-R-GLY-446	-0.02	0.02	0.01	0	0.01	MM/GBSA
R-R-GLY-447	-0.02	-0.12	0.24	0	0.09	MM/GBSA
R-R-ASN-448	-0.06	-0.09	0.25	0	0.1	MM/GBSA
R-R-TYR-449	-0.02	-0.06	0.1	0	0.01	MM/GBSA
R-R-ASN-450	-0.05	-0.69	0.89	0	0.15	MM/GBSA
R-R-TYR-451	-0.07	-0.51	0.62	0	0.05	MM/GBSA
R-R-LEU-452	-0.01	0.13	-0.13	0	-0.01	MM/GBSA
R-R-TYR-453	-0.01	0.02	-0.02	0	0	MM/GBSA
R-R-ARG-454	0	12.94	-12.78	0	0.16	MM/GBSA
R-R-LEU-455	0	0.03	-0.03	0	0	MM/GBSA
R-R-PHE-456	0	-0.01	0.01	0	0	MM/GBSA
R-R-ARG-457	0	13.08	-12.92	0	0.16	MM/GBSA
R-R-LYS-458	0	13.06	-12.9	0	0.16	MM/GBSA
R-R-SER-459	0	-0.02	0.02	0	0	MM/GBSA
R-R-ASN-460	0	0.04	-0.03	0	0	MM/GBSA
R-R-LEU-461	0	-0.01	0.01	0	0	MM/GBSA
R-R-LYS-462	0	13.41	-13.24	0	0.17	MM/GBSA
R-R-PRO-463	0	0.01	-0.01	0	0	MM/GBSA
R-R-PHE-464	0	0.01	0	0	0	MM/GBSA
R-R-GLU-465	0	-13.23	13.07	0	-0.16	MM/GBSA
R-R-ARG-466	-0.01	10.63	-10.43	0	0.19	MM/GBSA
R-R-ASP-467	0	-13.04	12.88	0	-0.16	MM/GBSA
R-R-ILE-468	-0.01	-0.04	0.04	0	0	MM/GBSA
R-R-SER-469	0	0.11	-0.1	0	0	MM/GBSA
R-R-THR-470	0	0.01	-0.01	0	0	MM/GBSA
R-R-GLU-471	0	-13.46	13.29	0	-0.17	MM/GBSA
R-R-ILE-472	0	0.03	-0.03	0	0	MM/GBSA
R-R-TYR-473	0	-0.04	0.04	0	0	MM/GBSA
R-R-GLN-474	0	-0.1	0.09	0	0	MM/GBSA
R-R-ALA-475	0	0.03	-0.03	0	0	MM/GBSA
R-R-GLY-476	0	-0.06	0.06	0	0	MM/GBSA
R-R-SER-477	0	-0.07	0.07	0	0	MM/GBSA
R-R-THR-478	0	0.02	-0.02	0	0	MM/GBSA
R-R-PRO-479	0	0.02	-0.02	0	0	MM/GBSA
R-R-CYS-480	0	0.01	-0.01	0	0	MM/GBSA
R-R-ASN-481	0	-0.05	0.05	0	0	MM/GBSA
R-R-GLY-482	0	-0.08	0.08	0	0	MM/GBSA
R-R-VAL-483	0	0.03	-0.03	0	0	MM/GBSA
R-R-GLU-484	0	-13.82	13.65	0	-0.17	MM/GBSA
R-R-GLY-485	0	-0.04	0.04	0	0	MM/GBSA
R-R-PHE-486	0	-0.04	0.04	0	0	MM/GBSA
R-R-ASN-487	0	-0.01	0.01	0	0	MM/GBSA
R-R-CYS-488	0	0.02	-0.02	0	0	MM/GBSA
R-R-TYR-489	0	0.05	-0.05	0	0	MM/GBSA
R-R-PHE-490	0	0.04	-0.04	0	0	MM/GBSA
R-R-PRO-491	0	0.03	-0.03	0	0	MM/GBSA
R-R-LEU-492	0	-0.07	0.07	0	0	MM/GBSA
R-R-GLN-493	0	0.09	-0.08	0	0.01	MM/GBSA
R-R-SER-494	0	-0.1	0.11	0	0.01	MM/GBSA
R-R-TYR-495	-0.01	-0.08	0.09	0	0	MM/GBSA
R-R-GLY-496	0	-0.11	0.13	0	0.01	MM/GBSA
R-R-PHE-497	-0.02	-0.06	0.09	0	0.01	MM/GBSA
R-R-GLN-498	-0.02	-0.06	0.15	0	0.07	MM/GBSA
R-R-PRO-499	-0.04	0.04	-0.02	0	-0.02	MM/GBSA
R-R-THR-500	-0.01	0.02	0	0	0.01	MM/GBSA
R-R-ASN-501	-0.01	-0.27	0.3	0	0.02	MM/GBSA
R-R-GLY-502	0	0.05	-0.05	0	-0.01	MM/GBSA
R-R-VAL-503	0	0.03	-0.03	0	0	MM/GBSA
R-R-GLY-504	0	0.05	-0.05	0	0	MM/GBSA
R-R-TYR-505	-0.01	0.09	-0.07	0	0.02	MM/GBSA
R-R-GLN-506	-0.02	0.05	0.02	0	0.06	MM/GBSA
R-R-PRO-507	-0.03	-0.3	0.31	0	-0.01	MM/GBSA
R-R-TYR-508	-0.02	0.1	-0.06	0	0.01	MM/GBSA
R-R-ARG-509	-0.86	10.75	-8.43	-0.03	1.42	MM/GBSA
R-R-VAL-510	-0.02	0.4	-0.38	0	0.01	MM/GBSA
R-R-VAL-511	-0.04	-0.07	0.08	0	-0.02	MM/GBSA
R-R-VAL-512	-0.01	0.13	-0.12	0	0	MM/GBSA
R-R-LEU-513	-0.03	0.31	-0.3	0	-0.02	MM/GBSA
R-R-SER-514	-0.01	-0.16	0.17	0	0	MM/GBSA
R-R-PHE-515	-0.01	0.24	-0.23	0	0	MM/GBSA
R-R-GLU-516	-0.01	-16.57	16.37	0	-0.2	MM/GBSA
R-R-LEU-517	0	0.15	-0.14	0	0	MM/GBSA
R-R-LEU-518	0	-0.15	0.15	0	0	MM/GBSA
R-R-HIE-519	0	-0.26	0.26	0	0	MM/GBSA
R-R-ALA-520	0	0.07	-0.06	0	0	MM/GBSA
R-R-PRO-521	0	0.11	-0.1	0	0.01	MM/GBSA
R-R-ALA-522	0	-0.05	0.09	0	0.04	MM/GBSA
R-R-THR-523	-0.03	-0.55	0.58	0	-0.01	MM/GBSA
R-R-VAL-524	-0.05	0.33	-0.28	0	0	MM/GBSA
R-R-CYS-525	-0.01	0.46	-0.41	0	0.04	MM/GBSA
R-R-GLY-526	-0.01	0.27	-0.22	0	0.04	MM/GBSA
R-R-PRO-527	-0.02	-27.91	27.74	0	-0.19	MM/GBSA
L-A-GLN-1	-0.02	3.14	-2.86	0	0.25	MM/GBSA
L-A-VAL-2	-0.02	0.06	-0.04	0	0	MM/GBSA
L-A-GLN-3	-0.01	0.26	-0.24	0	0.01	MM/GBSA
L-A-LEU-4	-0.01	0.16	-0.15	0	0	MM/GBSA
L-A-VAL-5	0	0	0	0	0	MM/GBSA
L-A-GLN-6	0	0.11	-0.1	0	0	MM/GBSA
L-A-SER-7	0	-0.13	0.13	0	0	MM/GBSA
L-A-GLY-8	0	-0.13	0.13	0	0	MM/GBSA
L-A-ALA-9	0	0.07	-0.07	0	0	MM/GBSA
L-A-GLU-10	0	-6.97	6.88	0	-0.09	MM/GBSA
L-A-VAL-11	0	0.03	-0.04	0	0	MM/GBSA
L-A-LYS-12	0	7.16	-7.07	0	0.09	MM/GBSA
L-A-LYS-13	0	6.22	-6.14	0	0.08	MM/GBSA
L-A-PRO-14	0	0.11	-0.11	0	0	MM/GBSA
L-A-GLY-15	0	0.02	-0.02	0	0	MM/GBSA
L-A-ALA-16	0	-0.14	0.14	0	0	MM/GBSA
L-A-SER-17	0	0.2	-0.2	0	0	MM/GBSA
L-A-VAL-18	0	-0.11	0.11	0	0	MM/GBSA
L-A-LYS-19	0	8.25	-8.15	0	0.1	MM/GBSA
L-A-VAL-20	0	-0.06	0.06	0	0	MM/GBSA
L-A-SER-21	0	0.03	-0.02	0	0.01	MM/GBSA
L-A-CYS-22	0	-0.02	0.03	0	0	MM/GBSA
L-A-LYS-23	0	6.53	-6.4	0	0.12	MM/GBSA
L-A-ALA-24	-0.01	-0.11	0.13	0	0.01	MM/GBSA
L-A-SER-25	-0.01	-0.13	0.17	0	0.02	MM/GBSA
L-A-GLY-26	-0.01	0.4	-0.32	0	0.06	MM/GBSA
L-A-TYR-27	-0.11	-0.54	0.7	0	0.06	MM/GBSA
L-A-PRO-28	-1.06	0.1	0.1	-0.24	-1.11	MM/GBSA
L-A-PHE-29	-0.14	0.32	-0.24	0	-0.05	MM/GBSA
L-A-THR-30	-0.43	-3.36	1.72	-0.24	-2.31	MM/GBSA
L-A-SER-31	-1.16	-0.34	1.81	-0.24	0.07	MM/GBSA
L-A-TYR-32	-0.3	-0.32	0.62	0	0	MM/GBSA
L-A-GLY-33	-0.04	0.45	-0.37	0	0.04	MM/GBSA
L-A-ILE-34	-0.02	-0.14	0.14	0	-0.02	MM/GBSA
L-A-SER-35	-0.01	0.37	-0.36	0	0.01	MM/GBSA
L-A-TRP-36	-0.01	-0.27	0.27	0	-0.02	MM/GBSA
L-A-VAL-37	0	0.1	-0.1	0	0	MM/GBSA
L-A-ARG-38	0	9.97	-9.84	0	0.12	MM/GBSA
L-A-GLN-39	0	0.2	-0.2	0	0	MM/GBSA
L-A-ALA-40	0	-0.08	0.08	0	0	MM/GBSA
L-A-PRO-41	0	-0.11	0.11	0	0	MM/GBSA
L-A-GLY-42	0	-0.02	0.02	0	0	MM/GBSA
L-A-GLN-43	0	-0.09	0.09	0	0	MM/GBSA
L-A-GLY-44	0	0.27	-0.27	0	0	MM/GBSA
L-A-LEU-45	0	-0.14	0.15	0	0	MM/GBSA
L-A-GLU-46	0	-11.31	11.17	0	-0.14	MM/GBSA
L-A-TRP-47	-0.01	-0.13	0.13	0	-0.02	MM/GBSA
L-A-MET-48	0	-0.05	0.06	0	0	MM/GBSA
L-A-GLY-49	0	0.25	-0.22	0	0.02	MM/GBSA
L-A-TRP-50	-0.08	-0.72	0.74	0	-0.07	MM/GBSA
L-A-ILE-51	-0.02	0.03	0.01	0	0.01	MM/GBSA
L-A-SER-52	-0.06	-0.24	0.32	0	0.02	MM/GBSA
L-A-THR-53	-0.08	-0.32	0.45	0	0.04	MM/GBSA
L-A-TYR-54	-1.47	-0.89	1.88	-0.2	-0.68	MM/GBSA
L-A-ASN-55	-0.09	0.03	0.14	0	0.08	MM/GBSA
L-A-GLY-56	-0.01	-0.22	0.26	0	0.02	MM/GBSA
L-A-ASN-57	-0.04	0.7	-0.54	0	0.11	MM/GBSA
L-A-THR-58	-0.01	-0.35	0.39	0	0.03	MM/GBSA
L-A-ASN-59	-0.01	0.8	-0.75	0	0.04	MM/GBSA
L-A-TYR-60	-0.01	-0.46	0.46	0	0	MM/GBSA
L-A-ALA-61	0	0.28	-0.28	0	0	MM/GBSA
L-A-GLN-62	0	0.89	-0.87	0	0.01	MM/GBSA
L-A-LYS-63	0	11.75	-11.6	0	0.15	MM/GBSA
L-A-PHE-64	0	0.33	-0.33	0	0	MM/GBSA
L-A-GLN-65	0	-0.28	0.29	0	0	MM/GBSA
L-A-GLY-66	0	0.1	-0.1	0	0	MM/GBSA
L-A-ARG-67	0	9.94	-9.81	0	0.12	MM/GBSA
L-A-VAL-68	0	-0.06	0.06	0	0	MM/GBSA
L-A-THR-69	0	0.01	0	0	0	MM/GBSA
L-A-MET-70	0	-0.18	0.19	0	0	MM/GBSA
L-A-THR-71	-0.01	-0.02	0.04	0	0.01	MM/GBSA
L-A-THR-72	-0.01	-0.2	0.28	0	0.06	MM/GBSA
L-A-ASP-73	-0.01	-8.69	8.6	0	-0.09	MM/GBSA
L-A-THR-74	-0.08	0.33	-0.17	0	0.08	MM/GBSA
L-A-SER-75	-0.01	-0.02	0.04	0	0.02	MM/GBSA
L-A-THR-76	-0.01	0.22	-0.19	0	0.02	MM/GBSA
L-A-THR-77	-0.02	0.24	-0.18	0	0.03	MM/GBSA
L-A-THR-78	-0.01	0.03	-0.02	0	0.01	MM/GBSA
L-A-GLY-79	0	0.18	-0.17	0	0	MM/GBSA
L-A-TYR-80	0	-0.18	0.17	0	-0.01	MM/GBSA
L-A-MET-81	0	0.04	-0.03	0	0	MM/GBSA
L-A-GLU-82	0	-9.11	8.99	0	-0.12	MM/GBSA
L-A-LEU-83	0	0.12	-0.12	0	0	MM/GBSA
L-A-ARG-84	0	9.41	-9.3	0	0.12	MM/GBSA
L-A-ARG-85	0	9.18	-9.06	0	0.11	MM/GBSA
L-A-LEU-86	0	0.07	-0.06	0	0	MM/GBSA
L-A-ARG-87	0	9.08	-8.97	0	0.11	MM/GBSA
L-A-SER-88	0	-0.07	0.07	0	0	MM/GBSA
L-A-ASP-89	0	-9.47	9.35	0	-0.12	MM/GBSA
L-A-ASP-90	0	-9.27	9.15	0	-0.12	MM/GBSA
L-A-THR-91	0	-0.02	0.02	0	0	MM/GBSA
L-A-ALA-92	0	0.12	-0.12	0	0	MM/GBSA
L-A-VAL-93	0	-0.13	0.13	0	0	MM/GBSA
L-A-TYR-94	0	0.11	-0.11	0	0	MM/GBSA
L-A-TYR-95	0	-0.22	0.22	0	0	MM/GBSA
L-A-CYS-96	0	0.11	-0.09	0	0.01	MM/GBSA
L-A-ALA-97	-0.01	-0.11	0.13	0	0.01	MM/GBSA
L-A-ARG-98	-0.06	5.79	-5.55	0	0.19	MM/GBSA
L-A-ASP-99	-0.06	-13.45	13.23	0	-0.29	MM/GBSA
L-A-TYR-100	-1.75	-1.94	2.14	-0.37	-1.93	MM/GBSA
L-A-THR-101	-0.18	-2.48	2.54	0	-0.12	MM/GBSA
L-A-ARG-102	-0.33	27.77	-26.78	0	0.65	MM/GBSA
L-A-GLY-103	-0.89	-5.74	4.18	-0.04	-2.5	MM/GBSA
L-A-ALA-104	-0.48	-6.87	4.67	-0.05	-2.73	MM/GBSA
L-A-TRP-105	-6.79	-10	7.9	-0.9	-9.79	MM/GBSA
L-A-PHE-106	-5.06	-7.72	5.79	-0.79	-7.79	MM/GBSA
L-A-GLY-107	-0.28	-2.44	2.48	0	-0.24	MM/GBSA
L-A-GLU-108	-0.79	-54.58	54.88	-0.43	-0.93	MM/GBSA
L-A-SER-109	-2.08	-2.09	3.14	-0.34	-1.38	MM/GBSA
L-A-LEU-110	-4.15	-3.41	3.29	-0.36	-4.63	MM/GBSA
L-A-ILE-111	-3.9	-1.86	0.67	-0.48	-5.57	MM/GBSA
L-A-GLY-112	-0.14	-0.8	0.9	0	-0.05	MM/GBSA
L-A-GLY-113	-0.03	-0.08	0.07	0	-0.04	MM/GBSA
L-A-PHE-114	-0.02	-0.08	0.06	0	-0.04	MM/GBSA
L-A-ASP-115	-0.03	-8.63	8.68	0	0.03	MM/GBSA
L-A-ASN-116	-0.01	-0.18	0.24	0	0.05	MM/GBSA
L-A-TRP-117	-0.01	0.29	-0.29	0	0	MM/GBSA
L-A-GLY-118	0	-0.12	0.12	0	0	MM/GBSA
L-A-GLN-119	0	0.1	-0.1	0	0	MM/GBSA
L-A-GLY-120	0	0.23	-0.22	0	0	MM/GBSA
L-A-THR-121	0	-0.2	0.2	0	0	MM/GBSA
L-A-LEU-122	0	0.03	-0.03	0	0	MM/GBSA
L-A-VAL-123	0	-0.04	0.04	0	0	MM/GBSA
L-A-THR-124	0	-0.06	0.06	0	0	MM/GBSA
L-A-VAL-125	0	-0.03	0.03	0	0	MM/GBSA
L-A-SER-126	0	-0.01	0.01	0	0	MM/GBSA
L-A-SER-127	0	0.06	-0.06	0	0	MM/GBSA
L-A-ALA-128	0	-0.07	0.06	0	0	MM/GBSA
L-A-SER-129	0	-0.03	0.03	0	0	MM/GBSA
L-A-THR-130	0	0	0	0	0	MM/GBSA
L-A-LYS-131	0	5.18	-5.12	0	0.06	MM/GBSA
L-A-GLY-132	0	-0.02	0.01	0	0	MM/GBSA
L-A-PRO-133	0	0.06	-0.06	0	0	MM/GBSA
L-A-SER-134	0	-0.03	0.03	0	0	MM/GBSA
L-A-VAL-135	0	0.02	-0.02	0	0	MM/GBSA
L-A-PHE-136	0	-0.04	0.04	0	0	MM/GBSA
L-A-PRO-137	0	-0.03	0.03	0	0	MM/GBSA
L-A-LEU-138	0	-0.01	0.01	0	0	MM/GBSA
L-A-ALA-139	0	-0.05	0.05	0	0	MM/GBSA
L-A-PRO-140	0	0.02	-0.02	0	0	MM/GBSA
L-A-SER-141	0	0.04	-0.04	0	0	MM/GBSA
L-A-SER-142	0	0.01	-0.01	0	0	MM/GBSA
L-A-LYS-143	0	4.4	-4.34	0	0.05	MM/GBSA
L-A-SER-144	0	0.02	-0.02	0	0	MM/GBSA
L-A-THR-145	0	0.01	-0.01	0	0	MM/GBSA
L-A-SER-146	0	-0.02	0.02	0	0	MM/GBSA
L-A-GLY-147	0	-0.04	0.04	0	0	MM/GBSA
L-A-GLY-148	0	0.02	-0.02	0	0	MM/GBSA
L-A-THR-149	0	0.05	-0.05	0	0	MM/GBSA
L-A-ALA-150	0	-0.02	0.02	0	0	MM/GBSA
L-A-ALA-151	0	0.04	-0.04	0	0	MM/GBSA
L-A-LEU-152	0	-0.03	0.03	0	0	MM/GBSA
L-A-GLY-153	0	0.06	-0.06	0	0	MM/GBSA
L-A-CYS-154	0	-0.05	0.05	0	0	MM/GBSA
L-A-LEU-155	0	0.06	-0.06	0	0	MM/GBSA
L-A-VAL-156	0	-0.03	0.03	0	0	MM/GBSA
L-A-LYS-157	0	5.51	-5.44	0	0.07	MM/GBSA
L-A-ASP-158	0	-5.4	5.33	0	-0.07	MM/GBSA
L-A-TYR-159	0	-0.05	0.05	0	0	MM/GBSA
L-A-PHE-160	0	-0.08	0.07	0	0	MM/GBSA
L-A-PRO-161	0	0.04	-0.04	0	0	MM/GBSA
L-A-GLU-162	0	-6.72	6.64	0	-0.08	MM/GBSA
L-A-PRO-163	0	0.03	-0.03	0	0	MM/GBSA
L-A-VAL-164	0	-0.08	0.08	0	0	MM/GBSA
L-A-THR-165	0	-0.03	0.03	0	0	MM/GBSA
L-A-VAL-166	0	-0.04	0.04	0	0	MM/GBSA
L-A-SER-167	0	-0.02	0.02	0	0	MM/GBSA
L-A-TRP-168	0	0.03	-0.02	0	0	MM/GBSA
L-A-ASN-169	0	0.01	-0.01	0	0	MM/GBSA
L-A-SER-170	0	0.01	-0.01	0	0	MM/GBSA
L-A-GLY-171	0	0	0	0	0	MM/GBSA
L-A-ALA-172	0	0	0	0	0	MM/GBSA
L-A-LEU-173	0	0	0	0	0	MM/GBSA
L-A-THR-174	0	-0.07	0.07	0	0	MM/GBSA
L-A-SER-175	0	0.03	-0.03	0	0	MM/GBSA
L-A-GLY-176	0	0.02	-0.02	0	0	MM/GBSA
L-A-VAL-177	0	-0.02	0.02	0	0	MM/GBSA
L-A-HIE-178	0	0.02	-0.02	0	0	MM/GBSA
L-A-THR-179	0	0	0	0	0	MM/GBSA
L-A-PHE-180	0	0.06	-0.06	0	0	MM/GBSA
L-A-PRO-181	0	0.08	-0.08	0	0	MM/GBSA
L-A-ALA-182	0	-0.1	0.1	0	0	MM/GBSA
L-A-VAL-183	0	0.08	-0.07	0	0	MM/GBSA
L-A-LEU-184	0	-0.01	0.01	0	0	MM/GBSA
L-A-GLN-185	0	-0.02	0.02	0	0	MM/GBSA
L-A-SER-186	0	-0.03	0.02	0	0	MM/GBSA
L-A-SER-187	0	-0.04	0.04	0	0	MM/GBSA
L-A-GLY-188	0	0.01	-0.01	0	0	MM/GBSA
L-A-LEU-189	0	-0.05	0.05	0	0	MM/GBSA
L-A-TYR-190	0	0.1	-0.1	0	0	MM/GBSA
L-A-SER-191	0	-0.05	0.05	0	0	MM/GBSA
L-A-LEU-192	0	0.03	-0.03	0	0	MM/GBSA
L-A-SER-193	0	-0.06	0.06	0	0	MM/GBSA
L-A-SER-194	0	0.04	-0.04	0	0	MM/GBSA
L-A-VAL-195	0	-0.04	0.04	0	0	MM/GBSA
L-A-VAL-196	0	0.01	-0.01	0	0	MM/GBSA
L-A-THR-197	0	0	0	0	0	MM/GBSA
L-A-VAL-198	0	-0.04	0.04	0	0	MM/GBSA
L-A-PRO-199	0	0	0	0	0	MM/GBSA
L-A-SER-200	0	0.03	-0.03	0	0	MM/GBSA
L-A-SER-201	0	0.02	-0.02	0	0	MM/GBSA
L-A-SER-202	0	0.01	-0.01	0	0	MM/GBSA
L-A-LEU-203	0	0.01	-0.01	0	0	MM/GBSA
L-A-GLY-204	0	0	0	0	0	MM/GBSA
L-A-THR-205	0	0.02	-0.02	0	0	MM/GBSA
L-A-GLN-206	0	-0.02	0.02	0	0	MM/GBSA
L-A-THR-207	0	0	-0.01	0	0	MM/GBSA
L-A-TYR-208	0	0.04	-0.04	0	0	MM/GBSA
L-A-ILE-209	0	0	0	0	0	MM/GBSA
L-A-CYS-210	0	0.07	-0.07	0	0	MM/GBSA
L-A-ASN-211	0	-0.04	0.04	0	0	MM/GBSA
L-A-VAL-212	0	0.05	-0.05	0	0	MM/GBSA
L-A-ASN-213	0	0.02	-0.02	0	0	MM/GBSA
L-A-HIE-214	0	0.09	-0.09	0	0	MM/GBSA
L-A-LYS-215	0	5.63	-5.56	0	0.07	MM/GBSA
L-A-PRO-216	0	0.04	-0.04	0	0	MM/GBSA
L-A-SER-217	0	0.06	-0.06	0	0	MM/GBSA
L-A-ASN-218	0	0.03	-0.02	0	0	MM/GBSA
L-A-THR-219	0	-0.01	0.01	0	0	MM/GBSA
L-A-LYS-220	0	4.74	-4.68	0	0.06	MM/GBSA
L-A-VAL-221	0	-0.03	0.03	0	0	MM/GBSA
L-A-ASP-222	0	-4.57	4.51	0	-0.06	MM/GBSA
L-A-LYS-223	0	4.49	-4.43	0	0.06	MM/GBSA
L-A-LYS-224	0	4.07	-4.02	0	0.05	MM/GBSA
L-A-VAL-225	0	0.01	-0.01	0	0	MM/GBSA
L-A-GLU-226	0	-4.1	4.05	0	-0.05	MM/GBSA
L-A-PRO-227	0	0.03	-0.03	0	0	MM/GBSA
L-A-LYS-228	0	0.15	-0.14	0	0	MM/GBSA
L-B-GLU-1	-0.01	1.95	-1.83	0	0.12	MM/GBSA
L-B-ILE-2	-0.03	0.51	-0.5	0	-0.02	MM/GBSA
L-B-VAL-3	-0.01	-0.89	0.89	0	-0.01	MM/GBSA
L-B-LEU-4	-0.01	0.27	-0.26	0	0	MM/GBSA
L-B-THR-5	0	-0.64	0.64	0	0	MM/GBSA
L-B-GLN-6	0	-0.16	0.16	0	0	MM/GBSA
L-B-SER-7	0	-0.25	0.25	0	0	MM/GBSA
L-B-PRO-8	0	-0.31	0.31	0	-0.01	MM/GBSA
L-B-GLY-9	0	-0.1	0.1	0	0	MM/GBSA
L-B-THR-10	0	-0.17	0.17	0	0	MM/GBSA
L-B-LEU-11	0	0.02	-0.02	0	0	MM/GBSA
L-B-SER-12	0	-0.14	0.13	0	0	MM/GBSA
L-B-LEU-13	0	0.05	-0.05	0	0	MM/GBSA
L-B-SER-14	0	-0.18	0.17	0	0	MM/GBSA
L-B-PRO-15	0	-0.02	0.02	0	0	MM/GBSA
L-B-GLY-16	0	-0.01	0.01	0	0	MM/GBSA
L-B-GLU-17	0	-8	7.9	0	-0.1	MM/GBSA
L-B-ARG-18	0	10.28	-10.14	0	0.13	MM/GBSA
L-B-ALA-19	0	0.02	-0.02	0	0	MM/GBSA
L-B-THR-20	0	0.36	-0.34	0	0.01	MM/GBSA
L-B-LEU-21	0	-0.11	0.11	0	0	MM/GBSA
L-B-SER-22	0	0.12	-0.1	0	0.01	MM/GBSA
L-B-CYS-23	-0.01	-0.08	0.1	0	0.01	MM/GBSA
L-B-ARG-24	-0.01	18.52	-18.22	0	0.28	MM/GBSA
L-B-ALA-25	-0.01	0.49	-0.46	0	0.03	MM/GBSA
L-B-SER-26	-0.01	-0.23	0.25	0	0.02	MM/GBSA
L-B-GLN-27	-0.03	-0.31	0.44	0	0.1	MM/GBSA
L-B-THR-28	-0.17	1.43	-1.04	-0.08	0.14	MM/GBSA
L-B-VAL-29	-0.13	0.91	-0.66	0	0.11	MM/GBSA
L-B-SER-30	-0.7	1.99	-1.18	-0.11	0	MM/GBSA
L-B-SER-31	-1.37	-2.67	3.2	-0.3	-1.14	MM/GBSA
L-B-THR-32	-3.52	0.11	1.67	-0.47	-2.2	MM/GBSA
L-B-SER-33	-0.82	-0.03	0.27	-0.08	-0.66	MM/GBSA
L-B-LEU-34	-0.1	-0.66	0.63	0	-0.12	MM/GBSA
L-B-ALA-35	-0.02	-0.63	0.6	0	-0.05	MM/GBSA
L-B-TRP-36	-0.02	0.16	-0.17	0	-0.03	MM/GBSA
L-B-TYR-37	-0.01	0.02	-0.04	0	-0.03	MM/GBSA
L-B-GLN-38	0	-0.31	0.31	0	-0.01	MM/GBSA
L-B-GLN-39	0	-0.36	0.36	0	-0.01	MM/GBSA
L-B-LYS-40	0	7.05	-6.96	0	0.09	MM/GBSA
L-B-PRO-41	0	0.06	-0.06	0	0	MM/GBSA
L-B-GLY-42	0	0.13	-0.13	0	0	MM/GBSA
L-B-GLN-43	0	-0.17	0.17	0	0	MM/GBSA
L-B-ALA-44	0	0.15	-0.14	0	0	MM/GBSA
L-B-PRO-45	0	0.34	-0.33	0	0.01	MM/GBSA
L-B-ARG-46	-0.01	7.93	-7.8	0	0.12	MM/GBSA
L-B-LEU-47	-0.02	0.53	-0.49	0	0.02	MM/GBSA
L-B-LEU-48	-0.01	0.41	-0.37	0	0.03	MM/GBSA
L-B-ILE-49	-0.03	0.04	0.01	0	0.03	MM/GBSA
L-B-TYR-50	-0.19	0.26	0.09	0	0.15	MM/GBSA
L-B-GLY-51	-0.17	0.62	-0.26	-0.02	0.15	MM/GBSA
L-B-ALA-52	-0.08	0.23	-0.16	0	-0.02	MM/GBSA
L-B-SER-53	-0.12	0.4	-0.1	-0.02	0.16	MM/GBSA
L-B-SER-54	-0.08	-0.6	0.84	0	0.16	MM/GBSA
L-B-ARG-55	-0.03	8.42	-8.16	0	0.22	MM/GBSA
L-B-ALA-56	-0.02	0.06	-0.02	0	0.02	MM/GBSA
L-B-THR-57	-0.02	-0.53	0.63	0	0.08	MM/GBSA
L-B-GLY-58	0	-0.02	0.03	0	0.01	MM/GBSA
L-B-ILE-59	-0.01	0.22	-0.21	0	0	MM/GBSA
L-B-PRO-60	0	-0.31	0.31	0	-0.01	MM/GBSA
L-B-ASP-61	0	-8.5	8.43	0	-0.07	MM/GBSA
L-B-ARG-62	0	7.46	-7.36	0	0.09	MM/GBSA
L-B-PHE-63	-0.01	0.18	-0.15	0	0.02	MM/GBSA
L-B-SER-64	-0.01	0.08	-0.04	0	0.04	MM/GBSA
L-B-GLY-65	-0.01	0.27	-0.2	0	0.06	MM/GBSA
L-B-SER-66	-0.03	0.3	-0.19	0	0.08	MM/GBSA
L-B-GLY-67	-0.06	0.57	-0.31	0	0.19	MM/GBSA
L-B-SER-68	-0.31	0.93	-0.36	-0.15	0.12	MM/GBSA
L-B-GLY-69	-0.13	-0.07	0.21	0	0.01	MM/GBSA
L-B-THR-70	-0.04	0	0.06	0	0.01	MM/GBSA
L-B-ASP-71	-0.03	-19.13	18.98	0	-0.18	MM/GBSA
L-B-PHE-72	-0.07	-0.05	0.05	0	-0.07	MM/GBSA
L-B-THR-73	-0.01	-0.51	0.55	0	0.02	MM/GBSA
L-B-LEU-74	-0.01	-0.22	0.22	0	-0.01	MM/GBSA
L-B-THR-75	0	-0.2	0.21	0	0.01	MM/GBSA
L-B-ILE-76	0	-0.1	0.1	0	-0.01	MM/GBSA
L-B-SER-77	0	0.01	-0.01	0	0	MM/GBSA
L-B-ARG-78	0	7.25	-7.16	0	0.09	MM/GBSA
L-B-LEU-79	0	0.11	-0.11	0	0	MM/GBSA
L-B-GLU-80	0	-7.42	7.32	0	-0.09	MM/GBSA
L-B-PRO-81	0	-0.12	0.12	0	0	MM/GBSA
L-B-GLU-82	0	-7.05	6.97	0	-0.09	MM/GBSA
L-B-ASP-83	0	-8.36	8.26	0	-0.1	MM/GBSA
L-B-PHE-84	0	0.05	-0.05	0	0	MM/GBSA
L-B-ALA-85	0	0.01	-0.01	0	0	MM/GBSA
L-B-VAL-86	0	0.14	-0.13	0	0	MM/GBSA
L-B-TYR-87	0	0.15	-0.15	0	0	MM/GBSA
L-B-TYR-88	-0.01	0.26	-0.25	0	0.01	MM/GBSA
L-B-CYS-89	-0.01	0.49	-0.44	0	0.04	MM/GBSA
L-B-GLN-90	-0.03	1.44	-1.27	0	0.14	MM/GBSA
L-B-GLN-91	-0.06	-1.06	1.18	0	0.07	MM/GBSA
L-B-HIE-92	-0.51	-0.32	0.84	0	0.01	MM/GBSA
L-B-ASP-93	-0.64	-62.03	60.34	-0.29	-2.62	MM/GBSA
L-B-THR-94	-0.22	-3.23	3.23	0	-0.21	MM/GBSA
L-B-SER-95	-0.03	-1.65	1.67	0	-0.01	MM/GBSA
L-B-LEU-96	-0.03	-0.1	0.15	0	0.02	MM/GBSA
L-B-THR-97	-0.01	-0.65	0.63	0	-0.03	MM/GBSA
L-B-PHE-98	-0.01	-0.37	0.36	0	-0.02	MM/GBSA
L-B-GLY-99	0	0.09	-0.08	0	0	MM/GBSA
L-B-GLY-100	0	0.21	-0.21	0	0	MM/GBSA
L-B-GLY-101	0	0	0	0	0	MM/GBSA
L-B-THR-102	0	-0.29	0.29	0	0	MM/GBSA
L-B-LYS-103	0	8.09	-7.99	0	0.1	MM/GBSA
L-B-VAL-104	0	0.01	-0.01	0	0	MM/GBSA
L-B-GLU-105	0	-8.21	8.11	0	-0.1	MM/GBSA
L-B-ILE-106	0	-0.01	0.01	0	0	MM/GBSA
L-B-LYS-107	0	7.51	-7.42	0	0.09	MM/GBSA
L-B-ARG-108	0	5.98	-5.91	0	0.07	MM/GBSA
L-B-THR-109	0	-0.04	0.04	0	0	MM/GBSA
L-B-VAL-110	0	0.05	-0.05	0	0	MM/GBSA
L-B-ALA-111	0	-0.07	0.07	0	0	MM/GBSA
L-B-ALA-112	0	0	0	0	0	MM/GBSA
L-B-PRO-113	0	0.04	-0.04	0	0	MM/GBSA
L-B-SER-114	0	-0.03	0.03	0	0	MM/GBSA
L-B-VAL-115	0	0.03	-0.03	0	0	MM/GBSA
L-B-PHE-116	0	-0.06	0.06	0	0	MM/GBSA
L-B-ILE-117	0	0.03	-0.03	0	0	MM/GBSA
L-B-PHE-118	0	-0.04	0.04	0	0	MM/GBSA
L-B-PRO-119	0	-0.03	0.03	0	0	MM/GBSA
L-B-PRO-120	0	0.04	-0.04	0	0	MM/GBSA
L-B-SER-121	0	0	0	0	0	MM/GBSA
L-B-ASP-122	0	-4.34	4.28	0	-0.05	MM/GBSA
L-B-GLU-123	0	-4.5	4.45	0	-0.06	MM/GBSA
L-B-GLN-124	0	-0.01	0.01	0	0	MM/GBSA
L-B-LEU-125	0	-0.02	0.02	0	0	MM/GBSA
L-B-LYS-126	0	4.17	-4.11	0	0.05	MM/GBSA
L-B-SER-127	0	0.02	-0.02	0	0	MM/GBSA
L-B-GLY-128	0	-0.01	0.01	0	0	MM/GBSA
L-B-THR-129	0	0	0	0	0	MM/GBSA
L-B-ALA-130	0	-0.05	0.05	0	0	MM/GBSA
L-B-SER-131	0	0.04	-0.04	0	0	MM/GBSA
L-B-VAL-132	0	-0.05	0.04	0	0	MM/GBSA
L-B-VAL-133	0	0.06	-0.06	0	0	MM/GBSA
L-B-CYS-134	0	-0.02	0.02	0	0	MM/GBSA
L-B-LEU-135	0	0.03	-0.03	0	0	MM/GBSA
L-B-LEU-136	0	-0.03	0.03	0	0	MM/GBSA
L-B-ASN-137	0	-0.04	0.04	0	0	MM/GBSA
L-B-ASN-138	0	0.08	-0.08	0	0	MM/GBSA
L-B-PHE-139	0	0	0	0	0	MM/GBSA
L-B-TYR-140	0	-0.02	0.02	0	0	MM/GBSA
L-B-PRO-141	0	0.09	-0.09	0	0	MM/GBSA
L-B-ARG-142	0	7.48	-7.39	0	0.09	MM/GBSA
L-B-GLU-143	0	-7.73	7.63	0	-0.1	MM/GBSA
L-B-ALA-144	0	-0.11	0.11	0	0	MM/GBSA
L-B-LYS-145	0	6.29	-6.21	0	0.08	MM/GBSA
L-B-VAL-146	0	-0.09	0.08	0	0	MM/GBSA
L-B-GLN-147	0	0.09	-0.1	0	0	MM/GBSA
L-B-TRP-148	0	0.01	-0.01	0	0	MM/GBSA
L-B-LYS-149	0	5.54	-5.47	0	0.07	MM/GBSA
L-B-VAL-150	0	-0.03	0.03	0	0	MM/GBSA
L-B-ASP-151	0	-4.72	4.66	0	-0.06	MM/GBSA
L-B-ASN-152	0	-0.01	0.01	0	0	MM/GBSA
L-B-ALA-153	0	0.03	-0.03	0	0	MM/GBSA
L-B-LEU-154	0	0.09	-0.08	0	0	MM/GBSA
L-B-GLN-155	0	-0.02	0.02	0	0	MM/GBSA
L-B-SER-156	0	0.09	-0.08	0	0	MM/GBSA
L-B-GLY-157	0	0.03	-0.03	0	0	MM/GBSA
L-B-ASN-158	0	-0.03	0.03	0	0	MM/GBSA
L-B-SER-159	0	-0.06	0.06	0	0	MM/GBSA
L-B-GLN-160	0	-0.04	0.04	0	0	MM/GBSA
L-B-GLU-161	0	-6.71	6.63	0	-0.08	MM/GBSA
L-B-SER-162	0	0.02	-0.02	0	0	MM/GBSA
L-B-VAL-163	0	-0.02	0.02	0	0	MM/GBSA
L-B-THR-164	0	-0.06	0.06	0	0	MM/GBSA
L-B-GLU-165	0	-7.44	7.34	0	-0.09	MM/GBSA
L-B-GLN-166	0	-0.12	0.11	0	0	MM/GBSA
L-B-ASP-167	0	-5.98	5.91	0	-0.07	MM/GBSA
L-B-SER-168	0	-0.06	0.06	0	0	MM/GBSA
L-B-LYS-169	0	5.36	-5.3	0	0.07	MM/GBSA
L-B-ASP-170	0	-5.91	5.83	0	-0.08	MM/GBSA
L-B-SER-171	0	-0.03	0.03	0	0	MM/GBSA
L-B-THR-172	0	-0.03	0.03	0	0	MM/GBSA
L-B-TYR-173	0	0.07	-0.07	0	0	MM/GBSA
L-B-SER-174	0	-0.08	0.07	0	0	MM/GBSA
L-B-LEU-175	0	0.06	-0.06	0	0	MM/GBSA
L-B-SER-176	0	-0.06	0.06	0	0	MM/GBSA
L-B-SER-177	0	0.06	-0.06	0	0	MM/GBSA
L-B-THR-178	0	-0.06	0.05	0	0	MM/GBSA
L-B-LEU-179	0	0.01	-0.01	0	0	MM/GBSA
L-B-THR-180	0	-0.02	0.02	0	0	MM/GBSA
L-B-LEU-181	0	-0.05	0.05	0	0	MM/GBSA
L-B-SER-182	0	-0.01	0.01	0	0	MM/GBSA
L-B-LYS-183	0	4.46	-4.4	0	0.06	MM/GBSA
L-B-ALA-184	0	0.04	-0.03	0	0	MM/GBSA
L-B-ASP-185	0	-4.9	4.84	0	-0.06	MM/GBSA
L-B-TYR-186	0	0.02	-0.02	0	0	MM/GBSA
L-B-GLU-187	0	-4.35	4.3	0	-0.05	MM/GBSA
L-B-LYS-188	0	4.8	-4.74	0	0.06	MM/GBSA
L-B-HIE-189	0	0.06	-0.06	0	0	MM/GBSA
L-B-LYS-190	0	4.25	-4.19	0	0.05	MM/GBSA
L-B-VAL-191	0	0	0	0	0	MM/GBSA
L-B-TYR-192	0	0.05	-0.05	0	0	MM/GBSA
L-B-ALA-193	0	0	0	0	0	MM/GBSA
L-B-CYS-194	0	0.02	-0.02	0	0	MM/GBSA
L-B-GLU-195	0	-5.84	5.77	0	-0.07	MM/GBSA
L-B-VAL-196	0	0.05	-0.05	0	0	MM/GBSA
L-B-THR-197	0	0.02	-0.02	0	0	MM/GBSA
L-B-HIE-198	0	0.15	-0.15	0	0	MM/GBSA
L-B-GLN-199	0	0.08	-0.07	0	0	MM/GBSA
L-B-GLY-200	0	0.04	-0.04	0	0	MM/GBSA
L-B-LEU-201	0	-0.06	0.06	0	0	MM/GBSA
L-B-SER-202	0	-0.05	0.05	0	0	MM/GBSA
L-B-SER-203	0	-0.01	0.01	0	0	MM/GBSA
L-B-PRO-204	0	0.07	-0.07	0	0	MM/GBSA
L-B-VAL-205	0	0	0	0	0	MM/GBSA
L-B-THR-206	0	0.01	-0.01	0	0	MM/GBSA
L-B-LYS-207	0	4.94	-4.88	0	0.06	MM/GBSA
L-B-SER-208	0	0	0	0	0	MM/GBSA
L-B-PHE-209	0	-0.04	0.04	0	0	MM/GBSA
L-B-ASN-210	0	-0.03	0.03	0	0	MM/GBSA
L-B-ARG-211	0	4.34	-4.29	0	0.05	MM/GBSA
L-B-GLY-212	0	-4.23	4.17	0	-0.05	MM/GBSA

### Sheet: Sheet1
Table S4. MM-GBSA Binding Enegies and Residue Decomposition for S309 complex with RBD.
PDB ID 8WPY
CHAIN R- RBD
chains A,B - S309 antibody
