## Supplemental Tables S1-S10 and Datasets S1-S10 for "Exploring Diverse Binding Mechanisms of Broadly Neutralizing Antibodies S309, S304, CYFN-1006 and VIR-7229 Targeting SARS-CoV-2 Spike Omicron Variants: Integrative Computational Modeling Reveals Balance of Evolutionary and Dynamic Adaptability in Shaping Molecular Determinants of Immune Escape": TableS6_S304_8WPY.xlsx

### Sheet: 8WPY_HL_S304_MMGBSA
RESIDUE_ID	VDW	ELE	GB	SA	TOTAL	score_method
lig-rec	-91.65	-189.86	228.3	-12.03	-65.23	MM/GBSA
R-R-THR-333	0	-2.68	2.67	0	-0.01	MM/GBSA
R-R-ASN-334	0	0.15	-0.15	0	0	MM/GBSA
R-R-LEU-335	-0.01	-0.39	0.4	0	0	MM/GBSA
R-R-CYS-336	-0.01	-0.12	0.14	0	0.01	MM/GBSA
R-R-PRO-337	0	-0.11	0.11	0	0	MM/GBSA
R-R-PHE-338	-0.02	-0.32	0.33	0	-0.01	MM/GBSA
R-R-GLY-339	0	-0.1	0.1	0	0	MM/GBSA
R-R-GLU-340	0	0.86	-0.85	0	0.01	MM/GBSA
R-R-VAL-341	-0.01	-0.28	0.29	0	0.01	MM/GBSA
R-R-PHE-342	-0.02	-0.23	0.24	0	0	MM/GBSA
R-R-ASN-343	0	-0.45	0.47	0	0.01	MM/GBSA
R-R-ALA-344	0	-0.08	0.08	0	0	MM/GBSA
R-R-THR-345	0	-0.05	0.05	0	0	MM/GBSA
R-R-ARG-346	0	1.18	-1.16	0	0.01	MM/GBSA
R-R-PHE-347	0	-0.09	0.09	0	-0.01	MM/GBSA
R-R-ALA-348	0	-0.02	0.02	0	0	MM/GBSA
R-R-SER-349	0	0.07	-0.06	0	0	MM/GBSA
R-R-VAL-350	0	0.09	-0.08	0	0.01	MM/GBSA
R-R-TYR-351	0	0.04	-0.04	0	0	MM/GBSA
R-R-ALA-352	0	0.01	-0.01	0	0	MM/GBSA
R-R-TRP-353	-0.01	0.03	-0.02	0	0	MM/GBSA
R-R-ASN-354	0	0.04	-0.04	0	0	MM/GBSA
R-R-ARG-355	-0.01	-0.96	0.98	0	0.01	MM/GBSA
R-R-LYS-356	0	-0.66	0.66	0	-0.01	MM/GBSA
R-R-ARG-357	-0.01	-1.2	1.21	0	0	MM/GBSA
R-R-ILE-358	-0.01	0.01	-0.01	0	-0.01	MM/GBSA
R-R-SER-359	0	0	0.01	0	0.01	MM/GBSA
R-R-ASN-360	0	-0.21	0.22	0	0.01	MM/GBSA
R-R-CYS-361	0	0.05	-0.04	0	0.01	MM/GBSA
R-R-VAL-362	-0.01	-0.39	0.42	0	0.02	MM/GBSA
R-R-ALA-363	-0.02	-0.1	0.16	0	0.04	MM/GBSA
R-R-ASP-364	-0.05	9.87	-9.52	0	0.3	MM/GBSA
R-R-TYR-365	-0.19	-0.51	0.6	0	-0.1	MM/GBSA
R-R-SER-366	-0.21	-0.61	0.78	-0.03	-0.07	MM/GBSA
R-R-VAL-367	-0.05	-0.38	0.45	0	0.02	MM/GBSA
R-R-LEU-368	-0.17	-1.49	1.78	0	0.12	MM/GBSA
R-R-TYR-369	-2.99	-0.01	1.47	-0.44	-1.98	MM/GBSA
R-R-ASN-370	-1.4	-3.29	3.8	-0.36	-1.24	MM/GBSA
R-R-SER-371	-0.07	0.45	-0.29	0	0.09	MM/GBSA
R-R-ALA-372	-0.1	-0.19	0.37	0	0.08	MM/GBSA
R-R-SER-373	-0.05	-0.25	0.38	0	0.08	MM/GBSA
R-R-PHE-374	-0.18	-2.88	3.16	-0.09	0.01	MM/GBSA
R-R-SER-375	-0.13	-0.34	0.69	-0.04	0.18	MM/GBSA
R-R-THR-376	-0.18	-0.84	1.34	0	0.32	MM/GBSA
R-R-PHE-377	-1.18	-0.98	1.98	-0.17	-0.36	MM/GBSA
R-R-LYS-378	-3.11	-30.73	30.79	-0.62	-3.67	MM/GBSA
R-R-CYS-379	-2.09	-4.15	3.27	-0.18	-3.15	MM/GBSA
R-R-TYR-380	-3.65	-1.75	1.73	-0.29	-3.96	MM/GBSA
R-R-GLY-381	-2.88	-3.45	4.4	-0.56	-2.49	MM/GBSA
R-R-VAL-382	-1.93	-3.39	3	-0.22	-2.54	MM/GBSA
R-R-SER-383	-2.78	-5.96	7.22	-0.45	-1.97	MM/GBSA
R-R-PRO-384	-3.5	-1.18	1.5	-0.49	-3.66	MM/GBSA
R-R-THR-385	-2.9	-10.37	8.48	-0.58	-5.36	MM/GBSA
R-R-LYS-386	-2.37	-56.27	59.89	-0.67	0.58	MM/GBSA
R-R-LEU-387	-0.29	-1.21	1.33	0	-0.18	MM/GBSA
R-R-ASN-388	-0.18	0.59	-0.13	0	0.27	MM/GBSA
R-R-ASP-389	-0.21	21.41	-20	0	1.2	MM/GBSA
R-R-LEU-390	-1.5	0.31	0.03	-0.3	-1.47	MM/GBSA
R-R-CYS-391	-0.26	-0.08	0.26	-0.02	-0.11	MM/GBSA
R-R-PHE-392	-0.68	-0.26	0.33	-0.12	-0.73	MM/GBSA
R-R-THR-393	-0.03	0.06	-0.05	0	-0.02	MM/GBSA
R-R-ASN-394	-0.02	0.15	-0.11	0	0.02	MM/GBSA
R-R-VAL-395	-0.02	-0.23	0.25	0	0	MM/GBSA
R-R-TYR-396	-0.02	0.4	-0.38	0	0	MM/GBSA
R-R-ALA-397	-0.01	-0.06	0.07	0	0	MM/GBSA
R-R-ASP-398	-0.01	1.53	-1.49	0	0.02	MM/GBSA
R-R-SER-399	0	-0.01	0.02	0	0.01	MM/GBSA
R-R-PHE-400	-0.01	0.11	-0.12	0	-0.01	MM/GBSA
R-R-VAL-401	0	0.08	-0.07	0	0	MM/GBSA
R-R-ILE-402	-0.01	0	0	0	0	MM/GBSA
R-R-ARG-403	-0.01	3.56	-3.49	0	0.06	MM/GBSA
R-R-GLY-404	-0.01	0.32	-0.29	0	0.03	MM/GBSA
R-R-ASP-405	-0.01	-3.72	3.76	0	0.03	MM/GBSA
R-R-GLU-406	-0.01	-2.04	2.05	0	-0.01	MM/GBSA
R-R-VAL-407	-0.04	0.29	-0.18	0	0.07	MM/GBSA
R-R-ARG-408	-0.1	3.24	-2.86	0	0.29	MM/GBSA
R-R-GLN-409	-0.04	0.19	-0.13	0	0.02	MM/GBSA
R-R-ILE-410	-0.06	0.39	-0.25	0	0.08	MM/GBSA
R-R-ALA-411	-0.28	-0.26	0.51	-0.02	-0.06	MM/GBSA
R-R-PRO-412	-2.03	0.19	0.69	-0.23	-1.37	MM/GBSA
R-R-GLY-413	-0.31	-0.12	0.37	-0.04	-0.1	MM/GBSA
R-R-GLN-414	-0.59	-3	2.69	-0.15	-1.05	MM/GBSA
R-R-THR-415	-0.05	0.16	-0.06	0	0.06	MM/GBSA
R-R-GLY-416	-0.01	0.14	-0.14	0	-0.01	MM/GBSA
R-R-LYS-417	0	2.54	-2.49	0	0.04	MM/GBSA
R-R-ILE-418	-0.01	0.02	-0.01	0	0	MM/GBSA
R-R-ALA-419	-0.01	0.08	-0.05	0	0.02	MM/GBSA
R-R-ASP-420	-0.01	-1.83	1.83	0	-0.02	MM/GBSA
R-R-TYR-421	-0.01	-0.02	0.02	0	0	MM/GBSA
R-R-ASN-422	-0.01	0.01	0.01	0	0.01	MM/GBSA
R-R-TYR-423	-0.02	0	0.04	0	0.02	MM/GBSA
R-R-LYS-424	-0.03	1.67	-1.34	0	0.29	MM/GBSA
R-R-LEU-425	-0.1	-0.32	0.44	0	0.02	MM/GBSA
R-R-PRO-426	-0.22	0.84	-0.6	0	0.02	MM/GBSA
R-R-ASP-427	-1.52	-4.99	7.05	-0.36	0.18	MM/GBSA
R-R-ASP-428	-1.08	-3.07	4.31	-0.1	0.06	MM/GBSA
R-R-PHE-429	-0.81	-3.58	2.58	-0.05	-1.85	MM/GBSA
R-R-THR-430	-0.74	-1.43	1.58	-0.19	-0.78	MM/GBSA
R-R-GLY-431	-0.15	0.65	-0.61	0	-0.11	MM/GBSA
R-R-CYS-432	-0.16	-0.2	0.3	0	-0.05	MM/GBSA
R-R-VAL-433	-0.14	0.42	-0.36	0	-0.08	MM/GBSA
R-R-ILE-434	-0.08	0.27	-0.26	0	-0.07	MM/GBSA
R-R-ALA-435	-0.03	-0.11	0.09	0	-0.05	MM/GBSA
R-R-TRP-436	-0.03	0.48	-0.45	0	0	MM/GBSA
R-R-ASN-437	-0.01	0.36	-0.33	0	0.02	MM/GBSA
R-R-SER-438	0	0	0	0	0	MM/GBSA
R-R-ASN-439	0	0.25	-0.24	0	0	MM/GBSA
R-R-ASN-440	0	0.04	-0.03	0	0	MM/GBSA
R-R-LEU-441	0	0.02	-0.01	0	0	MM/GBSA
R-R-ASP-442	0	-1.73	1.71	0	-0.03	MM/GBSA
R-R-SER-443	0	0.07	-0.06	0	0	MM/GBSA
R-R-LYS-444	0	2.17	-2.14	0	0.03	MM/GBSA
R-R-VAL-445	0	0.06	-0.06	0	0	MM/GBSA
R-R-GLY-446	0	0.02	-0.02	0	0	MM/GBSA
R-R-GLY-447	0	0.04	-0.04	0	0	MM/GBSA
R-R-ASN-448	0	-0.01	0.01	0	0	MM/GBSA
R-R-TYR-449	0	0	0	0	0	MM/GBSA
R-R-ASN-450	0	0.05	-0.05	0	0	MM/GBSA
R-R-TYR-451	0	-0.11	0.11	0	0	MM/GBSA
R-R-LEU-452	0	0.05	-0.05	0	0	MM/GBSA
R-R-TYR-453	0	-0.02	0.02	0	0	MM/GBSA
R-R-ARG-454	0	1.62	-1.6	0	0.02	MM/GBSA
R-R-LEU-455	0	-0.02	0.02	0	0	MM/GBSA
R-R-PHE-456	0	0.03	-0.03	0	0	MM/GBSA
R-R-ARG-457	0	1.62	-1.59	0	0.02	MM/GBSA
R-R-LYS-458	0	1.88	-1.86	0	0.02	MM/GBSA
R-R-SER-459	0	0.06	-0.05	0	0	MM/GBSA
R-R-ASN-460	-0.01	-0.04	0.07	0	0.02	MM/GBSA
R-R-LEU-461	-0.01	-0.08	0.1	0	0.01	MM/GBSA
R-R-LYS-462	-0.01	1.76	-1.7	0	0.05	MM/GBSA
R-R-PRO-463	-0.02	-0.05	0.07	0	0	MM/GBSA
R-R-PHE-464	-0.03	-0.02	0.03	0	-0.02	MM/GBSA
R-R-GLU-465	-0.01	-1.24	1.24	0	-0.01	MM/GBSA
R-R-ARG-466	0	0.64	-0.63	0	0.01	MM/GBSA
R-R-ASP-467	0	-1.47	1.45	0	-0.02	MM/GBSA
R-R-ILE-468	0	-0.02	0.02	0	0	MM/GBSA
R-R-SER-469	0	-0.03	0.03	0	0	MM/GBSA
R-R-THR-470	0	-0.02	0.01	0	0	MM/GBSA
R-R-GLU-471	0	-1.74	1.72	0	-0.02	MM/GBSA
R-R-ILE-472	0	0.01	-0.01	0	0	MM/GBSA
R-R-TYR-473	0	0	0	0	0	MM/GBSA
R-R-GLN-474	0	0.03	-0.03	0	0	MM/GBSA
R-R-ALA-475	0	-0.02	0.02	0	0	MM/GBSA
R-R-GLY-476	0	0.01	-0.01	0	0	MM/GBSA
R-R-SER-477	0	0.02	-0.02	0	0	MM/GBSA
R-R-THR-478	0	-0.02	0.02	0	0	MM/GBSA
R-R-PRO-479	0	-0.01	0.01	0	0	MM/GBSA
R-R-CYS-480	0	-0.02	0.02	0	0	MM/GBSA
R-R-ASN-481	0	0.01	-0.01	0	0	MM/GBSA
R-R-GLY-482	0	0.01	-0.01	0	0	MM/GBSA
R-R-VAL-483	0	0	0	0	0	MM/GBSA
R-R-GLU-484	0	-2.05	2.02	0	-0.03	MM/GBSA
R-R-GLY-485	0	0	0	0	0	MM/GBSA
R-R-PHE-486	0	0.03	-0.03	0	0	MM/GBSA
R-R-ASN-487	0	-0.02	0.02	0	0	MM/GBSA
R-R-CYS-488	0	-0.01	0.01	0	0	MM/GBSA
R-R-TYR-489	0	0.02	-0.02	0	0	MM/GBSA
R-R-PHE-490	0	-0.04	0.04	0	0	MM/GBSA
R-R-PRO-491	0	-0.02	0.02	0	0	MM/GBSA
R-R-LEU-492	0	-0.04	0.04	0	0	MM/GBSA
R-R-GLN-493	0	0.07	-0.07	0	0	MM/GBSA
R-R-SER-494	0	-0.08	0.08	0	0	MM/GBSA
R-R-TYR-495	0	-0.05	0.05	0	0	MM/GBSA
R-R-GLY-496	0	-0.09	0.08	0	0	MM/GBSA
R-R-PHE-497	0	0.05	-0.04	0	0	MM/GBSA
R-R-GLN-498	0	-0.04	0.04	0	0	MM/GBSA
R-R-PRO-499	0	-0.11	0.11	0	0	MM/GBSA
R-R-THR-500	0	-0.09	0.09	0	0	MM/GBSA
R-R-ASN-501	0	-0.16	0.16	0	0	MM/GBSA
R-R-GLY-502	0	0.26	-0.25	0	0.01	MM/GBSA
R-R-VAL-503	-0.01	0.23	-0.21	0	0.01	MM/GBSA
R-R-GLY-504	0	0.16	-0.16	0	0	MM/GBSA
R-R-TYR-505	-0.01	0.11	-0.11	0	0	MM/GBSA
R-R-GLN-506	-0.01	0.14	-0.12	0	0.01	MM/GBSA
R-R-PRO-507	0	-0.21	0.22	0	0	MM/GBSA
R-R-TYR-508	-0.02	0.02	-0.01	0	0	MM/GBSA
R-R-ARG-509	-0.01	1.09	-1.06	0	0.03	MM/GBSA
R-R-VAL-510	-0.01	-0.21	0.23	0	0	MM/GBSA
R-R-VAL-511	-0.02	0.03	-0.02	0	0	MM/GBSA
R-R-VAL-512	-0.03	-0.29	0.32	0	0	MM/GBSA
R-R-LEU-513	-0.04	-0.03	0.05	0	-0.03	MM/GBSA
R-R-SER-514	-0.03	0.06	0.03	0	0.06	MM/GBSA
R-R-PHE-515	-0.22	-0.36	0.41	0	-0.18	MM/GBSA
R-R-GLU-516	-0.12	1.83	-1.75	-0.01	-0.05	MM/GBSA
R-R-LEU-517	-0.65	0.11	0.07	-0.14	-0.6	MM/GBSA
R-R-LEU-518	-0.03	0.23	-0.19	0	0.02	MM/GBSA
R-R-HIE-519	-0.01	0.21	-0.18	0	0.03	MM/GBSA
R-R-ALA-520	-0.01	0.1	-0.09	0	0.01	MM/GBSA
R-R-PRO-521	-0.01	-0.06	0.07	0	0	MM/GBSA
R-R-ALA-522	-0.01	-0.26	0.29	0	0.01	MM/GBSA
R-R-THR-523	-0.01	-0.07	0.11	0	0.02	MM/GBSA
R-R-VAL-524	-0.02	-0.18	0.23	0	0.03	MM/GBSA
R-R-CYS-525	-0.02	0.39	-0.3	0	0.06	MM/GBSA
R-R-GLY-526	-0.02	0.95	-0.9	0	0.03	MM/GBSA
R-R-PRO-527	-0.03	10.32	-9.94	0	0.34	MM/GBSA
L-H-GLN-1	0	3.92	-3.86	0	0.06	MM/GBSA
L-H-VAL-2	0	0.12	-0.11	0	0	MM/GBSA
L-H-GLN-3	0	-0.01	0.02	0	0	MM/GBSA
L-H-LEU-4	-0.01	0.14	-0.14	0	0	MM/GBSA
L-H-VAL-5	0	0	0	0	0	MM/GBSA
L-H-GLU-6	0	-6.64	6.55	0	-0.09	MM/GBSA
L-H-SER-7	0	-0.16	0.16	0	0	MM/GBSA
L-H-GLY-8	0	-0.07	0.07	0	0	MM/GBSA
L-H-GLY-9	0	0.13	-0.13	0	0	MM/GBSA
L-H-GLY-10	0	-0.1	0.1	0	0	MM/GBSA
L-H-LEU-11	0	0.03	-0.03	0	0	MM/GBSA
L-H-VAL-12	0	-0.03	0.03	0	0	MM/GBSA
L-H-GLN-13	0	-0.12	0.12	0	0	MM/GBSA
L-H-PRO-14	0	0.16	-0.16	0	0	MM/GBSA
L-H-GLY-15	0	0.06	-0.06	0	0	MM/GBSA
L-H-GLY-16	0	-0.22	0.21	0	0	MM/GBSA
L-H-SER-17	0	0.05	-0.04	0	0	MM/GBSA
L-H-LEU-18	0	-0.09	0.09	0	0	MM/GBSA
L-H-ARG-19	0	5.57	-5.48	0	0.09	MM/GBSA
L-H-LEU-20	0	0.09	-0.08	0	0	MM/GBSA
L-H-SER-21	0	-0.14	0.15	0	0	MM/GBSA
L-H-CYS-22	0	0.11	-0.1	0	0	MM/GBSA
L-H-ALA-23	0	-0.12	0.12	0	0	MM/GBSA
L-H-ALA-24	0	0.14	-0.13	0	0	MM/GBSA
L-H-SER-25	0	-0.25	0.25	0	0	MM/GBSA
L-H-GLY-26	0	0	0	0	0.01	MM/GBSA
L-H-PHE-27	-0.01	0.08	-0.07	0	-0.01	MM/GBSA
L-H-THR-28	-0.01	-0.48	0.52	0	0.02	MM/GBSA
L-H-PHE-29	-0.02	-0.74	0.76	0	-0.01	MM/GBSA
L-H-SER-30	-0.03	-0.04	0.16	0	0.09	MM/GBSA
L-H-SER-31	-0.12	-0.44	0.86	-0.05	0.25	MM/GBSA
L-H-TYR-32	-0.24	2.54	-1.82	-0.04	0.44	MM/GBSA
L-H-ASP-33	-1	-45.19	41.22	-0.31	-5.27	MM/GBSA
L-H-MET-34	-0.08	-0.99	0.94	0	-0.12	MM/GBSA
L-H-HIE-35	-0.18	1.29	-1.16	0	-0.05	MM/GBSA
L-H-TRP-36	-0.02	-0.4	0.39	0	-0.03	MM/GBSA
L-H-VAL-37	-0.01	0.12	-0.11	0	0	MM/GBSA
L-H-ARG-38	-0.01	10.44	-10.27	0	0.16	MM/GBSA
L-H-GLN-39	0	0.14	-0.14	0	0	MM/GBSA
L-H-THR-40	0	-0.05	0.04	0	0	MM/GBSA
L-H-THR-41	0	-0.07	0.07	0	0	MM/GBSA
L-H-GLY-42	0	-0.06	0.06	0	0	MM/GBSA
L-H-LYS-43	-0.01	11.08	-10.91	0	0.16	MM/GBSA
L-H-GLY-44	0	-0.25	0.26	0	0	MM/GBSA
L-H-LEU-45	-0.01	-0.2	0.22	0	0.01	MM/GBSA
L-H-GLU-46	-0.01	-11.79	11.71	0	-0.09	MM/GBSA
L-H-TRP-47	-0.15	-0.36	0.41	0	-0.11	MM/GBSA
L-H-VAL-48	-0.02	-0.14	0.2	0	0.04	MM/GBSA
L-H-SER-49	-0.04	-0.25	0.3	0	0.02	MM/GBSA
L-H-THR-50	-0.28	0.55	-0.4	-0.05	-0.18	MM/GBSA
L-H-ILE-51	-0.2	-0.87	0.93	0	-0.14	MM/GBSA
L-H-GLY-52	-0.39	0.68	-0.52	-0.02	-0.25	MM/GBSA
L-H-THR-53	-0.35	0.4	0.05	-0.03	0.07	MM/GBSA
L-H-ALA-54	-0.53	0.31	0.17	-0.14	-0.2	MM/GBSA
L-H-GLY-55	-0.5	0.13	0.35	-0.13	-0.15	MM/GBSA
L-H-ASP-56	-2.55	-10.56	12.84	-0.36	-0.63	MM/GBSA
L-H-THR-57	-0.68	1.59	-0.74	-0.12	0.05	MM/GBSA
L-H-TYR-58	-3.56	0.5	1.69	-0.61	-1.98	MM/GBSA
L-H-TYR-59	-0.21	-0.28	0.63	0	0.14	MM/GBSA
L-H-PRO-60	-0.08	1.16	-1.18	0	-0.1	MM/GBSA
L-H-ASP-61	-0.16	-21.42	22.09	-0.02	0.5	MM/GBSA
L-H-SER-62	-0.02	0	0.09	0	0.07	MM/GBSA
L-H-VAL-63	-0.02	0.43	-0.39	0	0.02	MM/GBSA
L-H-LYS-64	-0.36	10.09	-8.07	-0.13	1.53	MM/GBSA
L-H-GLY-65	-0.02	-0.12	0.16	0	0.02	MM/GBSA
L-H-ARG-66	-0.02	10.78	-10.57	0	0.19	MM/GBSA
L-H-PHE-67	-0.02	0.04	0.03	0	0.05	MM/GBSA
L-H-THR-68	-0.02	-0.15	0.23	0	0.07	MM/GBSA
L-H-ILE-69	-0.04	0.45	-0.39	0	0.02	MM/GBSA
L-H-SER-70	-0.01	-0.41	0.45	0	0.03	MM/GBSA
L-H-ARG-71	-0.05	8.44	-8.11	0	0.28	MM/GBSA
L-H-GLU-72	-0.01	-4.2	4.16	0	-0.05	MM/GBSA
L-H-ASP-73	-0.01	-4.27	4.28	0	0	MM/GBSA
L-H-ALA-74	0	0.02	-0.01	0	0	MM/GBSA
L-H-LYS-75	0	4.19	-4.13	0	0.06	MM/GBSA
L-H-ASN-76	0	0.02	0	0	0.02	MM/GBSA
L-H-SER-77	0	0.05	-0.03	0	0.01	MM/GBSA
L-H-LEU-78	-0.01	0.23	-0.21	0	0.01	MM/GBSA
L-H-TYR-79	-0.01	-0.1	0.1	0	-0.01	MM/GBSA
L-H-LEU-80	-0.01	0.04	-0.03	0	0	MM/GBSA
L-H-GLN-81	-0.01	-0.02	0.03	0	0	MM/GBSA
L-H-MET-82	-0.01	0.08	-0.07	0	0	MM/GBSA
L-H-ASN-83	0	-0.03	0.05	0	0.01	MM/GBSA
L-H-SER-84	0	-0.1	0.1	0	0	MM/GBSA
L-H-LEU-85	0	-0.02	0.02	0	0	MM/GBSA
L-H-ARG-86	-0.01	11.07	-10.89	0	0.17	MM/GBSA
L-H-ALA-87	0	0.11	-0.11	0	0	MM/GBSA
L-H-GLY-88	0	0.05	-0.05	0	0	MM/GBSA
L-H-ASP-89	0	-9.88	9.75	0	-0.13	MM/GBSA
L-H-THR-90	0	-0.13	0.13	0	0	MM/GBSA
L-H-ALA-91	0	0.05	-0.05	0	0	MM/GBSA
L-H-VAL-92	0	-0.19	0.18	0	0	MM/GBSA
L-H-TYR-93	-0.01	0.12	-0.12	0	0	MM/GBSA
L-H-TYR-94	-0.01	-0.13	0.13	0	-0.01	MM/GBSA
L-H-CYS-95	-0.01	0.2	-0.18	0	0.01	MM/GBSA
L-H-ALA-96	-0.01	-0.09	0.1	0	0	MM/GBSA
L-H-ARG-97	-0.05	9.3	-9.05	0	0.2	MM/GBSA
L-H-GLY-98	-0.13	-0.7	0.84	-0.01	0	MM/GBSA
L-H-ASP-99	-0.25	-10.44	10.73	-0.04	0	MM/GBSA
L-H-SER-100	-0.6	-1.41	2.11	-0.19	-0.09	MM/GBSA
L-H-SER-101	-0.1	-0.18	0.38	0	0.09	MM/GBSA
L-H-GLY-102	-0.26	-1.58	2.2	-0.03	0.33	MM/GBSA
L-H-TYR-103	-5.05	-2.83	5.06	-1.13	-3.95	MM/GBSA
L-H-TYR-104	-0.41	-0.22	0.61	0	-0.01	MM/GBSA
L-H-TYR-105	-2.27	3.78	-3.64	-0.24	-2.37	MM/GBSA
L-H-TYR-106	-0.12	-0.32	0.38	0	-0.06	MM/GBSA
L-H-PHE-107	-0.07	0.42	-0.39	0	-0.04	MM/GBSA
L-H-ASP-108	-0.02	-8.64	8.61	0	-0.06	MM/GBSA
L-H-TYR-109	-0.01	-0.34	0.35	0	0	MM/GBSA
L-H-TRP-110	-0.01	-0.03	0.04	0	0	MM/GBSA
L-H-GLY-111	0	-0.06	0.06	0	0	MM/GBSA
L-H-GLN-112	0	-0.01	0.01	0	0	MM/GBSA
L-H-GLY-113	0	0.21	-0.2	0	0	MM/GBSA
L-H-THR-114	0	-0.06	0.06	0	0	MM/GBSA
L-H-LEU-115	0	0.05	-0.05	0	0	MM/GBSA
L-H-LEU-116	0	-0.01	0.01	0	0	MM/GBSA
L-H-THR-117	0	0.04	-0.04	0	0	MM/GBSA
L-H-VAL-118	0	-0.01	0.01	0	0	MM/GBSA
L-H-SER-119	0	-6.95	6.86	0	-0.09	MM/GBSA
L-L-ASP-1	-0.24	-21.37	20.59	-0.18	-1.2	MM/GBSA
L-L-ILE-2	-0.32	-0.8	0.79	0	-0.33	MM/GBSA
L-L-GLN-3	-0.04	-0.06	0.19	0	0.08	MM/GBSA
L-L-MET-4	-0.03	-0.36	0.36	0	-0.03	MM/GBSA
L-L-THR-5	-0.01	0.23	-0.21	0	0.01	MM/GBSA
L-L-GLN-6	0	-0.49	0.49	0	-0.01	MM/GBSA
L-L-SER-7	0	0.11	-0.11	0	0	MM/GBSA
L-L-PRO-8	0	0	0	0	0	MM/GBSA
L-L-SER-9	0	-0.01	0.01	0	0	MM/GBSA
L-L-SER-10	0	-0.05	0.05	0	0	MM/GBSA
L-L-LEU-11	0	-0.08	0.08	0	0	MM/GBSA
L-L-SER-12	0	0.02	-0.02	0	0	MM/GBSA
L-L-ALA-13	0	-0.05	0.05	0	0	MM/GBSA
L-L-ALA-14	0	-0.02	0.02	0	0	MM/GBSA
L-L-VAL-15	0	0	0	0	0	MM/GBSA
L-L-GLY-16	0	0.03	-0.03	0	0	MM/GBSA
L-L-ASP-17	0	-3.96	3.91	0	-0.05	MM/GBSA
L-L-ARG-18	0	3.22	-3.18	0	0.04	MM/GBSA
L-L-VAL-19	0	0.09	-0.09	0	0	MM/GBSA
L-L-THR-20	0	-0.06	0.06	0	0	MM/GBSA
L-L-ILE-21	0	0.17	-0.17	0	0	MM/GBSA
L-L-THR-22	0	-0.28	0.29	0	0	MM/GBSA
L-L-CYS-23	-0.01	0.22	-0.2	0	0.02	MM/GBSA
L-L-ARG-24	-0.02	4.11	-3.99	0	0.1	MM/GBSA
L-L-ALA-25	-0.03	0.44	-0.34	0	0.07	MM/GBSA
L-L-SER-26	-0.08	0.76	-0.5	0	0.18	MM/GBSA
L-L-GLN-27	-2.02	-6.34	8.2	-0.48	-0.64	MM/GBSA
L-L-SER-28	-1.04	-3.19	3.88	-0.28	-0.64	MM/GBSA
L-L-ILE-29	-0.32	-0.35	0.5	0	-0.17	MM/GBSA
L-L-GLY-30	-0.18	-1.6	1.75	-0.03	-0.06	MM/GBSA
L-L-SER-31	-0.07	-0.32	0.53	0	0.14	MM/GBSA
L-L-TYR-32	-1.92	-1.43	2.05	-0.15	-1.45	MM/GBSA
L-L-LEU-33	-0.04	0.52	-0.52	0	-0.03	MM/GBSA
L-L-ASN-34	-0.03	0.96	-0.88	0	0.05	MM/GBSA
L-L-TRP-35	-0.01	-0.2	0.2	0	-0.02	MM/GBSA
L-L-TYR-36	-0.01	0.12	-0.12	0	-0.01	MM/GBSA
L-L-GLN-37	0	0.01	-0.01	0	0	MM/GBSA
L-L-GLN-38	0	-0.19	0.19	0	0	MM/GBSA
L-L-LYS-39	0	4.58	-4.52	0	0.06	MM/GBSA
L-L-PRO-40	0	0.06	-0.06	0	0	MM/GBSA
L-L-GLY-41	0	0.07	-0.07	0	0	MM/GBSA
L-L-LYS-42	0	4.85	-4.79	0	0.06	MM/GBSA
L-L-ALA-43	0	0.19	-0.19	0	0	MM/GBSA
L-L-PRO-44	0	0.07	-0.06	0	0	MM/GBSA
L-L-LYS-45	0	4.71	-4.64	0	0.07	MM/GBSA
L-L-LEU-46	-0.01	0.07	-0.06	0	0	MM/GBSA
L-L-LEU-47	-0.01	0.11	-0.1	0	0.01	MM/GBSA
L-L-ILE-48	-0.01	-0.34	0.34	0	0	MM/GBSA
L-L-TYR-49	-0.03	-0.21	0.27	0	0.03	MM/GBSA
L-L-ALA-50	-0.03	0.24	-0.2	0	0.01	MM/GBSA
L-L-ALA-51	-0.01	0.09	-0.06	0	0.01	MM/GBSA
L-L-SER-52	-0.01	-0.1	0.13	0	0.02	MM/GBSA
L-L-SER-53	-0.01	-0.12	0.15	0	0.03	MM/GBSA
L-L-LEU-54	0	0.2	-0.19	0	0.01	MM/GBSA
L-L-GLN-55	-0.01	0.52	-0.48	0	0.03	MM/GBSA
L-L-SER-56	0	-0.15	0.15	0	0	MM/GBSA
L-L-GLY-57	0	-0.05	0.04	0	0	MM/GBSA
L-L-VAL-58	0	0.08	-0.08	0	0	MM/GBSA
L-L-PRO-59	0	0.01	-0.01	0	0	MM/GBSA
L-L-SER-60	0	-0.01	0.01	0	0	MM/GBSA
L-L-ARG-61	0	3.74	-3.69	0	0.05	MM/GBSA
L-L-PHE-62	0	0.08	-0.07	0	0	MM/GBSA
L-L-SER-63	0	-0.22	0.22	0	0	MM/GBSA
L-L-GLY-64	0	0.04	-0.04	0	0.01	MM/GBSA
L-L-SER-65	0	-0.36	0.37	0	0	MM/GBSA
L-L-GLY-66	-0.01	0.09	-0.05	0	0.03	MM/GBSA
L-L-SER-67	-0.02	-1.16	1.23	0	0.05	MM/GBSA
L-L-GLY-68	-0.06	-0.42	0.49	0	0	MM/GBSA
L-L-THR-69	-0.07	-0.04	0.1	0	0	MM/GBSA
L-L-ASP-70	-0.01	-1.59	1.64	0	0.03	MM/GBSA
L-L-PHE-71	-0.03	-0.13	0.12	0	-0.03	MM/GBSA
L-L-THR-72	0	0.15	-0.14	0	0.01	MM/GBSA
L-L-LEU-73	0	0.03	-0.03	0	0	MM/GBSA
L-L-THR-74	0	-0.02	0.02	0	0	MM/GBSA
L-L-ILE-75	0	-0.01	0.01	0	0	MM/GBSA
L-L-SER-76	0	-0.06	0.06	0	0	MM/GBSA
L-L-SER-77	0	0	0	0	0	MM/GBSA
L-L-LEU-78	0	0.07	-0.07	0	0	MM/GBSA
L-L-GLN-79	0	-0.06	0.06	0	0	MM/GBSA
L-L-PRO-80	0	-0.07	0.07	0	0	MM/GBSA
L-L-GLU-81	0	-4.03	3.98	0	-0.05	MM/GBSA
L-L-ASP-82	0	-4.16	4.11	0	-0.05	MM/GBSA
L-L-PHE-83	0	-0.01	0.01	0	0	MM/GBSA
L-L-ALA-84	0	0.06	-0.05	0	0	MM/GBSA
L-L-ILE-85	0	0.1	-0.1	0	0	MM/GBSA
L-L-TYR-86	0	-0.06	0.06	0	0	MM/GBSA
L-L-TYR-87	-0.01	0.26	-0.25	0	0.01	MM/GBSA
L-L-CYS-88	-0.01	-0.48	0.52	0	0.03	MM/GBSA
L-L-GLN-89	-0.04	1.1	-0.96	0	0.11	MM/GBSA
L-L-GLN-90	-0.16	0.57	-0.37	0	0.04	MM/GBSA
L-L-SER-91	-0.5	-0.59	1.44	-0.05	0.3	MM/GBSA
L-L-TYR-92	-5.82	-7.6	7.71	-0.89	-6.6	MM/GBSA
L-L-VAL-93	-2.85	-0.4	-0.02	-0.27	-3.54	MM/GBSA
L-L-SER-94	-3.1	-8.83	8.59	-0.51	-3.86	MM/GBSA
L-L-PRO-95	-2.53	0.53	-0.61	-0.28	-2.89	MM/GBSA
L-L-THR-96	-1.21	2.36	-1.64	-0.13	-0.61	MM/GBSA
L-L-TYR-97	-1.08	-3.86	3.74	-0.15	-1.35	MM/GBSA
L-L-THR-98	-0.06	0.43	-0.43	0	-0.05	MM/GBSA
L-L-PHE-99	-0.02	-0.42	0.41	0	-0.04	MM/GBSA
L-L-GLY-100	0	-0.28	0.29	0	0	MM/GBSA
L-L-PRO-101	0	-0.04	0.03	0	-0.01	MM/GBSA
L-L-GLY-102	0	-0.17	0.17	0	0	MM/GBSA
L-L-THR-103	0	-0.03	0.03	0	0	MM/GBSA
L-L-LYS-104	0	5.51	-5.44	0	0.07	MM/GBSA
L-L-VAL-105	0	-0.05	0.05	0	0	MM/GBSA
L-L-ASP-106	0	-5.1	5.04	0	-0.06	MM/GBSA
L-L-ILE-107	0	-0.08	0.08	0	0	MM/GBSA
L-L-LYS-108	0	-0.03	0.03	0	0	MM/GBSA

### Sheet: annotation
Table S5. MM-GBSA Binding Enegies and Residue Decomposition for S304 complex with RBD.
PDB ID 8WPY
CHAIN R- RBD
chains H,L - S304 antibody
