## Supplemental Tables S1-S10 and Datasets S1-S10 for "Exploring Diverse Binding Mechanisms of Broadly Neutralizing Antibodies S309, S304, CYFN-1006 and VIR-7229 Targeting SARS-CoV-2 Spike Omicron Variants: Integrative Computational Modeling Reveals Balance of Evolutionary and Dynamic Adaptability in Shaping Molecular Determinants of Immune Escape": TableS7_CYFN-1006.1_8Z6T.xlsx

### Sheet: 8z6t-MMGBSA-1743648249688
RESIDUE_ID	VDW	ELE	GB	SA	TOTAL	score_method
lig-rec	-102.46	-141.4	175.69	-13.77	-81.94	MM/GBSA
R-A-THR-333	0	14.96	-14.71	0	0.25	MM/GBSA
R-A-ASN-334	-0.02	-0.11	0.2	0	0.07	MM/GBSA
R-A-LEU-335	-0.02	0.24	-0.19	0	0.03	MM/GBSA
R-A-CYS-336	-0.03	-0.6	0.68	0	0.06	MM/GBSA
R-A-PRO-337	-0.12	0.69	-0.55	0	0.02	MM/GBSA
R-A-PHE-338	-0.12	1.25	-1.3	0	-0.17	MM/GBSA
R-A-HIE-339	-0.71	0.01	0.36	-0.11	-0.45	MM/GBSA
R-A-GLU-340	-3.64	-8.79	10.64	-0.47	-2.27	MM/GBSA
R-A-VAL-341	-1.1	1.3	-0.93	-0.05	-0.78	MM/GBSA
R-A-PHE-342	-0.3	0.69	-0.16	0	0.23	MM/GBSA
R-A-ASN-343	-1.97	-2.7	2.74	-0.39	-2.32	MM/GBSA
R-A-ALA-344	-2.95	-4.23	4.47	-0.22	-2.94	MM/GBSA
R-A-THR-345	-4.05	-15.68	9.53	-0.95	-11.15	MM/GBSA
R-A-THR-346	-2.18	-8.94	6.86	-0.49	-4.75	MM/GBSA
R-A-PHE-347	-1.44	0.86	-0.3	-0.09	-0.97	MM/GBSA
R-A-ALA-348	-0.69	-0.23	0.23	-0.07	-0.75	MM/GBSA
R-A-SER-349	-0.08	0.01	0.08	0	0.01	MM/GBSA
R-A-VAL-350	-0.03	0.13	-0.09	0	0.01	MM/GBSA
R-A-TYR-351	-0.03	-0.2	0.26	0	0.03	MM/GBSA
R-A-ALA-352	-0.05	0.25	-0.08	0	0.12	MM/GBSA
R-A-TRP-353	-0.11	-0.24	0.37	0	0.02	MM/GBSA
R-A-ASN-354	-2.48	-1.47	3.72	-0.34	-0.57	MM/GBSA
R-A-ARG-355	-0.75	7.81	-7.28	-0.04	-0.26	MM/GBSA
R-A-LYS-356	-1.14	8.22	-7.04	-0.1	-0.05	MM/GBSA
R-A-ARG-357	-0.05	9.07	-8.85	0	0.16	MM/GBSA
R-A-ILE-358	-0.05	0.24	-0.25	0	-0.06	MM/GBSA
R-A-SER-359	-0.01	-0.19	0.22	0	0.02	MM/GBSA
R-A-ASN-360	0	-0.1	0.13	0	0.02	MM/GBSA
R-A-CYS-361	-0.01	0.46	-0.43	0	0.02	MM/GBSA
R-A-VAL-362	-0.01	-0.2	0.2	0	-0.01	MM/GBSA
R-A-ALA-363	0	0.06	-0.05	0	0.01	MM/GBSA
R-A-ASP-364	-0.01	-17.28	17.14	0	-0.15	MM/GBSA
R-A-TYR-365	-0.01	-0.28	0.28	0	-0.01	MM/GBSA
R-A-SER-366	-0.01	0.27	-0.23	0	0.04	MM/GBSA
R-A-VAL-367	-0.03	-0.35	0.43	0	0.05	MM/GBSA
R-A-ILE-368	-0.03	-0.43	0.44	0	-0.02	MM/GBSA
R-A-TYR-369	-0.02	0.11	-0.07	0	0.03	MM/GBSA
R-A-ASN-370	-0.05	-0.33	0.56	0	0.18	MM/GBSA
R-A-PHE-371	-0.34	-1.35	1.64	-0.07	-0.12	MM/GBSA
R-A-ALA-372	-0.08	-0.79	0.9	0	0.03	MM/GBSA
R-A-PRO-373	-0.09	-0.08	0.11	0	-0.05	MM/GBSA
R-A-PHE-374	-0.04	0.06	-0.02	0	0	MM/GBSA
R-A-PHE-375	-0.02	-0.07	0.11	0	0.02	MM/GBSA
R-A-ALA-376	-0.01	-0.02	0.04	0	0.01	MM/GBSA
R-A-PHE-377	-0.01	-0.02	0.04	0	0	MM/GBSA
R-A-LYS-378	0	9.78	-9.66	0	0.12	MM/GBSA
R-A-CYS-379	0	0.01	-0.01	0	0	MM/GBSA
R-A-TYR-380	0	-0.07	0.07	0	-0.01	MM/GBSA
R-A-GLY-381	0	-0.01	0.01	0	0	MM/GBSA
R-A-VAL-382	0	0.08	-0.08	0	0	MM/GBSA
R-A-SER-383	0	-0.09	0.09	0	0	MM/GBSA
R-A-PRO-384	0	-0.15	0.15	0	0	MM/GBSA
R-A-THR-385	0	-0.12	0.12	0	0	MM/GBSA
R-A-LYS-386	0	10.88	-10.74	0	0.14	MM/GBSA
R-A-LEU-387	0	0.13	-0.13	0	0	MM/GBSA
R-A-ASN-388	0	-0.13	0.14	0	0	MM/GBSA
R-A-ASP-389	0	-11.38	11.23	0	-0.14	MM/GBSA
R-A-LEU-390	0	-0.22	0.21	0	0	MM/GBSA
R-A-CYS-391	0	-0.01	0.01	0	0	MM/GBSA
R-A-PHE-392	0	-0.11	0.11	0	0	MM/GBSA
R-A-THR-393	0	-0.16	0.17	0	0	MM/GBSA
R-A-ASN-394	0	-0.12	0.14	0	0.01	MM/GBSA
R-A-VAL-395	-0.01	-0.03	0.06	0	0.01	MM/GBSA
R-A-TYR-396	-0.03	-0.23	0.28	0	0.01	MM/GBSA
R-A-ALA-397	-0.24	0.13	-0.04	0	-0.14	MM/GBSA
R-A-ASP-398	-0.18	-7.5	7.49	0	-0.18	MM/GBSA
R-A-SER-399	-0.95	0.01	0.29	-0.06	-0.71	MM/GBSA
R-A-PHE-400	-0.12	-0.01	0.09	0	-0.04	MM/GBSA
R-A-VAL-401	-0.07	0.11	-0.08	0	-0.05	MM/GBSA
R-A-ILE-402	-0.02	0.27	-0.29	0	-0.04	MM/GBSA
R-A-ARG-403	-0.02	8.99	-8.81	0	0.16	MM/GBSA
R-A-GLY-404	-0.01	0.05	-0.04	0	0.01	MM/GBSA
R-A-ASN-405	0	0.21	-0.21	0	0	MM/GBSA
R-A-GLU-406	-0.01	-8.03	7.97	0	-0.07	MM/GBSA
R-A-VAL-407	-0.01	0.08	-0.07	0	0	MM/GBSA
R-A-SER-408	0	0.05	-0.05	0	0	MM/GBSA
R-A-GLN-409	0	0.04	-0.03	0	0	MM/GBSA
R-A-ILE-410	-0.01	-0.09	0.09	0	0	MM/GBSA
R-A-ALA-411	0	0.06	-0.06	0	0	MM/GBSA
R-A-PRO-412	0	-0.02	0.01	0	0	MM/GBSA
R-A-GLY-413	0	-0.01	0.01	0	0	MM/GBSA
R-A-GLN-414	0	0.1	-0.1	0	0	MM/GBSA
R-A-THR-415	0	-0.07	0.07	0	0	MM/GBSA
R-A-GLY-416	0	0.05	-0.05	0	0	MM/GBSA
R-A-ASN-417	0	0.12	-0.11	0	0	MM/GBSA
R-A-ILE-418	-0.01	0.07	-0.08	0	-0.01	MM/GBSA
R-A-ALA-419	0	0.07	-0.07	0	0	MM/GBSA
R-A-ASP-420	0	-7.87	7.78	0	-0.1	MM/GBSA
R-A-TYR-421	0	0.02	0	0	0.01	MM/GBSA
R-A-ASN-422	-0.01	0.24	-0.21	0	0.02	MM/GBSA
R-A-TYR-423	-0.02	-0.06	0.06	0	-0.02	MM/GBSA
R-A-LYS-424	0	7.88	-7.77	0	0.1	MM/GBSA
R-A-LEU-425	0	0.05	-0.04	0	0	MM/GBSA
R-A-PRO-426	0	-0.05	0.05	0	0	MM/GBSA
R-A-ASP-427	0	-8.05	7.95	0	-0.1	MM/GBSA
R-A-ASP-428	0	-8.15	8.05	0	-0.1	MM/GBSA
R-A-PHE-429	0	-0.01	0.01	0	-0.01	MM/GBSA
R-A-THR-430	0	0.1	-0.09	0	0.01	MM/GBSA
R-A-GLY-431	0	0.04	-0.03	0	0.01	MM/GBSA
R-A-CYS-432	-0.01	0.15	-0.14	0	0.01	MM/GBSA
R-A-VAL-433	-0.01	0.03	-0.01	0	0.01	MM/GBSA
R-A-ILE-434	-0.02	0.36	-0.35	0	-0.01	MM/GBSA
R-A-ALA-435	-0.01	-0.15	0.19	0	0.02	MM/GBSA
R-A-TRP-436	-0.16	0.34	-0.21	0	-0.03	MM/GBSA
R-A-ASN-437	-0.1	0.45	-0.14	0	0.21	MM/GBSA
R-A-SER-438	-0.19	-0.16	0.29	0	-0.06	MM/GBSA
R-A-ASN-439	-0.69	-0.37	1.27	-0.02	0.19	MM/GBSA
R-A-LYS-440	-4.64	-34.29	34.02	-1.13	-6.04	MM/GBSA
R-A-LEU-441	-4.03	-0.48	2.19	-0.61	-2.94	MM/GBSA
R-A-ASP-442	-0.56	-4.76	4.88	0	-0.44	MM/GBSA
R-A-SER-443	-0.62	0.18	0.85	-0.08	0.32	MM/GBSA
R-A-LYS-444	-3.08	-29.45	31.3	-0.73	-1.96	MM/GBSA
R-A-PRO-445	-3.08	-1.19	1.35	-0.52	-3.43	MM/GBSA
R-A-SER-446	-0.13	-9.32	6.36	-0.2	-3.29	MM/GBSA
R-A-GLY-447	-0.13	0.41	0	0	0.27	MM/GBSA
R-A-ASN-448	-0.42	2.01	-1.34	-0.02	0.23	MM/GBSA
R-A-TYR-449	-0.11	-0.31	0.38	0	-0.04	MM/GBSA
R-A-ASN-450	-0.46	-3.06	3.61	-0.07	0.02	MM/GBSA
R-A-TYR-451	-0.27	0.23	-0.27	0	-0.3	MM/GBSA
R-A-LEU-452	-0.04	0.35	-0.34	0	-0.03	MM/GBSA
R-A-TYR-453	-0.01	0.01	0	0	0	MM/GBSA
R-A-ARG-454	-0.01	7.56	-7.45	0	0.11	MM/GBSA
R-A-LEU-455	0	0.03	-0.03	0	-0.01	MM/GBSA
R-A-PHE-456	0	0.01	-0.01	0	0	MM/GBSA
R-A-ARG-457	0	7.42	-7.32	0	0.1	MM/GBSA
R-A-LYS-458	0	7.54	-7.45	0	0.09	MM/GBSA
R-A-SER-459	0	-0.01	0.01	0	0	MM/GBSA
R-A-LYS-460	0	7.83	-7.73	0	0.1	MM/GBSA
R-A-LEU-461	0	-0.05	0.05	0	0	MM/GBSA
R-A-LYS-462	0	7.47	-7.38	0	0.1	MM/GBSA
R-A-PRO-463	0	0.03	-0.03	0	0	MM/GBSA
R-A-PHE-464	-0.01	0.01	0	0	0	MM/GBSA
R-A-GLU-465	0	-7.33	7.26	0	-0.08	MM/GBSA
R-A-ARG-466	-0.03	5.84	-5.56	0	0.25	MM/GBSA
R-A-ASP-467	-0.01	-7.34	7.26	0	-0.09	MM/GBSA
R-A-ILE-468	-0.02	-0.06	0.08	0	0	MM/GBSA
R-A-SER-469	0	0.07	-0.05	0	0.01	MM/GBSA
R-A-THR-470	-0.01	0	0.02	0	0.01	MM/GBSA
R-A-GLU-471	0	-7.84	7.74	0	-0.1	MM/GBSA
R-A-ILE-472	0	0.08	-0.08	0	0	MM/GBSA
R-A-TYR-473	0	-0.08	0.08	0	0	MM/GBSA
R-A-GLN-474	0	0.05	-0.05	0	0	MM/GBSA
R-A-ALA-475	0	0.04	-0.04	0	0	MM/GBSA
R-A-GLY-476	0	-0.02	0.02	0	0	MM/GBSA
R-A-ASN-477	0	0.02	-0.02	0	0	MM/GBSA
R-A-ARG-478	0	8.21	-8.11	0	0.1	MM/GBSA
R-A-PRO-479	0	-0.07	0.07	0	0	MM/GBSA
R-A-CYS-480	0	0.04	-0.04	0	0	MM/GBSA
R-A-ASN-481	0	0.02	-0.02	0	0	MM/GBSA
R-A-GLY-482	0	-0.07	0.07	0	0	MM/GBSA
R-A-VAL-483	0	0.09	-0.09	0	0	MM/GBSA
R-A-ALA-484	0	0.01	-0.01	0	0	MM/GBSA
R-A-GLY-485	0	-0.01	0.01	0	0	MM/GBSA
R-A-PRO-486	0	-0.03	0.03	0	0	MM/GBSA
R-A-ASN-487	0	0	0	0	0	MM/GBSA
R-A-CYS-488	0	-0.07	0.07	0	0	MM/GBSA
R-A-TYR-489	0	0.09	-0.08	0	0	MM/GBSA
R-A-SER-490	0	0.05	-0.04	0	0.01	MM/GBSA
R-A-PRO-491	0	0.02	-0.01	0	0	MM/GBSA
R-A-LEU-492	-0.01	-0.16	0.17	0	0	MM/GBSA
R-A-GLN-493	-0.01	0.32	-0.29	0	0.02	MM/GBSA
R-A-SER-494	-0.02	-0.3	0.35	0	0.04	MM/GBSA
R-A-TYR-495	-0.03	0.48	-0.38	0	0.06	MM/GBSA
R-A-GLY-496	-0.03	-0.27	0.4	0	0.11	MM/GBSA
R-A-PHE-497	-0.12	1.02	-1.02	0	-0.12	MM/GBSA
R-A-ARG-498	-0.26	9.64	-8.79	0	0.59	MM/GBSA
R-A-PRO-499	-2.48	-1.29	1.93	-0.34	-2.2	MM/GBSA
R-A-THR-500	-1.46	-0.02	0.31	-0.24	-1.4	MM/GBSA
R-A-TYR-501	-0.14	-0.17	0.32	0	0	MM/GBSA
R-A-GLY-502	-0.02	0.33	-0.3	0	0.01	MM/GBSA
R-A-VAL-503	-0.02	-0.18	0.22	0	0.02	MM/GBSA
R-A-GLY-504	-0.01	0.05	-0.01	0	0.03	MM/GBSA
R-A-HIE-505	-0.02	0.53	-0.41	0	0.1	MM/GBSA
R-A-GLN-506	-0.1	0.76	-0.45	0	0.21	MM/GBSA
R-A-PRO-507	-0.08	-0.28	0.32	0	-0.04	MM/GBSA
R-A-TYR-508	-0.05	0.3	-0.25	0	0.01	MM/GBSA
R-A-ARG-509	-0.64	8.07	-6.34	-0.01	1.08	MM/GBSA
R-A-VAL-510	-0.04	0.39	-0.35	0	0	MM/GBSA
R-A-VAL-511	-0.08	-0.15	0.16	0	-0.07	MM/GBSA
R-A-VAL-512	-0.02	0.06	-0.04	0	-0.01	MM/GBSA
R-A-LEU-513	-0.02	0.04	-0.03	0	-0.02	MM/GBSA
R-A-SER-514	-0.01	-0.17	0.18	0	0	MM/GBSA
R-A-PHE-515	-0.01	0.14	-0.14	0	0	MM/GBSA
R-A-GLU-516	0	-9.14	9.03	0	-0.11	MM/GBSA
R-A-LEU-517	0	0.05	-0.05	0	0	MM/GBSA
R-A-LEU-518	0	-0.12	0.12	0	0	MM/GBSA
R-A-HIE-519	0	-0.15	0.15	0	0	MM/GBSA
R-A-ALA-520	0	-0.06	0.06	0	0	MM/GBSA
R-A-PRO-521	0	0.05	-0.05	0	0	MM/GBSA
R-A-ALA-522	0	0.05	-0.05	0	0	MM/GBSA
R-A-THR-523	0	-0.2	0.21	0	0	MM/GBSA
R-A-VAL-524	0	0.24	-0.24	0	0	MM/GBSA
R-A-CYS-525	0	-0.05	0.05	0	0	MM/GBSA
R-A-GLY-526	0	0.07	-0.07	0	0	MM/GBSA
R-A-PRO-527	0	-0.01	0.01	0	0	MM/GBSA
R-A-LYS-528	0	-0.04	0.04	0	0	MM/GBSA
L-C-SER-2	-0.04	27.19	-26.19	0	0.96	MM/GBSA
L-C-ALA-3	-0.01	0.16	-0.15	0	0.01	MM/GBSA
L-C-LEU-4	-0.01	0.42	-0.39	0	0.01	MM/GBSA
L-C-THR-5	0	-0.51	0.51	0	0	MM/GBSA
L-C-GLN-6	0	-0.3	0.3	0	0	MM/GBSA
L-C-PRO-7	0	-0.18	0.18	0	0	MM/GBSA
L-C-ARG-8	0	23.33	-23.03	0	0.29	MM/GBSA
L-C-SER-9	0	-0.11	0.11	0	0	MM/GBSA
L-C-VAL-11	0	0.08	-0.08	0	0	MM/GBSA
L-C-SER-12	0	-0.31	0.3	0	0	MM/GBSA
L-C-GLY-13	0	0.1	-0.1	0	0	MM/GBSA
L-C-SER-14	0	-0.24	0.24	0	0	MM/GBSA
L-C-LEU-15	0	0.14	-0.14	0	0	MM/GBSA
L-C-GLY-16	0	0.06	-0.06	0	0	MM/GBSA
L-C-GLN-17	0	-0.35	0.34	0	0	MM/GBSA
L-C-SER-18	0	0.39	-0.39	0	0	MM/GBSA
L-C-VAL-19	0	-0.21	0.21	0	0	MM/GBSA
L-C-THR-20	0	0.43	-0.43	0	0.01	MM/GBSA
L-C-ILE-21	0	-0.19	0.19	0	0	MM/GBSA
L-C-SER-22	0	0.16	-0.14	0	0.01	MM/GBSA
L-C-CYS-23	-0.01	0.06	-0.05	0	0	MM/GBSA
L-C-THR-24	-0.01	-0.05	0.08	0	0.02	MM/GBSA
L-C-GLY-25	-0.01	0.12	-0.05	0	0.06	MM/GBSA
L-C-ILE-26	-0.04	0.33	-0.22	0	0.07	MM/GBSA
L-C-SER-27	-0.15	-0.78	1.14	0	0.2	MM/GBSA
L-C-SER-28	-0.72	2.68	-1.45	-0.13	0.38	MM/GBSA
L-C-ASP-29	-3.36	-36.4	41.94	-0.26	1.92	MM/GBSA
L-C-VAL-30	-7.76	-2	4	-1.25	-7.02	MM/GBSA
L-C-GLY-31	-2.31	-0.71	1.7	-0.38	-1.7	MM/GBSA
L-C-GLY-35	-0.46	0.26	-0.08	0	-0.29	MM/GBSA
L-C-ASP-36	-0.14	-37.98	37.9	0	-0.22	MM/GBSA
L-C-ASN-37	-0.08	1.27	-1	0	0.19	MM/GBSA
L-C-TYR-38	-2.25	1.4	-0.35	-0.24	-1.44	MM/GBSA
L-C-VAL-39	-0.04	-0.7	0.71	0	-0.04	MM/GBSA
L-C-SER-40	-0.02	0.75	-0.71	0	0.02	MM/GBSA
L-C-TRP-41	-0.01	-0.26	0.25	0	-0.02	MM/GBSA
L-C-TYR-42	-0.02	0.01	0	0	-0.01	MM/GBSA
L-C-GLN-43	0	-0.77	0.76	0	-0.01	MM/GBSA
L-C-GLN-44	0	0.07	-0.07	0	0	MM/GBSA
L-C-HIE-45	0	0.09	-0.09	0	0	MM/GBSA
L-C-PRO-46	0	-0.23	0.22	0	0	MM/GBSA
L-C-GLY-47	0	0.04	-0.04	0	0	MM/GBSA
L-C-LYS-48	0	24.15	-23.85	0	0.3	MM/GBSA
L-C-ALA-49	0	0.37	-0.36	0	0.01	MM/GBSA
L-C-PRO-50	0	-0.16	0.16	0	0	MM/GBSA
L-C-LYS-51	0	32.39	-31.95	0	0.43	MM/GBSA
L-C-LEU-52	-0.02	0.68	-0.64	0	0.02	MM/GBSA
L-C-MET-53	-0.01	0.15	-0.13	0	0.02	MM/GBSA
L-C-ILE-54	-0.01	0.3	-0.28	0	0.01	MM/GBSA
L-C-TYR-55	-0.08	0.22	-0.13	0	0.01	MM/GBSA
L-C-ASP-56	-0.11	-49.69	49.85	0	0.05	MM/GBSA
L-C-VAL-57	-0.02	0.37	-0.33	0	0.01	MM/GBSA
L-C-SER-65	-0.02	0.25	-0.16	0	0.07	MM/GBSA
L-C-LYS-66	-0.09	48.69	-47.47	0	1.13	MM/GBSA
L-C-ARG-67	-0.02	33.35	-32.85	0	0.48	MM/GBSA
L-C-PRO-68	-0.01	0.95	-0.93	0	0	MM/GBSA
L-C-SER-69	-0.01	0.91	-0.85	0	0.04	MM/GBSA
L-C-GLY-70	0	0.35	-0.34	0	0.01	MM/GBSA
L-C-VAL-71	0	-0.09	0.1	0	0	MM/GBSA
L-C-PRO-72	0	-0.49	0.48	0	-0.01	MM/GBSA
L-C-ASP-74	0	-31.31	30.93	0	-0.38	MM/GBSA
L-C-ARG-75	0	25.8	-25.48	0	0.32	MM/GBSA
L-C-PHE-76	0	-0.15	0.15	0	0	MM/GBSA
L-C-SER-77	0	0.51	-0.49	0	0.01	MM/GBSA
L-C-GLY-78	0	-0.06	0.08	0	0.01	MM/GBSA
L-C-SER-79	-0.01	-0.28	0.29	0	0.01	MM/GBSA
L-C-LYS-80	-0.02	34.99	-34.33	0	0.64	MM/GBSA
L-C-SER-83	-0.01	-0.07	0.1	0	0.02	MM/GBSA
L-C-GLY-84	-0.01	-0.18	0.23	0	0.03	MM/GBSA
L-C-ASN-85	-0.02	-0.01	0.07	0	0.03	MM/GBSA
L-C-THR-86	-0.01	-0.29	0.31	0	0.01	MM/GBSA
L-C-ALA-87	-0.01	0.4	-0.39	0	0	MM/GBSA
L-C-SER-88	0	-0.75	0.74	0	-0.01	MM/GBSA
L-C-LEU-89	0	0.22	-0.22	0	0	MM/GBSA
L-C-THR-90	0	-0.59	0.59	0	-0.01	MM/GBSA
L-C-ILE-91	0	0.2	-0.2	0	0	MM/GBSA
L-C-SER-92	0	0.17	-0.16	0	0	MM/GBSA
L-C-GLY-93	0	-0.19	0.19	0	0	MM/GBSA
L-C-LEU-94	0	0.15	-0.15	0	0	MM/GBSA
L-C-GLN-95	0	-0.01	0.01	0	0	MM/GBSA
L-C-ALA-96	0	-0.08	0.08	0	0	MM/GBSA
L-C-ASP-97	0	-24.63	24.33	0	-0.31	MM/GBSA
L-C-ASP-98	0	-25.2	24.88	0	-0.32	MM/GBSA
L-C-GLU-99	0	-21.09	20.83	0	-0.27	MM/GBSA
L-C-ALA-100	0	0.27	-0.27	0	0	MM/GBSA
L-C-ASP-101	0	-24.18	23.88	0	-0.3	MM/GBSA
L-C-TYR-102	0	0.27	-0.26	0	0.01	MM/GBSA
L-C-TYR-103	-0.01	-0.33	0.33	0	0	MM/GBSA
L-C-CYS-104	-0.01	0.45	-0.41	0	0.03	MM/GBSA
L-C-CYS-105	-0.02	-0.06	0.12	0	0.04	MM/GBSA
L-C-SER-106	-0.06	0	0.17	0	0.11	MM/GBSA
L-C-TYR-107	0.59	-4.48	1.87	-0.04	-2.07	MM/GBSA
L-C-ALA-108	-1.33	-4.53	4.34	-0.11	-1.63	MM/GBSA
L-C-LEU-109	-3.9	-1.66	1.77	-0.43	-4.22	MM/GBSA
L-C-SER-114	-1.46	-4.6	3.13	-0.26	-3.19	MM/GBSA
L-C-ARG-115	-0.48	34.49	-32.76	-0.06	1.19	MM/GBSA
L-C-VAL-116	-0.09	0.58	-0.52	0	-0.03	MM/GBSA
L-C-VAL-117	-0.03	-0.39	0.4	0	-0.03	MM/GBSA
L-C-PHE-118	-0.02	-0.03	0.02	0	-0.02	MM/GBSA
L-C-GLY-119	0	-0.26	0.25	0	0	MM/GBSA
L-C-GLY-120	0	0.17	-0.17	0	0	MM/GBSA
L-C-GLY-121	0	0.35	-0.34	0	0.01	MM/GBSA
L-C-THR-122	0	-0.23	0.23	0	0	MM/GBSA
L-C-MET-123	0	0.01	-0.01	0	0	MM/GBSA
L-C-LEU-124	0	0.05	-0.05	0	0	MM/GBSA
L-C-THR-125	0	0.02	-0.02	0	0	MM/GBSA
L-C-VAL-126	0	0.14	-0.14	0	0	MM/GBSA
L-C-LEU-127	0	-0.28	0.28	0	0	MM/GBSA
L-C-GLY-128	0	0.04	-0.04	0	0	MM/GBSA
L-C-GLN-129	0	-0.29	0.29	0	0	MM/GBSA
L-C-PRO-130	0	-17.24	17.02	0	-0.22	MM/GBSA
L-C-ALA-133	0	16.27	-16.06	0	0.2	MM/GBSA
L-C-PRO-134	0	0.14	-0.14	0	0	MM/GBSA
L-C-SER-135	0	-0.02	0.02	0	0	MM/GBSA
L-C-VAL-136	0	0	-0.01	0	0	MM/GBSA
L-C-THR-137	0	-0.09	0.09	0	0	MM/GBSA
L-C-LEU-138	0	-0.04	0.04	0	0	MM/GBSA
L-C-PHE-139	0	-0.05	0.05	0	0	MM/GBSA
L-C-PRO-140	0	-0.15	0.15	0	0	MM/GBSA
L-C-PRO-141	0	0.09	-0.09	0	0	MM/GBSA
L-C-SER-142	0	0.04	-0.04	0	0	MM/GBSA
L-C-SER-143	0	-0.04	0.04	0	0	MM/GBSA
L-C-GLU-144	0	-13.99	13.82	0	-0.18	MM/GBSA
L-C-GLU-145	0	-14.23	14.05	0	-0.18	MM/GBSA
L-C-LEU-146	0	0.01	-0.01	0	0	MM/GBSA
L-C-GLN-147	0	-0.03	0.03	0	0	MM/GBSA
L-C-ALA-148	0	-0.01	0.01	0	0	MM/GBSA
L-C-ASN-149	0	0.06	-0.06	0	0	MM/GBSA
L-C-LYS-150	0	14.59	-14.4	0	0.18	MM/GBSA
L-C-ALA-151	0	0.05	-0.05	0	0	MM/GBSA
L-C-THR-152	0	-0.04	0.04	0	0	MM/GBSA
L-C-LEU-153	0	-0.08	0.08	0	0	MM/GBSA
L-C-VAL-154	0	0.12	-0.11	0	0	MM/GBSA
L-C-CYS-155	0	-0.07	0.07	0	0	MM/GBSA
L-C-LEU-156	0	0.18	-0.18	0	0	MM/GBSA
L-C-ILE-157	0	-0.08	0.08	0	0	MM/GBSA
L-C-SER-158	0	0.08	-0.08	0	0	MM/GBSA
L-C-ASP-159	0	-16.9	16.68	0	-0.21	MM/GBSA
L-C-PHE-160	0	-0.1	0.1	0	0	MM/GBSA
L-C-TYR-161	0	-0.12	0.12	0	0	MM/GBSA
L-C-PRO-162	0	-0.05	0.04	0	0	MM/GBSA
L-C-GLY-163	0	-0.01	0.01	0	0	MM/GBSA
L-C-ALA-164	0	-0.09	0.09	0	0	MM/GBSA
L-C-VAL-165	0	-0.13	0.13	0	0	MM/GBSA
L-C-THR-166	0	-0.12	0.12	0	0	MM/GBSA
L-C-VAL-167	0	-0.05	0.05	0	0	MM/GBSA
L-C-ALA-168	0	-0.1	0.1	0	0	MM/GBSA
L-C-TRP-169	0	0.05	-0.05	0	0	MM/GBSA
L-C-LYS-170	0	-0.08	0.08	0	0	MM/GBSA
L-C-SER-174	0	12.42	-12.26	0	0.16	MM/GBSA
L-C-PRO-175	0	0.08	-0.07	0	0	MM/GBSA
L-C-VAL-176	0	-13.88	13.7	0	-0.17	MM/GBSA
L-C-GLY-179	0	14.1	-13.92	0	0.18	MM/GBSA
L-C-VAL-180	0	0.04	-0.04	0	0	MM/GBSA
L-C-GLU-181	0	-15.2	15.01	0	-0.19	MM/GBSA
L-C-THR-182	0	-0.03	0.03	0	0	MM/GBSA
L-C-THR-183	0	0.11	-0.1	0	0	MM/GBSA
L-C-THR-184	0	0.09	-0.09	0	0	MM/GBSA
L-C-PRO-185	0	0.26	-0.26	0	0	MM/GBSA
L-C-SER-186	0	0.03	-0.03	0	0	MM/GBSA
L-C-LYS-187	0	20.34	-20.08	0	0.26	MM/GBSA
L-C-GLN-188	0	-0.19	0.18	0	0	MM/GBSA
L-C-SER-189	0	-0.11	0.11	0	0	MM/GBSA
L-C-ASN-190	0	-0.12	0.12	0	0	MM/GBSA
L-C-ASN-191	0	-0.13	0.13	0	0	MM/GBSA
L-C-LYS-192	0	17.6	-17.38	0	0.22	MM/GBSA
L-C-TYR-193	0	0.1	-0.1	0	0	MM/GBSA
L-C-ALA-194	0	-0.15	0.15	0	0	MM/GBSA
L-C-ALA-195	0	-0.01	0.01	0	0	MM/GBSA
L-C-SER-196	0	-0.03	0.03	0	0	MM/GBSA
L-C-SER-197	0	-0.01	0.01	0	0	MM/GBSA
L-C-TYR-198	0	0.05	-0.05	0	0	MM/GBSA
L-C-LEU-199	0	-0.04	0.04	0	0	MM/GBSA
L-C-SER-200	0	-0.02	0.03	0	0	MM/GBSA
L-C-LEU-201	0	-0.12	0.12	0	0	MM/GBSA
L-C-THR-202	0	-0.04	0.04	0	0	MM/GBSA
L-C-PRO-203	0	0.01	-0.01	0	0	MM/GBSA
L-C-GLU-204	0	-12.01	11.86	0	-0.15	MM/GBSA
L-C-GLN-205	0	0	0	0	0	MM/GBSA
L-C-TRP-206	0	0.1	-0.1	0	0	MM/GBSA
L-C-LYS-207	0	12.14	-11.99	0	0.15	MM/GBSA
L-C-SER-208	0	0.1	-0.1	0	0	MM/GBSA
L-C-HIE-209	0	-12.4	12.24	0	-0.16	MM/GBSA
L-C-TYR-212	0	12.79	-12.63	0	0.16	MM/GBSA
L-C-SER-213	0	-0.03	0.03	0	0	MM/GBSA
L-C-CYS-214	0	-0.02	0.02	0	0	MM/GBSA
L-C-GLN-215	0	0.1	-0.1	0	0	MM/GBSA
L-C-VAL-216	0	0.11	-0.11	0	0	MM/GBSA
L-C-THR-217	0	-0.05	0.04	0	0	MM/GBSA
L-C-HIE-218	0	0.33	-0.32	0	0	MM/GBSA
L-C-GLU-219	0	-32.28	31.88	0	-0.4	MM/GBSA
L-B-GLN-1	-0.01	33.55	-33.02	0	0.52	MM/GBSA
L-B-MET-2	-0.03	0.3	-0.27	0	-0.01	MM/GBSA
L-B-GLN-3	-0.01	-0.84	0.86	0	0.01	MM/GBSA
L-B-LEU-4	-0.01	0.02	-0.02	0	-0.01	MM/GBSA
L-B-VAL-5	0	-0.66	0.65	0	-0.01	MM/GBSA
L-B-GLN-6	0	-0.35	0.35	0	-0.01	MM/GBSA
L-B-SER-7	0	-0.45	0.45	0	-0.01	MM/GBSA
L-B-GLY-8	0	-0.36	0.35	0	-0.01	MM/GBSA
L-B-ALA-9	0	0.03	-0.03	0	0	MM/GBSA
L-B-GLU-11	0	-21.91	21.64	0	-0.27	MM/GBSA
L-B-VAL-12	0	-0.16	0.15	0	0	MM/GBSA
L-B-LYS-13	0	20.83	-20.57	0	0.26	MM/GBSA
L-B-LYS-14	0	17.03	-16.81	0	0.21	MM/GBSA
L-B-PRO-15	0	0.14	-0.14	0	0	MM/GBSA
L-B-GLY-16	0	0.07	-0.07	0	0	MM/GBSA
L-B-GLU-17	0	-19.36	19.12	0	-0.24	MM/GBSA
L-B-SER-18	0	-0.26	0.25	0	0	MM/GBSA
L-B-LEU-19	0	-0.18	0.17	0	0	MM/GBSA
L-B-LYS-20	0	26.39	-26.06	0	0.33	MM/GBSA
L-B-ILE-21	0	-0.12	0.11	0	0	MM/GBSA
L-B-SER-22	0	0.47	-0.45	0	0.01	MM/GBSA
L-B-CYS-23	0	0.01	0	0	0	MM/GBSA
L-B-LYS-24	-0.01	31.88	-31.43	0	0.44	MM/GBSA
L-B-GLY-25	0	0.85	-0.83	0	0.02	MM/GBSA
L-B-SER-26	-0.01	-0.44	0.46	0	0.02	MM/GBSA
L-B-GLY-27	-0.01	-0.57	0.62	0	0.05	MM/GBSA
L-B-TYR-28	-0.1	1.31	-1.21	0	0.01	MM/GBSA
L-B-THR-29	-0.37	-0.81	1.23	-0.05	0.01	MM/GBSA
L-B-PHE-30	-0.06	0.12	-0.03	0	0.03	MM/GBSA
L-B-SER-35	-0.24	-0.49	1.15	0	0.42	MM/GBSA
L-B-TYR-36	-4.79	-2.25	4.12	-0.63	-3.55	MM/GBSA
L-B-TYR-37	-1.89	-1.47	2.02	-0.15	-1.49	MM/GBSA
L-B-TRP-38	-1.48	-3.45	2.11	-0.22	-3.04	MM/GBSA
L-B-ILE-39	-0.05	-0.83	0.83	0	-0.05	MM/GBSA
L-B-GLY-40	-0.01	-0.35	0.36	0	0.01	MM/GBSA
L-B-TRP-41	-0.01	-0.09	0.09	0	-0.02	MM/GBSA
L-B-VAL-42	-0.01	-0.09	0.1	0	0	MM/GBSA
L-B-ARG-43	0	23.7	-23.4	0	0.3	MM/GBSA
L-B-GLN-44	0	-0.34	0.33	0	-0.01	MM/GBSA
L-B-MET-45	0	-0.31	0.31	0	-0.01	MM/GBSA
L-B-PRO-46	0	-0.07	0.07	0	0	MM/GBSA
L-B-GLY-47	0	0.14	-0.13	0	0	MM/GBSA
L-B-LYS-48	0	22.49	-22.2	0	0.28	MM/GBSA
L-B-GLY-49	0	0.32	-0.31	0	0.01	MM/GBSA
L-B-LEU-50	0	0.34	-0.33	0	0.01	MM/GBSA
L-B-GLU-51	-0.01	-25.27	24.96	0	-0.31	MM/GBSA
L-B-TRP-52	-0.06	1.04	-1.02	0	-0.04	MM/GBSA
L-B-MET-53	-0.01	0.5	-0.46	0	0.02	MM/GBSA
L-B-GLY-54	-0.01	0.52	-0.48	0	0.03	MM/GBSA
L-B-ILE-55	-0.12	0.76	-0.75	0	-0.11	MM/GBSA
L-B-ILE-56	-0.08	0.84	-0.73	0	0.03	MM/GBSA
L-B-TYR-57	-3.09	-1.53	2.54	-0.37	-2.45	MM/GBSA
L-B-PRO-58	-0.09	0.36	-0.31	0	-0.04	MM/GBSA
L-B-GLY-59	-0.12	1.89	-1.75	0	0.02	MM/GBSA
L-B-ASP-62	-0.45	-78.74	77.26	-0.16	-2.09	MM/GBSA
L-B-SER-63	-0.09	1.68	-1.42	0	0.17	MM/GBSA
L-B-ASP-64	-0.73	-67.28	65.56	-0.14	-2.6	MM/GBSA
L-B-THR-65	-0.09	-0.98	1.2	0	0.12	MM/GBSA
L-B-ARG-66	-0.96	50.02	-47.53	-0.18	1.34	MM/GBSA
L-B-TYR-67	-0.05	-0.43	0.48	0	0	MM/GBSA
L-B-SER-68	-0.02	0.06	0	0	0.04	MM/GBSA
L-B-PRO-69	-0.03	0.21	-0.2	0	-0.03	MM/GBSA
L-B-SER-70	-0.01	0.13	-0.11	0	0.01	MM/GBSA
L-B-PHE-71	-0.01	-0.08	0.11	0	0.03	MM/GBSA
L-B-GLN-72	-0.03	-0.66	0.82	0	0.13	MM/GBSA
L-B-GLY-74	0	-0.04	0.05	0	0.01	MM/GBSA
L-B-GLN-75	-0.01	-0.3	0.3	0	0	MM/GBSA
L-B-VAL-76	-0.01	0.09	-0.07	0	0.01	MM/GBSA
L-B-THR-77	-0.01	0.16	-0.14	0	0.02	MM/GBSA
L-B-ILE-78	-0.02	0.13	-0.11	0	0.01	MM/GBSA
L-B-SER-79	-0.01	0.17	-0.14	0	0.02	MM/GBSA
L-B-ALA-80	-0.01	0.3	-0.28	0	0.02	MM/GBSA
L-B-ASP-81	-0.01	-31.92	31.56	0	-0.37	MM/GBSA
L-B-LYS-82	-0.04	44.3	-43.43	0	0.84	MM/GBSA
L-B-SER-83	-0.01	-0.09	0.1	0	0.01	MM/GBSA
L-B-ILE-84	0	0.38	-0.36	0	0.01	MM/GBSA
L-B-SER-85	-0.01	0.28	-0.25	0	0.03	MM/GBSA
L-B-THR-86	-0.01	-0.74	0.74	0	0	MM/GBSA
L-B-ALA-87	-0.01	0.39	-0.37	0	0.01	MM/GBSA
L-B-TYR-88	-0.01	-0.96	0.95	0	-0.01	MM/GBSA
L-B-LEU-89	0	0	0	0	0	MM/GBSA
L-B-HIE-90	0	-0.78	0.78	0	-0.01	MM/GBSA
L-B-TRP-91	0	-0.17	0.16	0	-0.01	MM/GBSA
L-B-SER-92	0	-0.3	0.3	0	0	MM/GBSA
L-B-SER-93	0	-0.09	0.09	0	0	MM/GBSA
L-B-LEU-94	0	0.34	-0.34	0	0	MM/GBSA
L-B-LYS-95	0	20.77	-20.5	0	0.26	MM/GBSA
L-B-ALA-96	0	-0.21	0.21	0	0	MM/GBSA
L-B-SER-97	0	-0.16	0.15	0	0	MM/GBSA
L-B-ASP-98	0	-22.74	22.45	0	-0.29	MM/GBSA
L-B-THR-99	0	-0.19	0.19	0	0	MM/GBSA
L-B-ALA-100	0	0.18	-0.18	0	0	MM/GBSA
L-B-MET-101	0	-0.01	0.01	0	0	MM/GBSA
L-B-TYR-102	0	0.09	-0.09	0	0	MM/GBSA
L-B-TYR-103	0	0.08	-0.07	0	0	MM/GBSA
L-B-CYS-104	-0.01	0.6	-0.57	0	0.03	MM/GBSA
L-B-ALA-105	-0.01	0.44	-0.39	0	0.04	MM/GBSA
L-B-ARG-106	-0.1	49.19	-48.13	0	0.96	MM/GBSA
L-B-GLN-107	-1.19	-4.05	5.74	-0.2	0.31	MM/GBSA
L-B-GLY-108	-0.29	-1.92	2.61	0	0.39	MM/GBSA
L-B-ASP-109	-0.96	-87.37	86.26	-0.47	-2.54	MM/GBSA
L-B-LEU-110	-0.38	-1.69	2.19	-0.02	0.11	MM/GBSA
L-B-GLY-111	-0.42	-9.36	7.53	-0.15	-2.4	MM/GBSA
L-B-ASP-112A	-0.83	-64.61	64.75	-0.3	-0.99	MM/GBSA
L-B-TRP-112	-5.68	-5.24	5.11	-0.7	-6.51	MM/GBSA
L-B-ILE-113	-0.82	0.55	-0.49	-0.03	-0.79	MM/GBSA
L-B-LEU-114	-0.17	-0.73	0.86	0	-0.03	MM/GBSA
L-B-LEU-115	-0.04	0.27	-0.21	0	0.01	MM/GBSA
L-B-GLY-116	-0.02	1.24	-1.17	0	0.05	MM/GBSA
L-B-TYR-117	-0.05	-1.27	1.3	0	-0.02	MM/GBSA
L-B-TRP-118	-0.02	0.08	-0.07	0	-0.01	MM/GBSA
L-B-GLY-119	0	-0.19	0.18	0	0	MM/GBSA
L-B-GLN-120	0	-0.3	0.3	0	-0.01	MM/GBSA
L-B-GLY-121	0	0.24	-0.23	0	0	MM/GBSA
L-B-THR-122	0	-0.57	0.57	0	-0.01	MM/GBSA
L-B-LEU-123	0	-0.19	0.19	0	0	MM/GBSA
L-B-VAL-124	0	-0.08	0.08	0	0	MM/GBSA
L-B-THR-125	0	-0.11	0.1	0	0	MM/GBSA
L-B-VAL-126	0	-0.01	0.01	0	0	MM/GBSA
L-B-SER-127	0	-0.15	0.15	0	0	MM/GBSA
L-B-SER-128	0	-0.03	0.03	0	0	MM/GBSA
L-B-ALA-129	0	0.08	-0.08	0	0	MM/GBSA
L-B-SER-130	0	0.03	-0.03	0	0	MM/GBSA
L-B-THR-131	0	0.07	-0.07	0	0	MM/GBSA
L-B-LYS-132	0	15.42	-15.23	0	0.19	MM/GBSA
L-B-GLY-133	0	0.12	-0.12	0	0	MM/GBSA
L-B-PRO-134	0	0.06	-0.06	0	0	MM/GBSA
L-B-SER-135	0	-0.16	0.16	0	0	MM/GBSA
L-B-VAL-136	0	0.06	-0.06	0	0	MM/GBSA
L-B-PHE-137	0	-0.14	0.14	0	0	MM/GBSA
L-B-PRO-138	0	-0.01	0.01	0	0	MM/GBSA
L-B-LEU-139	0	-14.29	14.11	0	-0.18	MM/GBSA
L-B-LYS-144	0	25.45	-25.14	0	0.32	MM/GBSA
L-B-SER-145	0	-0.09	0.09	0	0	MM/GBSA
L-B-THR-146	0	-13.2	13.03	0	-0.17	MM/GBSA
L-B-ALA-151	0	14.52	-14.34	0	0.18	MM/GBSA
L-B-ALA-152	0	0.14	-0.14	0	0	MM/GBSA
L-B-LEU-153	0	-0.11	0.11	0	0	MM/GBSA
L-B-GLY-154	0	0.14	-0.14	0	0	MM/GBSA
L-B-CYS-155	0	-0.01	0.01	0	0	MM/GBSA
L-B-LEU-156	0	0.04	-0.03	0	0	MM/GBSA
L-B-VAL-157	0	0	0	0	0	MM/GBSA
L-B-LYS-158	0	15.05	-14.86	0	0.19	MM/GBSA
L-B-ASP-159	0	-15.23	15.04	0	-0.19	MM/GBSA
L-B-TYR-160	0	0.07	-0.07	0	0	MM/GBSA
L-B-PHE-161	0	-0.02	0.02	0	0	MM/GBSA
L-B-PRO-162	0	0.2	-0.19	0	0	MM/GBSA
L-B-GLU-163	0	-20.21	19.96	0	-0.25	MM/GBSA
L-B-PRO-164	0	0	0.01	0	0	MM/GBSA
L-B-VAL-165	0	-0.24	0.23	0	0	MM/GBSA
L-B-THR-166	0	-0.01	0.01	0	0	MM/GBSA
L-B-VAL-167	0	-0.17	0.17	0	0	MM/GBSA
L-B-SER-168	0	0.2	-0.2	0	0	MM/GBSA
L-B-TRP-169	0	-0.09	0.08	0	0	MM/GBSA
L-B-ASN-170	0	-0.1	0.1	0	0	MM/GBSA
L-B-SER-171	0	-0.05	0.05	0	0	MM/GBSA
L-B-GLY-172	0	-0.13	0.13	0	0	MM/GBSA
L-B-ALA-173	0	-0.07	0.07	0	0	MM/GBSA
L-B-LEU-174	0	-0.13	0.13	0	0	MM/GBSA
L-B-THR-175	0	0.11	-0.11	0	0	MM/GBSA
L-B-SER-176	0	0.09	-0.09	0	0	MM/GBSA
L-B-GLY-177	0	0.15	-0.15	0	0	MM/GBSA
L-B-VAL-178	0	-0.07	0.07	0	0	MM/GBSA
L-B-HIE-179	0	0.15	-0.15	0	0	MM/GBSA
L-B-THR-180	0	-0.03	0.03	0	0	MM/GBSA
L-B-PHE-181	0	-0.07	0.07	0	0	MM/GBSA
L-B-PRO-182	0	0.27	-0.26	0	0	MM/GBSA
L-B-ALA-183	0	-0.04	0.04	0	0	MM/GBSA
L-B-VAL-184	0	0.01	-0.01	0	0	MM/GBSA
L-B-LEU-185	0	0.04	-0.04	0	0	MM/GBSA
L-B-GLN-186	0	-0.18	0.18	0	0	MM/GBSA
L-B-SER-187	0	-0.08	0.08	0	0	MM/GBSA
L-B-SER-188	0	-0.05	0.05	0	0	MM/GBSA
L-B-GLY-189	0	-0.04	0.04	0	0	MM/GBSA
L-B-LEU-190	0	0.04	-0.04	0	0	MM/GBSA
L-B-TYR-191	0	0.19	-0.18	0	0	MM/GBSA
L-B-SER-192	0	-0.12	0.12	0	0	MM/GBSA
L-B-LEU-193	0	0.13	-0.13	0	0	MM/GBSA
L-B-SER-194	0	-0.16	0.16	0	0	MM/GBSA
L-B-SER-195	0	0.18	-0.18	0	0	MM/GBSA
L-B-VAL-196	0	-0.18	0.18	0	0	MM/GBSA
L-B-VAL-197	0	0.11	-0.1	0	0	MM/GBSA
L-B-THR-198	0	-0.07	0.07	0	0	MM/GBSA
L-B-VAL-199	0	-14.92	14.73	0	-0.19	MM/GBSA
L-B-TYR-209	0	15.02	-14.84	0	0.19	MM/GBSA
L-B-ILE-210	0	-0.08	0.08	0	0	MM/GBSA
L-B-CYS-211	0	0.16	-0.16	0	0	MM/GBSA
L-B-ASN-212	0	-0.09	0.09	0	0	MM/GBSA
L-B-VAL-213	0	0.08	-0.08	0	0	MM/GBSA
L-B-ASN-214	0	0.02	-0.02	0	0	MM/GBSA
L-B-HIE-215	0	0.02	-0.02	0	0	MM/GBSA
L-B-LYS-216	0	20.67	-20.41	0	0.26	MM/GBSA
L-B-PRO-217	0	-0.01	0.01	0	0	MM/GBSA
L-B-SER-218	0	0.19	-0.18	0	0	MM/GBSA
L-B-ASN-219	0	0.2	-0.2	0	0	MM/GBSA
L-B-THR-220	0	-0.08	0.08	0	0	MM/GBSA
L-B-LYS-221	0	17.66	-17.44	0	0.22	MM/GBSA
L-B-VAL-222	0	-0.16	0.16	0	0	MM/GBSA
L-B-ASP-223	0	-16.35	16.15	0	-0.21	MM/GBSA
L-B-LYS-224	0	14.46	-14.28	0	0.18	MM/GBSA
L-B-LYS-225	0	13.98	-13.81	0	0.18	MM/GBSA
L-B-VAL-226	0	-14.37	14.19	0	-0.18	MM/GBSA

### Sheet: Sheet1
Table S6. MM-GBSA Binding Enegies and Residue Decomposition for CYFN-1006.1 complex with RBD.
PDB ID 8Z6T
CHAIN A- RBD
chains B,C - CYFN-1006.1 antibody
