## Supplemental Tables S1-S10 and Datasets S1-S10 for "Exploring Diverse Binding Mechanisms of Broadly Neutralizing Antibodies S309, S304, CYFN-1006 and VIR-7229 Targeting SARS-CoV-2 Spike Omicron Variants: Integrative Computational Modeling Reveals Balance of Evolutionary and Dynamic Adaptability in Shaping Molecular Determinants of Immune Escape": TableS8_CYFN-1006.2_8Z6X.xlsx

### Sheet: 8z6x-MMGBSA_1743648286305
RESIDUE_ID	VDW	ELE	GB	SA	TOTAL	score_method
lig-rec	-96.53	-46.75	77.39	-13	-78.89	MM/GBSA
R-A-THR-333	0	23.9	-23.53	0	0.36	MM/GBSA
R-A-ASN-334	-0.01	-0.06	0.11	0	0.03	MM/GBSA
R-A-LEU-335	-0.02	0.1	-0.04	0	0.04	MM/GBSA
R-A-CYS-336	-0.02	-0.86	0.95	0	0.06	MM/GBSA
R-A-PRO-337	-0.11	0.06	0.04	0	-0.01	MM/GBSA
R-A-PHE-338	-0.12	0.69	-0.69	0	-0.12	MM/GBSA
R-A-HIE-339	-1.26	0.09	1.26	-0.16	-0.08	MM/GBSA
R-A-GLU-340	-2.72	-28.79	30.6	-0.4	-1.31	MM/GBSA
R-A-VAL-341	-1.41	0.99	-0.46	-0.04	-0.93	MM/GBSA
R-A-PHE-342	-0.3	-0.19	0.56	0	0.08	MM/GBSA
R-A-ASN-343	-2.36	-1.5	4.12	-0.38	-0.12	MM/GBSA
R-A-ALA-344	-3.06	-6.06	4.55	-0.19	-4.76	MM/GBSA
R-A-THR-345	-4.55	-16.96	9.93	-0.95	-12.54	MM/GBSA
R-A-THR-346	-2.63	-9.24	6.68	-0.58	-5.76	MM/GBSA
R-A-PHE-347	-1.71	1.24	-0.49	-0.07	-1.02	MM/GBSA
R-A-ALA-348	-1.09	-0.69	0.75	-0.16	-1.2	MM/GBSA
R-A-SER-349	-0.1	0.12	0.02	0	0.04	MM/GBSA
R-A-VAL-350	-0.03	0.2	-0.17	0	0	MM/GBSA
R-A-TYR-351	-0.04	-0.19	0.26	0	0.03	MM/GBSA
R-A-ALA-352	-0.06	0.38	-0.21	0	0.11	MM/GBSA
R-A-TRP-353	-0.1	-0.54	0.58	0	-0.06	MM/GBSA
R-A-ASN-354	-1.62	-0.83	1.91	-0.21	-0.76	MM/GBSA
R-A-ARG-355	-0.18	16.65	-16.11	0	0.36	MM/GBSA
R-A-LYS-356	-0.8	23.75	-22.44	-0.05	0.46	MM/GBSA
R-A-ARG-357	-0.04	19.37	-19.05	0	0.28	MM/GBSA
R-A-ILE-358	-0.03	0.38	-0.38	0	-0.03	MM/GBSA
R-A-SER-359	-0.01	-0.58	0.61	0	0.02	MM/GBSA
R-A-ASN-360	-0.01	-0.47	0.49	0	0.01	MM/GBSA
R-A-CYS-361	-0.01	0.66	-0.63	0	0.02	MM/GBSA
R-A-VAL-362	0	-0.38	0.39	0	0	MM/GBSA
R-A-ALA-363	0	0.25	-0.24	0	0.01	MM/GBSA
R-A-ASP-364	-0.01	-25.65	25.38	0	-0.28	MM/GBSA
R-A-TYR-365	-0.01	-0.42	0.42	0	-0.01	MM/GBSA
R-A-SER-366	-0.01	0.24	-0.21	0	0.02	MM/GBSA
R-A-VAL-367	-0.03	-0.25	0.32	0	0.05	MM/GBSA
R-A-ILE-368	-0.03	-0.44	0.46	0	0	MM/GBSA
R-A-TYR-369	-0.01	0.08	-0.03	0	0.03	MM/GBSA
R-A-ASN-370	-0.04	0.5	-0.29	0	0.17	MM/GBSA
R-A-PHE-371	-0.18	0.58	-0.41	-0.01	-0.02	MM/GBSA
R-A-ALA-372	-0.1	-0.35	0.48	-0.02	0.01	MM/GBSA
R-A-PRO-373	-0.04	0.06	-0.02	0	0	MM/GBSA
R-A-PHE-374	-0.03	0.11	-0.05	0	0.03	MM/GBSA
R-A-PHE-375	-0.02	0.07	-0.04	0	0.02	MM/GBSA
R-A-ALA-376	-0.01	-0.13	0.14	0	0	MM/GBSA
R-A-PHE-377	-0.01	0.04	-0.03	0	0	MM/GBSA
R-A-LYS-378	0	16.03	-15.83	0	0.2	MM/GBSA
R-A-CYS-379	0	0.02	-0.02	0	0	MM/GBSA
R-A-TYR-380	0	0.01	-0.01	0	0	MM/GBSA
R-A-GLY-381	0	0.14	-0.14	0	0	MM/GBSA
R-A-VAL-382	0	0.01	-0.01	0	0	MM/GBSA
R-A-SER-383	0	0	0	0	0	MM/GBSA
R-A-PRO-384	0	-0.17	0.17	0	0	MM/GBSA
R-A-THR-385	0	-0.36	0.36	0	0	MM/GBSA
R-A-LYS-386	0	17.12	-16.9	0	0.21	MM/GBSA
R-A-LEU-387	0	0.06	-0.05	0	0	MM/GBSA
R-A-ASN-388	0	-0.45	0.45	0	0	MM/GBSA
R-A-ASP-389	0	-18.77	18.54	0	-0.24	MM/GBSA
R-A-LEU-390	0	-0.27	0.27	0	0	MM/GBSA
R-A-CYS-391	0	0.04	-0.04	0	0	MM/GBSA
R-A-PHE-392	0	-0.12	0.12	0	0	MM/GBSA
R-A-THR-393	0	-0.1	0.11	0	0	MM/GBSA
R-A-ASN-394	0	0.38	-0.36	0	0.02	MM/GBSA
R-A-VAL-395	-0.01	-0.1	0.12	0	0.02	MM/GBSA
R-A-TYR-396	-0.03	-0.04	0.11	0	0.04	MM/GBSA
R-A-ALA-397	-0.13	0.1	-0.04	0	-0.07	MM/GBSA
R-A-ASP-398	-0.09	-16.74	16.61	0	-0.22	MM/GBSA
R-A-SER-399	-0.84	0.24	0.76	-0.07	0.1	MM/GBSA
R-A-PHE-400	-0.11	-0.18	0.2	0	-0.08	MM/GBSA
R-A-VAL-401	-0.08	0.16	-0.14	0	-0.06	MM/GBSA
R-A-ILE-402	-0.02	0.08	-0.1	0	-0.04	MM/GBSA
R-A-ARG-403	-0.02	16.75	-16.48	0	0.25	MM/GBSA
R-A-GLY-404	-0.01	0.04	-0.02	0	0.01	MM/GBSA
R-A-ASN-405	-0.01	0.09	-0.08	0	0.01	MM/GBSA
R-A-GLU-406	-0.01	-15.78	15.61	0	-0.18	MM/GBSA
R-A-VAL-407	-0.01	0.09	-0.08	0	0	MM/GBSA
R-A-SER-408	0	0.01	0	0	0	MM/GBSA
R-A-GLN-409	0	0.17	-0.16	0	0.01	MM/GBSA
R-A-ILE-410	-0.01	-0.07	0.07	0	-0.01	MM/GBSA
R-A-ALA-411	0	0.01	-0.01	0	0	MM/GBSA
R-A-PRO-412	0	-0.03	0.03	0	0	MM/GBSA
R-A-GLY-413	0	0.04	-0.04	0	0	MM/GBSA
R-A-GLN-414	0	0.23	-0.22	0	0	MM/GBSA
R-A-THR-415	0	-0.1	0.1	0	0	MM/GBSA
R-A-GLY-416	0	0.04	-0.04	0	0	MM/GBSA
R-A-ASN-417	0	0.05	-0.04	0	0	MM/GBSA
R-A-ILE-418	-0.01	0.05	-0.06	0	-0.01	MM/GBSA
R-A-ALA-419	0	0.01	-0.01	0	0	MM/GBSA
R-A-ASP-420	0	-14.41	14.23	0	-0.18	MM/GBSA
R-A-TYR-421	0	-0.03	0.04	0	0.01	MM/GBSA
R-A-ASN-422	-0.01	0.05	-0.02	0	0.03	MM/GBSA
R-A-TYR-423	-0.02	-0.01	0	0	-0.02	MM/GBSA
R-A-LYS-424	0	14.48	-14.29	0	0.19	MM/GBSA
R-A-LEU-425	0	0.12	-0.12	0	0	MM/GBSA
R-A-PRO-426	0	-0.08	0.07	0	0	MM/GBSA
R-A-ASP-427	0	-14.21	14.03	0	-0.18	MM/GBSA
R-A-ASP-428	0	-14.06	13.88	0	-0.18	MM/GBSA
R-A-PHE-429	0	0.12	-0.12	0	0	MM/GBSA
R-A-THR-430	0	0.07	-0.06	0	0	MM/GBSA
R-A-GLY-431	0	0.18	-0.17	0	0.01	MM/GBSA
R-A-CYS-432	-0.01	0.14	-0.13	0	0	MM/GBSA
R-A-VAL-433	-0.01	-0.05	0.06	0	0.01	MM/GBSA
R-A-ILE-434	-0.02	0.27	-0.25	0	0	MM/GBSA
R-A-ALA-435	-0.01	-0.08	0.11	0	0.02	MM/GBSA
R-A-TRP-436	-0.15	0.7	-0.54	0	0.01	MM/GBSA
R-A-ASN-437	-0.11	-0.2	0.5	0	0.19	MM/GBSA
R-A-SER-438	-0.19	-0.21	0.31	0	-0.1	MM/GBSA
R-A-ASN-439	-0.67	-0.97	1.86	-0.03	0.19	MM/GBSA
R-A-LYS-440	-4.12	-29.62	27.63	-1.09	-7.2	MM/GBSA
R-A-LEU-441	-4.28	-0.18	1.73	-0.66	-3.38	MM/GBSA
R-A-ASP-442	-0.52	-14.59	15	0	-0.12	MM/GBSA
R-A-SER-443	-0.55	-0.61	1.52	-0.08	0.28	MM/GBSA
R-A-LYS-444	-2	-14.3	16.06	-0.76	-1	MM/GBSA
R-A-PRO-445	-3.01	0.39	-0.24	-0.59	-3.44	MM/GBSA
R-A-SER-446	-0.09	-7.62	5.18	-0.25	-2.78	MM/GBSA
R-A-GLY-447	-0.15	1.2	-0.71	0	0.34	MM/GBSA
R-A-ASN-448	-0.27	0.28	0.07	0	0.09	MM/GBSA
R-A-TYR-449	-0.13	-0.52	0.7	0	0.05	MM/GBSA
R-A-ASN-450	-0.33	-2.19	3.04	0	0.52	MM/GBSA
R-A-TYR-451	-0.23	-0.5	0.69	0	-0.04	MM/GBSA
R-A-LEU-452	-0.04	0.31	-0.31	0	-0.03	MM/GBSA
R-A-TYR-453	-0.01	0.12	-0.12	0	-0.01	MM/GBSA
R-A-ARG-454	-0.01	15.54	-15.32	0	0.22	MM/GBSA
R-A-LEU-455	0	0.1	-0.1	0	0	MM/GBSA
R-A-LEU-456	0	-0.08	0.08	0	0	MM/GBSA
R-A-ARG-457	0	14.69	-14.5	0	0.19	MM/GBSA
R-A-LYS-458	0	13.77	-13.6	0	0.17	MM/GBSA
R-A-SER-459	0	-0.13	0.12	0	0	MM/GBSA
R-A-LYS-460	0	13.93	-13.76	0	0.17	MM/GBSA
R-A-LEU-461	0	0.06	-0.06	0	0	MM/GBSA
R-A-LYS-462	0	13.71	-13.53	0	0.17	MM/GBSA
R-A-PRO-463	0	0.01	0	0	0	MM/GBSA
R-A-PHE-464	-0.01	-0.06	0.06	0	0	MM/GBSA
R-A-GLU-465	0	-14.64	14.47	0	-0.17	MM/GBSA
R-A-ARG-466	-0.03	14.98	-14.59	0	0.35	MM/GBSA
R-A-ASP-467	-0.01	-15.28	15.1	0	-0.18	MM/GBSA
R-A-ILE-468	-0.02	-0.1	0.12	0	0	MM/GBSA
R-A-SER-469	-0.01	0.08	-0.06	0	0.01	MM/GBSA
R-A-THR-470	-0.01	0.08	-0.04	0	0.03	MM/GBSA
R-A-GLU-471	0	-15.68	15.49	0	-0.19	MM/GBSA
R-A-ILE-472	0	0.1	-0.1	0	0	MM/GBSA
R-A-TYR-473	0	-0.09	0.09	0	0	MM/GBSA
R-A-GLN-474	0	-0.12	0.12	0	0	MM/GBSA
R-A-ALA-475	0	0.02	-0.02	0	0	MM/GBSA
R-A-GLY-476	0	-0.08	0.08	0	0	MM/GBSA
R-A-ASN-477	0	-0.13	0.13	0	0	MM/GBSA
R-A-LYS-478	0	14.08	-13.91	0	0.17	MM/GBSA
R-A-PRO-479	0	-0.03	0.03	0	0	MM/GBSA
R-A-CYS-480	0	0.11	-0.11	0	0	MM/GBSA
R-A-ASN-481	0	0.02	-0.02	0	0	MM/GBSA
R-A-GLY-482	0	-0.16	0.16	0	0	MM/GBSA
R-A-VAL-483	0	0.15	-0.15	0	0	MM/GBSA
R-A-ALA-484	0	0.04	-0.04	0	0	MM/GBSA
R-A-GLY-485	0	-0.1	0.09	0	0	MM/GBSA
R-A-PRO-486	0	-0.02	0.02	0	0	MM/GBSA
R-A-ASN-487	0	-0.07	0.07	0	0	MM/GBSA
R-A-CYS-488	0	-0.02	0.02	0	0	MM/GBSA
R-A-TYR-489	0	0.08	-0.07	0	0	MM/GBSA
R-A-SER-490	0	0.15	-0.14	0	0.01	MM/GBSA
R-A-PRO-491	0	0.02	-0.02	0	0	MM/GBSA
R-A-LEU-492	-0.01	-0.11	0.13	0	0.01	MM/GBSA
R-A-GLN-493	-0.01	0.01	0.02	0	0.02	MM/GBSA
R-A-SER-494	-0.02	0.03	0.02	0	0.04	MM/GBSA
R-A-TYR-495	-0.03	0.02	0.07	0	0.06	MM/GBSA
R-A-GLY-496	-0.02	-0.23	0.34	0	0.09	MM/GBSA
R-A-PHE-497	-0.11	0.39	-0.38	0	-0.09	MM/GBSA
R-A-ARG-498	-0.24	20.76	-19.88	0	0.64	MM/GBSA
R-A-PRO-499	-2.18	-0.26	0.61	-0.34	-2.16	MM/GBSA
R-A-THR-500	-1.01	0.18	0.07	-0.21	-0.97	MM/GBSA
R-A-TYR-501	-0.11	-0.51	0.65	0	0.04	MM/GBSA
R-A-GLY-502	-0.02	0.03	-0.03	0	-0.02	MM/GBSA
R-A-VAL-503	-0.01	-0.12	0.15	0	0.01	MM/GBSA
R-A-GLY-504	-0.01	0.05	-0.02	0	0.02	MM/GBSA
R-A-HIE-505	-0.02	0.3	-0.19	0	0.09	MM/GBSA
R-A-GLN-506	-0.09	0.87	-0.57	0	0.21	MM/GBSA
R-A-PRO-507	-0.08	-0.2	0.25	0	-0.03	MM/GBSA
R-A-TYR-508	-0.05	0.32	-0.25	0	0.02	MM/GBSA
R-A-ARG-509	-0.66	17.66	-15.92	-0.01	1.07	MM/GBSA
R-A-VAL-510	-0.04	0.24	-0.2	0	0	MM/GBSA
R-A-VAL-511	-0.09	0.06	-0.04	0	-0.07	MM/GBSA
R-A-VAL-512	-0.02	-0.04	0.06	0	0	MM/GBSA
R-A-LEU-513	-0.02	0.16	-0.15	0	-0.02	MM/GBSA
R-A-SER-514	-0.01	-0.41	0.41	0	-0.01	MM/GBSA
R-A-PHE-515	0	0.14	-0.13	0	0	MM/GBSA
R-A-GLU-516	0	-15.94	15.74	0	-0.2	MM/GBSA
R-A-LEU-517	0	-0.07	0.07	0	0	MM/GBSA
R-A-LEU-518	0	-0.27	0.27	0	0	MM/GBSA
R-A-HIE-519	0	-0.21	0.21	0	0	MM/GBSA
R-A-ALA-520	0	-0.11	0.11	0	0	MM/GBSA
R-A-PRO-521	0	-0.06	0.06	0	0	MM/GBSA
R-A-ALA-522	0	0.07	-0.06	0	0	MM/GBSA
R-A-THR-523	0	-0.4	0.4	0	0	MM/GBSA
R-A-VAL-524	0	0.24	-0.24	0	0	MM/GBSA
R-A-CYS-525	0	0.26	-0.25	0	0	MM/GBSA
R-A-GLY-526	0	0.15	-0.14	0	0.01	MM/GBSA
R-A-PRO-527	0	-0.05	0.05	0	0	MM/GBSA
R-A-LYS-528	0	0.13	-0.13	0	0	MM/GBSA
L-C-SER-2	-0.04	27.15	-26.19	0	0.92	MM/GBSA
L-C-ALA-3	-0.01	-0.02	0.03	0	0	MM/GBSA
L-C-LEU-4	-0.02	0.33	-0.31	0	0	MM/GBSA
L-C-THR-5	0	-0.48	0.48	0	-0.01	MM/GBSA
L-C-GLN-6	0	-0.22	0.22	0	-0.01	MM/GBSA
L-C-PRO-7	0	-0.27	0.26	0	-0.01	MM/GBSA
L-C-PRO-8	0	-0.19	0.19	0	0	MM/GBSA
L-C-SER-9	0	-0.19	0.19	0	0	MM/GBSA
L-C-ALA-11	0	0.05	-0.05	0	0	MM/GBSA
L-C-SER-12	0	-0.2	0.2	0	0	MM/GBSA
L-C-GLY-13	0	-0.07	0.07	0	0	MM/GBSA
L-C-SER-14	0	-0.36	0.35	0	-0.01	MM/GBSA
L-C-PRO-15	0	0.19	-0.19	0	0	MM/GBSA
L-C-GLY-16	0	-0.01	0.01	0	0	MM/GBSA
L-C-GLN-17	0	-0.31	0.3	0	0	MM/GBSA
L-C-SER-18	0	0.33	-0.33	0	0	MM/GBSA
L-C-VAL-19	0	-0.17	0.17	0	0	MM/GBSA
L-C-THR-20	0	0.35	-0.34	0	0	MM/GBSA
L-C-ILE-21	0	-0.17	0.17	0	0	MM/GBSA
L-C-SER-22	0	0.15	-0.14	0	0.01	MM/GBSA
L-C-CYS-23	-0.01	0.08	-0.07	0	0	MM/GBSA
L-C-THR-24	-0.01	0.05	-0.01	0	0.03	MM/GBSA
L-C-GLY-25	-0.01	0.16	-0.07	0	0.08	MM/GBSA
L-C-ALA-26	-0.03	0.05	0.07	0	0.1	MM/GBSA
L-C-SER-27	-0.15	-1.56	1.84	0	0.13	MM/GBSA
L-C-SER-28	-0.57	2.93	-2	-0.08	0.29	MM/GBSA
L-C-ASP-29	-3.66	-45.25	49.13	-0.31	-0.09	MM/GBSA
L-C-VAL-30	-6.93	-3.03	5.08	-1.26	-6.14	MM/GBSA
L-C-GLY-31	-1.72	-1.76	1.96	-0.25	-1.77	MM/GBSA
L-C-GLY-35	-0.35	0.08	0.23	0	-0.03	MM/GBSA
L-C-TYR-36	-0.19	0.99	-0.81	0	-0.01	MM/GBSA
L-C-ASN-37	-0.08	0.95	-0.71	0	0.16	MM/GBSA
L-C-TYR-38	-2.18	1.48	-0.2	-0.18	-1.07	MM/GBSA
L-C-VAL-39	-0.04	-0.88	0.86	0	-0.07	MM/GBSA
L-C-SER-40	-0.02	0.6	-0.57	0	0.01	MM/GBSA
L-C-TRP-41	-0.01	-0.36	0.35	0	-0.03	MM/GBSA
L-C-TYR-42	-0.01	0.01	0	0	0	MM/GBSA
L-C-GLN-43	0	-0.77	0.76	0	-0.01	MM/GBSA
L-C-GLN-44	0	0.08	-0.07	0	0	MM/GBSA
L-C-HIE-45	0	-0.01	0.01	0	0	MM/GBSA
L-C-PRO-46	0	-0.22	0.22	0	0	MM/GBSA
L-C-GLY-47	0	0.04	-0.04	0	0	MM/GBSA
L-C-LYS-48	0	24.64	-24.33	0	0.31	MM/GBSA
L-C-ALA-49	0	0.38	-0.37	0	0.01	MM/GBSA
L-C-PRO-50	0	-0.16	0.17	0	0	MM/GBSA
L-C-LYS-51	-0.01	28.96	-28.58	0	0.38	MM/GBSA
L-C-LEU-52	-0.02	0.66	-0.62	0	0.02	MM/GBSA
L-C-MET-53	-0.01	0.08	-0.06	0	0.02	MM/GBSA
L-C-ILE-54	-0.01	0.15	-0.13	0	0.01	MM/GBSA
L-C-TYR-55	-0.09	0.04	0.08	0	0.02	MM/GBSA
L-C-GLU-56	-0.11	-40.11	40.21	0	0	MM/GBSA
L-C-VAL-57	-0.02	0.1	-0.07	0	0.01	MM/GBSA
L-C-ASN-65	-0.03	-0.07	0.15	0	0.05	MM/GBSA
L-C-LYS-66	-0.08	41.01	-39.98	0	0.95	MM/GBSA
L-C-ARG-67	-0.02	30.65	-30.19	0	0.45	MM/GBSA
L-C-PRO-68	-0.02	1	-0.98	0	0.01	MM/GBSA
L-C-SER-69	-0.01	0.66	-0.61	0	0.04	MM/GBSA
L-C-GLY-70	0	0.1	-0.09	0	0.01	MM/GBSA
L-C-VAL-71	0	-0.27	0.28	0	0	MM/GBSA
L-C-PRO-72	0	-0.52	0.51	0	-0.01	MM/GBSA
L-C-ASP-74	0	-26.62	26.29	0	-0.33	MM/GBSA
L-C-ARG-75	0	24.45	-24.14	0	0.3	MM/GBSA
L-C-PHE-76	0	-0.12	0.13	0	0	MM/GBSA
L-C-SER-77	0	0.09	-0.08	0	0.01	MM/GBSA
L-C-GLY-78	0	-0.02	0.04	0	0.02	MM/GBSA
L-C-SER-79	-0.01	0.08	-0.06	0	0.02	MM/GBSA
L-C-LYS-80	-0.03	32.33	-31.49	0	0.81	MM/GBSA
L-C-SER-83	-0.01	0.22	-0.19	0	0.02	MM/GBSA
L-C-GLY-84	-0.01	-0.02	0.06	0	0.03	MM/GBSA
L-C-ASN-85	-0.02	-0.08	0.13	0	0.03	MM/GBSA
L-C-THR-86	-0.01	-0.36	0.37	0	0.01	MM/GBSA
L-C-ALA-87	-0.01	0.36	-0.35	0	0.01	MM/GBSA
L-C-SER-88	0	-0.45	0.45	0	-0.01	MM/GBSA
L-C-LEU-89	0	0.2	-0.19	0	0	MM/GBSA
L-C-THR-90	0	-0.38	0.38	0	-0.01	MM/GBSA
L-C-ILE-91	0	0.14	-0.14	0	0	MM/GBSA
L-C-SER-92	0	0.23	-0.23	0	0	MM/GBSA
L-C-GLY-93	0	-0.19	0.18	0	0	MM/GBSA
L-C-LEU-94	0	0.13	-0.13	0	0	MM/GBSA
L-C-GLN-95	0	-0.04	0.04	0	0	MM/GBSA
L-C-ALA-96	0	-0.11	0.11	0	0	MM/GBSA
L-C-ASP-97	0	-23.39	23.1	0	-0.29	MM/GBSA
L-C-ASP-98	0	-23.98	23.68	0	-0.3	MM/GBSA
L-C-GLU-99	0	-20.62	20.36	0	-0.26	MM/GBSA
L-C-ALA-100	0	0.21	-0.21	0	0	MM/GBSA
L-C-ASP-101	0	-23.44	23.15	0	-0.29	MM/GBSA
L-C-TYR-102	0	0.22	-0.22	0	0	MM/GBSA
L-C-TYR-103	0	-0.09	0.09	0	0	MM/GBSA
L-C-CYS-104	-0.01	0.38	-0.34	0	0.03	MM/GBSA
L-C-CYS-105	-0.02	-0.01	0.06	0	0.03	MM/GBSA
L-C-SER-106	-0.05	0.42	-0.21	0	0.16	MM/GBSA
L-C-TYR-107	0.63	-5.78	3.06	-0.04	-2.13	MM/GBSA
L-C-ALA-108	-1.43	-4.01	4.15	-0.04	-1.33	MM/GBSA
L-C-LEU-109	-3.94	-2.47	1.49	-0.54	-5.45	MM/GBSA
L-C-SER-114	-2.35	-0.27	1.56	-0.35	-1.41	MM/GBSA
L-C-ARG-115	-0.52	29.81	-28.37	-0.04	0.89	MM/GBSA
L-C-VAL-116	-0.08	0.42	-0.36	0	-0.03	MM/GBSA
L-C-VAL-117	-0.04	-0.15	0.17	0	-0.02	MM/GBSA
L-C-PHE-118	-0.02	0.02	-0.02	0	-0.02	MM/GBSA
L-C-GLY-119	0	-0.22	0.22	0	0	MM/GBSA
L-C-GLY-120	0	0.09	-0.09	0	0	MM/GBSA
L-C-GLY-121	0	0.29	-0.29	0	0.01	MM/GBSA
L-C-THR-122	0	-0.21	0.21	0	0	MM/GBSA
L-C-MET-123	0	-0.02	0.02	0	0	MM/GBSA
L-C-LEU-124	0	0.04	-0.04	0	0	MM/GBSA
L-C-THR-125	0	-0.23	0.22	0	0	MM/GBSA
L-C-VAL-126	0	0.02	-0.02	0	0	MM/GBSA
L-C-LEU-127	0	-0.2	0.19	0	0	MM/GBSA
L-C-GLY-128	0	0.06	-0.06	0	0	MM/GBSA
L-C-GLN-129	0	0.32	-0.32	0	0	MM/GBSA
L-C-PRO-130	0	-0.15	0.15	0	0	MM/GBSA
L-C-LYS-131	0	16.87	-16.66	0	0.21	MM/GBSA
L-C-ALA-132	0	-0.13	0.13	0	0	MM/GBSA
L-C-ALA-133	0	-0.08	0.08	0	0	MM/GBSA
L-C-PRO-134	0	0.15	-0.14	0	0	MM/GBSA
L-C-SER-135	0	-0.05	0.05	0	0	MM/GBSA
L-C-VAL-136	0	0.02	-0.02	0	0	MM/GBSA
L-C-THR-137	0	-0.08	0.08	0	0	MM/GBSA
L-C-LEU-138	0	0.01	-0.01	0	0	MM/GBSA
L-C-PHE-139	0	-0.06	0.06	0	0	MM/GBSA
L-C-PRO-140	0	-0.13	0.13	0	0	MM/GBSA
L-C-PRO-141	0	0.07	-0.07	0	0	MM/GBSA
L-C-SER-142	0	0.08	-0.08	0	0	MM/GBSA
L-C-SER-143	0	0.02	-0.02	0	0	MM/GBSA
L-C-GLU-144	0	-12.93	12.77	0	-0.16	MM/GBSA
L-C-GLU-145	0	-13.44	13.27	0	-0.17	MM/GBSA
L-C-LEU-146	0	0.03	-0.03	0	0	MM/GBSA
L-C-GLN-147	0	0	0	0	0	MM/GBSA
L-C-ALA-148	0	0.15	-0.15	0	0	MM/GBSA
L-C-ASN-149	0	-0.07	0.07	0	0	MM/GBSA
L-C-LYS-150	0	13.71	-13.53	0	0.17	MM/GBSA
L-C-ALA-151	0	-0.03	0.03	0	0	MM/GBSA
L-C-THR-152	0	-0.03	0.03	0	0	MM/GBSA
L-C-LEU-153	0	-0.1	0.1	0	0	MM/GBSA
L-C-VAL-154	0	0.11	-0.11	0	0	MM/GBSA
L-C-CYS-155	0	-0.06	0.06	0	0	MM/GBSA
L-C-LEU-156	0	0.13	-0.12	0	0	MM/GBSA
L-C-ILE-157	0	-0.08	0.08	0	0	MM/GBSA
L-C-SER-158	0	0.02	-0.01	0	0	MM/GBSA
L-C-ASP-159	0	-15.65	15.45	0	-0.2	MM/GBSA
L-C-PHE-160	0	-0.07	0.07	0	0	MM/GBSA
L-C-TYR-161	0	-0.1	0.09	0	0	MM/GBSA
L-C-PRO-162	0	0.03	-0.03	0	0	MM/GBSA
L-C-GLY-163	0	-0.03	0.03	0	0	MM/GBSA
L-C-ALA-164	0	-0.02	0.01	0	0	MM/GBSA
L-C-VAL-165	0	-0.17	0.17	0	0	MM/GBSA
L-C-THR-166	0	0.06	-0.06	0	0	MM/GBSA
L-C-VAL-167	0	-0.08	0.08	0	0	MM/GBSA
L-C-ALA-168	0	-0.07	0.07	0	0	MM/GBSA
L-C-TRP-169	0	0.05	-0.05	0	0	MM/GBSA
L-C-LYS-170	0	13.28	-13.11	0	0.17	MM/GBSA
L-C-ALA-171	0	-0.06	0.06	0	0	MM/GBSA
L-C-ASP-172	0	-11.78	11.63	0	-0.15	MM/GBSA
L-C-SER-173	0	0.05	-0.05	0	0	MM/GBSA
L-C-SER-174	0	0.01	-0.01	0	0	MM/GBSA
L-C-PRO-175	0	0.14	-0.14	0	0	MM/GBSA
L-C-VAL-176	0	-0.02	0.02	0	0	MM/GBSA
L-C-LYS-177	0	14.03	-13.86	0	0.18	MM/GBSA
L-C-ALA-178	0	-0.02	0.02	0	0	MM/GBSA
L-C-GLY-179	0	0.08	-0.08	0	0	MM/GBSA
L-C-VAL-180	0	-0.03	0.03	0	0	MM/GBSA
L-C-GLU-181	0	-15.24	15.05	0	-0.19	MM/GBSA
L-C-THR-182	0	0.02	-0.02	0	0	MM/GBSA
L-C-THR-183	0	0.28	-0.28	0	0	MM/GBSA
L-C-THR-184	0	0	0	0	0	MM/GBSA
L-C-PRO-185	0	0.18	-0.18	0	0	MM/GBSA
L-C-SER-186	0	0.23	-0.23	0	0	MM/GBSA
L-C-LYS-187	0	16.72	-16.51	0	0.21	MM/GBSA
L-C-GLN-188	0	-0.08	0.08	0	0	MM/GBSA
L-C-SER-189	0	0.06	-0.06	0	0	MM/GBSA
L-C-ASN-190	0	0.1	-0.1	0	0	MM/GBSA
L-C-ASN-191	0	0.19	-0.19	0	0	MM/GBSA
L-C-LYS-192	0	16.61	-16.41	0	0.21	MM/GBSA
L-C-TYR-193	0	0.11	-0.11	0	0	MM/GBSA
L-C-ALA-194	0	-0.16	0.15	0	0	MM/GBSA
L-C-ALA-195	0	0.03	-0.03	0	0	MM/GBSA
L-C-SER-196	0	-0.06	0.06	0	0	MM/GBSA
L-C-SER-197	0	0.05	-0.05	0	0	MM/GBSA
L-C-TYR-198	0	-0.02	0.02	0	0	MM/GBSA
L-C-LEU-199	0	0.01	-0.01	0	0	MM/GBSA
L-C-SER-200	0	0	0	0	0	MM/GBSA
L-C-LEU-201	0	-0.09	0.09	0	0	MM/GBSA
L-C-THR-202	0	-0.05	0.04	0	0	MM/GBSA
L-C-PRO-203	0	0	0	0	0	MM/GBSA
L-C-GLU-204	0	-11.99	11.84	0	-0.15	MM/GBSA
L-C-GLN-205	0	0.04	-0.04	0	0	MM/GBSA
L-C-TRP-206	0	-0.05	0.04	0	0	MM/GBSA
L-C-LYS-207	0	11.46	-11.32	0	0.14	MM/GBSA
L-C-SER-208	0	0.03	-0.03	0	0	MM/GBSA
L-C-HIE-209	0	0.08	-0.08	0	0	MM/GBSA
L-C-ARG-210	0	11.3	-11.16	0	0.14	MM/GBSA
L-C-SER-211	0	0.05	-0.05	0	0	MM/GBSA
L-C-TYR-212	0	0.02	-0.02	0	0	MM/GBSA
L-C-SER-213	0	0.02	-0.02	0	0	MM/GBSA
L-C-CYS-214	0	0.09	-0.09	0	0	MM/GBSA
L-C-GLN-215	0	0.08	-0.08	0	0	MM/GBSA
L-C-VAL-216	0	-0.14	0.13	0	0	MM/GBSA
L-C-THR-217	0	-0.18	0.17	0	0	MM/GBSA
L-C-HIE-218	0	-0.16	0.15	0	0	MM/GBSA
L-C-GLU-219	0	-15.98	15.78	0	-0.2	MM/GBSA
L-C-GLY-220	0	-0.15	0.15	0	0	MM/GBSA
L-C-SER-221	0	-0.04	0.04	0	0	MM/GBSA
L-C-THR-222	0	-13.98	13.8	0	-0.17	MM/GBSA
L-B-GLN-1	-0.01	35.32	-34.76	0	0.55	MM/GBSA
L-B-MET-2	-0.05	0.28	-0.24	0	-0.01	MM/GBSA
L-B-GLN-3	-0.01	-0.05	0.06	0	0.01	MM/GBSA
L-B-LEU-4	-0.01	0.25	-0.23	0	0	MM/GBSA
L-B-VAL-5	0	-0.6	0.6	0	-0.01	MM/GBSA
L-B-GLN-6	0	-0.41	0.4	0	-0.01	MM/GBSA
L-B-SER-7	0	-0.36	0.35	0	-0.01	MM/GBSA
L-B-GLY-8	0	-0.35	0.34	0	0	MM/GBSA
L-B-ALA-9	0	0.01	-0.01	0	0	MM/GBSA
L-B-GLU-11	0	-21.72	21.45	0	-0.27	MM/GBSA
L-B-VAL-12	0	-0.05	0.05	0	0	MM/GBSA
L-B-LYS-13	0	20.72	-20.46	0	0.26	MM/GBSA
L-B-LYS-14	0	17.55	-17.33	0	0.22	MM/GBSA
L-B-PRO-15	0	0.16	-0.16	0	0	MM/GBSA
L-B-GLY-16	0	0.2	-0.2	0	0	MM/GBSA
L-B-GLU-17	0	-19.39	19.15	0	-0.24	MM/GBSA
L-B-SER-18	0	0.4	-0.39	0	0	MM/GBSA
L-B-LEU-19	0	-0.02	0.02	0	0	MM/GBSA
L-B-LYS-20	0	27.08	-26.73	0	0.34	MM/GBSA
L-B-ILE-21	0	-0.19	0.19	0	0	MM/GBSA
L-B-SER-22	0	0.47	-0.46	0	0.01	MM/GBSA
L-B-CYS-23	0	0.11	-0.1	0	0	MM/GBSA
L-B-LYS-24	0	30.79	-30.37	0	0.41	MM/GBSA
L-B-GLY-25	0	0.44	-0.42	0	0.02	MM/GBSA
L-B-SER-26	-0.01	-0.28	0.31	0	0.02	MM/GBSA
L-B-GLY-27	-0.01	-0.5	0.57	0	0.06	MM/GBSA
L-B-TYR-28	-0.11	1.25	-1.11	0	0.03	MM/GBSA
L-B-THR-29	-0.29	-0.36	0.71	-0.02	0.05	MM/GBSA
L-B-PHE-30	-0.06	0.03	0.06	0	0.03	MM/GBSA
L-B-SER-35	-0.23	-0.64	1.31	0	0.44	MM/GBSA
L-B-TYR-36	-4.51	-1.91	3.66	-0.7	-3.46	MM/GBSA
L-B-TYR-37	-1.51	-1.3	1.74	-0.21	-1.28	MM/GBSA
L-B-TRP-38	-1.34	-4.08	2.52	-0.25	-3.14	MM/GBSA
L-B-ILE-39	-0.05	-0.7	0.7	0	-0.05	MM/GBSA
L-B-GLY-40	-0.01	-0.34	0.36	0	0.01	MM/GBSA
L-B-TRP-41	-0.01	-0.07	0.07	0	-0.01	MM/GBSA
L-B-VAL-42	-0.01	-0.09	0.1	0	-0.01	MM/GBSA
L-B-ARG-43	0	23.75	-23.45	0	0.3	MM/GBSA
L-B-GLN-44	0	-0.3	0.29	0	-0.01	MM/GBSA
L-B-MET-45	0	-0.31	0.31	0	0	MM/GBSA
L-B-PRO-46	0	-0.04	0.03	0	0	MM/GBSA
L-B-GLY-47	0	0.12	-0.12	0	0	MM/GBSA
L-B-LYS-48	0	21.41	-21.14	0	0.27	MM/GBSA
L-B-GLY-49	0	0.31	-0.31	0	0.01	MM/GBSA
L-B-LEU-50	0	0.3	-0.28	0	0.01	MM/GBSA
L-B-GLU-51	0	-24.8	24.5	0	-0.31	MM/GBSA
L-B-TRP-52	-0.05	1.05	-1.02	0	-0.02	MM/GBSA
L-B-MET-53	-0.01	0.47	-0.44	0	0.02	MM/GBSA
L-B-GLY-54	-0.01	0.58	-0.55	0	0.02	MM/GBSA
L-B-ILE-55	-0.12	0.7	-0.69	0	-0.12	MM/GBSA
L-B-ILE-56	-0.09	1.08	-0.93	0	0.07	MM/GBSA
L-B-TYR-57	-3.48	-1.68	2.88	-0.4	-2.68	MM/GBSA
L-B-PRO-58	-0.09	0.22	-0.18	0	-0.05	MM/GBSA
L-B-GLY-59	-0.1	2.21	-2.11	0	0	MM/GBSA
L-B-ASP-62	-0.3	-81.65	80	-0.17	-2.13	MM/GBSA
L-B-SER-63	-0.08	1.28	-1.07	0	0.13	MM/GBSA
L-B-ASP-64	-0.44	-69.5	67.91	-0.15	-2.19	MM/GBSA
L-B-THR-65	-0.08	-1.22	1.45	0	0.15	MM/GBSA
L-B-ARG-66	-0.99	49.9	-47.55	-0.15	1.21	MM/GBSA
L-B-TYR-67	-0.05	-0.44	0.52	0	0.04	MM/GBSA
L-B-SER-68	-0.02	0.02	0.05	0	0.04	MM/GBSA
L-B-PRO-69	-0.03	0.17	-0.15	0	-0.01	MM/GBSA
L-B-SER-70	-0.01	0.13	-0.11	0	0.01	MM/GBSA
L-B-PHE-71	-0.01	-0.05	0.09	0	0.02	MM/GBSA
L-B-GLN-72	-0.03	-0.93	1.06	0	0.11	MM/GBSA
L-B-GLY-74	0	-0.03	0.04	0	0.01	MM/GBSA
L-B-GLN-75	0	0.71	-0.69	0	0.01	MM/GBSA
L-B-VAL-76	-0.01	0.03	-0.01	0	0.01	MM/GBSA
L-B-THR-77	-0.01	0.59	-0.56	0	0.02	MM/GBSA
L-B-ILE-78	-0.01	0	0.02	0	0.01	MM/GBSA
L-B-SER-79	-0.01	0.34	-0.3	0	0.03	MM/GBSA
L-B-ALA-80	-0.01	0.23	-0.2	0	0.02	MM/GBSA
L-B-ASP-81	-0.01	-31.53	31.16	0	-0.37	MM/GBSA
L-B-LYS-82	-0.04	44.42	-43.56	0	0.82	MM/GBSA
L-B-SER-83	-0.01	-0.1	0.11	0	0.01	MM/GBSA
L-B-ILE-84	-0.01	0.4	-0.38	0	0.01	MM/GBSA
L-B-SER-85	-0.01	0.87	-0.84	0	0.03	MM/GBSA
L-B-THR-86	-0.01	-0.79	0.8	0	0	MM/GBSA
L-B-ALA-87	0	0.41	-0.4	0	0.01	MM/GBSA
L-B-TYR-88	-0.01	-0.94	0.93	0	-0.02	MM/GBSA
L-B-LEU-89	0	0.02	-0.02	0	0	MM/GBSA
L-B-HIE-90	0	-0.56	0.56	0	-0.01	MM/GBSA
L-B-TRP-91	0	-0.2	0.2	0	-0.01	MM/GBSA
L-B-SER-92	0	-0.08	0.07	0	0	MM/GBSA
L-B-SER-93	0	-0.08	0.08	0	0	MM/GBSA
L-B-LEU-94	0	0.3	-0.3	0	0	MM/GBSA
L-B-LYS-95	0	20.65	-20.39	0	0.26	MM/GBSA
L-B-ALA-96	0	-0.15	0.15	0	0	MM/GBSA
L-B-SER-97	0	-0.1	0.1	0	0	MM/GBSA
L-B-ASP-98	0	-22.68	22.39	0	-0.28	MM/GBSA
L-B-THR-99	0	-0.2	0.2	0	0	MM/GBSA
L-B-ALA-100	0	0.17	-0.17	0	0	MM/GBSA
L-B-MET-101	0	-0.03	0.03	0	0	MM/GBSA
L-B-TYR-102	0	0.14	-0.14	0	0	MM/GBSA
L-B-TYR-103	0	0.05	-0.04	0	0	MM/GBSA
L-B-CYS-104	-0.01	0.59	-0.56	0	0.02	MM/GBSA
L-B-ALA-105	-0.01	0.33	-0.27	0	0.04	MM/GBSA
L-B-ARG-106	-0.1	47.39	-46.37	0	0.92	MM/GBSA
L-B-GLN-107	-1.02	-1.93	3.34	-0.22	0.17	MM/GBSA
L-B-GLY-108	-0.38	-2.69	3.17	-0.03	0.08	MM/GBSA
L-B-ASP-109	-0.26	-77.24	75.48	-0.43	-2.45	MM/GBSA
L-B-LEU-110	-0.6	-2	3.09	0	0.48	MM/GBSA
L-B-GLY-111	0.19	-12.24	9.52	-0.12	-2.65	MM/GBSA
L-B-ASP-112A	-0.41	-60.04	59.57	-0.19	-1.06	MM/GBSA
L-B-TRP-112	-5.47	-4.79	4.84	-0.63	-6.05	MM/GBSA
L-B-ILE-113	-1.07	0.82	-0.59	-0.02	-0.85	MM/GBSA
L-B-LEU-114	-0.13	1.46	-1.38	0	-0.04	MM/GBSA
L-B-LEU-115	-0.04	1.02	-0.92	0	0.06	MM/GBSA
L-B-GLY-116	-0.02	1.23	-1.14	0	0.07	MM/GBSA
L-B-TYR-117	-0.05	0.4	-0.33	0	0.02	MM/GBSA
L-B-TRP-118	-0.01	0.11	-0.1	0	-0.01	MM/GBSA
L-B-GLY-119	0	-0.15	0.15	0	0	MM/GBSA
L-B-GLN-120	0	0.77	-0.76	0	0.01	MM/GBSA
L-B-GLY-121	0	0.21	-0.21	0	0	MM/GBSA
L-B-THR-122	0	-0.38	0.37	0	-0.01	MM/GBSA
L-B-LEU-123	0	-0.19	0.18	0	0	MM/GBSA
L-B-VAL-124	0	-0.1	0.1	0	0	MM/GBSA
L-B-THR-125	0	-0.14	0.14	0	0	MM/GBSA
L-B-VAL-126	0	-0.11	0.11	0	0	MM/GBSA
L-B-SER-127	0	-0.11	0.11	0	0	MM/GBSA
L-B-SER-128	0	0.01	-0.01	0	0	MM/GBSA
L-B-ALA-129	0	-0.2	0.2	0	0	MM/GBSA
L-B-SER-130	0	-0.1	0.1	0	0	MM/GBSA
L-B-THR-131	0	0.19	-0.19	0	0	MM/GBSA
L-B-LYS-132	0	14.88	-14.7	0	0.19	MM/GBSA
L-B-GLY-133	0	0.04	-0.04	0	0	MM/GBSA
L-B-PRO-134	0	0.07	-0.07	0	0	MM/GBSA
L-B-SER-135	0	-0.13	0.13	0	0	MM/GBSA
L-B-VAL-136	0	0.04	-0.03	0	0	MM/GBSA
L-B-PHE-137	0	-0.12	0.11	0	0	MM/GBSA
L-B-PRO-138	0	-0.02	0.02	0	0	MM/GBSA
L-B-LEU-139	0	-0.02	0.02	0	0	MM/GBSA
L-B-ALA-140	0	-0.08	0.08	0	0	MM/GBSA
L-B-PRO-141	0	0.06	-0.06	0	0	MM/GBSA
L-B-SER-142	0	0.05	-0.05	0	0	MM/GBSA
L-B-SER-143	0	0.01	-0.01	0	0	MM/GBSA
L-B-LYS-144	0	11.99	-11.84	0	0.15	MM/GBSA
L-B-SER-145	0	-0.05	0.04	0	0	MM/GBSA
L-B-THR-146	0	-0.1	0.1	0	0	MM/GBSA
L-B-SER-147	0	-0.02	0.02	0	0	MM/GBSA
L-B-GLY-148	0	-0.02	0.02	0	0	MM/GBSA
L-B-GLY-149	0	-0.08	0.07	0	0	MM/GBSA
L-B-THR-150	0	-0.08	0.07	0	0	MM/GBSA
L-B-ALA-151	0	-0.05	0.05	0	0	MM/GBSA
L-B-ALA-152	0	0.06	-0.06	0	0	MM/GBSA
L-B-LEU-153	0	-0.11	0.11	0	0	MM/GBSA
L-B-GLY-154	0	0.13	-0.13	0	0	MM/GBSA
L-B-CYS-155	0	-0.01	0.01	0	0	MM/GBSA
L-B-LEU-156	0	0.08	-0.08	0	0	MM/GBSA
L-B-VAL-157	0	-0.02	0.02	0	0	MM/GBSA
L-B-LYS-158	0	14.7	-14.52	0	0.18	MM/GBSA
L-B-ASP-159	0	-14.86	14.68	0	-0.19	MM/GBSA
L-B-TYR-160	0	0	0	0	0	MM/GBSA
L-B-PHE-161	0	-0.06	0.06	0	0	MM/GBSA
L-B-PRO-162	0	0.22	-0.21	0	0	MM/GBSA
L-B-GLU-163	0	-18.35	18.12	0	-0.23	MM/GBSA
L-B-PRO-164	0	0.16	-0.16	0	0	MM/GBSA
L-B-VAL-165	0	-0.19	0.19	0	0	MM/GBSA
L-B-THR-166	0	0.09	-0.09	0	0	MM/GBSA
L-B-VAL-167	0	-0.14	0.14	0	0	MM/GBSA
L-B-SER-168	0	0.07	-0.07	0	0	MM/GBSA
L-B-TRP-169	0	-0.02	0.02	0	0	MM/GBSA
L-B-ASN-170	0	-0.07	0.07	0	0	MM/GBSA
L-B-SER-171	0	-0.03	0.03	0	0	MM/GBSA
L-B-GLY-172	0	-0.1	0.1	0	0	MM/GBSA
L-B-ALA-173	0	-0.16	0.16	0	0	MM/GBSA
L-B-LEU-174	0	-0.05	0.05	0	0	MM/GBSA
L-B-THR-175	0	0.03	-0.03	0	0	MM/GBSA
L-B-SER-176	0	0.05	-0.05	0	0	MM/GBSA
L-B-GLY-177	0	0.04	-0.04	0	0	MM/GBSA
L-B-VAL-178	0	-0.06	0.06	0	0	MM/GBSA
L-B-HIE-179	0	0.34	-0.34	0	0	MM/GBSA
L-B-THR-180	0	0	0	0	0	MM/GBSA
L-B-PHE-181	0	0.05	-0.05	0	0	MM/GBSA
L-B-PRO-182	0	0.26	-0.26	0	0	MM/GBSA
L-B-ALA-183	0	-0.1	0.1	0	0	MM/GBSA
L-B-VAL-184	0	0.07	-0.07	0	0	MM/GBSA
L-B-LEU-185	0	0.05	-0.04	0	0	MM/GBSA
L-B-GLN-186	0	-0.02	0.02	0	0	MM/GBSA
L-B-SER-187	0	-0.1	0.1	0	0	MM/GBSA
L-B-SER-188	0	-0.09	0.09	0	0	MM/GBSA
L-B-GLY-189	0	-0.05	0.05	0	0	MM/GBSA
L-B-LEU-190	0	-0.02	0.02	0	0	MM/GBSA
L-B-TYR-191	0	0.18	-0.18	0	0	MM/GBSA
L-B-SER-192	0	-0.13	0.13	0	0	MM/GBSA
L-B-LEU-193	0	0.09	-0.09	0	0	MM/GBSA
L-B-SER-194	0	-0.06	0.06	0	0	MM/GBSA
L-B-SER-195	0	0.13	-0.13	0	0	MM/GBSA
L-B-VAL-196	0	-0.14	0.14	0	0	MM/GBSA
L-B-VAL-197	0	0.05	-0.05	0	0	MM/GBSA
L-B-THR-198	0	-0.09	0.09	0	0	MM/GBSA
L-B-VAL-199	0	-0.05	0.05	0	0	MM/GBSA
L-B-PRO-200	0	-0.02	0.02	0	0	MM/GBSA
L-B-SER-201	0	0.01	-0.01	0	0	MM/GBSA
L-B-SER-202	0	0.01	-0.01	0	0	MM/GBSA
L-B-SER-203	0	-0.02	0.02	0	0	MM/GBSA
L-B-LEU-204	0	0.07	-0.07	0	0	MM/GBSA
L-B-GLY-205	0	0.09	-0.09	0	0	MM/GBSA
L-B-THR-206	0	0.09	-0.09	0	0	MM/GBSA
L-B-GLN-207	0	-0.01	0.01	0	0	MM/GBSA
L-B-THR-208	0	0.11	-0.11	0	0	MM/GBSA
L-B-TYR-209	0	0.1	-0.1	0	0	MM/GBSA
L-B-ILE-210	0	-0.07	0.07	0	0	MM/GBSA
L-B-CYS-211	0	0.13	-0.13	0	0	MM/GBSA
L-B-ASN-212	0	-0.05	0.05	0	0	MM/GBSA
L-B-VAL-213	0	0.1	-0.1	0	0	MM/GBSA
L-B-ASN-214	0	0.19	-0.19	0	0	MM/GBSA
L-B-HIE-215	0	-0.04	0.04	0	0	MM/GBSA
L-B-LYS-216	0	18.39	-18.16	0	0.23	MM/GBSA
L-B-PRO-217	0	0.03	-0.03	0	0	MM/GBSA
L-B-SER-218	0	0.08	-0.08	0	0	MM/GBSA
L-B-ASN-219	0	0.36	-0.36	0	0	MM/GBSA
L-B-THR-220	0	-0.24	0.24	0	0	MM/GBSA
L-B-LYS-221	0	15.44	-15.24	0	0.19	MM/GBSA
L-B-VAL-222	0	-0.11	0.1	0	0	MM/GBSA
L-B-ASP-223	0	-14.41	14.23	0	-0.18	MM/GBSA
L-B-LYS-224	0	13.27	-13.1	0	0.17	MM/GBSA
L-B-LYS-225	0	12.33	-12.18	0	0.15	MM/GBSA
L-B-VAL-226	0	-12.8	12.64	0	-0.16	MM/GBSA

### Sheet: annotation
Table S7. MM-GBSA Binding Enegies and Residue Decomposition for CYFN-1006.2 complex with RBD.
PDB ID 8Z6X
CHAIN A- RBD
chains B,C - CYFN-1006.1 antibody
