## Supplemental Tables S1-S10 and Datasets S1-S10 for "Exploring Diverse Binding Mechanisms of Broadly Neutralizing Antibodies S309, S304, CYFN-1006 and VIR-7229 Targeting SARS-CoV-2 Spike Omicron Variants: Integrative Computational Modeling Reveals Balance of Evolutionary and Dynamic Adaptability in Shaping Molecular Determinants of Immune Escape": TableS9_VIR-7229_9AU1.xlsx

### Sheet: 9AU1_RHL_ID143237-1744073372151
RESIDUE_ID	VDW	ELE	GB	SA	TOTAL	score_method
lig-rec	-106.27	-279.41	318.24	-13.29	-80.73	MM/GBSA
R-R-THR-333	0	-2.29	2.26	0	-0.03	MM/GBSA
R-R-ASN-334	0	-0.06	0.06	0	0	MM/GBSA
R-R-LEU-335	0	0	0	0	0	MM/GBSA
R-R-CYS-336	0	-0.13	0.12	0	0	MM/GBSA
R-R-PRO-337	0	0.05	-0.05	0	0	MM/GBSA
R-R-PHE-338	0	0.18	-0.18	0	0	MM/GBSA
R-R-HIE-339	0	0.28	-0.28	0	0	MM/GBSA
R-R-GLU-340	0	4.66	-4.61	0	0.06	MM/GBSA
R-R-VAL-341	0	0.22	-0.21	0	0	MM/GBSA
R-R-PHE-342	0	0.21	-0.21	0	0	MM/GBSA
R-R-ASN-343	0	0.07	-0.06	0	0	MM/GBSA
R-R-ALA-344	0	0.12	-0.12	0	0	MM/GBSA
R-R-THR-345	0	0.28	-0.28	0	0	MM/GBSA
R-R-THR-346	0	-0.26	0.26	0	0	MM/GBSA
R-R-PHE-347	0	-0.12	0.13	0	0.01	MM/GBSA
R-R-ALA-348	0	0.17	-0.15	0	0.01	MM/GBSA
R-R-SER-349	-0.01	-0.44	0.48	0	0.04	MM/GBSA
R-R-VAL-350	-0.04	-0.61	0.68	0	0.03	MM/GBSA
R-R-TYR-351	-0.04	-0.24	0.29	0	0.01	MM/GBSA
R-R-ALA-352	-0.01	-0.24	0.24	0	0	MM/GBSA
R-R-TRP-353	-0.02	-0.58	0.58	0	-0.01	MM/GBSA
R-R-ASN-354	0	0.1	-0.1	0	0	MM/GBSA
R-R-ARG-355	0	-7.77	7.68	0	-0.1	MM/GBSA
R-R-LYS-356	0	-6.51	6.43	0	-0.08	MM/GBSA
R-R-ARG-357	0	-4.38	4.33	0	-0.06	MM/GBSA
R-R-ILE-358	0	0.05	-0.05	0	0	MM/GBSA
R-R-SER-359	0	0.08	-0.08	0	0	MM/GBSA
R-R-ASN-360	0	-0.1	0.1	0	0	MM/GBSA
R-R-CYS-361	0	-0.01	0.01	0	0	MM/GBSA
R-R-VAL-362	0	0.05	-0.04	0	0	MM/GBSA
R-R-ALA-363	0	-0.14	0.14	0	0	MM/GBSA
R-R-ASP-364	0	3.22	-3.18	0	0.04	MM/GBSA
R-R-TYR-365	0	0.02	-0.02	0	0	MM/GBSA
R-R-SER-366	0	0.03	-0.03	0	0	MM/GBSA
R-R-VAL-367	0	0.03	-0.03	0	0	MM/GBSA
R-R-ILE-368	0	0.08	-0.08	0	0	MM/GBSA
R-R-TYR-369	0	0.13	-0.13	0	0	MM/GBSA
R-R-ASN-370	0	4.45	-4.4	0	0.06	MM/GBSA
R-R-PHE-374	-0.01	-5.81	5.76	0	-0.05	MM/GBSA
R-R-PHE-375	0	-0.2	0.21	0	0	MM/GBSA
R-R-ALA-376	0	0.26	-0.24	0	0.01	MM/GBSA
R-R-PHE-377	0	-0.02	0.03	0	0.01	MM/GBSA
R-R-LYS-378	-0.01	-8.88	8.92	0	0.03	MM/GBSA
R-R-CYS-379	0	0.14	-0.13	0	0	MM/GBSA
R-R-TYR-380	-0.01	0.08	-0.06	0	0.01	MM/GBSA
R-R-GLY-381	0	-0.07	0.07	0	0	MM/GBSA
R-R-VAL-382	0	0.12	-0.12	0	0	MM/GBSA
R-R-SER-383	0	0	0	0	0	MM/GBSA
R-R-PRO-384	0	-0.12	0.12	0	0	MM/GBSA
R-R-THR-385	0	-0.05	0.04	0	0	MM/GBSA
R-R-LYS-386	0	-2.41	2.38	0	-0.03	MM/GBSA
R-R-LEU-387	0	-0.12	0.12	0	0	MM/GBSA
R-R-ASN-388	0	0.05	-0.05	0	0	MM/GBSA
R-R-ASP-389	0	2.22	-2.2	0	0.03	MM/GBSA
R-R-LEU-390	0	-0.05	0.05	0	0	MM/GBSA
R-R-CYS-391	0	0	0	0	0	MM/GBSA
R-R-PHE-392	0	-0.1	0.1	0	0	MM/GBSA
R-R-THR-393	0	-0.06	0.06	0	0	MM/GBSA
R-R-ASN-394	0	-0.17	0.16	0	0	MM/GBSA
R-R-VAL-395	0	-0.12	0.12	0	0	MM/GBSA
R-R-TYR-396	0	0.02	-0.01	0	0	MM/GBSA
R-R-ALA-397	0	-0.05	0.05	0	0	MM/GBSA
R-R-ASP-398	0	8.37	-8.26	0	0.11	MM/GBSA
R-R-SER-399	0	0.02	-0.01	0	0.01	MM/GBSA
R-R-PHE-400	-0.02	-0.5	0.5	0	-0.01	MM/GBSA
R-R-VAL-401	-0.02	0.03	0.02	0	0.03	MM/GBSA
R-R-ILE-402	-0.05	-0.89	0.91	0	-0.03	MM/GBSA
R-R-ARG-403	-0.05	-59.89	53.87	-0.41	-6.47	MM/GBSA
R-R-GLY-404	-0.05	-0.57	0.73	0	0.11	MM/GBSA
R-R-ASN-405	-1.42	-2.29	3.47	-0.17	-0.4	MM/GBSA
R-R-GLU-406	-0.42	24.79	-23.7	-0.04	0.63	MM/GBSA
R-R-VAL-407	-0.06	-0.17	0.25	0	0.02	MM/GBSA
R-R-SER-408	-0.15	-0.67	0.99	-0.01	0.16	MM/GBSA
R-R-GLN-409	-0.67	-1.18	1.02	-0.12	-0.95	MM/GBSA
R-R-ILE-410	-0.04	-0.24	0.26	0	-0.02	MM/GBSA
R-R-ALA-411	-0.02	0.5	-0.44	0	0.03	MM/GBSA
R-R-PRO-412	-0.02	0.1	-0.04	0	0.04	MM/GBSA
R-R-GLY-413	-0.04	-0.15	0.35	0	0.15	MM/GBSA
R-R-GLN-414	-0.25	0.8	-0.18	0	0.37	MM/GBSA
R-R-THR-415	-2.27	-1.58	2.29	-0.46	-2.03	MM/GBSA
R-R-GLY-416	-1.95	-2.64	2.71	-0.2	-2.09	MM/GBSA
R-R-ASN-417	-2.64	-3.18	3.8	-0.32	-2.34	MM/GBSA
R-R-ILE-418	-0.36	-0.02	0.08	0	-0.3	MM/GBSA
R-R-ALA-419	-0.18	-0.47	0.52	0	-0.13	MM/GBSA
R-R-ASP-420	-0.73	15.09	-12.9	-0.11	1.34	MM/GBSA
R-R-TYR-421	-3.76	0.32	1.7	-0.44	-2.18	MM/GBSA
R-R-ASN-422	-0.11	-1.03	1.15	0	0.01	MM/GBSA
R-R-TYR-423	-0.04	0.57	-0.49	0	0.04	MM/GBSA
R-R-LYS-424	-0.06	-13.94	14.19	0	0.19	MM/GBSA
R-R-LEU-425	-0.02	0.57	-0.56	0	-0.01	MM/GBSA
R-R-PRO-426	-0.01	0.06	-0.07	0	-0.01	MM/GBSA
R-R-ASP-427	-0.03	11.17	-10.84	0	0.3	MM/GBSA
R-R-ASP-428	-0.01	6.4	-6.29	0	0.1	MM/GBSA
R-R-PHE-429	-0.01	-0.25	0.26	0	0	MM/GBSA
R-R-THR-430	0	0.11	-0.11	0	0	MM/GBSA
R-R-GLY-431	0	-0.06	0.07	0	0	MM/GBSA
R-R-CYS-432	0	-0.01	0.02	0	0	MM/GBSA
R-R-VAL-433	-0.01	-0.29	0.29	0	0	MM/GBSA
R-R-ILE-434	-0.01	0.14	-0.14	0	0	MM/GBSA
R-R-ALA-435	0	-0.38	0.39	0	0.01	MM/GBSA
R-R-TRP-436	-0.01	0.33	-0.32	0	0	MM/GBSA
R-R-ASN-437	-0.01	-0.45	0.48	0	0.02	MM/GBSA
R-R-SER-438	0	-0.03	0.04	0	0.01	MM/GBSA
R-R-ASN-439	-0.01	0.75	-0.71	0	0.03	MM/GBSA
R-R-LYS-440	0	-7.09	7.01	0	-0.09	MM/GBSA
R-R-LEU-441	0	-0.23	0.24	0	0	MM/GBSA
R-R-ASP-442	-0.01	11.67	-11.5	0	0.16	MM/GBSA
R-R-SER-443	-0.01	-0.18	0.21	0	0.02	MM/GBSA
R-R-LYS-444	-0.01	-10.19	10.11	0	-0.1	MM/GBSA
R-R-PRO-445	-0.01	0.74	-0.72	0	0.01	MM/GBSA
R-R-SER-446	-0.01	0.44	-0.4	0	0.03	MM/GBSA
R-R-GLY-447	-0.01	-0.74	0.77	0	0.02	MM/GBSA
R-R-ASN-448	-0.01	0.64	-0.58	0	0.04	MM/GBSA
R-R-TYR-449	-0.05	-0.33	0.44	0	0.05	MM/GBSA
R-R-ASN-450	-0.01	-0.41	0.44	0	0.02	MM/GBSA
R-R-TYR-451	-0.02	0.53	-0.48	0	0.03	MM/GBSA
R-R-LEU-452	-0.04	-0.46	0.53	0	0.02	MM/GBSA
R-R-TYR-453	-0.9	-0.31	1	-0.17	-0.39	MM/GBSA
R-R-ARG-454	-0.38	-16.94	17.53	0	0.21	MM/GBSA
R-R-LEU-455	-3.83	1.32	-0.03	-0.44	-2.97	MM/GBSA
R-R-PHE-456	-5.82	-2.94	3.07	-0.54	-6.23	MM/GBSA
R-R-ARG-457	-2.34	-19.79	20.99	-0.19	-1.34	MM/GBSA
R-R-LYS-458	-2.73	-16.1	16.8	-0.47	-2.5	MM/GBSA
R-R-SER-459	-1.17	-1.78	2.19	-0.08	-0.83	MM/GBSA
R-R-LYS-460	-1.61	-27.33	29.14	-0.26	-0.06	MM/GBSA
R-R-LEU-461	-0.1	0.54	-0.49	0	-0.05	MM/GBSA
R-R-LYS-462	-0.04	-13.69	13.7	0	-0.02	MM/GBSA
R-R-PRO-463	-0.01	0.02	-0.02	0	-0.01	MM/GBSA
R-R-PHE-464	-0.01	-0.3	0.31	0	0	MM/GBSA
R-R-GLU-465	-0.03	14.34	-14.03	0	0.28	MM/GBSA
R-R-ARG-466	-0.01	-9.68	9.65	0	-0.05	MM/GBSA
R-R-ASP-467	-0.04	14.31	-14.07	0	0.21	MM/GBSA
R-R-ILE-468	-0.01	0.1	-0.08	0	0	MM/GBSA
R-R-SER-469	-0.03	0.83	-0.76	0	0.04	MM/GBSA
R-R-THR-470	-0.02	0.23	-0.14	0	0.07	MM/GBSA
R-R-GLU-471	-0.05	7.89	-7.54	0	0.31	MM/GBSA
R-R-ILE-472	-0.09	-0.52	0.57	0	-0.04	MM/GBSA
R-R-TYR-473	-3.46	-1.97	2.31	-0.49	-3.61	MM/GBSA
R-R-GLN-474	-0.47	1.38	-0.44	0	0.46	MM/GBSA
R-R-ALA-475	-2.86	-1.51	3.25	-0.38	-1.51	MM/GBSA
R-R-GLY-476	-0.88	1.45	-0.79	-0.13	-0.35	MM/GBSA
R-R-ASN-477	-0.83	1.58	-0.84	-0.19	-0.28	MM/GBSA
R-R-LYS-478	-0.08	1.22	-0.94	0	0.2	MM/GBSA
R-R-PRO-479	-0.03	-0.34	0.38	0	0.01	MM/GBSA
R-R-CYS-480	-0.04	-0.22	0.27	0	0.01	MM/GBSA
R-R-ASN-481	-0.01	0.08	-0.03	0	0.04	MM/GBSA
R-R-GLY-482	-0.01	0.16	-0.1	0	0.05	MM/GBSA
R-R-VAL-483	-0.02	-0.39	0.46	0	0.06	MM/GBSA
R-R-ALA-484	-0.05	-0.56	0.65	0	0.03	MM/GBSA
R-R-GLY-485	-0.08	0.7	-0.42	0	0.2	MM/GBSA
R-R-PRO-486	-0.29	0.55	-0.24	-0.03	-0.01	MM/GBSA
R-R-ASN-487	-1.09	-2.98	2.5	-0.26	-1.83	MM/GBSA
R-R-CYS-488	-0.18	-0.48	0.61	0	-0.06	MM/GBSA
R-R-TYR-489	-3.11	0.6	0.6	-0.42	-2.32	MM/GBSA
R-R-SER-490	-0.27	0.97	-0.42	-0.01	0.27	MM/GBSA
R-R-PRO-491	-0.31	1.22	-1.28	0	-0.37	MM/GBSA
R-R-LEU-492	-0.17	0	0.18	0	0.01	MM/GBSA
R-R-GLN-493	-1.16	-1.98	2.7	-0.31	-0.76	MM/GBSA
R-R-SER-494	-0.08	1.72	-1.54	0	0.09	MM/GBSA
R-R-TYR-495	-0.16	-1.29	1.39	0	-0.06	MM/GBSA
R-R-GLY-496	-0.04	-0.29	0.38	0	0.05	MM/GBSA
R-R-PHE-497	-0.06	-0.41	0.41	0	-0.06	MM/GBSA
R-R-ARG-498	-0.05	-17.15	17.16	0	-0.05	MM/GBSA
R-R-PRO-499	-0.01	0.19	-0.17	0	0.01	MM/GBSA
R-R-THR-500	-0.02	-0.03	0.14	0	0.09	MM/GBSA
R-R-TYR-501	-0.14	-1.36	1.57	0	0.06	MM/GBSA
R-R-GLY-502	-0.05	0.64	-0.55	0	0.04	MM/GBSA
R-R-VAL-503	-0.06	0.38	-0.24	0	0.09	MM/GBSA
R-R-GLY-504	-0.13	0.34	-0.19	0	0.02	MM/GBSA
R-R-HIE-505	-1.59	1.96	-0.69	-0.33	-0.64	MM/GBSA
R-R-GLN-506	-0.05	0.32	-0.24	0	0.04	MM/GBSA
R-R-PRO-507	-0.02	-0.23	0.22	0	-0.03	MM/GBSA
R-R-TYR-508	-0.03	0.22	-0.19	0	-0.01	MM/GBSA
R-R-ARG-509	-0.01	-9.18	9.08	0	-0.11	MM/GBSA
R-R-VAL-510	-0.01	0.12	-0.11	0	0	MM/GBSA
R-R-VAL-511	0	0.2	-0.2	0	0	MM/GBSA
R-R-VAL-512	-0.01	0.07	-0.06	0	0	MM/GBSA
R-R-LEU-513	0	0.11	-0.11	0	0	MM/GBSA
R-R-SER-514	0	-0.05	0.05	0	0	MM/GBSA
R-R-PHE-515	0	0.2	-0.2	0	0	MM/GBSA
R-R-GLU-516	0	4.89	-4.83	0	0.06	MM/GBSA
R-R-LEU-517	0	0.11	-0.11	0	0	MM/GBSA
R-R-LEU-518	0	-0.06	0.06	0	0	MM/GBSA
R-R-HIE-519	0	-0.14	0.14	0	0	MM/GBSA
R-R-ALA-520	0	0.02	-0.02	0	0	MM/GBSA
R-R-PRO-521	0	0.12	-0.12	0	0	MM/GBSA
R-R-ALA-522	0	-0.08	0.08	0	0	MM/GBSA
R-R-THR-523	0	-0.03	0.03	0	0	MM/GBSA
R-R-VAL-524	0	-0.02	0.02	0	0	MM/GBSA
R-R-CYS-525	0	0.09	-0.09	0	0	MM/GBSA
R-R-GLY-526	0	-0.03	0.03	0	0	MM/GBSA
R-R-PRO-527	0	-0.06	0.06	0	0	MM/GBSA
R-R-LYS-528	0	0.42	-0.41	0	0.01	MM/GBSA
L-H-GLU-1	-0.25	4.44	-3.14	-0.05	1.01	MM/GBSA
L-H-VAL-2	-0.36	-0.11	0.29	-0.09	-0.27	MM/GBSA
L-H-GLN-3	-0.03	-0.81	0.86	0	0.02	MM/GBSA
L-H-LEU-4	-0.02	-0.05	0.05	0	-0.02	MM/GBSA
L-H-VAL-5	-0.01	-0.06	0.06	0	-0.01	MM/GBSA
L-H-GLU-6	0	-27.29	26.95	0	-0.35	MM/GBSA
L-H-SER-7	0	-0.4	0.39	0	-0.01	MM/GBSA
L-H-GLY-8	0	0.07	-0.06	0	0	MM/GBSA
L-H-GLY-9	0	0.1	-0.1	0	0	MM/GBSA
L-H-SER-10	0	-0.19	0.19	0	0	MM/GBSA
L-H-VAL-11	0	-0.03	0.03	0	0	MM/GBSA
L-H-VAL-12	0	0	0	0	0	MM/GBSA
L-H-GLN-13	0	-0.28	0.28	0	0	MM/GBSA
L-H-PRO-14	0	0.15	-0.15	0	0	MM/GBSA
L-H-GLY-15	0	0.06	-0.06	0	0	MM/GBSA
L-H-ARG-16	0	17.59	-17.37	0	0.22	MM/GBSA
L-H-ALA-17	0	0.26	-0.25	0	0	MM/GBSA
L-H-LEU-18	0	-0.06	0.06	0	0	MM/GBSA
L-H-ARG-19	0	23.3	-23.01	0	0.29	MM/GBSA
L-H-LEU-20	0	0.02	-0.01	0	0	MM/GBSA
L-H-SER-21	0	0.1	-0.09	0	0.01	MM/GBSA
L-H-CYS-22	-0.01	-0.01	0.02	0	0.01	MM/GBSA
L-H-ALA-23	0	-0.04	0.06	0	0.02	MM/GBSA
L-H-ALA-24	-0.02	0.36	-0.29	0	0.05	MM/GBSA
L-H-SER-25	-0.07	-0.07	0.21	0	0.07	MM/GBSA
L-H-GLY-26	-0.11	0.64	-0.37	0	0.16	MM/GBSA
L-H-ILE-27	-2.03	0.03	-0.09	-0.46	-2.54	MM/GBSA
L-H-THR-28	-1.78	-3.51	2.33	-0.33	-3.29	MM/GBSA
L-H-PHE-29	-0.17	-0.36	0.41	0	-0.12	MM/GBSA
L-H-SER-30	-0.19	-0.71	0.96	0	0.06	MM/GBSA
L-H-SER-31	-1.74	-1.91	2.46	-0.29	-1.48	MM/GBSA
L-H-PHE-32	-1.57	0.35	-0.23	-0.22	-1.67	MM/GBSA
L-H-GLY-33	-0.07	0.1	-0.04	0	-0.01	MM/GBSA
L-H-MET-34	-0.05	-0.5	0.5	0	-0.05	MM/GBSA
L-H-TYR-35	-0.06	0.1	-0.08	0	-0.04	MM/GBSA
L-H-TRP-36	-0.01	-0.25	0.24	0	-0.02	MM/GBSA
L-H-VAL-37	-0.01	0.03	-0.03	0	0	MM/GBSA
L-H-ARG-38	0	23.78	-23.48	0	0.3	MM/GBSA
L-H-GLN-39	0	-0.12	0.12	0	0	MM/GBSA
L-H-ALA-40	0	-0.33	0.33	0	0	MM/GBSA
L-H-PRO-41	0	-0.01	0.01	0	0	MM/GBSA
L-H-GLY-42	0	0.1	-0.1	0	0	MM/GBSA
L-H-LYS-43	0	21.93	-21.66	0	0.27	MM/GBSA
L-H-GLY-44	0	0.51	-0.5	0	0.01	MM/GBSA
L-H-LEU-45	0	0.21	-0.21	0	0	MM/GBSA
L-H-GLU-46	0	-25.29	24.98	0	-0.32	MM/GBSA
L-H-TRP-47	-0.02	0.73	-0.71	0	0	MM/GBSA
L-H-LEU-48	-0.01	0.14	-0.14	0	0	MM/GBSA
L-H-GLY-49	-0.01	0.19	-0.17	0	0.02	MM/GBSA
L-H-TYR-50	-0.12	0.74	-0.6	0	0.02	MM/GBSA
L-H-ILE-51	-0.04	0.21	-0.16	0	0.02	MM/GBSA
L-H-ALA-52	-0.08	1.04	-0.84	0	0.13	MM/GBSA
L-H-TYR-53	-1.42	-1.97	1.3	-0.22	-2.31	MM/GBSA
L-H-ASP-54	-0.16	-39.66	39.61	0	-0.2	MM/GBSA
L-H-GLY-55	-0.02	0.42	-0.33	0	0.06	MM/GBSA
L-H-SER-56	-0.13	-0.26	0.43	0	0.04	MM/GBSA
L-H-ASP-57	-0.17	-44.79	45.11	-0.02	0.13	MM/GBSA
L-H-THR-58	-0.03	-0.61	0.67	0	0.04	MM/GBSA
L-H-TYR-59	-0.15	-0.05	0.29	0	0.09	MM/GBSA
L-H-TYR-60	-0.01	-0.22	0.24	0	0.01	MM/GBSA
L-H-ALA-61	0	0.17	-0.17	0	0	MM/GBSA
L-H-ASP-62	-0.01	-26.74	26.45	0	-0.3	MM/GBSA
L-H-SER-63	0	0.24	-0.24	0	0	MM/GBSA
L-H-VAL-64	0	0.3	-0.3	0	0	MM/GBSA
L-H-LYS-65	-0.01	27.46	-27.05	0	0.41	MM/GBSA
L-H-GLY-66	0	0.28	-0.27	0	0	MM/GBSA
L-H-ARG-67	0	22.38	-22.1	0	0.28	MM/GBSA
L-H-PHE-68	0	0.09	-0.08	0	0	MM/GBSA
L-H-THR-69	0	0.32	-0.31	0	0.01	MM/GBSA
L-H-ILE-70	-0.01	0.08	-0.06	0	0	MM/GBSA
L-H-SER-71	0	0.06	-0.03	0	0.02	MM/GBSA
L-H-ARG-72	-0.04	32.76	-31.96	0	0.76	MM/GBSA
L-H-ASP-73	-0.01	-26.46	26.16	0	-0.3	MM/GBSA
L-H-ASN-74	-0.03	0.51	-0.45	0	0.03	MM/GBSA
L-H-SER-75	-0.01	-0.02	0.04	0	0.02	MM/GBSA
L-H-LYS-76	-0.01	24.17	-23.82	0	0.34	MM/GBSA
L-H-ASN-77	-0.04	-0.07	0.19	0	0.07	MM/GBSA
L-H-THR-78	-0.01	-0.41	0.43	0	0.01	MM/GBSA
L-H-LEU-79	-0.01	0.29	-0.28	0	0	MM/GBSA
L-H-TYR-80	-0.01	-0.58	0.57	0	-0.01	MM/GBSA
L-H-LEU-81	0	0.05	-0.05	0	0	MM/GBSA
L-H-GLN-82	0	-0.41	0.41	0	-0.01	MM/GBSA
L-H-MET-83	0	-0.04	0.04	0	0	MM/GBSA
L-H-ASN-84	0	0.07	-0.07	0	0	MM/GBSA
L-H-SER-85	0	-0.13	0.13	0	0	MM/GBSA
L-H-LEU-86	0	0.29	-0.29	0	0	MM/GBSA
L-H-ARG-87	0	20.82	-20.56	0	0.26	MM/GBSA
L-H-ILE-88	0	-0.19	0.18	0	0	MM/GBSA
L-H-GLU-89	0	-22.35	22.07	0	-0.28	MM/GBSA
L-H-ASP-90	0	-22.3	22.02	0	-0.28	MM/GBSA
L-H-THR-91	0	-0.02	0.02	0	0	MM/GBSA
L-H-ALA-92	0	0.26	-0.25	0	0	MM/GBSA
L-H-VAL-93	0	-0.01	0.01	0	0	MM/GBSA
L-H-TYR-94	0	0.05	-0.05	0	0	MM/GBSA
L-H-TYR-95	0	0.1	-0.1	0	0	MM/GBSA
L-H-CYS-96	-0.01	0.1	-0.08	0	0.02	MM/GBSA
L-H-ALA-97	-0.01	0.3	-0.26	0	0.03	MM/GBSA
L-H-LYS-98	-0.26	36.24	-35.11	-0.03	0.84	MM/GBSA
L-H-ASP-99	-0.21	-37.54	37.31	0	-0.43	MM/GBSA
L-H-TYR-100	-0.57	0.12	0.42	-0.02	-0.04	MM/GBSA
L-H-TYR-101	-4.15	0.11	1.3	-0.54	-3.28	MM/GBSA
L-H-PRO-102	-4.43	-1.32	2.95	-0.42	-3.22	MM/GBSA
L-H-LEU-103	-4.66	0.9	-0.27	-0.64	-4.67	MM/GBSA
L-H-LEU-104	-5.08	-4.61	4.37	-0.76	-6.08	MM/GBSA
L-H-SER-105	-2.53	-0.47	1.57	-0.12	-1.55	MM/GBSA
L-H-TYR-106	-0.58	0.07	0.24	-0.02	-0.29	MM/GBSA
L-H-TYR-107	-4.67	-0.68	2.44	-0.48	-3.38	MM/GBSA
L-H-TYR-108	-2.89	-0.7	2.59	-0.46	-1.46	MM/GBSA
L-H-GLY-109	-0.04	-0.44	0.51	0	0.04	MM/GBSA
L-H-LEU-110	-0.03	-0.06	0.08	0	-0.01	MM/GBSA
L-H-ASP-111	-0.1	-36.62	36.38	0	-0.35	MM/GBSA
L-H-VAL-112	-0.05	-0.18	0.23	0	0	MM/GBSA
L-H-TRP-113	-0.02	0.08	-0.06	0	0	MM/GBSA
L-H-GLY-114	0	-0.3	0.29	0	-0.01	MM/GBSA
L-H-GLN-115	0	-0.42	0.42	0	0	MM/GBSA
L-H-GLY-116	0	0.12	-0.12	0	0	MM/GBSA
L-H-THR-117	0	-0.18	0.18	0	0	MM/GBSA
L-H-THR-118	0	-0.17	0.17	0	0	MM/GBSA
L-H-VAL-119	0	-0.13	0.13	0	0	MM/GBSA
L-H-THR-120	0	-0.18	0.18	0	0	MM/GBSA
L-H-VAL-121	0	-0.06	0.06	0	0	MM/GBSA
L-H-PHE-122	0	-0.14	0.13	0	0	MM/GBSA
L-H-ASN-123	0	-0.13	0.13	0	0	MM/GBSA
L-H-GLN-124	0	-0.04	0.04	0	0	MM/GBSA
L-H-ILE-125	0	0.08	-0.08	0	0	MM/GBSA
L-H-LYS-126	0	15.53	-15.33	0	0.19	MM/GBSA
L-H-PRO-127	0	-0.08	0.08	0	0	MM/GBSA
L-H-PRO-128	0	0.15	-0.15	0	0	MM/GBSA
L-H-SER-129	0	-0.08	0.07	0	0	MM/GBSA
L-H-VAL-130	0	0.06	-0.06	0	0	MM/GBSA
L-H-PHE-131	0	-0.11	0.1	0	0	MM/GBSA
L-H-PRO-132	0	-0.07	0.07	0	0	MM/GBSA
L-H-LEU-133	0	0.01	-0.01	0	0	MM/GBSA
L-H-ALA-134	0	-0.16	0.16	0	0	MM/GBSA
L-H-PRO-135	0	0.04	-0.04	0	0	MM/GBSA
L-H-SER-136	0	-0.04	0.04	0	0	MM/GBSA
L-H-SER-137	0	-13.68	13.51	0	-0.17	MM/GBSA
L-H-GLY-142	0	14	-13.82	0	0.18	MM/GBSA
L-H-GLY-143	0	0.03	-0.03	0	0	MM/GBSA
L-H-THR-144	0	0.09	-0.09	0	0	MM/GBSA
L-H-ALA-145	0	-0.03	0.03	0	0	MM/GBSA
L-H-ALA-146	0	0.08	-0.08	0	0	MM/GBSA
L-H-LEU-147	0	-0.09	0.09	0	0	MM/GBSA
L-H-GLY-148	0	0.15	-0.15	0	0	MM/GBSA
L-H-CYS-149	0	-0.03	0.03	0	0	MM/GBSA
L-H-LEU-150	0	0.16	-0.16	0	0	MM/GBSA
L-H-VAL-151	0	-0.08	0.08	0	0	MM/GBSA
L-H-LYS-152	0	15.81	-15.61	0	0.2	MM/GBSA
L-H-ASP-153	0	-16.14	15.94	0	-0.2	MM/GBSA
L-H-TYR-154	0	-0.12	0.12	0	0	MM/GBSA
L-H-PHE-155	0	0.19	-0.18	0	0	MM/GBSA
L-H-PRO-156	0	0.28	-0.28	0	0	MM/GBSA
L-H-GLU-157	0	-19.42	19.18	0	-0.24	MM/GBSA
L-H-PRO-158	0	0.1	-0.1	0	0	MM/GBSA
L-H-VAL-159	0	-0.22	0.21	0	0	MM/GBSA
L-H-THR-160	0	0.09	-0.09	0	0	MM/GBSA
L-H-VAL-161	0	-0.12	0.12	0	0	MM/GBSA
L-H-SER-162	0	-0.02	0.02	0	0	MM/GBSA
L-H-TRP-163	0	0.07	-0.06	0	0	MM/GBSA
L-H-ASN-164	0	-0.08	0.08	0	0	MM/GBSA
L-H-SER-165	0	0.03	-0.03	0	0	MM/GBSA
L-H-GLY-166	0	-0.03	0.03	0	0	MM/GBSA
L-H-ALA-167	0	0	0	0	0	MM/GBSA
L-H-LEU-168	0	-0.01	0.01	0	0	MM/GBSA
L-H-THR-169	0	-0.09	0.09	0	0	MM/GBSA
L-H-SER-170	0	0.04	-0.04	0	0	MM/GBSA
L-H-GLY-171	0	0.06	-0.06	0	0	MM/GBSA
L-H-VAL-172	0	-0.07	0.07	0	0	MM/GBSA
L-H-HIE-173	0	0.29	-0.29	0	0	MM/GBSA
L-H-THR-174	0	0.01	-0.01	0	0	MM/GBSA
L-H-PHE-175	0	0.12	-0.12	0	0	MM/GBSA
L-H-PRO-176	0	0.26	-0.26	0	0	MM/GBSA
L-H-ALA-177	0	-0.19	0.19	0	0	MM/GBSA
L-H-VAL-178	0	0.17	-0.17	0	0	MM/GBSA
L-H-LEU-179	0	-0.05	0.04	0	0	MM/GBSA
L-H-GLN-180	0	-0.19	0.19	0	0	MM/GBSA
L-H-SER-181	0	-0.2	0.2	0	0	MM/GBSA
L-H-SER-182	0	-0.12	0.12	0	0	MM/GBSA
L-H-GLY-183	0	-0.02	0.02	0	0	MM/GBSA
L-H-LEU-184	0	-0.3	0.29	0	0	MM/GBSA
L-H-TYR-185	0	0.23	-0.23	0	0	MM/GBSA
L-H-SER-186	0	-0.13	0.13	0	0	MM/GBSA
L-H-LEU-187	0	0.07	-0.07	0	0	MM/GBSA
L-H-SER-188	0	-0.14	0.14	0	0	MM/GBSA
L-H-SER-189	0	0.1	-0.1	0	0	MM/GBSA
L-H-VAL-190	0	-0.08	0.08	0	0	MM/GBSA
L-H-VAL-191	0	0.03	-0.03	0	0	MM/GBSA
L-H-THR-192	0	0	0	0	0	MM/GBSA
L-H-VAL-193	0	-0.06	0.07	0	0	MM/GBSA
L-H-PRO-194	0	0.01	-0.01	0	0	MM/GBSA
L-H-SER-195	0	0.07	-0.06	0	0	MM/GBSA
L-H-SER-196	0	0.04	-0.04	0	0	MM/GBSA
L-H-SER-197	0	0.09	-0.09	0	0	MM/GBSA
L-H-LEU-198	0	0.1	-0.1	0	0	MM/GBSA
L-H-GLY-199	0	0.07	-0.07	0	0	MM/GBSA
L-H-THR-200	0	0.08	-0.08	0	0	MM/GBSA
L-H-GLN-201	0	0.12	-0.12	0	0	MM/GBSA
L-H-THR-202	0	-0.05	0.05	0	0	MM/GBSA
L-H-TYR-203	0	0.12	-0.12	0	0	MM/GBSA
L-H-ILE-204	0	-0.02	0.02	0	0	MM/GBSA
L-H-CYS-205	0	0.19	-0.18	0	0	MM/GBSA
L-H-ASN-206	0	-0.08	0.08	0	0	MM/GBSA
L-H-VAL-207	0	0.15	-0.15	0	0	MM/GBSA
L-H-ASN-208	0	-0.03	0.03	0	0	MM/GBSA
L-H-HIE-209	0	0.29	-0.29	0	0	MM/GBSA
L-H-LYS-210	0	16.64	-16.43	0	0.21	MM/GBSA
L-H-PRO-211	0	0.08	-0.08	0	0	MM/GBSA
L-H-SER-212	0	0.15	-0.15	0	0	MM/GBSA
L-H-ASN-213	0	0.11	-0.11	0	0	MM/GBSA
L-H-THR-214	0	-0.11	0.1	0	0	MM/GBSA
L-H-LYS-215	0	14.64	-14.46	0	0.18	MM/GBSA
L-H-VAL-216	0	-0.06	0.05	0	0	MM/GBSA
L-H-ASP-217	0	-14.04	13.87	0	-0.18	MM/GBSA
L-H-LYS-218	0	13.77	-13.6	0	0.17	MM/GBSA
L-H-LYS-219	0	12.58	-12.42	0	0.16	MM/GBSA
L-H-VAL-220	0	0.04	-0.04	0	0	MM/GBSA
L-H-GLU-221	0	-12.84	12.68	0	-0.16	MM/GBSA
L-H-PRO-222	0	0.04	-0.04	0	0	MM/GBSA
L-H-LYS-223	0	0.05	-0.05	0	0	MM/GBSA
L-L-SER-2	0	27.38	-26.97	0	0.4	MM/GBSA
L-L-VAL-3	0	0.15	-0.14	0	0	MM/GBSA
L-L-LEU-4	-0.01	0.67	-0.65	0	0	MM/GBSA
L-L-THR-5	0	-0.54	0.54	0	0	MM/GBSA
L-L-GLN-6	0	0.26	-0.25	0	0	MM/GBSA
L-L-PRO-7	0	-0.21	0.21	0	-0.01	MM/GBSA
L-L-ARG-8	0	22.87	-22.58	0	0.29	MM/GBSA
L-L-SER-9	0	-0.11	0.11	0	0	MM/GBSA
L-L-VAL-10	0	0.09	-0.09	0	0	MM/GBSA
L-L-SER-11	0	-0.44	0.44	0	-0.01	MM/GBSA
L-L-GLY-12	0	0.32	-0.31	0	0	MM/GBSA
L-L-SER-13	0	-0.62	0.61	0	-0.01	MM/GBSA
L-L-PRO-14	0	0.21	-0.21	0	0	MM/GBSA
L-L-GLY-15	0	0.06	-0.06	0	0	MM/GBSA
L-L-GLN-16	0	-0.5	0.5	0	-0.01	MM/GBSA
L-L-SER-17	0	0.85	-0.83	0	0.02	MM/GBSA
L-L-VAL-18	0	-0.54	0.53	0	-0.01	MM/GBSA
L-L-THR-19	0	0.99	-0.96	0	0.03	MM/GBSA
L-L-ILE-20	-0.01	-0.62	0.61	0	-0.01	MM/GBSA
L-L-SER-21	0	0.5	-0.48	0	0.02	MM/GBSA
L-L-CYS-22	-0.01	-0.21	0.22	0	0	MM/GBSA
L-L-THR-23	-0.01	0.38	-0.35	0	0.02	MM/GBSA
L-L-GLY-24	0	0.46	-0.42	0	0.03	MM/GBSA
L-L-THR-25	-0.01	-0.97	0.97	0	0	MM/GBSA
L-L-SER-26	-0.02	-0.62	0.73	0	0.09	MM/GBSA
L-L-SER-27	-0.03	-0.16	0.26	0	0.07	MM/GBSA
L-L-ASP-28	-0.04	-34.86	34.5	0	-0.4	MM/GBSA
L-L-VAL-29	-0.04	-1.53	1.54	0	-0.03	MM/GBSA
L-L-GLY-30	-0.04	-0.67	0.82	0	0.11	MM/GBSA
L-L-ALA-31	-0.16	-0.35	0.79	-0.01	0.28	MM/GBSA
L-L-TYR-32	-0.83	-0.64	1.53	-0.17	-0.12	MM/GBSA
L-L-ASN-33	-2.45	-0.51	2.49	-0.41	-0.88	MM/GBSA
L-L-TYR-34	-2.55	-2.54	2	-0.52	-3.62	MM/GBSA
L-L-VAL-35	-0.09	-0.81	0.84	0	-0.06	MM/GBSA
L-L-SER-36	-0.03	-0.74	0.76	0	-0.01	MM/GBSA
L-L-TRP-37	-0.03	0.32	-0.32	0	-0.03	MM/GBSA
L-L-TYR-38	-0.02	-0.22	0.22	0	-0.01	MM/GBSA
L-L-GLN-39	-0.01	-0.37	0.37	0	-0.01	MM/GBSA
L-L-GLN-40	0	-0.08	0.08	0	0	MM/GBSA
L-L-HIE-41	0	-0.23	0.23	0	-0.01	MM/GBSA
L-L-PRO-42	0	-0.31	0.3	0	-0.01	MM/GBSA
L-L-GLY-43	0	0	0	0	0	MM/GBSA
L-L-LYS-44	0	25.98	-25.65	0	0.33	MM/GBSA
L-L-ALA-45	0	0.08	-0.07	0	0.01	MM/GBSA
L-L-PRO-46	-0.01	0.11	-0.09	0	0.01	MM/GBSA
L-L-LYS-47	-0.01	34.61	-34.09	0	0.51	MM/GBSA
L-L-PHE-48	-0.05	0.29	-0.24	0	0	MM/GBSA
L-L-MET-49	-0.02	-0.33	0.38	0	0.03	MM/GBSA
L-L-ILE-50	-0.05	1.11	-1.08	0	-0.02	MM/GBSA
L-L-TYR-51	-0.46	-0.57	1.03	-0.04	-0.04	MM/GBSA
L-L-ASP-52	0.5	-84.68	79.05	-0.21	-5.33	MM/GBSA
L-L-VAL-53	-0.37	0.84	-0.78	-0.03	-0.34	MM/GBSA
L-L-ASP-54	-0.48	-61.97	62.98	-0.09	0.44	MM/GBSA
L-L-GLN-55	-1.13	1.11	-0.16	-0.3	-0.48	MM/GBSA
L-L-ARG-56	-0.1	46.75	-45.74	0	0.91	MM/GBSA
L-L-PRO-57	-0.06	-0.53	0.59	0	0	MM/GBSA
L-L-SER-58	-0.07	0.13	0.16	0	0.22	MM/GBSA
L-L-GLY-59	-0.01	0.46	-0.43	0	0.02	MM/GBSA
L-L-VAL-60	-0.02	-0.39	0.44	0	0.03	MM/GBSA
L-L-PRO-61	-0.01	-0.62	0.62	0	-0.02	MM/GBSA
L-L-ASP-62	-0.02	-41.01	40.59	0	-0.43	MM/GBSA
L-L-ARG-63	-0.01	33.06	-32.61	0	0.44	MM/GBSA
L-L-PHE-64	-0.02	-0.61	0.62	0	0	MM/GBSA
L-L-SER-65	-0.02	1.93	-1.81	0	0.09	MM/GBSA
L-L-GLY-66	-0.04	-0.82	0.96	0	0.1	MM/GBSA
L-L-SER-67	-0.06	1.68	-1.48	0	0.14	MM/GBSA
L-L-LYS-68	-0.23	50.7	-48.71	-0.01	1.76	MM/GBSA
L-L-SER-69	-0.04	0.27	-0.16	0	0.06	MM/GBSA
L-L-GLY-70	-0.03	-0.59	0.67	0	0.05	MM/GBSA
L-L-ASN-71	-0.02	-1.08	1.12	0	0.03	MM/GBSA
L-L-THR-72	-0.02	-0.77	0.81	0	0.02	MM/GBSA
L-L-ALA-73	-0.02	0.88	-0.84	0	0.02	MM/GBSA
L-L-SER-74	-0.01	-0.67	0.7	0	0.02	MM/GBSA
L-L-LEU-75	-0.01	0.16	-0.15	0	-0.01	MM/GBSA
L-L-ILE-76	-0.02	-0.2	0.2	0	-0.02	MM/GBSA
L-L-ILE-77	-0.01	0.29	-0.29	0	0	MM/GBSA
L-L-SER-78	-0.01	0.41	-0.39	0	0.02	MM/GBSA
L-L-GLY-79	0	-0.32	0.32	0	0	MM/GBSA
L-L-LEU-80	0	0.08	-0.08	0	0	MM/GBSA
L-L-GLN-81	0	-0.63	0.62	0	-0.01	MM/GBSA
L-L-ALA-82	0	-0.1	0.1	0	0	MM/GBSA
L-L-GLU-83	0	-28.37	28.01	0	-0.36	MM/GBSA
L-L-ASP-84	0	-31.76	31.37	0	-0.4	MM/GBSA
L-L-GLU-85	0	-25.28	24.96	0	-0.32	MM/GBSA
L-L-ALA-86	0	0.06	-0.06	0	0	MM/GBSA
L-L-ASP-87	0	-26.71	26.38	0	-0.33	MM/GBSA
L-L-TYR-88	0	0.27	-0.27	0	0	MM/GBSA
L-L-TYR-89	-0.01	-0.22	0.23	0	0	MM/GBSA
L-L-CYS-90	-0.01	1.02	-0.97	0	0.04	MM/GBSA
L-L-SER-91	-0.01	-0.51	0.51	0	-0.01	MM/GBSA
L-L-SER-92	-0.03	0.38	-0.35	0	0	MM/GBSA
L-L-TYR-93	-0.62	-0.24	0.37	-0.04	-0.54	MM/GBSA
L-L-ALA-94	-0.04	0.21	-0.15	0	0.02	MM/GBSA
L-L-GLY-95	-0.1	0.04	0.18	0	0.12	MM/GBSA
L-L-SER-96	-0.13	0.21	-0.01	-0.04	0.03	MM/GBSA
L-L-TYR-97	-1.2	-10.01	5.48	-0.52	-6.24	MM/GBSA
L-L-ILE-98	-0.05	-0.49	0.53	0	0	MM/GBSA
L-L-TRP-99	-0.09	0.51	-0.39	0	0.02	MM/GBSA
L-L-VAL-100	-0.01	-0.39	0.4	0	-0.01	MM/GBSA
L-L-PHE-101	-0.01	-0.02	0.02	0	-0.01	MM/GBSA
L-L-GLY-102	0	0.06	-0.05	0	0	MM/GBSA
L-L-GLY-103	0	0.26	-0.25	0	0	MM/GBSA
L-L-GLY-104	0	0.47	-0.46	0	0.01	MM/GBSA
L-L-THR-105	0	-0.68	0.67	0	-0.01	MM/GBSA
L-L-GLN-106	0	0.1	-0.09	0	0	MM/GBSA
L-L-LEU-107	0	0.35	-0.35	0	0	MM/GBSA
L-L-THR-108	0	-0.07	0.07	0	0	MM/GBSA
L-L-VAL-109	0	0.06	-0.05	0	0	MM/GBSA
L-L-LEU-110	0	-0.27	0.27	0	0	MM/GBSA
L-L-GLY-111	0	0.03	-0.03	0	0	MM/GBSA
L-L-GLN-112	0	-0.39	0.38	0	-0.01	MM/GBSA
L-L-PRO-113	0	-0.05	0.05	0	0	MM/GBSA
L-L-LYS-114	0	21.44	-21.17	0	0.27	MM/GBSA
L-L-ALA-115	0	-0.17	0.17	0	0	MM/GBSA
L-L-ALA-116	0	0.04	-0.04	0	0	MM/GBSA
L-L-PRO-117	0	0.09	-0.09	0	0	MM/GBSA
L-L-SER-118	0	-0.3	0.3	0	0	MM/GBSA
L-L-VAL-119	0	0.04	-0.04	0	0	MM/GBSA
L-L-THR-120	0	-0.19	0.18	0	0	MM/GBSA
L-L-LEU-121	0	0.05	-0.05	0	0	MM/GBSA
L-L-PHE-122	0	-0.13	0.13	0	0	MM/GBSA
L-L-PRO-123	0	-0.09	0.09	0	0	MM/GBSA
L-L-PRO-124	0	0.08	-0.08	0	0	MM/GBSA
L-L-SER-125	0	-0.03	0.03	0	0	MM/GBSA
L-L-SER-126	0	-0.02	0.02	0	0	MM/GBSA
L-L-GLU-127	0	-13.66	13.49	0	-0.17	MM/GBSA
L-L-GLU-128	0	-15.05	14.87	0	-0.19	MM/GBSA
L-L-LEU-129	0	-0.01	0.01	0	0	MM/GBSA
L-L-GLN-130	0	0.1	-0.1	0	0	MM/GBSA
L-L-ALA-131	0	-0.01	0.01	0	0	MM/GBSA
L-L-ASN-132	0	-0.04	0.04	0	0	MM/GBSA
L-L-LYS-133	0	15.11	-14.92	0	0.19	MM/GBSA
L-L-ALA-134	0	-0.04	0.04	0	0	MM/GBSA
L-L-THR-135	0	0.02	-0.02	0	0	MM/GBSA
L-L-LEU-136	0	-0.09	0.09	0	0	MM/GBSA
L-L-VAL-137	0	0.11	-0.11	0	0	MM/GBSA
L-L-CYS-138	0	-0.03	0.03	0	0	MM/GBSA
L-L-LEU-139	0	0.07	-0.06	0	0	MM/GBSA
L-L-ILE-140	0	-0.01	0.01	0	0	MM/GBSA
L-L-SER-141	0	0.01	0	0	0	MM/GBSA
L-L-ASP-142	0	-17.97	17.75	0	-0.22	MM/GBSA
L-L-PHE-143	0	0.06	-0.06	0	0	MM/GBSA
L-L-TYR-144	0	0.27	-0.27	0	0	MM/GBSA
L-L-PRO-145	0	0.4	-0.39	0	0.01	MM/GBSA
L-L-GLY-146	0	-0.07	0.07	0	0	MM/GBSA
L-L-ALA-147	0	0.06	-0.06	0	0	MM/GBSA
L-L-VAL-148	0	-0.27	0.27	0	0	MM/GBSA
L-L-THR-149	0	-0.02	0.02	0	0	MM/GBSA
L-L-VAL-150	0	-0.21	0.21	0	0	MM/GBSA
L-L-ALA-151	0	-0.02	0.02	0	0	MM/GBSA
L-L-TRP-152	0	-0.02	0.02	0	0	MM/GBSA
L-L-LYS-153	0	17.92	-17.7	0	0.22	MM/GBSA
L-L-ALA-154	0	-0.1	0.1	0	0	MM/GBSA
L-L-ASP-155	0	-14.78	14.59	0	-0.19	MM/GBSA
L-L-SER-156	0	-0.11	0.11	0	0	MM/GBSA
L-L-SER-157	0	0.1	-0.1	0	0	MM/GBSA
L-L-PRO-158	0	0.24	-0.24	0	0	MM/GBSA
L-L-VAL-159	0	-0.02	0.02	0	0	MM/GBSA
L-L-LYS-160	0	19.62	-19.37	0	0.24	MM/GBSA
L-L-ALA-161	0	-0.02	0.02	0	0	MM/GBSA
L-L-GLY-162	0	0.09	-0.08	0	0	MM/GBSA
L-L-VAL-163	0	-0.02	0.02	0	0	MM/GBSA
L-L-GLU-164	0	-18.79	18.55	0	-0.23	MM/GBSA
L-L-THR-165	0	0.05	-0.05	0	0	MM/GBSA
L-L-THR-166	0	0.11	-0.11	0	0	MM/GBSA
L-L-THR-167	0	0.31	-0.31	0	0	MM/GBSA
L-L-PRO-168	0	-0.17	0.17	0	0	MM/GBSA
L-L-SER-169	0	-0.03	0.03	0	0	MM/GBSA
L-L-LYS-170	0	22.47	-22.19	0	0.28	MM/GBSA
L-L-GLN-171	0	-0.09	0.09	0	0	MM/GBSA
L-L-SER-172	0	-0.18	0.17	0	0	MM/GBSA
L-L-ASN-173	0	-0.3	0.3	0	0	MM/GBSA
L-L-ASN-174	0	0.17	-0.17	0	0	MM/GBSA
L-L-LYS-175	0	18.52	-18.29	0	0.23	MM/GBSA
L-L-TYR-176	0	0.19	-0.19	0	0	MM/GBSA
L-L-ALA-177	0	-0.24	0.23	0	0	MM/GBSA
L-L-ALA-178	0	0.1	-0.1	0	0	MM/GBSA
L-L-SER-179	0	-0.16	0.15	0	0	MM/GBSA
L-L-SER-180	0	0.16	-0.16	0	0	MM/GBSA
L-L-TYR-181	0	-0.08	0.08	0	0	MM/GBSA
L-L-LEU-182	0	0.06	-0.06	0	0	MM/GBSA
L-L-SER-183	0	-0.08	0.08	0	0	MM/GBSA
L-L-LEU-184	0	-0.03	0.03	0	0	MM/GBSA
L-L-THR-185	0	-0.1	0.1	0	0	MM/GBSA
L-L-PRO-186	0	-0.04	0.04	0	0	MM/GBSA
L-L-GLU-187	0	-13.98	13.8	0	-0.17	MM/GBSA
L-L-GLN-188	0	0.04	-0.04	0	0	MM/GBSA
L-L-TRP-189	0	-0.14	0.13	0	0	MM/GBSA
L-L-LYS-190	0	13.34	-13.18	0	0.17	MM/GBSA
L-L-SER-191	0	0.07	-0.07	0	0	MM/GBSA
L-L-HIE-192	0	0.16	-0.16	0	0	MM/GBSA
L-L-ARG-193	0	14.29	-14.11	0	0.18	MM/GBSA
L-L-SER-194	0	0	0	0	0	MM/GBSA
L-L-TYR-195	0	0.08	-0.07	0	0	MM/GBSA
L-L-SER-196	0	0	0	0	0	MM/GBSA
L-L-CYS-197	0	0.08	-0.07	0	0	MM/GBSA
L-L-GLN-198	0	-0.29	0.28	0	0	MM/GBSA
L-L-VAL-199	0	0.15	-0.15	0	0	MM/GBSA
L-L-THR-200	0	0.15	-0.15	0	0	MM/GBSA
L-L-HIE-201	0	0.34	-0.34	0	0	MM/GBSA
L-L-GLU-202	0	-23.42	23.13	0	-0.29	MM/GBSA
L-L-GLY-203	0	0.08	-0.08	0	0	MM/GBSA
L-L-SER-204	0	-0.34	0.34	0	0	MM/GBSA
L-L-THR-205	0	-0.11	0.11	0	0	MM/GBSA
L-L-VAL-206	0	-0.16	0.15	0	0	MM/GBSA
L-L-GLU-207	0	-16.83	16.62	0	-0.21	MM/GBSA
L-L-LYS-208	0	15.79	-15.59	0	0.2	MM/GBSA
L-L-THR-209	0	-0.1	0.09	0	0	MM/GBSA
L-L-VAL-210	0	-0.08	0.07	0	0	MM/GBSA
L-L-ALA-211	0	-0.05	0.04	0	0	MM/GBSA
L-L-PRO-212	0	-13.56	13.39	0	-0.17	MM/GBSA

### Sheet: annotation
Table S8. MM-GBSA Binding Enegies and Residue Decomposition for VIR-7229 complex with XBB.1.5 (F456) RBD.
PDB ID 9AU1
CHAIN R- RBD
chains H,L - VIR-7229 antibody
