## Supplemental Tables S1-S10 and Datasets S1-S10 for "Exploring Diverse Binding Mechanisms of Broadly Neutralizing Antibodies S309, S304, CYFN-1006 and VIR-7229 Targeting SARS-CoV-2 Spike Omicron Variants: Integrative Computational Modeling Reveals Balance of Evolutionary and Dynamic Adaptability in Shaping Molecular Determinants of Immune Escape": TableS10_VIR-7229_9ATM.xlsx

### Sheet: 9ATM_ID851419-1744513420906
RESIDUE_ID	VDW	ELE	GB	SA	TOTAL	score_method
lig-rec	-109.94	-280.94	322.68	-14.07	-82.26	MM/GBSA
R-R-THR-333	0	-1.91	1.89	0	-0.02	MM/GBSA
R-R-ASN-334	0	0.11	-0.11	0	0	MM/GBSA
R-R-LEU-335	0	0	0	0	0	MM/GBSA
R-R-CYS-336	0	-0.11	0.11	0	0	MM/GBSA
R-R-PRO-337	0	0.1	-0.09	0	0	MM/GBSA
R-R-PHE-338	0	0.2	-0.19	0	0	MM/GBSA
R-R-HIE-339	0	0.21	-0.21	0	0	MM/GBSA
R-R-GLU-340	0	4.46	-4.4	0	0.05	MM/GBSA
R-R-VAL-341	0	0.26	-0.25	0	0	MM/GBSA
R-R-PHE-342	0	0.22	-0.22	0	0	MM/GBSA
R-R-ASN-343	0	0.13	-0.12	0	0	MM/GBSA
R-R-ALA-344	0	0.09	-0.09	0	0	MM/GBSA
R-R-THR-345	0	0.13	-0.13	0	0	MM/GBSA
R-R-THR-346	0	-0.2	0.2	0	0	MM/GBSA
R-R-PHE-347	-0.01	0.01	0	0	0	MM/GBSA
R-R-ALA-348	0	0.2	-0.18	0	0.01	MM/GBSA
R-R-SER-349	-0.01	-0.26	0.31	0	0.04	MM/GBSA
R-R-VAL-350	-0.04	-0.63	0.71	0	0.05	MM/GBSA
R-R-TYR-351	-0.04	-0.3	0.34	0	0	MM/GBSA
R-R-ALA-352	-0.01	-0.23	0.23	0	0	MM/GBSA
R-R-TRP-353	-0.02	-0.56	0.57	0	-0.01	MM/GBSA
R-R-ASN-354	0	0.38	-0.37	0	0	MM/GBSA
R-R-ARG-355	0	-7.03	6.95	0	-0.09	MM/GBSA
R-R-LYS-356	0	-4.27	4.22	0	-0.06	MM/GBSA
R-R-ARG-357	0	-3.68	3.63	0	-0.05	MM/GBSA
R-R-ILE-358	0	0.03	-0.03	0	0	MM/GBSA
R-R-SER-359	0	0.14	-0.14	0	0	MM/GBSA
R-R-ASN-360	0	-0.06	0.06	0	0	MM/GBSA
R-R-CYS-361	0	0.01	-0.01	0	0	MM/GBSA
R-R-VAL-362	0	0.06	-0.06	0	0	MM/GBSA
R-R-ALA-363	0	-0.03	0.03	0	0	MM/GBSA
R-R-ASP-364	0	2.71	-2.68	0	0.03	MM/GBSA
R-R-TYR-365	0	0.02	-0.02	0	0	MM/GBSA
R-R-SER-366	0	0.13	-0.12	0	0	MM/GBSA
R-R-VAL-367	0	0.01	-0.01	0	0	MM/GBSA
R-R-ILE-368	0	0.09	-0.08	0	0	MM/GBSA
R-R-TYR-369	0	0.16	-0.15	0	0	MM/GBSA
R-R-ASN-370	0	-0.01	0.01	0	0	MM/GBSA
R-R-PHE-371	0	0.11	-0.11	0	0	MM/GBSA
R-R-ALA-372	0	-0.11	0.11	0	0	MM/GBSA
R-R-PRO-373	0	0.28	-0.28	0	0	MM/GBSA
R-R-PHE-374	0	0.19	-0.18	0	0	MM/GBSA
R-R-PHE-375	0	-0.31	0.32	0	0	MM/GBSA
R-R-ALA-376	0	0.08	-0.07	0	0.01	MM/GBSA
R-R-PHE-377	0	-0.03	0.05	0	0.01	MM/GBSA
R-R-LYS-378	-0.02	-7.05	7.1	0	0.03	MM/GBSA
R-R-CYS-379	0	0.12	-0.11	0	0	MM/GBSA
R-R-TYR-380	-0.01	-0.06	0.08	0	0	MM/GBSA
R-R-GLY-381	0	-0.03	0.03	0	0	MM/GBSA
R-R-VAL-382	0	0.09	-0.09	0	0	MM/GBSA
R-R-SER-383	0	0.03	-0.02	0	0	MM/GBSA
R-R-PRO-384	0	-0.04	0.04	0	0	MM/GBSA
R-R-THR-385	0	0.01	-0.01	0	0	MM/GBSA
R-R-LYS-386	0	-1.79	1.77	0	-0.02	MM/GBSA
R-R-LEU-387	0	-0.06	0.06	0	0	MM/GBSA
R-R-ASN-388	0	0.1	-0.1	0	0	MM/GBSA
R-R-ASP-389	0	1.71	-1.69	0	0.02	MM/GBSA
R-R-LEU-390	0	-0.04	0.04	0	0	MM/GBSA
R-R-CYS-391	0	0	0	0	0	MM/GBSA
R-R-PHE-392	0	-0.07	0.07	0	0	MM/GBSA
R-R-THR-393	0	-0.04	0.04	0	0	MM/GBSA
R-R-ASN-394	0	-0.13	0.13	0	0	MM/GBSA
R-R-VAL-395	0	-0.11	0.11	0	0	MM/GBSA
R-R-TYR-396	0	0	0	0	0	MM/GBSA
R-R-ALA-397	0	-0.07	0.07	0	0	MM/GBSA
R-R-ASP-398	0	7.59	-7.48	0	0.1	MM/GBSA
R-R-SER-399	0	0.04	-0.02	0	0.01	MM/GBSA
R-R-PHE-400	-0.02	-0.47	0.47	0	-0.01	MM/GBSA
R-R-VAL-401	-0.02	0.01	0.05	0	0.04	MM/GBSA
R-R-ILE-402	-0.06	-1.01	1.06	0	-0.01	MM/GBSA
R-R-ARG-403	-0.08	-57.54	51.53	-0.43	-6.51	MM/GBSA
R-R-GLY-404	-0.05	-0.42	0.58	0	0.11	MM/GBSA
R-R-ASN-405	-1.32	-1.64	2.86	-0.14	-0.24	MM/GBSA
R-R-GLU-406	-0.46	25.17	-24.01	0	0.69	MM/GBSA
R-R-VAL-407	-0.06	-0.1	0.17	0	0.01	MM/GBSA
R-R-SER-408	-0.17	-0.67	1	-0.04	0.13	MM/GBSA
R-R-GLN-409	-0.8	0.45	0.26	-0.04	-0.13	MM/GBSA
R-R-ILE-410	-0.04	-0.27	0.29	0	-0.02	MM/GBSA
R-R-ALA-411	-0.02	0.48	-0.43	0	0.03	MM/GBSA
R-R-PRO-412	-0.02	0.11	-0.05	0	0.03	MM/GBSA
R-R-GLY-413	-0.05	-0.1	0.33	0	0.17	MM/GBSA
R-R-GLN-414	-0.27	0.68	-0.09	-0.02	0.3	MM/GBSA
R-R-THR-415	-2.44	-2.03	2.66	-0.48	-2.29	MM/GBSA
R-R-GLY-416	-1.92	-2.2	2.32	-0.2	-2	MM/GBSA
R-R-ASN-417	-2.53	-5.53	4.01	-0.38	-4.43	MM/GBSA
R-R-ILE-418	-0.38	0.23	-0.15	0	-0.3	MM/GBSA
R-R-ALA-419	-0.19	-0.45	0.5	0	-0.14	MM/GBSA
R-R-ASP-420	-0.68	13.9	-11.44	-0.12	1.66	MM/GBSA
R-R-TYR-421	-3.74	0.24	1.78	-0.44	-2.16	MM/GBSA
R-R-ASN-422	-0.11	-1.03	1.19	0	0.05	MM/GBSA
R-R-TYR-423	-0.04	0.58	-0.5	0	0.04	MM/GBSA
R-R-LYS-424	-0.07	-13.17	13.51	0	0.28	MM/GBSA
R-R-LEU-425	-0.02	0.58	-0.54	0	0.02	MM/GBSA
R-R-PRO-426	-0.01	0.04	-0.04	0	-0.01	MM/GBSA
R-R-ASP-427	-0.03	10.53	-10.26	0	0.24	MM/GBSA
R-R-ASP-428	-0.01	5.6	-5.5	0	0.09	MM/GBSA
R-R-PHE-429	-0.01	-0.27	0.27	0	0	MM/GBSA
R-R-THR-430	0	0.15	-0.14	0	0	MM/GBSA
R-R-GLY-431	0	-0.07	0.07	0	0	MM/GBSA
R-R-CYS-432	0	0.02	-0.02	0	0	MM/GBSA
R-R-VAL-433	-0.01	-0.23	0.24	0	0	MM/GBSA
R-R-ILE-434	0	0.22	-0.22	0	0	MM/GBSA
R-R-ALA-435	-0.01	-0.37	0.38	0	0	MM/GBSA
R-R-TRP-436	-0.01	0.27	-0.26	0	0	MM/GBSA
R-R-ASN-437	-0.01	-0.39	0.43	0	0.02	MM/GBSA
R-R-SER-438	-0.01	-0.02	0.03	0	0	MM/GBSA
R-R-ASN-439	-0.01	0.92	-0.88	0	0.03	MM/GBSA
R-R-LYS-440	0	-5.7	5.63	0	-0.07	MM/GBSA
R-R-LEU-441	0	-0.15	0.16	0	0	MM/GBSA
R-R-ASP-442	-0.01	10.6	-10.45	0	0.14	MM/GBSA
R-R-SER-443	-0.01	-0.21	0.24	0	0.02	MM/GBSA
R-R-LYS-444	-0.01	-8.87	8.79	0	-0.09	MM/GBSA
R-R-PRO-445	-0.01	0.75	-0.74	0	0	MM/GBSA
R-R-SER-446	-0.01	0.48	-0.41	0	0.06	MM/GBSA
R-R-GLY-447	-0.01	-0.56	0.61	0	0.04	MM/GBSA
R-R-ASN-448	-0.01	0.15	-0.1	0	0.03	MM/GBSA
R-R-TYR-449	-0.05	0.64	-0.55	0	0.03	MM/GBSA
R-R-ASN-450	-0.01	-0.19	0.23	0	0.03	MM/GBSA
R-R-TYR-451	-0.03	0.56	-0.53	0	0	MM/GBSA
R-R-LEU-452	-0.04	-0.39	0.47	0	0.04	MM/GBSA
R-R-TYR-453	-1.06	-0.32	1.08	-0.18	-0.48	MM/GBSA
R-R-ARG-454	-0.38	-15.76	16.56	0	0.42	MM/GBSA
R-R-LEU-455	-3.93	1.45	0.16	-0.48	-2.8	MM/GBSA
R-R-LEU-456	-4.6	-2.03	1.98	-0.47	-5.11	MM/GBSA
R-R-ARG-457	-2.6	-18.11	19.41	-0.19	-1.49	MM/GBSA
R-R-LYS-458	-2.77	-14.52	14.92	-0.48	-2.86	MM/GBSA
R-R-SER-459	-1.05	-1.58	2.07	-0.06	-0.62	MM/GBSA
R-R-LYS-460	-2.26	-42.9	44.38	-0.47	-1.24	MM/GBSA
R-R-LEU-461	-0.11	0.52	-0.46	0	-0.04	MM/GBSA
R-R-LYS-462	-0.05	-15.83	16.01	0	0.13	MM/GBSA
R-R-PRO-463	-0.02	0.03	-0.03	0	-0.01	MM/GBSA
R-R-PHE-464	-0.01	-0.29	0.29	0	0	MM/GBSA
R-R-GLU-465	-0.03	13.25	-12.99	0	0.23	MM/GBSA
R-R-ARG-466	-0.01	-9.06	9.03	0	-0.04	MM/GBSA
R-R-ASP-467	-0.04	13.27	-12.99	0	0.24	MM/GBSA
R-R-ILE-468	-0.01	0.15	-0.13	0	0.01	MM/GBSA
R-R-SER-469	-0.02	0.57	-0.52	0	0.02	MM/GBSA
R-R-THR-470	-0.02	0.11	-0.01	0	0.07	MM/GBSA
R-R-GLU-471	-0.06	8	-7.6	0	0.34	MM/GBSA
R-R-ILE-472	-0.1	-0.44	0.53	0	0	MM/GBSA
R-R-TYR-473	-3.85	-1.89	2.3	-0.54	-3.98	MM/GBSA
R-R-GLN-474	-0.41	1.14	-0.28	0	0.45	MM/GBSA
R-R-ALA-475	-2.38	-0.91	2.44	-0.35	-1.19	MM/GBSA
R-R-GLY-476	-0.95	1.59	-0.8	-0.16	-0.32	MM/GBSA
R-R-ASN-477	-1.24	1.9	-0.79	-0.25	-0.38	MM/GBSA
R-R-LYS-478	-0.09	1.11	-0.85	0	0.18	MM/GBSA
R-R-PRO-479	-0.03	-0.29	0.34	0	0.01	MM/GBSA
R-R-CYS-480	-0.04	-0.18	0.23	0	0.01	MM/GBSA
R-R-ASN-481	-0.01	0.08	-0.04	0	0.04	MM/GBSA
R-R-GLY-482	-0.01	0.07	-0.02	0	0.04	MM/GBSA
R-R-VAL-483	-0.02	-0.33	0.4	0	0.05	MM/GBSA
R-R-ALA-484	-0.04	-0.44	0.54	0	0.05	MM/GBSA
R-R-GLY-485	-0.08	0.38	-0.12	0	0.17	MM/GBSA
R-R-PRO-486	-0.24	0.23	0.04	0	0.03	MM/GBSA
R-R-ASN-487	-1.3	0.28	1.44	-0.25	0.18	MM/GBSA
R-R-CYS-488	-0.17	-0.31	0.45	0	-0.03	MM/GBSA
R-R-TYR-489	-4.54	0.08	1.01	-0.62	-4.07	MM/GBSA
R-R-SER-490	-0.25	0.91	-0.35	-0.01	0.3	MM/GBSA
R-R-PRO-491	-0.27	1.21	-1.26	0	-0.33	MM/GBSA
R-R-LEU-492	-0.16	-0.03	0.18	0	-0.01	MM/GBSA
R-R-GLN-493	-0.89	-3.49	3.67	-0.34	-1.05	MM/GBSA
R-R-SER-494	-0.1	1.94	-1.63	0	0.2	MM/GBSA
R-R-TYR-495	-0.19	1.45	-1.26	0	0.01	MM/GBSA
R-R-GLY-496	-0.03	1.2	-1.12	0	0.05	MM/GBSA
R-R-PHE-497	-0.05	-0.33	0.33	0	-0.05	MM/GBSA
R-R-ARG-498	-0.06	-17.71	17.75	0	-0.02	MM/GBSA
R-R-PRO-499	-0.01	0.06	-0.03	0	0.01	MM/GBSA
R-R-THR-500	-0.03	-0.33	0.46	0	0.1	MM/GBSA
R-R-TYR-501	-0.16	-0.96	1.14	0	0.03	MM/GBSA
R-R-GLY-502	-0.05	0.91	-0.82	0	0.04	MM/GBSA
R-R-VAL-503	-0.06	0.45	-0.32	0	0.08	MM/GBSA
R-R-GLY-504	-0.13	-0.03	0.21	0	0.05	MM/GBSA
R-R-HIE-505	-1.74	0.01	1.02	-0.32	-1.03	MM/GBSA
R-R-GLN-506	-0.05	0.38	-0.31	0	0.03	MM/GBSA
R-R-PRO-507	-0.02	-0.21	0.2	0	-0.03	MM/GBSA
R-R-TYR-508	-0.03	0.24	-0.22	0	0	MM/GBSA
R-R-ARG-509	-0.01	-8.39	8.31	0	-0.09	MM/GBSA
R-R-VAL-510	-0.01	0.05	-0.04	0	0	MM/GBSA
R-R-VAL-511	0	-0.01	0.01	0	0	MM/GBSA
R-R-VAL-512	0	-0.03	0.03	0	0	MM/GBSA
R-R-LEU-513	0	-0.02	0.02	0	0	MM/GBSA
R-R-SER-514	0	-0.05	0.05	0	0	MM/GBSA
R-R-PHE-515	0	0.22	-0.22	0	0	MM/GBSA
R-R-GLU-516	0	4.12	-4.07	0	0.05	MM/GBSA
R-R-LEU-517	0	0.04	-0.04	0	0	MM/GBSA
R-R-LEU-518	0	-0.05	0.05	0	0	MM/GBSA
R-R-HIE-519	0	0.02	-0.02	0	0	MM/GBSA
R-R-ALA-520	0	0.03	-0.04	0	0	MM/GBSA
R-R-PRO-521	0	0.12	-0.12	0	0	MM/GBSA
R-R-ALA-522	0	-0.08	0.08	0	0	MM/GBSA
R-R-THR-523	0	-0.01	0.01	0	0	MM/GBSA
R-R-VAL-524	0	-0.03	0.03	0	0	MM/GBSA
R-R-CYS-525	0	0.07	-0.07	0	0	MM/GBSA
R-R-GLY-526	0	-0.06	0.06	0	0	MM/GBSA
R-R-PRO-527	0	-0.07	0.07	0	0	MM/GBSA
R-R-LYS-528	0	-1.47	1.45	0	-0.02	MM/GBSA
R-R-LYS-529	0	0.14	-0.14	0	0	MM/GBSA
L-H-GLU-1	-0.13	4.55	-3.67	-0.03	0.72	MM/GBSA
L-H-VAL-2	-0.26	-0.02	0.17	-0.05	-0.15	MM/GBSA
L-H-GLN-3	-0.03	-0.74	0.79	0	0.02	MM/GBSA
L-H-LEU-4	-0.02	-0.01	0.01	0	-0.02	MM/GBSA
L-H-VAL-5	0	-0.06	0.06	0	-0.01	MM/GBSA
L-H-GLU-6	0	-28.87	28.51	0	-0.37	MM/GBSA
L-H-SER-7	0	-0.45	0.44	0	-0.01	MM/GBSA
L-H-GLY-8	0	0.03	-0.03	0	0	MM/GBSA
L-H-GLY-9	0	0.13	-0.13	0	0	MM/GBSA
L-H-SER-10	0	-0.34	0.33	0	-0.01	MM/GBSA
L-H-VAL-11	0	-0.07	0.07	0	0	MM/GBSA
L-H-VAL-12	0	0.03	-0.03	0	0	MM/GBSA
L-H-GLN-13	0	-0.2	0.2	0	0	MM/GBSA
L-H-PRO-14	0	0.19	-0.19	0	0	MM/GBSA
L-H-GLY-15	0	0.05	-0.05	0	0	MM/GBSA
L-H-ARG-16	0	19.3	-19.06	0	0.24	MM/GBSA
L-H-ALA-17	0	0.27	-0.27	0	0	MM/GBSA
L-H-LEU-18	0	-0.04	0.04	0	0	MM/GBSA
L-H-ARG-19	0	26.09	-25.76	0	0.33	MM/GBSA
L-H-LEU-20	0	0.02	-0.02	0	0	MM/GBSA
L-H-SER-21	0	0.24	-0.23	0	0.01	MM/GBSA
L-H-CYS-22	0	-0.03	0.04	0	0	MM/GBSA
L-H-ALA-23	0	0	0.02	0	0.02	MM/GBSA
L-H-ALA-24	-0.02	0.33	-0.27	0	0.04	MM/GBSA
L-H-SER-25	-0.05	-0.13	0.26	0	0.08	MM/GBSA
L-H-GLY-26	-0.08	0.94	-0.68	0	0.18	MM/GBSA
L-H-ILE-27	-1.92	0.86	-0.63	-0.46	-2.15	MM/GBSA
L-H-THR-28	-1.68	-0.15	0.05	-0.33	-2.11	MM/GBSA
L-H-PHE-29	-0.14	-0.3	0.34	0	-0.1	MM/GBSA
L-H-SER-30	-0.2	-0.82	1.08	0	0.07	MM/GBSA
L-H-SER-31	-1.89	-1.79	2.5	-0.31	-1.49	MM/GBSA
L-H-PHE-32	-1.71	0.36	-0.15	-0.22	-1.72	MM/GBSA
L-H-GLY-33	-0.06	0.32	-0.29	0	-0.03	MM/GBSA
L-H-MET-34	-0.04	-0.54	0.53	0	-0.05	MM/GBSA
L-H-TYR-35	-0.06	0.03	-0.01	0	-0.03	MM/GBSA
L-H-TRP-36	-0.01	-0.19	0.19	0	-0.01	MM/GBSA
L-H-VAL-37	0	0	0	0	0	MM/GBSA
L-H-ARG-38	0	25.83	-25.5	0	0.32	MM/GBSA
L-H-GLN-39	0	-0.04	0.04	0	0	MM/GBSA
L-H-ALA-40	0	-0.3	0.29	0	0	MM/GBSA
L-H-PRO-41	0	-0.06	0.06	0	0	MM/GBSA
L-H-GLY-42	0	0.11	-0.11	0	0	MM/GBSA
L-H-LYS-43	0	23.79	-23.49	0	0.3	MM/GBSA
L-H-GLY-44	0	0.46	-0.45	0	0.01	MM/GBSA
L-H-LEU-45	0	0.19	-0.18	0	0	MM/GBSA
L-H-GLU-46	0	-27.16	26.82	0	-0.34	MM/GBSA
L-H-TRP-47	-0.02	0.71	-0.68	0	0.01	MM/GBSA
L-H-LEU-48	0	0.12	-0.11	0	0	MM/GBSA
L-H-GLY-49	-0.01	0.32	-0.3	0	0.02	MM/GBSA
L-H-TYR-50	-0.12	1.16	-1.02	0	0.02	MM/GBSA
L-H-ILE-51	-0.04	0.56	-0.49	0	0.03	MM/GBSA
L-H-ALA-52	-0.08	1.49	-1.27	0	0.14	MM/GBSA
L-H-TYR-53	-1.25	-1.85	1	-0.22	-2.31	MM/GBSA
L-H-ASP-54	-0.16	-45.12	44.99	0	-0.29	MM/GBSA
L-H-GLY-55	-0.02	0.53	-0.44	0	0.07	MM/GBSA
L-H-SER-56	-0.15	-1.02	1.24	0	0.07	MM/GBSA
L-H-ASP-57	-0.43	-64.42	64.35	-0.17	-0.67	MM/GBSA
L-H-THR-58	-0.03	-0.98	1.04	0	0.03	MM/GBSA
L-H-TYR-59	-0.2	-0.74	0.92	-0.04	-0.05	MM/GBSA
L-H-TYR-60	-0.01	-0.22	0.25	0	0.01	MM/GBSA
L-H-ALA-61	0	0.11	-0.11	0	0	MM/GBSA
L-H-ASP-62	0	-28.96	28.63	0	-0.33	MM/GBSA
L-H-SER-63	0	0.21	-0.2	0	0	MM/GBSA
L-H-VAL-64	0	0.32	-0.31	0	0.01	MM/GBSA
L-H-LYS-65	-0.01	30.03	-29.59	0	0.43	MM/GBSA
L-H-GLY-66	0	0.28	-0.28	0	0	MM/GBSA
L-H-ARG-67	0	24.82	-24.51	0	0.31	MM/GBSA
L-H-PHE-68	0	0.03	-0.03	0	0	MM/GBSA
L-H-THR-69	0	0.41	-0.4	0	0.01	MM/GBSA
L-H-ILE-70	-0.01	0.01	0	0	0.01	MM/GBSA
L-H-SER-71	0	0.16	-0.14	0	0.02	MM/GBSA
L-H-ARG-72	-0.04	35.57	-34.75	0	0.78	MM/GBSA
L-H-ASP-73	-0.01	-28.82	28.49	0	-0.33	MM/GBSA
L-H-ASN-74	-0.03	0.61	-0.55	0	0.03	MM/GBSA
L-H-SER-75	-0.01	0.04	-0.01	0	0.02	MM/GBSA
L-H-LYS-76	-0.01	27.02	-26.63	0	0.38	MM/GBSA
L-H-ASN-77	-0.03	-0.12	0.22	0	0.07	MM/GBSA
L-H-THR-78	-0.01	-0.44	0.46	0	0.01	MM/GBSA
L-H-LEU-79	-0.01	0.36	-0.34	0	0	MM/GBSA
L-H-TYR-80	-0.01	-0.63	0.62	0	-0.01	MM/GBSA
L-H-LEU-81	0	0.08	-0.08	0	0	MM/GBSA
L-H-GLN-82	0	-0.53	0.52	0	-0.01	MM/GBSA
L-H-MET-83	0	-0.02	0.02	0	0	MM/GBSA
L-H-ASN-84	0	0.06	-0.06	0	0	MM/GBSA
L-H-SER-85	0	-0.16	0.16	0	0	MM/GBSA
L-H-LEU-86	0	0.24	-0.24	0	0	MM/GBSA
L-H-ARG-87	0	23.09	-22.8	0	0.29	MM/GBSA
L-H-ILE-88	0	-0.18	0.17	0	0	MM/GBSA
L-H-GLU-89	0	-22.62	22.33	0	-0.28	MM/GBSA
L-H-ASP-90	0	-24.48	24.17	0	-0.31	MM/GBSA
L-H-THR-91	0	-0.05	0.05	0	0	MM/GBSA
L-H-ALA-92	0	0.23	-0.23	0	0	MM/GBSA
L-H-VAL-93	0	-0.01	0.01	0	0	MM/GBSA
L-H-TYR-94	0	0.08	-0.08	0	0	MM/GBSA
L-H-TYR-95	0	0.15	-0.15	0	0	MM/GBSA
L-H-CYS-96	-0.01	0.2	-0.18	0	0.02	MM/GBSA
L-H-ALA-97	-0.01	0.19	-0.15	0	0.03	MM/GBSA
L-H-LYS-98	-0.47	36.51	-35.28	-0.08	0.68	MM/GBSA
L-H-ASP-99	-0.24	-38.18	37.93	0	-0.49	MM/GBSA
L-H-TYR-100	-0.85	0.04	0.76	-0.07	-0.12	MM/GBSA
L-H-TYR-101	-4.26	0.04	1.77	-0.55	-2.99	MM/GBSA
L-H-PRO-102	-4.73	-1.45	2.96	-0.49	-3.71	MM/GBSA
L-H-LEU-103	-4.77	1.08	-0.57	-0.65	-4.91	MM/GBSA
L-H-LEU-104	-5.62	-3.19	3	-0.75	-6.56	MM/GBSA
L-H-SER-105	-2.33	0.49	0.6	-0.12	-1.35	MM/GBSA
L-H-TYR-106	-0.6	0.22	0.12	-0.02	-0.28	MM/GBSA
L-H-TYR-107	-4.71	-1.37	2.69	-0.43	-3.82	MM/GBSA
L-H-TYR-108	-3.03	0.25	1.83	-0.51	-1.46	MM/GBSA
L-H-GLY-109	-0.04	-0.36	0.44	0	0.04	MM/GBSA
L-H-LEU-110	-0.04	0.02	0.02	0	0	MM/GBSA
L-H-ASP-111	-0.17	-37.11	36.99	-0.01	-0.31	MM/GBSA
L-H-VAL-112	-0.06	-0.17	0.22	0	-0.01	MM/GBSA
L-H-TRP-113	-0.02	0.08	-0.08	0	-0.01	MM/GBSA
L-H-GLY-114	0	-0.21	0.21	0	0	MM/GBSA
L-H-GLN-115	0	-0.05	0.05	0	0	MM/GBSA
L-H-GLY-116	0	0.15	-0.14	0	0	MM/GBSA
L-H-THR-117	0	-0.23	0.23	0	0	MM/GBSA
L-H-THR-118	0	-0.16	0.16	0	0	MM/GBSA
L-H-VAL-119	0	-0.11	0.11	0	0	MM/GBSA
L-H-THR-120	0	-0.15	0.15	0	0	MM/GBSA
L-H-VAL-121	0	-0.04	0.04	0	0	MM/GBSA
L-H-SER-122	0	-0.03	0.03	0	0	MM/GBSA
L-H-SER-123	0	0.05	-0.05	0	0	MM/GBSA
L-H-ALA-124	0	-0.12	0.12	0	0	MM/GBSA
L-H-SER-125	0	-0.17	0.17	0	0	MM/GBSA
L-H-THR-126	0	0.09	-0.08	0	0	MM/GBSA
L-H-LYS-127	0	16.8	-16.59	0	0.21	MM/GBSA
L-H-GLY-128	0	0.04	-0.04	0	0	MM/GBSA
L-H-PRO-129	0	0.13	-0.13	0	0	MM/GBSA
L-H-SER-130	0	-0.18	0.18	0	0	MM/GBSA
L-H-VAL-131	0	0.07	-0.07	0	0	MM/GBSA
L-H-PHE-132	0	-0.12	0.12	0	0	MM/GBSA
L-H-PRO-133	0	-0.03	0.03	0	0	MM/GBSA
L-H-LEU-134	0	-0.02	0.02	0	0	MM/GBSA
L-H-ALA-135	0	-0.12	0.12	0	0	MM/GBSA
L-H-PRO-136	0	0.1	-0.1	0	0	MM/GBSA
L-H-SER-137	0	0.06	-0.06	0	0	MM/GBSA
L-H-SER-138	0	-0.01	0.01	0	0	MM/GBSA
L-H-LYS-139	0	15.26	-15.07	0	0.19	MM/GBSA
L-H-SER-140	0	-14.7	14.52	0	-0.18	MM/GBSA
L-H-SER-142	0	14.51	-14.33	0	0.18	MM/GBSA
L-H-GLY-143	0	-0.09	0.08	0	0	MM/GBSA
L-H-GLY-144	0	-0.01	0.01	0	0	MM/GBSA
L-H-THR-145	0	0.14	-0.14	0	0	MM/GBSA
L-H-ALA-146	0	-0.05	0.05	0	0	MM/GBSA
L-H-ALA-147	0	0.11	-0.11	0	0	MM/GBSA
L-H-LEU-148	0	-0.12	0.12	0	0	MM/GBSA
L-H-GLY-149	0	0.16	-0.16	0	0	MM/GBSA
L-H-CYS-150	0	-0.05	0.05	0	0	MM/GBSA
L-H-LEU-151	0	0.12	-0.11	0	0	MM/GBSA
L-H-VAL-152	0	-0.06	0.05	0	0	MM/GBSA
L-H-LYS-153	0	17.42	-17.2	0	0.22	MM/GBSA
L-H-ASP-154	0	-17.16	16.94	0	-0.22	MM/GBSA
L-H-TYR-155	0	-0.07	0.07	0	0	MM/GBSA
L-H-PHE-156	0	0.19	-0.19	0	0	MM/GBSA
L-H-PRO-157	0	0.28	-0.27	0	0	MM/GBSA
L-H-GLU-158	0	-21.33	21.06	0	-0.27	MM/GBSA
L-H-PRO-159	0	0.14	-0.14	0	0	MM/GBSA
L-H-VAL-160	0	-0.24	0.24	0	0	MM/GBSA
L-H-THR-161	0	0.17	-0.17	0	0	MM/GBSA
L-H-VAL-162	0	-0.16	0.15	0	0	MM/GBSA
L-H-SER-163	0	0.05	-0.04	0	0	MM/GBSA
L-H-TRP-164	0	0.03	-0.03	0	0	MM/GBSA
L-H-ASN-165	0	-0.06	0.06	0	0	MM/GBSA
L-H-SER-166	0	0.01	-0.01	0	0	MM/GBSA
L-H-GLY-167	0	-0.07	0.07	0	0	MM/GBSA
L-H-ALA-168	0	-0.02	0.02	0	0	MM/GBSA
L-H-LEU-169	0	-0.02	0.02	0	0	MM/GBSA
L-H-THR-170	0	-0.03	0.03	0	0	MM/GBSA
L-H-SER-171	0	0.03	-0.02	0	0	MM/GBSA
L-H-GLY-172	0	0.11	-0.11	0	0	MM/GBSA
L-H-VAL-173	0	-0.11	0.1	0	0	MM/GBSA
L-H-HIE-174	0	0.25	-0.24	0	0	MM/GBSA
L-H-THR-175	0	-0.03	0.03	0	0	MM/GBSA
L-H-PHE-176	0	0.1	-0.1	0	0	MM/GBSA
L-H-PRO-177	0	0.29	-0.29	0	0	MM/GBSA
L-H-ALA-178	0	-0.19	0.19	0	0	MM/GBSA
L-H-VAL-179	0	0.11	-0.11	0	0	MM/GBSA
L-H-LEU-180	0	-0.05	0.05	0	0	MM/GBSA
L-H-GLN-181	0	-0.03	0.04	0	0	MM/GBSA
L-H-SER-182	0	-0.04	0.04	0	0	MM/GBSA
L-H-SER-183	0	-0.06	0.06	0	0	MM/GBSA
L-H-GLY-184	0	0.03	-0.03	0	0	MM/GBSA
L-H-LEU-185	0	-0.07	0.07	0	0	MM/GBSA
L-H-TYR-186	0	0.18	-0.18	0	0	MM/GBSA
L-H-SER-187	0	-0.07	0.07	0	0	MM/GBSA
L-H-LEU-188	0	0.13	-0.13	0	0	MM/GBSA
L-H-SER-189	0	-0.21	0.21	0	0	MM/GBSA
L-H-SER-190	0	0.15	-0.15	0	0	MM/GBSA
L-H-VAL-191	0	-0.12	0.11	0	0	MM/GBSA
L-H-VAL-192	0	0.08	-0.08	0	0	MM/GBSA
L-H-THR-193	0	-0.02	0.02	0	0	MM/GBSA
L-H-VAL-194	0	-0.11	0.11	0	0	MM/GBSA
L-H-PRO-195	0	-0.04	0.04	0	0	MM/GBSA
L-H-SER-196	0	0.01	0	0	0	MM/GBSA
L-H-SER-197	0	0.05	-0.05	0	0	MM/GBSA
L-H-SER-198	0	0.1	-0.1	0	0	MM/GBSA
L-H-LEU-199	0	0.1	-0.1	0	0	MM/GBSA
L-H-GLY-200	0	0.09	-0.09	0	0	MM/GBSA
L-H-THR-201	0	0.01	-0.01	0	0	MM/GBSA
L-H-GLN-202	0	0.15	-0.15	0	0	MM/GBSA
L-H-THR-203	0	-0.02	0.02	0	0	MM/GBSA
L-H-TYR-204	0	0.16	-0.16	0	0	MM/GBSA
L-H-ILE-205	0	-0.05	0.05	0	0	MM/GBSA
L-H-CYS-206	0	0.22	-0.22	0	0	MM/GBSA
L-H-ASN-207	0	-0.14	0.13	0	0	MM/GBSA
L-H-VAL-208	0	0.13	-0.12	0	0	MM/GBSA
L-H-ASN-209	0	0.06	-0.06	0	0	MM/GBSA
L-H-HIE-210	0	0.31	-0.31	0	0	MM/GBSA
L-H-LYS-211	0	19.65	-19.41	0	0.25	MM/GBSA
L-H-PRO-212	0	0.09	-0.09	0	0	MM/GBSA
L-H-SER-213	0	0.18	-0.18	0	0	MM/GBSA
L-H-ASN-214	0	0.11	-0.1	0	0	MM/GBSA
L-H-THR-215	0	-0.14	0.13	0	0	MM/GBSA
L-H-LYS-216	0	17.15	-16.94	0	0.21	MM/GBSA
L-H-VAL-217	0	-0.12	0.11	0	0	MM/GBSA
L-H-ASP-218	0	-16.13	15.93	0	-0.2	MM/GBSA
L-H-LYS-219	0	15.34	-15.14	0	0.19	MM/GBSA
L-H-LYS-220	0	14.37	-14.19	0	0.18	MM/GBSA
L-H-VAL-221	0	-0.03	0.03	0	0	MM/GBSA
L-H-GLU-222	0	-14.39	14.21	0	-0.18	MM/GBSA
L-H-PRO-223	0	0.07	-0.07	0	0	MM/GBSA
L-H-LYS-224	0	14.68	-14.49	0	0.18	MM/GBSA
L-H-SER-225	0	0.02	-0.01	0	0	MM/GBSA
L-H-CYS-226	0	-14.19	14.01	0	-0.18	MM/GBSA
L-L-SER-2	0	29.72	-29.28	0	0.43	MM/GBSA
L-L-VAL-3	0	0.1	-0.09	0	0.01	MM/GBSA
L-L-LEU-4	-0.01	0.65	-0.64	0	0.01	MM/GBSA
L-L-THR-5	0	-0.54	0.54	0	0	MM/GBSA
L-L-GLN-6	0	0.22	-0.22	0	0	MM/GBSA
L-L-PRO-7	0	-0.19	0.18	0	-0.01	MM/GBSA
L-L-ARG-8	0	24.19	-23.89	0	0.3	MM/GBSA
L-L-SER-9	0	-0.13	0.13	0	0	MM/GBSA
L-L-VAL-10	0	0.14	-0.14	0	0	MM/GBSA
L-L-SER-11	0	-0.4	0.4	0	-0.01	MM/GBSA
L-L-GLY-12	0	0.09	-0.09	0	0	MM/GBSA
L-L-SER-13	0	-0.4	0.4	0	-0.01	MM/GBSA
L-L-PRO-14	0	0.18	-0.18	0	0	MM/GBSA
L-L-GLY-15	0	-0.16	0.16	0	0	MM/GBSA
L-L-GLN-16	0	-0.3	0.3	0	0	MM/GBSA
L-L-SER-17	0	0.72	-0.7	0	0.02	MM/GBSA
L-L-VAL-18	0	-0.5	0.49	0	0	MM/GBSA
L-L-THR-19	0	0.95	-0.91	0	0.03	MM/GBSA
L-L-ILE-20	-0.01	-0.57	0.57	0	-0.01	MM/GBSA
L-L-SER-21	0	0.56	-0.53	0	0.02	MM/GBSA
L-L-CYS-22	-0.01	-0.22	0.23	0	0	MM/GBSA
L-L-THR-23	-0.01	0.11	-0.08	0	0.03	MM/GBSA
L-L-GLY-24	0	0.4	-0.37	0	0.03	MM/GBSA
L-L-THR-25	-0.01	-0.7	0.7	0	-0.01	MM/GBSA
L-L-SER-26	-0.02	-0.05	0.16	0	0.09	MM/GBSA
L-L-SER-27	-0.03	-0.06	0.16	0	0.07	MM/GBSA
L-L-ASP-28	-0.04	-36.19	35.81	0	-0.42	MM/GBSA
L-L-VAL-29	-0.04	-1.36	1.39	0	-0.02	MM/GBSA
L-L-GLY-30	-0.04	-0.6	0.74	0	0.11	MM/GBSA
L-L-ALA-31	-0.16	-0.39	0.83	-0.04	0.24	MM/GBSA
L-L-TYR-32	-0.72	-0.78	1.74	-0.12	0.12	MM/GBSA
L-L-ASN-33	-2.8	-1.54	3.74	-0.43	-1.03	MM/GBSA
L-L-TYR-34	-2.38	-3.15	2.53	-0.51	-3.51	MM/GBSA
L-L-VAL-35	-0.09	-0.65	0.68	0	-0.07	MM/GBSA
L-L-SER-36	-0.03	-0.75	0.77	0	-0.01	MM/GBSA
L-L-TRP-37	-0.03	0.33	-0.33	0	-0.02	MM/GBSA
L-L-TYR-38	-0.02	-0.17	0.18	0	-0.01	MM/GBSA
L-L-GLN-39	0	-0.34	0.34	0	0	MM/GBSA
L-L-GLN-40	0	-0.13	0.13	0	0	MM/GBSA
L-L-HIE-41	0	-0.25	0.25	0	0	MM/GBSA
L-L-PRO-42	0	-0.25	0.25	0	0	MM/GBSA
L-L-GLY-43	0	0.02	-0.02	0	0	MM/GBSA
L-L-LYS-44	0	26.8	-26.46	0	0.34	MM/GBSA
L-L-ALA-45	0	0.09	-0.08	0	0.01	MM/GBSA
L-L-PRO-46	0	0.1	-0.08	0	0.01	MM/GBSA
L-L-LYS-47	-0.01	34.01	-33.51	0	0.49	MM/GBSA
L-L-PHE-48	-0.05	0.31	-0.27	0	-0.01	MM/GBSA
L-L-MET-49	-0.02	-0.19	0.25	0	0.03	MM/GBSA
L-L-ILE-50	-0.05	0.95	-0.92	0	-0.02	MM/GBSA
L-L-TYR-51	-0.54	-0.37	0.89	-0.03	-0.05	MM/GBSA
L-L-ASP-52	0.69	-81.26	75.19	-0.2	-5.57	MM/GBSA
L-L-VAL-53	-0.37	0.77	-0.71	-0.03	-0.34	MM/GBSA
L-L-ASP-54	-0.45	-58.47	59.43	-0.09	0.42	MM/GBSA
L-L-GLN-55	-0.81	0.04	0.41	-0.31	-0.67	MM/GBSA
L-L-ARG-56	-0.11	45.45	-44.41	0	0.92	MM/GBSA
L-L-PRO-57	-0.07	-0.36	0.43	0	0	MM/GBSA
L-L-SER-58	-0.1	0.52	-0.27	0	0.16	MM/GBSA
L-L-GLY-59	-0.02	0.37	-0.32	0	0.03	MM/GBSA
L-L-VAL-60	-0.02	-0.38	0.43	0	0.03	MM/GBSA
L-L-PRO-61	-0.01	-0.54	0.54	0	-0.01	MM/GBSA
L-L-ASP-62	-0.02	-45.2	44.84	0	-0.38	MM/GBSA
L-L-ARG-63	-0.01	33.78	-33.32	0	0.45	MM/GBSA
L-L-PHE-64	-0.02	-0.45	0.48	0	0	MM/GBSA
L-L-SER-65	-0.03	1.79	-1.66	0	0.1	MM/GBSA
L-L-GLY-66	-0.04	-0.7	0.85	0	0.11	MM/GBSA
L-L-SER-67	-0.07	1.66	-1.45	0	0.14	MM/GBSA
L-L-LYS-68	-0.25	50.47	-48.53	0	1.69	MM/GBSA
L-L-SER-69	-0.05	0.23	-0.11	0	0.07	MM/GBSA
L-L-GLY-70	-0.03	-0.55	0.61	0	0.03	MM/GBSA
L-L-ASN-71	-0.02	-0.16	0.2	0	0.03	MM/GBSA
L-L-THR-72	-0.02	-0.87	0.91	0	0.01	MM/GBSA
L-L-ALA-73	-0.02	0.8	-0.76	0	0.02	MM/GBSA
L-L-SER-74	-0.01	-0.65	0.69	0	0.02	MM/GBSA
L-L-LEU-75	-0.01	0.08	-0.07	0	0	MM/GBSA
L-L-ILE-76	-0.02	-0.13	0.13	0	-0.02	MM/GBSA
L-L-ILE-77	-0.01	0.23	-0.23	0	0	MM/GBSA
L-L-SER-78	0	0.45	-0.42	0	0.02	MM/GBSA
L-L-GLY-79	0	-0.1	0.1	0	0	MM/GBSA
L-L-LEU-80	0	0.08	-0.07	0	0	MM/GBSA
L-L-GLN-81	0	0.42	-0.41	0	0	MM/GBSA
L-L-ALA-82	0	-0.07	0.07	0	0	MM/GBSA
L-L-GLU-83	0	-30.62	30.25	0	-0.38	MM/GBSA
L-L-ASP-84	0	-32.16	31.76	0	-0.4	MM/GBSA
L-L-GLU-85	0	-26.13	25.8	0	-0.33	MM/GBSA
L-L-ALA-86	0	0.04	-0.04	0	0	MM/GBSA
L-L-ASP-87	0	-27.81	27.47	0	-0.35	MM/GBSA
L-L-TYR-88	-0.01	0.24	-0.24	0	0	MM/GBSA
L-L-TYR-89	-0.01	-0.28	0.29	0	0	MM/GBSA
L-L-CYS-90	-0.01	0.94	-0.91	0	0.03	MM/GBSA
L-L-SER-91	-0.02	-0.78	0.79	0	-0.01	MM/GBSA
L-L-SER-92	-0.03	0.34	-0.32	0	-0.01	MM/GBSA
L-L-TYR-93	-0.61	0.01	0.16	-0.06	-0.49	MM/GBSA
L-L-ALA-94	-0.04	0.11	-0.06	0	0	MM/GBSA
L-L-GLY-95	-0.09	-0.4	0.58	0	0.09	MM/GBSA
L-L-SER-96	-0.15	-0.05	0.27	-0.04	0.03	MM/GBSA
L-L-TYR-97	-1.62	-8.91	5.44	-0.55	-5.64	MM/GBSA
L-L-ILE-98	-0.05	-0.45	0.51	0	0.01	MM/GBSA
L-L-TRP-99	-0.09	0.43	-0.31	0	0.03	MM/GBSA
L-L-VAL-100	-0.01	-0.52	0.52	0	-0.01	MM/GBSA
L-L-PHE-101	-0.01	-0.08	0.08	0	-0.01	MM/GBSA
L-L-GLY-102	0	0.08	-0.08	0	0	MM/GBSA
L-L-GLY-103	0	0.27	-0.27	0	0	MM/GBSA
L-L-GLY-104	0	0.4	-0.39	0	0.01	MM/GBSA
L-L-THR-105	0	-0.64	0.63	0	-0.01	MM/GBSA
L-L-GLN-106	0	0.08	-0.08	0	0	MM/GBSA
L-L-LEU-107	0	0.24	-0.24	0	0	MM/GBSA
L-L-THR-108	0	-0.49	0.49	0	-0.01	MM/GBSA
L-L-VAL-109	0	0.12	-0.12	0	0	MM/GBSA
L-L-LEU-110	0	0.06	-0.06	0	0	MM/GBSA
L-L-GLY-111	0	0.1	-0.1	0	0	MM/GBSA
L-L-GLN-112	0	-0.45	0.45	0	-0.01	MM/GBSA
L-L-PRO-113	0	-0.11	0.11	0	0	MM/GBSA
L-L-LYS-114	0	22.05	-21.78	0	0.28	MM/GBSA
L-L-ALA-115	0	-0.19	0.19	0	0	MM/GBSA
L-L-ALA-116	0	-0.03	0.03	0	0	MM/GBSA
L-L-PRO-117	0	0.13	-0.12	0	0	MM/GBSA
L-L-SER-118	0	-0.2	0.19	0	0	MM/GBSA
L-L-VAL-119	0	0.03	-0.03	0	0	MM/GBSA
L-L-THR-120	0	-0.17	0.17	0	0	MM/GBSA
L-L-LEU-121	0	0.04	-0.04	0	0	MM/GBSA
L-L-PHE-122	0	-0.1	0.1	0	0	MM/GBSA
L-L-PRO-123	0	-0.12	0.11	0	0	MM/GBSA
L-L-PRO-124	0	0.09	-0.09	0	0	MM/GBSA
L-L-SER-125	0	0.01	0	0	0	MM/GBSA
L-L-SER-126	0	-0.06	0.06	0	0	MM/GBSA
L-L-GLU-127	0	-15.05	14.86	0	-0.19	MM/GBSA
L-L-GLU-128	0	-16.16	15.96	0	-0.2	MM/GBSA
L-L-LEU-129	0	-0.01	0.01	0	0	MM/GBSA
L-L-GLN-130	0	0.02	-0.02	0	0	MM/GBSA
L-L-ALA-131	0	-0.02	0.02	0	0	MM/GBSA
L-L-ASN-132	0	0.01	-0.01	0	0	MM/GBSA
L-L-LYS-133	0	16.5	-16.29	0	0.21	MM/GBSA
L-L-ALA-134	0	-0.02	0.02	0	0	MM/GBSA
L-L-THR-135	0	-0.01	0.01	0	0	MM/GBSA
L-L-LEU-136	0	-0.11	0.11	0	0	MM/GBSA
L-L-VAL-137	0	0.12	-0.12	0	0	MM/GBSA
L-L-CYS-138	0	-0.05	0.05	0	0	MM/GBSA
L-L-LEU-139	0	0.1	-0.1	0	0	MM/GBSA
L-L-ILE-140	0	0	0	0	0	MM/GBSA
L-L-SER-141	0	0.05	-0.05	0	0	MM/GBSA
L-L-ASP-142	0	-19.28	19.04	0	-0.24	MM/GBSA
L-L-PHE-143	0	-0.01	0.01	0	0	MM/GBSA
L-L-TYR-144	0	0.32	-0.31	0	0	MM/GBSA
L-L-PRO-145	0	0.42	-0.41	0	0.01	MM/GBSA
L-L-GLY-146	0	-0.05	0.05	0	0	MM/GBSA
L-L-ALA-147	0	0.01	-0.01	0	0	MM/GBSA
L-L-VAL-148	0	-0.26	0.26	0	0	MM/GBSA
L-L-THR-149	0	0.08	-0.08	0	0	MM/GBSA
L-L-VAL-150	0	-0.17	0.17	0	0	MM/GBSA
L-L-ALA-151	0	-0.05	0.05	0	0	MM/GBSA
L-L-TRP-152	0	0.02	-0.02	0	0	MM/GBSA
L-L-LYS-153	0	17.82	-17.59	0	0.22	MM/GBSA
L-L-ALA-154	0	-0.09	0.09	0	0	MM/GBSA
L-L-ASP-155	0	-15.23	15.04	0	-0.19	MM/GBSA
L-L-SER-156	0	-0.02	0.02	0	0	MM/GBSA
L-L-SER-157	0	-0.02	0.02	0	0	MM/GBSA
L-L-PRO-158	0	0.22	-0.22	0	0	MM/GBSA
L-L-VAL-159	0	-0.05	0.05	0	0	MM/GBSA
L-L-LYS-160	0	19.29	-19.05	0	0.24	MM/GBSA
L-L-ALA-161	0	0.02	-0.03	0	0	MM/GBSA
L-L-GLY-162	0	0.08	-0.08	0	0	MM/GBSA
L-L-VAL-163	0	-0.03	0.03	0	0	MM/GBSA
L-L-GLU-164	0	-19.69	19.44	0	-0.25	MM/GBSA
L-L-THR-165	0	0.04	-0.04	0	0	MM/GBSA
L-L-THR-166	0	-0.02	0.02	0	0	MM/GBSA
L-L-THR-167	0	0.35	-0.34	0	0	MM/GBSA
L-L-PRO-168	0	-0.19	0.18	0	0	MM/GBSA
L-L-SER-169	0	0.2	-0.2	0	0	MM/GBSA
L-L-LYS-170	0	24.33	-24.03	0	0.3	MM/GBSA
L-L-GLN-171	0	-0.14	0.14	0	0	MM/GBSA
L-L-SER-172	0	-0.22	0.22	0	0	MM/GBSA
L-L-ASN-173	0	-0.31	0.31	0	0	MM/GBSA
L-L-ASN-174	0	-0.36	0.36	0	0	MM/GBSA
L-L-LYS-175	0	19.83	-19.58	0	0.25	MM/GBSA
L-L-TYR-176	0	0.19	-0.19	0	0	MM/GBSA
L-L-ALA-177	0	-0.23	0.23	0	0	MM/GBSA
L-L-ALA-178	0	0.08	-0.08	0	0	MM/GBSA
L-L-SER-179	0	-0.32	0.31	0	0	MM/GBSA
L-L-SER-180	0	0.13	-0.13	0	0	MM/GBSA
L-L-TYR-181	0	-0.23	0.22	0	0	MM/GBSA
L-L-LEU-182	0	0.04	-0.04	0	0	MM/GBSA
L-L-SER-183	0	-0.03	0.02	0	0	MM/GBSA
L-L-LEU-184	0	-0.09	0.09	0	0	MM/GBSA
L-L-THR-185	0	-0.1	0.1	0	0	MM/GBSA
L-L-PRO-186	0	-0.03	0.03	0	0	MM/GBSA
L-L-GLU-187	0	-14.63	14.45	0	-0.18	MM/GBSA
L-L-GLN-188	0	-0.03	0.03	0	0	MM/GBSA
L-L-TRP-189	0	-0.11	0.11	0	0	MM/GBSA
L-L-LYS-190	0	14	-13.82	0	0.17	MM/GBSA
L-L-SER-191	0	0.02	-0.02	0	0	MM/GBSA
L-L-HIE-192	0	0.09	-0.09	0	0	MM/GBSA
L-L-ARG-193	0	14.26	-14.08	0	0.18	MM/GBSA
L-L-SER-194	0	0.03	-0.03	0	0	MM/GBSA
L-L-TYR-195	0	0.06	-0.06	0	0	MM/GBSA
L-L-SER-196	0	0.08	-0.08	0	0	MM/GBSA
L-L-CYS-197	0	0.08	-0.08	0	0	MM/GBSA
L-L-GLN-198	0	-0.18	0.17	0	0	MM/GBSA
L-L-VAL-199	0	0.15	-0.15	0	0	MM/GBSA
L-L-THR-200	0	0.07	-0.07	0	0	MM/GBSA
L-L-HIE-201	0	0.42	-0.42	0	0	MM/GBSA
L-L-GLU-202	0	-22.85	22.57	0	-0.29	MM/GBSA
L-L-GLY-203	0	0.09	-0.09	0	0	MM/GBSA
L-L-SER-204	0	-0.25	0.25	0	0	MM/GBSA
L-L-THR-205	0	-0.09	0.09	0	0	MM/GBSA
L-L-VAL-206	0	-0.11	0.11	0	0	MM/GBSA
L-L-GLU-207	0	-17.08	16.86	0	-0.21	MM/GBSA
L-L-LYS-208	0	16.78	-16.57	0	0.21	MM/GBSA
L-L-THR-209	0	-0.11	0.11	0	0	MM/GBSA
L-L-VAL-210	0	-0.08	0.08	0	0	MM/GBSA
L-L-ALA-211	0	-0.05	0.05	0	0	MM/GBSA
L-L-PRO-212	0	0.05	-0.05	0	0	MM/GBSA
L-L-THR-213	0	0.03	-0.04	0	0	MM/GBSA
L-L-GLU-214	0	-14.52	14.34	0	-0.18	MM/GBSA
L-L-CYS-215	0	-14.64	14.46	0	-0.18	MM/GBSA

### Sheet: annotation
Table S9. MM-GBSA Binding Enegies and Residue Decomposition for VIR-7229 complex with EG.5 (F456L) RBD.
PDB ID 9ATM
CHAIN R- RBD
chains H,L - VIR-7229 antibody
